# Single-cell transcriptomics, scRNA-Seq and C1 CAGE discovered distinct phases of pluripotency during naïve-to-primed conversion in mice

**DOI:** 10.1101/2020.09.25.313239

**Authors:** Michael Böttcher, Yuhki Tada, Jonathan Moody, Masayo Kondo, Hiroki Ura, Imad Abugessaisa, Takeya Kasukawa, Chung-Chau Hon, Koji Nagao, Piero Carninci, Kuniya Abe

**Affiliations:** RIKEN Center for Integrative Medical Sciences (IMS), 1-7-22 Suehiro-cho, Tsurumi-ku, Yokohama, Kanagawa, 230-0045 Japan; RIKEN BioResource Research Center, 3-1-1 Koyadai, Tsukuba, Ibaraki, 305-0074 Japan; Department of Biological Sciences, Graduate School of Science, Osaka University, 1-1 Machikaneyama-cho, Toyonaka, Osaka 560-0043 Japan; Animal Developmental Genetics, Graduate School of Life and Environmental Sciences, University of Tsukuba, 1-1-1, Tennodai, Tsukuba, Ibaraki, 305-8577 Japan

**Keywords:** Single cell transcriptomics, Pluripotent stem cells, Cell differentiation, Naïve pluripotency, Primed pluripotency, Developmental transition, enhancer RNA, non-coding RNA, X chromosome inactivation

## Abstract

**Background:** Two types of mammalian pluripotent stem cells (PSC), i.e. naïve and primed possess distinct cellular characteristics. It is largely unknown how these differences are generated during naïve-to-primed transition process. We have established a robust *in vitro* transition system using a Wnt inhibitor for the first time and analyzed dynamic changes in cellular status via single-cell RNA-sequencing and C1 CAGE analyses.

**Results:** Analysis of known marker genes suggested that the cell transition process progresses as expected. However, cluster analyses revealed a sudden increase in expression profile diversities three and four days after induction of the transition. These expression diversities can be reconciled by the presence of two subpopulations with distinct transcription profiles emerging at these time points. One of the subpopulations appears transiently, and surprisingly these cells showed a global downregulation of gene expression. Moreover, initiation of random X chromosome inactivation (XCI) coincides with the appearance of these transient cells. The other subpopulation can be maintained as a stem cell line and possesses expression profiles more similar to those of primed epiblast stem cells (EpiSC) than embryonic stem cells (ESC). However, there are important differences in gene expression related to epithelial-mesenchymal transition (EMT), suggesting that this subpopulation may represent a novel pluripotent state that has an intermediate cellular phenotype between ESC and EpiSC.

**Conclusions:** These findings should contribute to our understanding of the establishment and maintenance of distinct differentiation statuses of mammalian PSCs and provide new insights into the pluripotency spectrum in general.
