## Supplementary material for "Single-cell transcriptomics, scRNA-Seq and C1 CAGE discovered distinct phases of pluripotency during naïve-to-primed conversion in mice": pcaData_kallisto_geneTPM_20190223043224.txt

PC1	PC2	timePoint	Run
1772-116-259_A02	11.8973151640686	3.34780100240536	day0_mES	1772-116-259
1772-116-259_A03	11.4634882896777	3.14414975421026	day0_mES	1772-116-259
1772-116-259_A04	-5.74520149542082	0.784231662661565	day0_mES	1772-116-259
1772-116-259_A05	12.7117118498717	2.40802843773118	day0_mES	1772-116-259
1772-116-259_A06	-10.0479976032881	0.234491594495859	day0_mES	1772-116-259
1772-116-259_A08	12.1143351764177	1.27173095042948	day0_mES	1772-116-259
1772-116-259_A09	11.708207064379	1.0719154774025	day0_mES	1772-116-259
1772-116-259_A10	10.2767225670322	1.5652063207044	day0_mES	1772-116-259
1772-116-259_B01	0.912205465834124	0.71100956604639	day0_mES	1772-116-259
1772-116-259_B02	10.8278315928267	3.46910389190806	day0_mES	1772-116-259
1772-116-259_B03	13.3899876795816	3.55689316116806	day0_mES	1772-116-259
1772-116-259_B04	12.5204762768971	2.55247381208954	day0_mES	1772-116-259
1772-116-259_B05	12.2792595583603	1.04473797569979	day0_mES	1772-116-259
1772-116-259_B06	9.362751800688	2.19486737378403	day0_mES	1772-116-259
1772-116-259_B07	12.7850947067293	2.74876022930866	day0_mES	1772-116-259
1772-116-259_B08	9.69639440445477	0.388806795824555	day0_mES	1772-116-259
1772-116-259_B09	13.1020742074398	3.40884258774323	day0_mES	1772-116-259
1772-116-259_B10	-7.6866063384062	2.36905437532166	day0_mES	1772-116-259
1772-116-259_B12	11.3260544395376	1.32003918124512	day0_mES	1772-116-259
1772-116-259_C01	12.346405707334	1.97930071336628	day0_mES	1772-116-259
1772-116-259_C03	12.62539394025	1.76507427874928	day0_mES	1772-116-259
1772-116-259_C04	14.8858213358314	4.09962455224395	day0_mES	1772-116-259
1772-116-259_C05	13.5690479379346	4.1043822791162	day0_mES	1772-116-259
1772-116-259_C06	-6.15610053486811	0.880114148144915	day0_mES	1772-116-259
1772-116-259_C07	14.121283401518	3.00372250716783	day0_mES	1772-116-259
1772-116-259_C08	12.916024247918	3.74502512967421	day0_mES	1772-116-259
1772-116-259_C10	14.4554023035851	3.75955436205256	day0_mES	1772-116-259
1772-116-259_C11	9.2047566769475	1.63709231517415	day0_mES	1772-116-259
1772-116-259_C12	13.0084273940984	3.13856521644385	day0_mES	1772-116-259
1772-116-259_D01	13.42893608729	3.11338763903798	day0_mES	1772-116-259
1772-116-259_D02	4.26551053976383	-1.44777208171119	day0_mES	1772-116-259
1772-116-259_D03	14.8217032510792	3.7659493862568	day0_mES	1772-116-259
1772-116-259_D05	14.4628552694726	4.07801902642459	day0_mES	1772-116-259
1772-116-259_D06	15.5731447646396	4.56733517666742	day0_mES	1772-116-259
1772-116-259_D07	12.2144215683215	1.57271685452305	day0_mES	1772-116-259
1772-116-259_D08	10.8345558092217	1.26433933803088	day0_mES	1772-116-259
1772-116-259_D09	12.19418679147	2.17025999665322	day0_mES	1772-116-259
1772-116-259_D10	14.2260117415583	4.80642911221928	day0_mES	1772-116-259
1772-116-259_D11	14.2779773470856	4.69884084603344	day0_mES	1772-116-259
1772-116-259_D12	12.9438390292541	2.7836589142842	day0_mES	1772-116-259
1772-116-259_E08	14.8790799197886	3.21052274967635	day0_mES	1772-116-259
1772-116-259_E09	1.79643207669238	0.0294480803669504	day0_mES	1772-116-259
1772-116-259_E10	-5.37838191531481	0.904138632683971	day0_mES	1772-116-259
1772-116-259_E11	15.0920275123097	4.17542372747887	day0_mES	1772-116-259
1772-116-259_F01	11.6047463840583	1.99829649460704	day0_mES	1772-116-259
1772-116-259_F02	11.4496970071901	2.59478835772533	day0_mES	1772-116-259
1772-116-259_F03	-2.68073481260332	-4.76082178124235	day0_mES	1772-116-259
1772-116-259_F05	12.7883794692358	3.42793519122109	day0_mES	1772-116-259
1772-116-259_F06	13.7477756623082	3.7473745861677	day0_mES	1772-116-259
1772-116-259_F07	13.5369472765367	3.1461954715717	day0_mES	1772-116-259
1772-116-259_F09	12.2226363975493	2.15154650572832	day0_mES	1772-116-259
1772-116-259_F10	-4.19774355573218	-1.52320133375908	day0_mES	1772-116-259
1772-116-259_F11	12.663568838784	2.63514223953516	day0_mES	1772-116-259
1772-116-259_F12	12.26310280661	2.29575818436494	day0_mES	1772-116-259
1772-116-259_G01	12.564562570387	4.22229108310996	day0_mES	1772-116-259
1772-116-259_G02	13.8470836164992	3.82336357769276	day0_mES	1772-116-259
1772-116-259_G04	14.8538368004939	3.79294797251887	day0_mES	1772-116-259
1772-116-259_G05	12.1214884409118	3.10880781606395	day0_mES	1772-116-259
1772-116-259_G06	14.8960119037196	4.93044561057556	day0_mES	1772-116-259
1772-116-259_G07	12.8228964622284	2.69031442450991	day0_mES	1772-116-259
1772-116-259_G08	8.57254532033012	-0.871618484357663	day0_mES	1772-116-259
1772-116-259_G10	5.89887388001768	1.57030498220675	day0_mES	1772-116-259
1772-116-259_G11	12.6284218597664	2.02946188849254	day0_mES	1772-116-259
1772-116-259_G12	12.1060584587848	2.29996959050402	day0_mES	1772-116-259
1772-116-259_H02	12.3151783273255	2.9292912226236	day0_mES	1772-116-259
1772-116-259_H03	9.67571084947168	0.449517360339879	day0_mES	1772-116-259
1772-116-259_H05	6.02699609225922	-0.300035474134795	day0_mES	1772-116-259
1772-116-259_H08	10.5348042910583	0.121837935629927	day0_mES	1772-116-259
1772-116-259_H10	11.8516668923021	4.63099907595514	day0_mES	1772-116-259
1772-116-259_H12	5.16652077103996	-3.35007679959895	day0_mES	1772-116-259
1772-116-260_A01	14.2761353615321	3.07343096952373	day1	1772-116-260
1772-116-260_A02	5.38396452598274	0.333498752988185	day1	1772-116-260
1772-116-260_A04	7.79243409413373	-0.0991838497968481	day1	1772-116-260
1772-116-260_A05	10.7283830016255	1.03064001958903	day1	1772-116-260
1772-116-260_A06	7.18495695538685	1.15702932892264	day1	1772-116-260
1772-116-260_A07	8.97507913826204	0.0906181059558678	day1	1772-116-260
1772-116-260_A08	13.0160049139373	2.85106654405184	day1	1772-116-260
1772-116-260_A09	14.7826353337546	5.32304615042995	day1	1772-116-260
1772-116-260_A10	14.849421433586	4.03390614740862	day1	1772-116-260
1772-116-260_A11	5.17806923302038	-1.98937442003005	day1	1772-116-260
1772-116-260_A12	-1.56133040607454	-1.19725915085895	day1	1772-116-260
1772-116-260_B01	11.5284713430023	2.26268167645739	day1	1772-116-260
1772-116-260_B04	11.5269590199465	2.60891040908239	day1	1772-116-260
1772-116-260_B05	11.3761954356508	1.93243057559486	day1	1772-116-260
1772-116-260_B06	9.17460731395671	-0.192858740128945	day1	1772-116-260
1772-116-260_B07	13.8815962791601	2.58384101354038	day1	1772-116-260
1772-116-260_B08	10.2744332258817	1.63591357239501	day1	1772-116-260
1772-116-260_B09	13.3274447763339	3.54643213409028	day1	1772-116-260
1772-116-260_B10	13.0386451035789	3.2891710079216	day1	1772-116-260
1772-116-260_B11	13.6940685719101	3.69224230609029	day1	1772-116-260
1772-116-260_B12	10.9329412403627	1.13665182833576	day1	1772-116-260
1772-116-260_C01	12.8625237250391	2.54273947947151	day1	1772-116-260
1772-116-260_C03	12.3434803426674	1.55376836859096	day1	1772-116-260
1772-116-260_C04	13.4434817463981	3.62994361752143	day1	1772-116-260
1772-116-260_C05	13.2632199296845	1.43694640003144	day1	1772-116-260
1772-116-260_C06	13.9451826121888	1.59855029199722	day1	1772-116-260
1772-116-260_C07	11.9112612458982	2.08693681546264	day1	1772-116-260
1772-116-260_C08	11.5284640381106	1.67136508284913	day1	1772-116-260
1772-116-260_C09	14.660268319194	4.54627786062312	day1	1772-116-260
1772-116-260_C10	9.51317033251145	0.0954034947743521	day1	1772-116-260
1772-116-260_C11	6.27259762231539	-1.01140755108185	day1	1772-116-260
1772-116-260_C12	8.46113181217256	-0.221295942307239	day1	1772-116-260
1772-116-260_D01	12.0314725871043	2.75869051808642	day1	1772-116-260
1772-116-260_D02	13.5422161248576	3.13372369211624	day1	1772-116-260
1772-116-260_D03	15.1573155264747	4.11054525989557	day1	1772-116-260
1772-116-260_D05	13.8197589965788	2.52018995347332	day1	1772-116-260
1772-116-260_D06	13.8752491723357	2.71946403008604	day1	1772-116-260
1772-116-260_D07	11.678472135706	0.987270361444375	day1	1772-116-260
1772-116-260_D08	11.6992334306656	2.39597217663581	day1	1772-116-260
1772-116-260_D10	8.51931742814191	0.342335155444012	day1	1772-116-260
1772-116-260_D11	9.64379545333858	1.65689985182604	day1	1772-116-260
1772-116-260_D12	13.2475260209212	2.98147744012768	day1	1772-116-260
1772-116-260_E01	12.3105541267651	1.96560359650517	day1	1772-116-260
1772-116-260_E02	15.1372441084105	3.75780269231604	day1	1772-116-260
1772-116-260_E04	12.367809756973	2.45559075285628	day1	1772-116-260
1772-116-260_E05	13.0461048538758	2.58077752965449	day1	1772-116-260
1772-116-260_E06	7.29580835430163	-0.697322594706767	day1	1772-116-260
1772-116-260_E07	15.0107135444199	4.25799504505261	day1	1772-116-260
1772-116-260_E08	13.2293787938007	3.46070319778535	day1	1772-116-260
1772-116-260_E10	11.3360433439291	1.83077743628181	day1	1772-116-260
1772-116-260_E11	15.6236389049597	4.57174307543076	day1	1772-116-260
1772-116-260_E12	12.1078275729441	1.67412365837217	day1	1772-116-260
1772-116-260_F01	13.8875690371041	2.78203650447458	day1	1772-116-260
1772-116-260_F02	10.6370844397644	1.36362725348241	day1	1772-116-260
1772-116-260_F04	9.04365417703164	1.44637556777623	day1	1772-116-260
1772-116-260_F05	10.0971418842126	0.702529272036848	day1	1772-116-260
1772-116-260_F06	13.9733405934046	2.74999381769826	day1	1772-116-260
1772-116-260_F07	-2.95552292368279	2.1571957913882	day1	1772-116-260
1772-116-260_F08	3.71862843192537	-2.53163517363276	day1	1772-116-260
1772-116-260_F09	13.2001299835635	2.81096566891866	day1	1772-116-260
1772-116-260_F11	9.73966712721037	0.180408703016725	day1	1772-116-260
1772-116-260_F12	11.7638786520503	0.542582089744184	day1	1772-116-260
1772-116-260_G01	12.1678523528455	2.36675546854327	day1	1772-116-260
1772-116-260_G03	10.0254038108084	0.657742802843305	day1	1772-116-260
1772-116-260_G04	1.84748185951205	-3.44625854931959	day1	1772-116-260
1772-116-260_G05	10.7169870932984	-0.0450210567578474	day1	1772-116-260
1772-116-260_G06	8.30692596385735	-0.611103348580983	day1	1772-116-260
1772-116-260_G07	11.804717991922	2.336188747157	day1	1772-116-260
1772-116-260_G08	13.3487363383663	3.29737908596425	day1	1772-116-260
1772-116-260_G09	10.8580036663168	0.873198234757398	day1	1772-116-260
1772-116-260_G10	12.8645914618318	1.97350126703817	day1	1772-116-260
1772-116-260_G11	12.018221392019	2.38232946687635	day1	1772-116-260
1772-116-260_G12	10.3417958426562	0.512609120329188	day1	1772-116-260
1772-116-260_H01	14.4906732125127	4.41340501499624	day1	1772-116-260
1772-116-260_H02	10.5039207100887	1.91315402065187	day1	1772-116-260
1772-116-260_H03	8.41812223227887	-0.4988118752588	day1	1772-116-260
1772-116-260_H04	11.8887301345954	2.09148042023541	day1	1772-116-260
1772-116-260_H07	15.7703960216822	4.89459537872409	day1	1772-116-260
1772-116-260_H08	10.5235568598667	2.00802756571618	day1	1772-116-260
1772-116-260_H09	10.2598089832047	4.15386486218155	day1	1772-116-260
1772-116-260_H10	7.61188665530846	-0.624243968168031	day1	1772-116-260
1772-116-260_H11	11.3587163592557	1.25731895561698	day1	1772-116-260
1772-116-260_H12	12.1164468228796	2.31565009942019	day1	1772-116-260
1772-116-261_A01	-2.86614260469674	-6.57769282776261	day2	1772-116-261
1772-116-261_A02	11.1033954918614	1.70560559947795	day2	1772-116-261
1772-116-261_A03	10.195053832107	2.26324311237564	day2	1772-116-261
1772-116-261_A04	12.6641273608895	3.97126189214766	day2	1772-116-261
1772-116-261_A05	9.1504393230056	-1.63918137316955	day2	1772-116-261
1772-116-261_A06	11.3739485526148	4.05598150267769	day2	1772-116-261
1772-116-261_A07	11.8804055992928	3.19812515116267	day2	1772-116-261
1772-116-261_A08	13.9116315719768	3.73936228876907	day2	1772-116-261
1772-116-261_A09	2.55882186931409	-4.50353739966768	day2	1772-116-261
1772-116-261_A10	11.7441609134607	3.2329231344179	day2	1772-116-261
1772-116-261_A11	11.4890376562554	1.49982928647367	day2	1772-116-261
1772-116-261_B01	10.1508964728285	1.74264560405169	day2	1772-116-261
1772-116-261_B03	2.69871189961449	-3.52438300154261	day2	1772-116-261
1772-116-261_B05	7.42244364888861	0.307975504645279	day2	1772-116-261
1772-116-261_B06	12.8137196058802	2.78709506524587	day2	1772-116-261
1772-116-261_B07	13.2170695657453	4.07364128745577	day2	1772-116-261
1772-116-261_B08	8.34206548431298	-0.8633507936718	day2	1772-116-261
1772-116-261_B09	5.30469757870894	-2.84602938927236	day2	1772-116-261
1772-116-261_B11	13.7129283352611	3.32370195196722	day2	1772-116-261
1772-116-261_B12	5.90466634574252	-1.52396601634295	day2	1772-116-261
1772-116-261_C01	8.83560929835779	1.33891213849226	day2	1772-116-261
1772-116-261_C02	10.661110910504	1.4105873457237	day2	1772-116-261
1772-116-261_C04	13.5578009406332	4.51515330245777	day2	1772-116-261
1772-116-261_C05	12.774234218611	3.57503891898818	day2	1772-116-261
1772-116-261_C06	10.4903655807397	3.426996100884	day2	1772-116-261
1772-116-261_C07	11.2591450594344	1.50679107316331	day2	1772-116-261
1772-116-261_C08	13.5084269611361	3.38399016557185	day2	1772-116-261
1772-116-261_C09	4.97473743781796	1.30311477895088	day2	1772-116-261
1772-116-261_C10	8.36336352153556	1.26275900637198	day2	1772-116-261
1772-116-261_C11	8.95313918788317	1.9535541487714	day2	1772-116-261
1772-116-261_D02	-1.27347426723418	-4.74753735333982	day2	1772-116-261
1772-116-261_D03	11.4750360939548	3.23436609463921	day2	1772-116-261
1772-116-261_D04	6.98583223927874	-0.507220912898394	day2	1772-116-261
1772-116-261_D06	7.26292769895641	-1.39833258810732	day2	1772-116-261
1772-116-261_D07	14.3252081112019	4.26942550160563	day2	1772-116-261
1772-116-261_D08	12.5140924175699	1.61197602921789	day2	1772-116-261
1772-116-261_D09	13.8645163935669	3.48966546257154	day2	1772-116-261
1772-116-261_D10	13.6090827027514	3.48565362552596	day2	1772-116-261
1772-116-261_D11	9.45455329185517	0.518720751660226	day2	1772-116-261
1772-116-261_D12	5.88217926962773	-1.09651998786031	day2	1772-116-261
1772-116-261_E01	8.23995333996191	4.30009990235816	day2	1772-116-261
1772-116-261_E03	13.8990790368162	3.66294434139868	day2	1772-116-261
1772-116-261_E04	6.37284067122267	-0.552739798220853	day2	1772-116-261
1772-116-261_E05	-2.02229636681603	-2.75051867843551	day2	1772-116-261
1772-116-261_E06	9.98822862142404	2.38883193429945	day2	1772-116-261
1772-116-261_E08	12.0493716732691	2.40176348044814	day2	1772-116-261
1772-116-261_E10	12.182940837605	1.88069708629299	day2	1772-116-261
1772-116-261_E11	-3.07354470240908	-4.01554155097616	day2	1772-116-261
1772-116-261_F01	-2.30264043422287	-7.4908638530316	day2	1772-116-261
1772-116-261_F03	10.4757687886822	0.32441032010776	day2	1772-116-261
1772-116-261_F04	13.297267160787	3.30369215541216	day2	1772-116-261
1772-116-261_F05	12.1454388548059	3.4787886657391	day2	1772-116-261
1772-116-261_F06	12.4093042476064	3.21619440462157	day2	1772-116-261
1772-116-261_F07	12.6903542497939	3.43084430980591	day2	1772-116-261
1772-116-261_F08	11.7375980001148	2.79927621068494	day2	1772-116-261
1772-116-261_F09	11.5493796279794	1.67821103635156	day2	1772-116-261
1772-116-261_F10	9.16254564696061	0.773563433983645	day2	1772-116-261
1772-116-261_F11	10.7513076704517	2.01384502166062	day2	1772-116-261
1772-116-261_F12	-0.20041059076595	-6.35865036359021	day2	1772-116-261
1772-116-261_G01	4.38423180639287	-3.93130394044861	day2	1772-116-261
1772-116-261_G02	-7.39057883478444	-1.28450456686374	day2	1772-116-261
1772-116-261_G05	10.9171988897734	2.33112539115418	day2	1772-116-261
1772-116-261_G06	10.8074582942114	1.89239840369364	day2	1772-116-261
1772-116-261_G07	12.9296730808415	2.34784355026964	day2	1772-116-261
1772-116-261_G08	13.1007913885815	4.18361045019793	day2	1772-116-261
1772-116-261_G10	8.81915515991368	1.03148438865107	day2	1772-116-261
1772-116-261_G11	2.59818641453342	-3.04485501827019	day2	1772-116-261
1772-116-261_H02	12.4421310656962	2.01606775931322	day2	1772-116-261
1772-116-261_H04	12.3203608052581	3.93305758772274	day2	1772-116-261
1772-116-261_H05	-0.221574595513498	-5.40378068075519	day2	1772-116-261
1772-116-261_H06	0.128903042454535	-4.41370577175172	day2	1772-116-261
1772-116-261_H07	12.4005935218361	3.98792141303284	day2	1772-116-261
1772-116-261_H08	10.5176705604846	1.20318294597207	day2	1772-116-261
1772-116-261_H09	9.79928194603111	0.399292573229974	day2	1772-116-261
1772-116-261_H10	11.815539318127	2.18241434532779	day2	1772-116-261
1772-116-261_H11	10.8257530542355	4.65876107977105	day2	1772-116-261
1772-116-263_A03	-6.38049532733828	-4.35588406765068	day3	1772-116-263
1772-116-263_A04	4.48891185864657	-1.37201860228135	day3	1772-116-263
1772-116-263_A05	-8.05952464176199	-7.39181991953114	day3	1772-116-263
1772-116-263_A06	4.13434164284628	-1.98709648579581	day3	1772-116-263
1772-116-263_A08	-9.55806477624576	-8.37647525544722	day3	1772-116-263
1772-116-263_A09	-4.16515490410011	-6.03047619889691	day3	1772-116-263
1772-116-263_A10	-0.803024029451052	-2.35996520887241	day3	1772-116-263
1772-116-263_A11	6.28937337957516	-0.39280960250838	day3	1772-116-263
1772-116-263_B01	7.90610361716448	-0.221564579917059	day3	1772-116-263
1772-116-263_B02	3.82808342045734	-2.88388286130565	day3	1772-116-263
1772-116-263_B03	3.35392254312784	-2.53589750082924	day3	1772-116-263
1772-116-263_B04	-3.52101030113789	0.376640562843226	day3	1772-116-263
1772-116-263_B05	8.91831551721656	-0.486597890503685	day3	1772-116-263
1772-116-263_B06	-10.5994010882696	-1.106016045073	day3	1772-116-263
1772-116-263_B07	-7.58504702141968	-5.12117371695809	day3	1772-116-263
1772-116-263_B08	-5.49913563351688	-4.47237989130945	day3	1772-116-263
1772-116-263_B09	-6.76710399079052	-3.28082724001205	day3	1772-116-263
1772-116-263_C01	-2.13371991644489	-4.40729408231302	day3	1772-116-263
1772-116-263_C03	-7.31715861845599	-8.14837792112049	day3	1772-116-263
1772-116-263_C04	-5.06284353195079	-6.7578456280631	day3	1772-116-263
1772-116-263_C05	-7.46062268300389	-2.53647975881579	day3	1772-116-263
1772-116-263_C07	-5.93507185117606	-6.62750183612536	day3	1772-116-263
1772-116-263_C08	-9.08038897307612	-1.92019844254785	day3	1772-116-263
1772-116-263_C09	11.037253747945	2.24388950432356	day3	1772-116-263
1772-116-263_C10	-12.0252957785908	-0.321291940700855	day3	1772-116-263
1772-116-263_C11	2.16698733491936	-3.28988773097339	day3	1772-116-263
1772-116-263_D01	-11.7098753323632	-2.88059033416459	day3	1772-116-263
1772-116-263_D02	8.43255764456484	1.47821385578664	day3	1772-116-263
1772-116-263_D03	-3.81670793720049	-5.6277588350596	day3	1772-116-263
1772-116-263_D04	-10.3236297384707	-5.72335045802625	day3	1772-116-263
1772-116-263_D05	5.46669056088356	-0.967579321109634	day3	1772-116-263
1772-116-263_D06	-7.86507151976589	-2.40391728610836	day3	1772-116-263
1772-116-263_D07	-0.00357162424096705	-2.38960076483194	day3	1772-116-263
1772-116-263_D08	-8.437138074574	-6.36643542946731	day3	1772-116-263
1772-116-263_D09	-9.69033858529217	-5.58725991452761	day3	1772-116-263
1772-116-263_D10	11.633208033414	1.83544309604069	day3	1772-116-263
1772-116-263_D11	9.62883793964433	0.583128933472409	day3	1772-116-263
1772-116-263_E01	-5.99913698310001	-7.29362407674653	day3	1772-116-263
1772-116-263_E02	-8.83565811828514	-4.22661648991243	day3	1772-116-263
1772-116-263_E03	6.11293304297463	-0.750534088006447	day3	1772-116-263
1772-116-263_E04	5.96822538703359	-1.85191879625461	day3	1772-116-263
1772-116-263_E05	5.15548634428351	-1.55337651046115	day3	1772-116-263
1772-116-263_E06	3.54568244849093	-3.75305831724045	day3	1772-116-263
1772-116-263_E07	13.7091669531358	3.24080628777223	day3	1772-116-263
1772-116-263_E08	4.83141145807839	-1.86636805381999	day3	1772-116-263
1772-116-263_E09	-7.33964330899781	-3.85717177866179	day3	1772-116-263
1772-116-263_E10	12.5414599600623	2.06513937403605	day3	1772-116-263
1772-116-263_E11	-0.374644922644019	-2.20077917786579	day3	1772-116-263
1772-116-263_F01	4.94757311548706	-0.591921854204067	day3	1772-116-263
1772-116-263_F02	-7.17929708131048	-6.75564198351218	day3	1772-116-263
1772-116-263_F03	7.03338219191755	0.885735610050176	day3	1772-116-263
1772-116-263_F04	-7.1436833894828	-5.42849863395904	day3	1772-116-263
1772-116-263_F05	10.8654193425749	2.11209953927864	day3	1772-116-263
1772-116-263_F06	12.8983432292025	2.69869950292677	day3	1772-116-263
1772-116-263_F07	6.73104041717487	-0.873805796793219	day3	1772-116-263
1772-116-263_F08	-5.02477592897919	-6.98381698215055	day3	1772-116-263
1772-116-263_F09	7.04187985855785	-0.640354163498742	day3	1772-116-263
1772-116-263_F10	3.13497217924162	-3.5406333518311	day3	1772-116-263
1772-116-263_F11	-11.4478867916656	-4.05199321642708	day3	1772-116-263
1772-116-263_G01	6.73265845911102	-1.05604971893882	day3	1772-116-263
1772-116-263_G02	11.6654201985159	1.61494590053105	day3	1772-116-263
1772-116-263_G03	-5.48827278607054	-6.41192647980826	day3	1772-116-263
1772-116-263_G04	-5.29948654865322	-5.6742920374949	day3	1772-116-263
1772-116-263_G05	12.8134995037545	3.10280959048411	day3	1772-116-263
1772-116-263_G06	-8.25126748650265	-7.22713160953175	day3	1772-116-263
1772-116-263_G07	-1.93801474265135	-6.63397162523255	day3	1772-116-263
1772-116-263_G10	-6.57028201878662	-2.09309560650802	day3	1772-116-263
1772-116-263_G11	1.36539208398847	-4.47293604698761	day3	1772-116-263
1772-116-263_H01	-4.92206139429414	-6.28415479685141	day3	1772-116-263
1772-116-263_H03	-10.257655954656	-6.03084251200335	day3	1772-116-263
1772-116-263_H04	-7.12505224753113	-3.01536279599814	day3	1772-116-263
1772-116-263_H05	-7.99972323343726	-2.83301755251445	day3	1772-116-263
1772-116-263_H06	-7.20917865709777	-7.88808154433285	day3	1772-116-263
1772-116-263_H11	-11.3677528308746	-2.30743204007016	day3	1772-116-263
1772-116-262_A01	-7.9467410356409	-8.69570132385736	day4	1772-116-262
1772-116-262_A03	-3.68842736506912	-5.14426379779655	day4	1772-116-262
1772-116-262_A04	-12.2917572187461	-5.54802024398152	day4	1772-116-262
1772-116-262_A05	3.84532161420363	-1.86208148368468	day4	1772-116-262
1772-116-262_A06	4.36649896526286	-3.10973770449512	day4	1772-116-262
1772-116-262_A07	10.1697472678928	2.65087103079639	day4	1772-116-262
1772-116-262_A08	-5.21150012871802	-6.03273415129127	day4	1772-116-262
1772-116-262_B01	-7.23191537550877	-6.83687441831345	day4	1772-116-262
1772-116-262_B02	-6.10846101148039	-5.34609950939561	day4	1772-116-262
1772-116-262_B04	-6.58735569219349	-7.01813211642336	day4	1772-116-262
1772-116-262_B05	3.22899112974167	-4.19356357741788	day4	1772-116-262
1772-116-262_B06	-4.91683713894207	-6.04843627939125	day4	1772-116-262
1772-116-262_B07	-10.3115890874293	-5.63015749297927	day4	1772-116-262
1772-116-262_B08	1.61255005391166	-3.96067298921573	day4	1772-116-262
1772-116-262_B09	6.5367814793261	-1.95650754409399	day4	1772-116-262
1772-116-262_B10	-9.4126884701525	-7.28292028575413	day4	1772-116-262
1772-116-262_B11	10.979466792655	0.886670510685805	day4	1772-116-262
1772-116-262_B12	-8.22038410282931	-8.23730542971209	day4	1772-116-262
1772-116-262_C02	-9.81151090028547	-8.09376529748513	day4	1772-116-262
1772-116-262_C03	-5.78034417299222	-8.01536054363778	day4	1772-116-262
1772-116-262_C04	-2.96747796562072	-5.24998904067661	day4	1772-116-262
1772-116-262_C05	-9.60837255011344	-6.95479486626361	day4	1772-116-262
1772-116-262_C06	-7.36171766766575	-8.31159763376745	day4	1772-116-262
1772-116-262_C07	-0.497239480776331	-3.86965795522576	day4	1772-116-262
1772-116-262_C08	-6.61442688099822	-7.83980967650826	day4	1772-116-262
1772-116-262_C11	-0.13412780780863	-4.09159270832701	day4	1772-116-262
1772-116-262_C12	-6.91925389581734	-6.62070955272403	day4	1772-116-262
1772-116-262_D01	-9.39019124915927	-5.04506318294955	day4	1772-116-262
1772-116-262_D02	-9.21417947094472	-7.9257237945625	day4	1772-116-262
1772-116-262_D04	7.3246673936082	-1.38885426898826	day4	1772-116-262
1772-116-262_D05	6.57830972607301	0.706033296706148	day4	1772-116-262
1772-116-262_D06	8.85587468031888	1.48429572591437	day4	1772-116-262
1772-116-262_D07	-9.47389778379102	-6.81990069998589	day4	1772-116-262
1772-116-262_D08	8.3054984796404	0.641214063043584	day4	1772-116-262
1772-116-262_D09	-3.63918615635795	-6.44948141622739	day4	1772-116-262
1772-116-262_D10	4.73785193055545	0.313784346076821	day4	1772-116-262
1772-116-262_D11	-10.4178462065848	-7.21716364061839	day4	1772-116-262
1772-116-262_D12	-8.67199713847714	-5.32312219631969	day4	1772-116-262
1772-116-262_E01	-5.87392539083276	-6.35912019947509	day4	1772-116-262
1772-116-262_E02	-9.03314065588343	-8.34003241728091	day4	1772-116-262
1772-116-262_E03	-7.99944673681398	-6.89284324718298	day4	1772-116-262
1772-116-262_E05	3.58711422398693	-0.865790787869021	day4	1772-116-262
1772-116-262_E06	-9.44070837654361	-5.83025807619104	day4	1772-116-262
1772-116-262_E07	5.62220473642494	-0.688458514792306	day4	1772-116-262
1772-116-262_E08	0.629069400685757	-4.95590160897893	day4	1772-116-262
1772-116-262_E09	-9.07084980974389	-8.04103961728588	day4	1772-116-262
1772-116-262_E11	-6.99031280826056	-7.80592900138554	day4	1772-116-262
1772-116-262_E12	-7.09463388864642	-5.24335538341028	day4	1772-116-262
1772-116-262_F01	8.32375505806919	0.0209581839791846	day4	1772-116-262
1772-116-262_F02	-13.6065387721207	-3.35226172359213	day4	1772-116-262
1772-116-262_F03	-2.49109857904824	-3.33124463304203	day4	1772-116-262
1772-116-262_F04	4.65085907396679	-1.84774750329356	day4	1772-116-262
1772-116-262_F05	-9.15624839075822	-7.4427604327926	day4	1772-116-262
1772-116-262_F06	-7.98341185196988	-5.54760495905219	day4	1772-116-262
1772-116-262_F07	-3.03321598325719	-5.04677985856321	day4	1772-116-262
1772-116-262_F08	-1.99302142420645	-5.26934394751968	day4	1772-116-262
1772-116-262_F10	-8.74900164070487	-6.51161649176121	day4	1772-116-262
1772-116-262_F11	-6.41963030091922	-4.18989947108004	day4	1772-116-262
1772-116-262_F12	10.928729625392	1.7063600170232	day4	1772-116-262
1772-116-262_G02	-9.93578689351671	-5.46662985073132	day4	1772-116-262
1772-116-262_G03	-9.13414596085797	-6.60509204677397	day4	1772-116-262
1772-116-262_G05	7.31958444483272	0.471664759716332	day4	1772-116-262
1772-116-262_G06	-7.63316096826841	-6.54334372431755	day4	1772-116-262
1772-116-262_G07	-5.32000388013311	-6.4397051758708	day4	1772-116-262
1772-116-262_G08	-9.12426848667446	-7.77458748306712	day4	1772-116-262
1772-116-262_G09	2.04611950319541	-3.85808641845476	day4	1772-116-262
1772-116-262_G10	-7.87746522823629	-7.04038174276901	day4	1772-116-262
1772-116-262_G11	-5.56098551753537	-2.06650895478711	day4	1772-116-262
1772-116-262_G12	-6.87010353174872	-7.47715098551138	day4	1772-116-262
1772-116-262_H01	8.97166938456542	2.02814851262988	day4	1772-116-262
1772-116-262_H03	8.0285414819911	-0.39294611817761	day4	1772-116-262
1772-116-262_H04	-9.55654440415016	-7.21941240698628	day4	1772-116-262
1772-116-262_H06	-8.89447917744234	-7.02873427608341	day4	1772-116-262
1772-116-262_H08	-8.61698659070391	-7.49077807922753	day4	1772-116-262
1772-116-262_H10	-10.722089079947	-6.41050272211393	day4	1772-116-262
1772-116-262_H11	-9.63079860106066	-7.86397422036007	day4	1772-116-262
1772-116-262_H12	-11.6534730411622	-3.98379981236201	day4	1772-116-262
1772-151-313_A01	12.082951591966	3.15983800942809	day4	1772-151-313
1772-151-313_A02	-10.1160587610797	-9.07652654138739	day4	1772-151-313
1772-151-313_A03	-9.68978138231882	-7.58068304965912	day4	1772-151-313
1772-151-313_A04	10.1575666514989	2.07888779243105	day4	1772-151-313
1772-151-313_A07	-8.08352925689275	-8.3897747831084	day4	1772-151-313
1772-151-313_A09	6.06921341926507	-2.21060499018902	day4	1772-151-313
1772-151-313_A10	3.28120934832004	-3.83844717550884	day4	1772-151-313
1772-151-313_A11	4.40700902124065	-2.45360639079777	day4	1772-151-313
1772-151-313_A12	6.20191497014658	-0.588218988124264	day4	1772-151-313
1772-151-313_B01	-9.18970602226006	-8.68532474818055	day4	1772-151-313
1772-151-313_B02	7.61440092964668	-1.85924551645726	day4	1772-151-313
1772-151-313_B05	-8.43686331450383	-8.47594264218525	day4	1772-151-313
1772-151-313_B06	-0.178252099904446	-5.83731101075002	day4	1772-151-313
1772-151-313_B08	-14.6033186097625	-2.14928423604221	day4	1772-151-313
1772-151-313_B09	-5.52668407248311	-8.17630486523968	day4	1772-151-313
1772-151-313_B10	1.47514982378976	-2.0699422855054	day4	1772-151-313
1772-151-313_B12	1.81610039282449	-3.80735705282182	day4	1772-151-313
1772-151-313_C01	12.7445651442247	3.9556644177412	day4	1772-151-313
1772-151-313_C02	-9.34433852159019	-8.25596459571539	day4	1772-151-313
1772-151-313_C06	-4.01500740811809	-6.90094957021347	day4	1772-151-313
1772-151-313_C09	-6.52493637364101	-8.48128164827722	day4	1772-151-313
1772-151-313_C11	-8.00650688897255	-8.68231978157522	day4	1772-151-313
1772-151-313_C12	-7.20532407193289	-3.93763156464956	day4	1772-151-313
1772-151-313_D01	7.86218394508903	-1.63824231717783	day4	1772-151-313
1772-151-313_D03	-7.1214671551748	-8.01686627836556	day4	1772-151-313
1772-151-313_D08	-4.61408974023542	-5.58023284709175	day4	1772-151-313
1772-151-313_D09	-4.18940097732235	0.338218502549294	day4	1772-151-313
1772-151-313_D10	13.0587538592018	1.98938839512939	day4	1772-151-313
1772-151-313_E01	-5.96299107052825	-7.40908666242825	day4	1772-151-313
1772-151-313_E02	-2.68352172142583	-6.53797703659967	day4	1772-151-313
1772-151-313_E03	6.41795206005299	-2.28381475292415	day4	1772-151-313
1772-151-313_E04	-10.3755353997184	-7.28388443066143	day4	1772-151-313
1772-151-313_E06	-10.9002878019862	-8.95906464372386	day4	1772-151-313
1772-151-313_E09	-13.9857918254272	-5.19080032082576	day4	1772-151-313
1772-151-313_F01	-10.1434796115995	-9.30996858860636	day4	1772-151-313
1772-151-313_F02	-9.87823909657602	-9.09407811174119	day4	1772-151-313
1772-151-313_F03	6.33909559250232	-1.38990551045169	day4	1772-151-313
1772-151-313_F04	-7.38916142795337	-6.53261111798076	day4	1772-151-313
1772-151-313_F05	-7.44638578855071	-7.76836108064307	day4	1772-151-313
1772-151-313_F06	9.87502951768805	1.07337741081915	day4	1772-151-313
1772-151-313_F08	-0.338627628935171	-5.05906603211726	day4	1772-151-313
1772-151-313_F10	-7.95487666215202	-6.26878480516028	day4	1772-151-313
1772-151-313_G01	-9.4988753857126	-0.294383913833744	day4	1772-151-313
1772-151-313_G02	9.9795571103951	1.69476513649507	day4	1772-151-313
1772-151-313_G03	6.73987751454814	0.642514238505447	day4	1772-151-313
1772-151-313_G04	-9.34427636927957	-7.4741462818391	day4	1772-151-313
1772-151-313_G06	14.772482701084	4.54576465596431	day4	1772-151-313
1772-151-313_G09	6.20390657304012	-1.51080249255595	day4	1772-151-313
1772-151-313_G11	8.43020829785979	-0.898971690953312	day4	1772-151-313
1772-151-313_G12	-8.4896942824028	-6.88652199574866	day4	1772-151-313
1772-151-313_H03	-9.0770794074391	-9.8061332575404	day4	1772-151-313
1772-151-313_H06	-6.71985295752039	-7.18339723252069	day4	1772-151-313
1772-151-313_H07	-8.06047225011896	-1.64898104358094	day4	1772-151-313
1772-151-313_H08	-12.7757726670151	-5.99592671701374	day4	1772-151-313
1772-151-313_H12	13.3572703503693	3.82569898069862	day4	1772-151-313
1772-116-268_A01	-20.7305042426925	10.3578967967994	EpiSC	1772-116-268
1772-116-268_A02	-22.4308889914991	10.8308807176127	EpiSC	1772-116-268
1772-116-268_A03	-22.0825317492123	10.5707897624334	EpiSC	1772-116-268
1772-116-268_A04	-20.996685733798	9.92411598845609	EpiSC	1772-116-268
1772-116-268_A05	-21.4003048199079	9.36567985122339	EpiSC	1772-116-268
1772-116-268_A07	-22.1560591480649	9.2056441907826	EpiSC	1772-116-268
1772-116-268_A09	-21.0244825266572	6.0147891448307	EpiSC	1772-116-268
1772-116-268_A10	-20.438907901784	9.24824156184892	EpiSC	1772-116-268
1772-116-268_A11	-19.2557448475617	10.9341027828481	EpiSC	1772-116-268
1772-116-268_A12	-20.8441501671739	10.8767227957924	EpiSC	1772-116-268
1772-116-268_B01	-20.5424294913716	11.9989545637812	EpiSC	1772-116-268
1772-116-268_B02	-22.0521285340085	11.3454226682234	EpiSC	1772-116-268
1772-116-268_B03	-20.6285352464304	10.4131634298821	EpiSC	1772-116-268
1772-116-268_B04	-20.8715699709867	8.72405617082266	EpiSC	1772-116-268
1772-116-268_B06	-20.4311645950291	10.8929742761734	EpiSC	1772-116-268
1772-116-268_B10	-20.9090181389087	9.35907817298565	EpiSC	1772-116-268
1772-116-268_B11	-19.274533973115	10.2430861860531	EpiSC	1772-116-268
1772-116-268_B12	-19.875435803026	10.1339769975956	EpiSC	1772-116-268
1772-116-268_C01	-22.476877901414	10.0938843485843	EpiSC	1772-116-268
1772-116-268_C02	-22.04384519005	10.4888477327221	EpiSC	1772-116-268
1772-116-268_C04	-20.5538579216935	10.7873460559282	EpiSC	1772-116-268
1772-116-268_C05	-20.6728954113616	6.01605005693031	EpiSC	1772-116-268
1772-116-268_C06	-21.473903850534	9.6503791848925	EpiSC	1772-116-268
1772-116-268_C07	-21.5649910116634	10.3336592302662	EpiSC	1772-116-268
1772-116-268_C09	-21.3683026250807	10.2033675350836	EpiSC	1772-116-268
1772-116-268_C10	-21.6770941661928	10.6434174830419	EpiSC	1772-116-268
1772-116-268_C11	-21.1009786787628	10.2405883742369	EpiSC	1772-116-268
1772-116-268_C12	-21.2545071311466	9.35142541722421	EpiSC	1772-116-268
1772-116-268_D04	-22.2593129426171	10.7667911685711	EpiSC	1772-116-268
1772-116-268_D05	-21.8759270402099	9.50107713773681	EpiSC	1772-116-268
1772-116-268_D06	-21.396372374865	10.0203594535735	EpiSC	1772-116-268
1772-116-268_D07	-20.3173718487806	9.05360118855589	EpiSC	1772-116-268
1772-116-268_D08	-20.4601874430621	9.05477478243556	EpiSC	1772-116-268
1772-116-268_D09	-21.1326716275629	10.5707348298379	EpiSC	1772-116-268
1772-116-268_D10	-20.2721945288276	9.24717780646759	EpiSC	1772-116-268
1772-116-268_D11	-22.2660381603542	11.3278995724444	EpiSC	1772-116-268
1772-116-268_D12	-20.0771496662916	9.01816768360656	EpiSC	1772-116-268
1772-116-268_E02	-20.26772227061	9.21091447115969	EpiSC	1772-116-268
1772-116-268_E03	-21.2575842168983	8.68828964382504	EpiSC	1772-116-268
1772-116-268_E05	-21.7907026925694	10.4046156683931	EpiSC	1772-116-268
1772-116-268_E06	-22.1523604864852	8.78084192406088	EpiSC	1772-116-268
1772-116-268_E07	-20.484121664948	12.1411282875482	EpiSC	1772-116-268
1772-116-268_E08	-20.8750709238238	8.61828792022515	EpiSC	1772-116-268
1772-116-268_E09	-22.7992105445443	10.0999294506415	EpiSC	1772-116-268
1772-116-268_E10	-21.6959019542907	11.0666074133067	EpiSC	1772-116-268
1772-116-268_E11	-22.105144615511	9.49990259679539	EpiSC	1772-116-268
1772-116-268_E12	-23.0603723006197	11.2004978270872	EpiSC	1772-116-268
1772-116-268_F01	-22.0319308222957	7.87577363116486	EpiSC	1772-116-268
1772-116-268_F02	-20.243987461767	10.9333261863234	EpiSC	1772-116-268
1772-116-268_F04	-19.6538888529453	9.10819490513744	EpiSC	1772-116-268
1772-116-268_F05	-21.628216265184	9.28932504163276	EpiSC	1772-116-268
1772-116-268_F06	-20.6549468474296	9.77999957704656	EpiSC	1772-116-268
1772-116-268_F08	-20.2218462594998	8.27740653648911	EpiSC	1772-116-268
1772-116-268_F09	-20.6855597164111	9.14360488184587	EpiSC	1772-116-268
1772-116-268_F10	-21.7752122709637	10.3328561195949	EpiSC	1772-116-268
1772-116-268_F11	-21.504315859265	9.89260759832561	EpiSC	1772-116-268
1772-116-268_G02	-21.0082621338474	8.54854468699509	EpiSC	1772-116-268
1772-116-268_G05	-21.0527806058976	9.6385216901724	EpiSC	1772-116-268
1772-116-268_G06	-22.4368316649409	10.3257832118888	EpiSC	1772-116-268
1772-116-268_G07	-21.2596150232629	6.67846150276082	EpiSC	1772-116-268
1772-116-268_G08	-21.0243345623541	10.8165156089931	EpiSC	1772-116-268
1772-116-268_G09	-20.4737442840894	8.04733396016384	EpiSC	1772-116-268
1772-116-268_G10	-21.5161348710104	11.3943876808259	EpiSC	1772-116-268
1772-116-268_G12	-20.7057962107625	8.70854880638932	EpiSC	1772-116-268
1772-116-268_H02	-21.8373037375503	9.25066941465931	EpiSC	1772-116-268
1772-116-268_H04	-20.1091459019495	10.2448977348101	EpiSC	1772-116-268
1772-116-268_H06	-23.7900857500824	10.4935182643077	EpiSC	1772-116-268
1772-116-268_H07	-20.3263025814406	8.44085419553718	EpiSC	1772-116-268
1772-116-268_H12	-21.2800979443036	10.3058843498914	EpiSC	1772-116-268
1772-123-291_A09	-7.57096124047621	-4.90456845745533	MB#3P10	1772-123-291
1772-123-291_A12	-14.1949952786904	-1.56643723821883	MB#3P10	1772-123-291
1772-123-291_B01	-11.6747939147088	-6.58967905724331	MB#3P10	1772-123-291
1772-123-291_B02	-10.1955164655705	-7.92260223101786	MB#3P10	1772-123-291
1772-123-291_B03	-9.69910422374906	-7.79509719759986	MB#3P10	1772-123-291
1772-123-291_B08	-10.4064741581934	-7.34491791920407	MB#3P10	1772-123-291
1772-123-291_B09	-9.0821536146481	-6.16130297676775	MB#3P10	1772-123-291
1772-123-291_B11	-9.38795956287809	-6.96313590509994	MB#3P10	1772-123-291
1772-123-291_D01	-10.4169404866631	-4.54709741284959	MB#3P10	1772-123-291
1772-123-291_D02	-7.8561060240594	-5.73072393650133	MB#3P10	1772-123-291
1772-123-291_D08	-6.55186272475063	-6.05895757842469	MB#3P10	1772-123-291
1772-123-291_D11	-8.2878037128059	-5.4387787062399	MB#3P10	1772-123-291
1772-123-291_E08	-10.8007824387497	-7.96900755659206	MB#3P10	1772-123-291
1772-123-291_E09	-9.2747036362723	-4.56409971510989	MB#3P10	1772-123-291
1772-123-291_F02	-11.7434869578973	-7.60349781130873	MB#3P10	1772-123-291
1772-123-291_F03	-8.71808265115504	-6.74282201181909	MB#3P10	1772-123-291
1772-123-291_F07	-9.32951301206692	-7.99174911700113	MB#3P10	1772-123-291
1772-123-291_F09	-9.66008326818273	-6.92856920944146	MB#3P10	1772-123-291
1772-123-291_G01	-9.64042608388102	-7.60285531755834	MB#3P10	1772-123-291
1772-123-291_G02	-10.9018751658818	-7.9601910570169	MB#3P10	1772-123-291
1772-123-291_G03	-10.1111389892242	-6.28403673027665	MB#3P10	1772-123-291
1772-123-291_G07	-9.97703685876009	-7.044326867392	MB#3P10	1772-123-291
1772-123-291_H02	-12.7685021875039	-5.47944723206927	MB#3P10	1772-123-291
1772-123-291_H03	-9.63734972026775	-7.42800757582151	MB#3P10	1772-123-291
1772-123-291_H08	-10.5335880898289	-7.84874926540501	MB#3P10	1772-123-291
1772-123-291_H09	-10.9338059803791	-8.217425005902	MB#3P10	1772-123-291
1772-123-289_A09	-9.91744979633301	-6.16183776340275	1EP7	1772-123-289
1772-123-289_B01	-11.7867232453145	-5.81042861449639	1EP7	1772-123-289
1772-123-289_B05	-10.9765218760132	-7.25757985401064	1EP7	1772-123-289
1772-123-289_B06	-10.0750870021	-5.89727828688911	1EP7	1772-123-289
1772-123-289_C09	-11.6655511759009	-5.79439639655114	1EP7	1772-123-289
1772-123-289_C11	-10.5060722950276	-5.84767018866642	1EP7	1772-123-289
1772-123-289_D11	-7.67352073239633	-5.12954184384363	1EP7	1772-123-289
1772-123-289_F01	-10.5832011840597	-4.86693085430435	1EP7	1772-123-289
1772-123-289_F03	-12.2919961735231	-3.57668028803371	1EP7	1772-123-289
1772-123-289_F05	-11.2654327301697	-6.62802460882005	1EP7	1772-123-289
1772-123-289_F07	-10.5144345404586	-6.52773164269772	1EP7	1772-123-289
1772-123-289_F09	-11.2421074060978	-6.6564337359816	1EP7	1772-123-289
