## Supplementary material for "Single-cell transcriptomics, scRNA-Seq and C1 CAGE discovered distinct phases of pluripotency during naïve-to-primed conversion in mice": TSCAN_pseudotime_20190223042447.txt

sample_name	State	Pseudotime	timePoint
1772-116-260_E11	1772-116-260_E11	2	1	day1
1772-116-260_C01	1772-116-260_C01	2	2	day1
1772-116-259_E08	1772-116-259_E08	2	3	day0_mES
1772-116-259_D06	1772-116-259_D06	2	4	day0_mES
1772-116-259_G04	1772-116-259_G04	2	5	day0_mES
1772-116-260_H07	1772-116-260_H07	2	6	day1
1772-116-260_C06	1772-116-260_C06	2	7	day1
1772-116-259_C08	1772-116-259_C08	2	8	day0_mES
1772-116-260_E05	1772-116-260_E05	2	9	day1
1772-116-260_E07	1772-116-260_E07	2	10	day1
1772-116-259_C07	1772-116-259_C07	2	11	day0_mES
1772-116-261_B07	1772-116-261_B07	2	12	day2
1772-116-260_E02	1772-116-260_E02	2	13	day1
1772-116-259_F06	1772-116-259_F06	2	14	day0_mES
1772-116-260_A09	1772-116-260_A09	2	15	day1
1772-116-259_C04	1772-116-259_C04	2	16	day0_mES
1772-116-261_C08	1772-116-261_C08	2	17	day2
1772-116-260_D03	1772-116-260_D03	2	18	day1
1772-116-260_E08	1772-116-260_E08	2	19	day1
1772-116-260_G08	1772-116-260_G08	2	20	day1
1772-116-259_H02	1772-116-259_H02	2	21	day0_mES
1772-116-261_G08	1772-116-261_G08	2	22	day2
1772-116-260_A10	1772-116-260_A10	2	23	day1
1772-116-260_B11	1772-116-260_B11	2	24	day1
1772-116-259_B07	1772-116-259_B07	2	25	day0_mES
1772-116-259_D05	1772-116-259_D05	2	26	day0_mES
1772-116-259_C10	1772-116-259_C10	2	27	day0_mES
1772-116-261_H02	1772-116-261_H02	2	28	day2
1772-116-261_F07	1772-116-261_F07	2	29	day2
1772-116-259_G12	1772-116-259_G12	2	30	day0_mES
1772-116-261_D10	1772-116-261_D10	2	31	day2
1772-116-260_A01	1772-116-260_A01	2	32	day1
1772-116-260_D12	1772-116-260_D12	2	33	day1
1772-116-261_E03	1772-116-261_E03	2	34	day2
1772-116-259_G06	1772-116-259_G06	2	35	day0_mES
1772-151-313_D10	1772-151-313_D10	2	36	day4
1772-116-259_B03	1772-116-259_B03	2	37	day0_mES
1772-116-259_C05	1772-116-259_C05	2	38	day0_mES
1772-116-260_H01	1772-116-260_H01	2	39	day1
1772-116-261_H07	1772-116-261_H07	2	40	day2
1772-116-260_D06	1772-116-260_D06	2	41	day1
1772-116-259_D11	1772-116-259_D11	2	42	day0_mES
1772-116-259_C12	1772-116-259_C12	2	43	day0_mES
1772-116-259_F11	1772-116-259_F11	2	44	day0_mES
1772-116-259_C03	1772-116-259_C03	2	45	day0_mES
1772-116-259_G05	1772-116-259_G05	2	46	day0_mES
1772-116-260_B07	1772-116-260_B07	2	47	day1
1772-116-260_C09	1772-116-260_C09	2	48	day1
1772-116-260_B09	1772-116-260_B09	2	49	day1
1772-116-259_D10	1772-116-259_D10	2	50	day0_mES
1772-116-259_F07	1772-116-259_F07	2	51	day0_mES
1772-116-259_B05	1772-116-259_B05	2	52	day0_mES
1772-151-313_H12	1772-151-313_H12	2	53	day4
1772-116-260_D02	1772-116-260_D02	2	54	day1
1772-116-259_D12	1772-116-259_D12	2	55	day0_mES
1772-116-261_F05	1772-116-261_F05	2	56	day2
1772-116-259_G02	1772-116-259_G02	2	57	day0_mES
1772-116-261_F04	1772-116-261_F04	2	58	day2
1772-116-260_B05	1772-116-260_B05	2	59	day1
1772-116-261_D07	1772-116-261_D07	2	60	day2
1772-116-259_A05	1772-116-259_A05	2	61	day0_mES
1772-116-263_E07	1772-116-263_E07	2	62	day3
1772-151-313_G06	1772-151-313_G06	2	63	day4
1772-116-261_D09	1772-116-261_D09	2	64	day2
1772-116-261_A07	1772-116-261_A07	2	65	day2
1772-116-260_E04	1772-116-260_E04	2	66	day1
1772-116-260_D07	1772-116-260_D07	2	67	day1
1772-116-261_A04	1772-116-261_A04	2	68	day2
1772-116-261_G07	1772-116-261_G07	2	69	day2
1772-116-260_C04	1772-116-260_C04	2	70	day1
1772-116-260_F01	1772-116-260_F01	2	71	day1
1772-116-260_C03	1772-116-260_C03	2	72	day1
1772-116-259_E11	1772-116-259_E11	2	73	day0_mES
1772-116-261_D08	1772-116-261_D08	2	74	day2
1772-116-261_C07	1772-116-261_C07	2	75	day2
1772-116-261_F06	1772-116-261_F06	2	76	day2
1772-116-261_C05	1772-116-261_C05	2	77	day2
1772-116-260_B01	1772-116-260_B01	2	78	day1
1772-116-259_D01	1772-116-259_D01	2	79	day0_mES
1772-116-261_A02	1772-116-261_A02	2	80	day2
1772-151-313_C01	1772-151-313_C01	2	81	day4
1772-116-260_D05	1772-116-260_D05	2	82	day1
1772-116-263_E10	1772-116-263_E10	2	83	day3
1772-116-260_G03	1772-116-260_G03	2	84	day1
1772-116-260_H09	1772-116-260_H09	2	85	day1
1772-116-260_E01	1772-116-260_E01	2	86	day1
1772-116-259_D03	1772-116-259_D03	2	87	day0_mES
1772-116-259_G11	1772-116-259_G11	2	88	day0_mES
1772-116-259_F09	1772-116-259_F09	2	89	day0_mES
1772-116-261_C04	1772-116-261_C04	2	90	day2
1772-116-260_H11	1772-116-260_H11	2	91	day1
1772-116-261_E06	1772-116-261_E06	2	92	day2
1772-116-260_G10	1772-116-260_G10	2	93	day1
1772-116-260_B12	1772-116-260_B12	2	94	day1
1772-116-261_F10	1772-116-261_F10	2	95	day2
1772-116-261_E10	1772-116-261_E10	2	96	day2
1772-116-260_F12	1772-116-260_F12	2	97	day1
1772-116-260_D01	1772-116-260_D01	2	98	day1
1772-116-260_G07	1772-116-260_G07	2	99	day1
1772-116-261_F08	1772-116-261_F08	2	100	day2
1772-116-260_F09	1772-116-260_F09	2	101	day1
1772-116-261_A06	1772-116-261_A06	2	102	day2
1772-116-259_A09	1772-116-259_A09	2	103	day0_mES
1772-116-260_F06	1772-116-260_F06	2	104	day1
1772-116-262_A07	1772-116-262_A07	2	105	day4
1772-116-261_G06	1772-116-261_G06	2	106	day2
1772-116-259_A02	1772-116-259_A02	2	107	day0_mES
1772-116-261_F03	1772-116-261_F03	2	108	day2
1772-116-260_E10	1772-116-260_E10	2	109	day1
1772-116-263_D10	1772-116-263_D10	2	110	day3
1772-116-259_F05	1772-116-259_F05	2	111	day0_mES
1772-116-259_B09	1772-116-259_B09	2	112	day0_mES
1772-116-261_E08	1772-116-261_E08	2	113	day2
1772-116-261_A10	1772-116-261_A10	2	114	day2
1772-116-261_B11	1772-116-261_B11	2	115	day2
1772-116-259_H08	1772-116-259_H08	2	116	day0_mES
1772-116-259_C01	1772-116-259_C01	2	117	day0_mES
1772-116-260_D08	1772-116-260_D08	2	118	day1
1772-116-261_E01	1772-116-261_E01	2	119	day2
1772-116-259_F12	1772-116-259_F12	2	120	day0_mES
1772-116-261_C02	1772-116-261_C02	2	121	day2
1772-116-260_C08	1772-116-260_C08	2	122	day1
1772-151-313_A01	1772-151-313_A01	2	123	day4
1772-116-260_H08	1772-116-260_H08	2	124	day1
1772-116-261_A03	1772-116-261_A03	2	125	day2
1772-116-260_B04	1772-116-260_B04	2	126	day1
1772-116-261_H10	1772-116-261_H10	2	127	day2
1772-116-259_A10	1772-116-259_A10	2	128	day0_mES
1772-116-260_F11	1772-116-260_F11	2	129	day1
1772-116-259_B04	1772-116-259_B04	2	130	day0_mES
1772-116-261_F09	1772-116-261_F09	2	131	day2
1772-116-261_A08	1772-116-261_A08	2	132	day2
1772-116-259_G01	1772-116-259_G01	2	133	day0_mES
1772-116-261_F11	1772-116-261_F11	2	134	day2
1772-116-261_D03	1772-116-261_D03	2	135	day2
1772-116-260_H03	1772-116-260_H03	2	136	day1
1772-116-260_H04	1772-116-260_H04	2	137	day1
1772-116-261_B06	1772-116-261_B06	2	138	day2
1772-116-260_C07	1772-116-260_C07	2	139	day1
1772-116-260_D11	1772-116-260_D11	2	140	day1
1772-116-261_H04	1772-116-261_H04	2	141	day2
1772-116-260_A08	1772-116-260_A08	2	142	day1
1772-116-260_G11	1772-116-260_G11	2	143	day1
1772-116-259_B08	1772-116-259_B08	2	144	day0_mES
1772-116-260_C10	1772-116-260_C10	2	145	day1
1772-116-261_G10	1772-116-261_G10	2	146	day2
1772-116-259_H10	1772-116-259_H10	2	147	day0_mES
1772-116-261_H09	1772-116-261_H09	2	148	day2
1772-116-259_F01	1772-116-259_F01	2	149	day0_mES
1772-116-259_D08	1772-116-259_D08	2	150	day0_mES
1772-116-262_D06	1772-116-262_D06	2	151	day4
1772-116-260_F02	1772-116-260_F02	2	152	day1
1772-116-263_F06	1772-116-263_F06	2	153	day3
1772-116-259_D09	1772-116-259_D09	2	154	day0_mES
1772-116-260_F05	1772-116-260_F05	2	155	day1
1772-151-313_A04	1772-151-313_A04	2	156	day4
1772-116-260_H12	1772-116-260_H12	2	157	day1
1772-116-259_G07	1772-116-259_G07	2	158	day0_mES
1772-116-262_G05	1772-116-262_G05	2	159	day4
1772-116-259_A03	1772-116-259_A03	2	160	day0_mES
1772-116-259_C11	1772-116-259_C11	2	161	day0_mES
1772-116-260_B06	1772-116-260_B06	2	162	day1
1772-116-262_F01	1772-116-262_F01	2	163	day4
1772-116-259_D07	1772-116-259_D07	2	164	day0_mES
1772-116-260_C05	1772-116-260_C05	2	165	day1
1772-116-262_H03	1772-116-262_H03	2	166	day4
1772-116-262_D08	1772-116-262_D08	2	167	day4
1772-116-259_B02	1772-116-259_B02	2	168	day0_mES
1772-151-313_G02	1772-151-313_G02	2	169	day4
1772-116-260_F04	1772-116-260_F04	2	170	day1
1772-116-261_G05	1772-116-261_G05	2	171	day2
1772-116-260_B08	1772-116-260_B08	2	172	day1
1772-116-261_A11	1772-116-261_A11	2	173	day2
1772-116-260_G12	1772-116-260_G12	2	174	day1
1772-116-259_B12	1772-116-259_B12	1	175	day0_mES
1772-116-260_E12	1772-116-260_E12	1	176	day1
1772-116-260_C12	1772-116-260_C12	1	177	day1
1772-116-259_H03	1772-116-259_H03	1	178	day0_mES
1772-116-263_C09	1772-116-263_C09	1	179	day3
1772-151-313_D01	1772-151-313_D01	1	180	day4
1772-116-263_D11	1772-116-263_D11	1	181	day3
1772-116-261_C06	1772-116-261_C06	1	182	day2
1772-151-313_G11	1772-151-313_G11	1	183	day4
1772-116-262_F12	1772-116-262_F12	1	184	day4
1772-116-261_D06	1772-116-261_D06	1	185	day2
1772-116-261_C01	1772-116-261_C01	1	186	day2
1772-116-263_G05	1772-116-263_G05	1	187	day3
1772-116-260_G01	1772-116-260_G01	1	188	day1
1772-116-261_H11	1772-116-261_H11	1	189	day2
1772-116-260_H10	1772-116-260_H10	1	190	day1
1772-116-260_G06	1772-116-260_G06	1	191	day1
1772-116-260_D10	1772-116-260_D10	1	192	day1
1772-116-260_A07	1772-116-260_A07	1	193	day1
1772-116-263_B01	1772-116-263_B01	1	194	day3
1772-116-263_G02	1772-116-263_G02	1	195	day3
1772-116-259_G08	1772-116-259_G08	1	196	day0_mES
1772-116-259_F02	1772-116-259_F02	1	197	day0_mES
1772-116-261_D11	1772-116-261_D11	1	198	day2
1772-116-263_F09	1772-116-263_F09	1	199	day3
1772-116-260_G05	1772-116-260_G05	1	200	day1
1772-116-262_H01	1772-116-262_H01	1	201	day4
1772-151-313_F06	1772-151-313_F06	1	202	day4
1772-116-261_C11	1772-116-261_C11	1	203	day2
1772-116-260_G09	1772-116-260_G09	1	204	day1
1772-116-259_A08	1772-116-259_A08	1	205	day0_mES
1772-116-261_B01	1772-116-261_B01	1	206	day2
1772-116-263_D02	1772-116-263_D02	1	207	day3
1772-151-313_B02	1772-151-313_B02	1	208	day4
1772-116-261_C10	1772-116-261_C10	1	209	day2
1772-116-259_H05	1772-116-259_H05	1	210	day0_mES
1772-116-263_B05	1772-116-263_B05	1	211	day3
1772-116-262_E05	1772-116-262_E05	1	212	day4
1772-116-260_B10	1772-116-260_B10	1	213	day1
1772-116-260_H02	1772-116-260_H02	1	214	day1
1772-116-261_H08	1772-116-261_H08	1	215	day2
1772-116-260_A05	1772-116-260_A05	1	216	day1
1772-116-263_A11	1772-116-263_A11	1	217	day3
1772-116-260_A04	1772-116-260_A04	1	218	day1
1772-116-263_F07	1772-116-263_F07	1	219	day3
1772-116-263_F05	1772-116-263_F05	1	220	day3
1772-116-261_B05	1772-116-261_B05	1	221	day2
1772-116-260_A11	1772-116-260_A11	1	222	day1
1772-116-262_B11	1772-116-262_B11	1	223	day4
1772-116-260_C11	1772-116-260_C11	1	224	day1
1772-116-263_E03	1772-116-263_E03	1	225	day3
1772-116-261_D04	1772-116-261_D04	1	226	day2
1772-116-262_D10	1772-116-262_D10	1	227	day4
1772-116-261_A05	1772-116-261_A05	1	228	day2
1772-151-313_F03	1772-151-313_F03	1	229	day4
1772-116-259_B06	1772-116-259_B06	1	230	day0_mES
1772-151-313_G09	1772-151-313_G09	1	231	day4
1772-116-261_B12	1772-116-261_B12	1	232	day2
1772-116-263_E06	1772-116-263_E06	1	233	day3
1772-116-261_D12	1772-116-261_D12	1	234	day2
1772-116-263_G01	1772-116-263_G01	1	235	day3
1772-116-262_E07	1772-116-262_E07	1	236	day4
1772-116-263_D05	1772-116-263_D05	1	237	day3
1772-116-263_E08	1772-116-263_E08	1	238	day3
1772-116-263_F03	1772-116-263_F03	1	239	day3
1772-116-261_E04	1772-116-261_E04	1	240	day2
1772-116-260_F08	1772-116-260_F08	1	241	day1
1772-116-263_B02	1772-116-263_B02	1	242	day3
1772-116-262_F04	1772-116-262_F04	1	243	day4
1772-116-262_D04	1772-116-262_D04	1	244	day4
1772-116-262_A05	1772-116-262_A05	1	245	day4
1772-151-313_A09	1772-151-313_A09	1	246	day4
1772-151-313_A11	1772-151-313_A11	1	247	day4
1772-116-260_A06	1772-116-260_A06	1	248	day1
1772-151-313_E03	1772-151-313_E03	1	249	day4
1772-116-263_E04	1772-116-263_E04	1	250	day3
1772-116-263_A04	1772-116-263_A04	1	251	day3
1772-151-313_G03	1772-151-313_G03	1	252	day4
1772-116-261_C09	1772-116-261_C09	1	253	day2
1772-116-260_E06	1772-116-260_E06	1	254	day1
1772-151-313_B10	1772-151-313_B10	1	255	day4
1772-116-262_A06	1772-116-262_A06	1	256	day4
1772-116-261_B08	1772-116-261_B08	1	257	day2
1772-116-262_B05	1772-116-262_B05	1	258	day4
1772-116-259_B01	1772-116-259_B01	1	259	day0_mES
1772-116-261_G01	1772-116-261_G01	1	260	day2
1772-151-313_A10	1772-151-313_A10	1	261	day4
1772-116-259_G10	1772-116-259_G10	1	262	day0_mES
1772-116-259_H12	1772-116-259_H12	1	263	day0_mES
1772-116-262_B09	1772-116-262_B09	1	264	day4
1772-116-259_D02	1772-116-259_D02	1	265	day0_mES
1772-116-262_D05	1772-116-262_D05	1	266	day4
1772-116-259_E09	1772-116-259_E09	1	267	day0_mES
1772-116-263_F01	1772-116-263_F01	1	268	day3
1772-116-260_A02	1772-116-260_A02	1	269	day1
1772-116-263_E05	1772-116-263_E05	1	270	day3
1772-116-263_A06	1772-116-263_A06	1	271	day3
1772-116-263_D07	1772-116-263_D07	1	272	day3
1772-116-261_G11	1772-116-261_G11	1	273	day2
1772-116-261_H05	1772-116-261_H05	1	274	day2
1772-151-313_A12	1772-151-313_A12	1	275	day4
1772-116-262_G09	1772-116-262_G09	1	276	day4
1772-116-261_B09	1772-116-261_B09	1	277	day2
1772-116-261_B03	1772-116-261_B03	1	278	day2
1772-116-261_A09	1772-116-261_A09	1	279	day2
1772-116-260_G04	1772-116-260_G04	1	280	day1
1772-116-260_A12	1772-116-260_A12	1	281	day1
1772-116-263_B03	1772-116-263_B03	1	282	day3
1772-116-263_G11	1772-116-263_G11	1	283	day3
1772-116-262_E08	1772-116-262_E08	1	284	day4
1772-116-263_F10	1772-116-263_F10	1	285	day3
1772-151-313_F08	1772-151-313_F08	1	286	day4
1772-116-262_F03	1772-116-262_F03	1	287	day4
1772-116-259_F03	1772-116-259_F03	3	288	day0_mES
1772-116-261_E11	1772-116-261_E11	3	289	day2
1772-116-263_E11	1772-116-263_E11	3	290	day3
1772-116-263_G07	1772-116-263_G07	3	291	day3
1772-116-261_H06	1772-116-261_H06	3	292	day2
1772-116-262_F07	1772-116-262_F07	3	293	day4
1772-116-263_C11	1772-116-263_C11	3	294	day3
1772-116-259_A04	1772-116-259_A04	3	295	day0_mES
1772-151-313_B12	1772-151-313_B12	3	296	day4
1772-116-262_C11	1772-116-262_C11	3	297	day4
1772-116-262_B02	1772-116-262_B02	3	298	day4
1772-116-262_B08	1772-116-262_B08	3	299	day4
1772-116-263_E09	1772-116-263_E09	3	300	day3
1772-116-263_A10	1772-116-263_A10	3	301	day3
1772-151-313_D08	1772-151-313_D08	3	302	day4
1772-116-261_E05	1772-116-261_E05	3	303	day2
1772-116-261_F12	1772-116-261_F12	3	304	day2
1772-116-259_F10	1772-116-259_F10	3	305	day0_mES
1772-116-259_C06	1772-116-259_C06	3	306	day0_mES
1772-116-262_C07	1772-116-262_C07	3	307	day4
1772-151-313_D09	1772-151-313_D09	3	308	day4
1772-116-263_D03	1772-116-263_D03	3	309	day3
1772-116-262_B06	1772-116-262_B06	3	310	day4
1772-116-263_C01	1772-116-263_C01	3	311	day3
1772-116-263_C05	1772-116-263_C05	3	312	day3
1772-116-262_G06	1772-116-262_G06	3	313	day4
1772-116-263_B04	1772-116-263_B04	3	314	day3
1772-116-262_E01	1772-116-262_E01	3	315	day4
1772-116-259_B10	1772-116-259_B10	3	316	day0_mES
1772-116-262_H11	1772-116-262_H11	3	317	day4
1772-116-262_C04	1772-116-262_C04	3	318	day4
1772-116-259_E10	1772-116-259_E10	3	319	day0_mES
1772-116-261_F01	1772-116-261_F01	3	320	day2
1772-151-313_G12	1772-151-313_G12	3	321	day4
1772-116-263_G03	1772-116-263_G03	3	322	day3
1772-151-313_H06	1772-151-313_H06	3	323	day4
1772-116-262_A03	1772-116-262_A03	3	324	day4
1772-151-313_C06	1772-151-313_C06	3	325	day4
1772-116-262_A08	1772-116-262_A08	3	326	day4
1772-151-313_B09	1772-151-313_B09	3	327	day4
1772-116-262_E12	1772-116-262_E12	3	328	day4
1772-116-263_F08	1772-116-263_F08	3	329	day3
1772-151-313_B06	1772-151-313_B06	3	330	day4
1772-151-313_C09	1772-151-313_C09	3	331	day4
1772-116-262_H12	1772-116-262_H12	3	332	day4
1772-116-262_G11	1772-116-262_G11	3	333	day4
1772-116-263_A09	1772-116-263_A09	3	334	day3
1772-151-313_C11	1772-151-313_C11	3	335	day4
1772-116-263_E02	1772-116-263_E02	3	336	day3
1772-116-263_D06	1772-116-263_D06	3	337	day3
1772-151-313_D03	1772-151-313_D03	3	338	day4
1772-116-259_A06	1772-116-259_A06	3	339	day0_mES
1772-116-263_C07	1772-116-263_C07	3	340	day3
1772-116-262_F08	1772-116-262_F08	3	341	day4
1772-116-263_G10	1772-116-263_G10	3	342	day3
1772-151-313_E02	1772-151-313_E02	3	343	day4
1772-116-262_C08	1772-116-262_C08	3	344	day4
1772-116-263_H05	1772-116-263_H05	3	345	day3
1772-116-263_B06	1772-116-263_B06	3	346	day3
1772-116-262_C05	1772-116-262_C05	3	347	day4
1772-116-262_E06	1772-116-262_E06	3	348	day4
1772-116-262_D01	1772-116-262_D01	3	349	day4
1772-116-263_B09	1772-116-263_B09	3	350	day3
1772-116-263_A03	1772-116-263_A03	3	351	day3
1772-151-313_H07	1772-151-313_H07	3	352	day4
1772-116-262_G02	1772-116-262_G02	3	353	day4
1772-116-263_F11	1772-116-263_F11	3	354	day3
1772-116-263_H04	1772-116-263_H04	3	355	day3
1772-116-263_B08	1772-116-263_B08	3	356	day3
1772-116-263_C08	1772-116-263_C08	3	357	day3
1772-151-313_F10	1772-151-313_F10	3	358	day4
1772-116-263_H11	1772-116-263_H11	3	359	day3
1772-116-263_D09	1772-116-263_D09	3	360	day3
1772-116-263_C10	1772-116-263_C10	3	361	day3
1772-116-263_C03	1772-116-263_C03	3	362	day3
1772-116-268_A09	1772-116-268_A09	3	363	EpiSC
1772-116-263_D01	1772-116-263_D01	3	364	day3
1772-116-262_G10	1772-116-262_G10	3	365	day4
1772-116-262_B07	1772-116-262_B07	3	366	day4
1772-123-291_F07	1772-123-291_F07	3	367	MB#3P10
1772-123-291_H09	1772-123-291_H09	3	368	MB#3P10
1772-116-263_H01	1772-116-263_H01	3	369	day3
1772-116-263_H06	1772-116-263_H06	3	370	day3
1772-151-313_E09	1772-151-313_E09	3	371	day4
1772-116-263_D08	1772-116-263_D08	3	372	day3
1772-116-261_A01	1772-116-261_A01	3	373	day2
1772-116-262_E03	1772-116-262_E03	3	374	day4
1772-116-263_F04	1772-116-263_F04	3	375	day3
1772-116-263_H03	1772-116-263_H03	3	376	day3
1772-116-262_B12	1772-116-262_B12	3	377	day4
1772-116-262_E11	1772-116-262_E11	3	378	day4
1772-116-262_B01	1772-116-262_B01	3	379	day4
1772-116-262_E09	1772-116-262_E09	3	380	day4
1772-116-262_D02	1772-116-262_D02	3	381	day4
1772-116-262_E02	1772-116-262_E02	3	382	day4
1772-151-313_E01	1772-151-313_E01	3	383	day4
1772-116-262_F11	1772-116-262_F11	3	384	day4
1772-151-313_H08	1772-151-313_H08	3	385	day4
1772-123-291_B01	1772-123-291_B01	3	386	MB#3P10
1772-116-262_G08	1772-116-262_G08	3	387	day4
1772-151-313_H03	1772-151-313_H03	3	388	day4
1772-116-262_D07	1772-116-262_D07	3	389	day4
1772-123-291_A12	1772-123-291_A12	3	390	MB#3P10
1772-151-313_B01	1772-151-313_B01	3	391	day4
1772-123-291_B11	1772-123-291_B11	3	392	MB#3P10
1772-116-262_G12	1772-116-262_G12	3	393	day4
1772-116-263_D04	1772-116-263_D04	3	394	day3
1772-151-313_G01	1772-151-313_G01	3	395	day4
1772-116-263_G06	1772-116-263_G06	3	396	day3
1772-116-263_A05	1772-116-263_A05	3	397	day3
1772-116-261_D02	1772-116-261_D02	3	398	day2
1772-123-289_D11	1772-123-289_D11	3	399	1EP7
1772-116-262_D09	1772-116-262_D09	3	400	day4
1772-116-262_F10	1772-116-262_F10	3	401	day4
1772-123-291_H02	1772-123-291_H02	3	402	MB#3P10
1772-116-262_A01	1772-116-262_A01	3	403	day4
1772-116-262_C06	1772-116-262_C06	3	404	day4
1772-116-263_C04	1772-116-263_C04	3	405	day3
1772-116-263_B07	1772-116-263_B07	3	406	day3
1772-116-268_G07	1772-116-268_G07	3	407	EpiSC
1772-123-291_D11	1772-123-291_D11	3	408	MB#3P10
1772-116-262_H10	1772-116-262_H10	3	409	day4
1772-116-263_A08	1772-116-263_A08	3	410	day3
1772-116-263_F02	1772-116-263_F02	3	411	day3
1772-123-291_E08	1772-123-291_E08	3	412	MB#3P10
1772-151-313_A07	1772-151-313_A07	3	413	day4
1772-116-260_F07	1772-116-260_F07	3	414	day1
1772-123-291_D02	1772-123-291_D02	3	415	MB#3P10
1772-151-313_F02	1772-151-313_F02	3	416	day4
1772-116-262_D12	1772-116-262_D12	3	417	day4
1772-151-313_A02	1772-151-313_A02	3	418	day4
1772-116-262_C03	1772-116-262_C03	3	419	day4
1772-123-291_D01	1772-123-291_D01	3	420	MB#3P10
1772-116-261_G02	1772-116-261_G02	3	421	day2
1772-116-262_A04	1772-116-262_A04	3	422	day4
1772-151-313_C12	1772-151-313_C12	3	423	day4
1772-116-268_D05	1772-116-268_D05	3	424	EpiSC
1772-123-291_D08	1772-123-291_D08	3	425	MB#3P10
1772-123-291_G07	1772-123-291_G07	3	426	MB#3P10
1772-151-313_A03	1772-151-313_A03	3	427	day4
1772-116-263_E01	1772-116-263_E01	3	428	day3
1772-151-313_B08	1772-151-313_B08	3	429	day4
1772-123-291_B03	1772-123-291_B03	3	430	MB#3P10
1772-123-291_F02	1772-123-291_F02	3	431	MB#3P10
1772-123-291_B09	1772-123-291_B09	3	432	MB#3P10
1772-151-313_F04	1772-151-313_F04	3	433	day4
1772-123-289_B05	1772-123-289_B05	3	434	1EP7
1772-116-262_G03	1772-116-262_G03	3	435	day4
1772-116-262_G07	1772-116-262_G07	3	436	day4
1772-116-262_F06	1772-116-262_F06	3	437	day4
1772-116-262_H04	1772-116-262_H04	3	438	day4
1772-151-313_C02	1772-151-313_C02	3	439	day4
1772-116-263_G04	1772-116-263_G04	3	440	day3
1772-123-289_F01	1772-123-289_F01	3	441	1EP7
1772-123-291_E09	1772-123-291_E09	3	442	MB#3P10
1772-116-268_E05	1772-116-268_E05	3	443	EpiSC
1772-151-313_E06	1772-151-313_E06	3	444	day4
1772-116-262_H06	1772-116-262_H06	3	445	day4
1772-116-268_F08	1772-116-268_F08	3	446	EpiSC
1772-116-268_D08	1772-116-268_D08	3	447	EpiSC
1772-116-262_F05	1772-116-262_F05	3	448	day4
1772-151-313_E04	1772-151-313_E04	3	449	day4
1772-116-262_F02	1772-116-262_F02	3	450	day4
1772-123-291_G03	1772-123-291_G03	3	451	MB#3P10
1772-116-262_B04	1772-116-262_B04	3	452	day4
1772-151-313_B05	1772-151-313_B05	3	453	day4
1772-123-291_H08	1772-123-291_H08	3	454	MB#3P10
1772-123-289_B06	1772-123-289_B06	3	455	1EP7
1772-151-313_F01	1772-151-313_F01	3	456	day4
1772-116-262_C02	1772-116-262_C02	3	457	day4
1772-123-289_C09	1772-123-289_C09	3	458	1EP7
1772-123-291_B02	1772-123-291_B02	3	459	MB#3P10
1772-123-289_C11	1772-123-289_C11	3	460	1EP7
1772-123-291_B08	1772-123-291_B08	3	461	MB#3P10
1772-116-262_B10	1772-116-262_B10	3	462	day4
1772-116-262_D11	1772-116-262_D11	3	463	day4
1772-123-291_G01	1772-123-291_G01	3	464	MB#3P10
1772-151-313_F05	1772-151-313_F05	3	465	day4
1772-116-268_C05	1772-116-268_C05	3	466	EpiSC
1772-123-291_F03	1772-123-291_F03	3	467	MB#3P10
1772-123-291_A09	1772-123-291_A09	3	468	MB#3P10
1772-116-268_E08	1772-116-268_E08	3	469	EpiSC
1772-116-268_E02	1772-116-268_E02	3	470	EpiSC
1772-123-291_F09	1772-123-291_F09	3	471	MB#3P10
1772-116-268_G12	1772-116-268_G12	3	472	EpiSC
1772-116-262_H08	1772-116-262_H08	3	473	day4
1772-123-291_H03	1772-123-291_H03	3	474	MB#3P10
1772-123-289_F09	1772-123-289_F09	3	475	1EP7
1772-123-289_A09	1772-123-289_A09	3	476	1EP7
1772-116-268_F01	1772-116-268_F01	3	477	EpiSC
1772-116-268_A10	1772-116-268_A10	3	478	EpiSC
1772-116-268_E03	1772-116-268_E03	3	479	EpiSC
1772-116-262_C12	1772-116-262_C12	3	480	day4
1772-123-289_F07	1772-123-289_F07	3	481	1EP7
1772-151-313_G04	1772-151-313_G04	3	482	day4
1772-116-268_C12	1772-116-268_C12	3	483	EpiSC
1772-123-289_F03	1772-123-289_F03	3	484	1EP7
1772-123-289_B01	1772-123-289_B01	3	485	1EP7
1772-116-268_B11	1772-116-268_B11	3	486	EpiSC
1772-116-268_C02	1772-116-268_C02	4	487	EpiSC
1772-116-268_E11	1772-116-268_E11	4	488	EpiSC
1772-116-268_G09	1772-116-268_G09	4	489	EpiSC
1772-123-291_G02	1772-123-291_G02	4	490	MB#3P10
1772-116-268_F05	1772-116-268_F05	4	491	EpiSC
1772-116-268_D07	1772-116-268_D07	4	492	EpiSC
1772-116-268_C04	1772-116-268_C04	4	493	EpiSC
1772-123-289_F05	1772-123-289_F05	4	494	1EP7
1772-116-268_H07	1772-116-268_H07	4	495	EpiSC
1772-116-268_H02	1772-116-268_H02	4	496	EpiSC
1772-116-268_H04	1772-116-268_H04	4	497	EpiSC
1772-116-268_G02	1772-116-268_G02	4	498	EpiSC
1772-116-268_F06	1772-116-268_F06	4	499	EpiSC
1772-116-268_A05	1772-116-268_A05	4	500	EpiSC
1772-116-268_H12	1772-116-268_H12	4	501	EpiSC
1772-116-268_G05	1772-116-268_G05	4	502	EpiSC
1772-116-268_D10	1772-116-268_D10	4	503	EpiSC
1772-116-268_C09	1772-116-268_C09	4	504	EpiSC
1772-116-268_D06	1772-116-268_D06	4	505	EpiSC
1772-116-268_B10	1772-116-268_B10	4	506	EpiSC
1772-116-268_F09	1772-116-268_F09	4	507	EpiSC
1772-116-268_C07	1772-116-268_C07	4	508	EpiSC
1772-116-268_A01	1772-116-268_A01	4	509	EpiSC
1772-116-268_C11	1772-116-268_C11	4	510	EpiSC
1772-116-268_E07	1772-116-268_E07	4	511	EpiSC
1772-116-268_A07	1772-116-268_A07	4	512	EpiSC
1772-116-268_A12	1772-116-268_A12	4	513	EpiSC
1772-116-268_G06	1772-116-268_G06	4	514	EpiSC
1772-116-268_B04	1772-116-268_B04	4	515	EpiSC
1772-116-268_A03	1772-116-268_A03	4	516	EpiSC
1772-116-268_D11	1772-116-268_D11	4	517	EpiSC
1772-116-268_F10	1772-116-268_F10	4	518	EpiSC
1772-116-268_E10	1772-116-268_E10	4	519	EpiSC
1772-116-268_F02	1772-116-268_F02	4	520	EpiSC
1772-116-268_F11	1772-116-268_F11	4	521	EpiSC
1772-116-268_B03	1772-116-268_B03	4	522	EpiSC
1772-116-268_E06	1772-116-268_E06	4	523	EpiSC
1772-116-268_C06	1772-116-268_C06	4	524	EpiSC
1772-116-268_C01	1772-116-268_C01	4	525	EpiSC
1772-116-268_D04	1772-116-268_D04	4	526	EpiSC
1772-116-268_F04	1772-116-268_F04	4	527	EpiSC
1772-116-268_B12	1772-116-268_B12	4	528	EpiSC
1772-116-268_H06	1772-116-268_H06	4	529	EpiSC
1772-116-268_A04	1772-116-268_A04	4	530	EpiSC
1772-116-268_D09	1772-116-268_D09	4	531	EpiSC
1772-116-268_E09	1772-116-268_E09	4	532	EpiSC
1772-116-268_C10	1772-116-268_C10	4	533	EpiSC
1772-116-268_B01	1772-116-268_B01	4	534	EpiSC
1772-116-268_D12	1772-116-268_D12	4	535	EpiSC
1772-116-268_B02	1772-116-268_B02	4	536	EpiSC
1772-116-268_B06	1772-116-268_B06	4	537	EpiSC
1772-116-268_A02	1772-116-268_A02	4	538	EpiSC
1772-116-268_E12	1772-116-268_E12	4	539	EpiSC
1772-116-268_A11	1772-116-268_A11	4	540	EpiSC
1772-116-268_G08	1772-116-268_G08	4	541	EpiSC
1772-116-268_G10	1772-116-268_G10	4	542	EpiSC
