## Supplementary material for "Single-cell transcriptomics, scRNA-Seq and C1 CAGE discovered distinct phases of pluripotency during naïve-to-primed conversion in mice": tSNE_kmeans5_cellcyclePercentage_Kallisto_DGE_geneTPM_20190503211012.txt

phase	Cluster1	Cluster2	Cluster3	Cluster4	Cluster5
G1.S	23.2258064516129	30.952380952381	25.3968253968254	23.2558139534884	26.0869565217391
G2	14.8387096774194	18.2539682539683	23.8095238095238	35.6589147286822	46.3768115942029
G2.M	24.5161290322581	19.047619047619	9.52380952380952	8.52713178294574	1.44927536231884
M.G1	18.7096774193548	16.6666666666667	12.6984126984127	12.4031007751938	4.34782608695652
S	18.7096774193548	15.0793650793651	28.5714285714286	20.1550387596899	21.7391304347826
