## Supplementary material for "Single-cell transcriptomics, scRNA-Seq and C1 CAGE discovered distinct phases of pluripotency during naïve-to-primed conversion in mice": tSNE_kMeans5_clusterData_kallisto_DGE_geneTPM_20190223045041.txt

V1	Dim1	Dim2	Run	timePoint	Cluster	cell_id
1	-22.8918570702908	-1.58817939582066	1772-116-259	day0_mES	1	1772-116-259_A02
2	-24.4799747263483	0.797040851679552	1772-116-259	day0_mES	1	1772-116-259_A03
3	8.51713078871566	-10.9338057144017	1772-116-259	day0_mES	3	1772-116-259_A04
4	-23.001001198337	-6.8504093059394	1772-116-259	day0_mES	1	1772-116-259_A05
5	9.28617842811529	-9.92178612945435	1772-116-259	day0_mES	3	1772-116-259_A06
6	-23.4593730378606	-2.48190084912782	1772-116-259	day0_mES	1	1772-116-259_A08
7	-16.2115549654409	-7.31767948570803	1772-116-259	day0_mES	1	1772-116-259_A09
8	-16.0667502840387	-6.98493744186343	1772-116-259	day0_mES	1	1772-116-259_A10
9	5.48706540117705	-9.93577317322496	1772-116-259	day0_mES	3	1772-116-259_B01
10	-24.7089730418298	0.441384029138509	1772-116-259	day0_mES	1	1772-116-259_B02
11	-22.5211367635839	-5.16814285780138	1772-116-259	day0_mES	1	1772-116-259_B03
12	-23.0481930458699	-7.8288934071096	1772-116-259	day0_mES	1	1772-116-259_B04
13	-23.5232284613156	-7.83486180262037	1772-116-259	day0_mES	1	1772-116-259_B05
14	-24.9185661594976	-0.790361844042768	1772-116-259	day0_mES	1	1772-116-259_B06
15	-24.1897566696145	-6.70085650667823	1772-116-259	day0_mES	1	1772-116-259_B07
16	-22.6715868961852	-10.2771331336396	1772-116-259	day0_mES	1	1772-116-259_B08
17	-22.253573339625	-5.20454895101046	1772-116-259	day0_mES	1	1772-116-259_B09
18	8.65303095164377	-10.4867437371453	1772-116-259	day0_mES	3	1772-116-259_B10
19	-25.3538908225099	-6.51060244407701	1772-116-259	day0_mES	1	1772-116-259_B12
20	-23.7148355355127	-1.35124892237361	1772-116-259	day0_mES	1	1772-116-259_C01
21	-22.1705591604331	-9.00348959389152	1772-116-259	day0_mES	1	1772-116-259_C03
22	-21.8660172964097	-4.72221169425484	1772-116-259	day0_mES	1	1772-116-259_C04
23	-20.5923944069131	-4.63832368728351	1772-116-259	day0_mES	1	1772-116-259_C05
24	7.93443263705183	-10.0584792208009	1772-116-259	day0_mES	3	1772-116-259_C06
25	-19.6021576590636	-3.80648824372858	1772-116-259	day0_mES	1	1772-116-259_C07
26	-23.2827793500375	-4.32667283766242	1772-116-259	day0_mES	1	1772-116-259_C08
27	-21.9695659630171	-4.74151408893271	1772-116-259	day0_mES	1	1772-116-259_C10
28	-15.0343604940844	-6.44592210828916	1772-116-259	day0_mES	1	1772-116-259_C11
29	-24.4601539404218	-5.18683654351335	1772-116-259	day0_mES	1	1772-116-259_C12
30	-23.0821010102225	-7.06205595991818	1772-116-259	day0_mES	1	1772-116-259_D01
31	4.50814128562801	-9.64540888787117	1772-116-259	day0_mES	3	1772-116-259_D02
32	-23.0016621914665	-4.45111575751174	1772-116-259	day0_mES	1	1772-116-259_D03
33	-21.1912559037864	-5.70196552304401	1772-116-259	day0_mES	1	1772-116-259_D05
34	-20.7261400836113	-5.2509880143035	1772-116-259	day0_mES	1	1772-116-259_D06
35	-22.3360161895064	-9.40261089667001	1772-116-259	day0_mES	1	1772-116-259_D07
36	-22.5775649917688	-10.0493225342677	1772-116-259	day0_mES	1	1772-116-259_D08
37	-21.9664993850273	-8.88500210583106	1772-116-259	day0_mES	1	1772-116-259_D09
38	-21.7484487282914	-4.54232911189504	1772-116-259	day0_mES	1	1772-116-259_D10
39	-19.4741354810155	-3.91444483981391	1772-116-259	day0_mES	1	1772-116-259_D11
40	-22.7164499481235	-3.47980210595906	1772-116-259	day0_mES	1	1772-116-259_D12
41	-21.9496689264524	-5.00529706266235	1772-116-259	day0_mES	1	1772-116-259_E08
42	4.61784969010073	-10.3548175878907	1772-116-259	day0_mES	3	1772-116-259_E09
43	7.93457733207554	-10.5182765231629	1772-116-259	day0_mES	3	1772-116-259_E10
44	-22.8749650139052	-5.84951970490811	1772-116-259	day0_mES	1	1772-116-259_E11
45	-23.6511610467702	-1.37405515623914	1772-116-259	day0_mES	1	1772-116-259_F01
46	-24.768666097318	-4.62787386401995	1772-116-259	day0_mES	1	1772-116-259_F02
47	2.92494063007879	1.54495927291881	1772-116-259	day0_mES	4	1772-116-259_F03
48	-22.1053203909251	-5.7050070601965	1772-116-259	day0_mES	1	1772-116-259_F05
49	-21.5543998626049	-4.99168141274606	1772-116-259	day0_mES	1	1772-116-259_F06
50	-21.0674098434205	-4.74258591782902	1772-116-259	day0_mES	1	1772-116-259_F07
51	-15.9839621313793	-6.52440244380892	1772-116-259	day0_mES	1	1772-116-259_F09
52	6.24537186647064	-10.157492237907	1772-116-259	day0_mES	3	1772-116-259_F10
53	-24.7351066486705	-5.93593008897863	1772-116-259	day0_mES	1	1772-116-259_F11
54	-24.9251137631137	-6.20485383998834	1772-116-259	day0_mES	1	1772-116-259_F12
55	-23.1868849948203	-3.54047453736234	1772-116-259	day0_mES	1	1772-116-259_G01
56	-22.2808104914417	-3.80299708524993	1772-116-259	day0_mES	1	1772-116-259_G02
57	-20.8554429899339	-4.15374206387581	1772-116-259	day0_mES	1	1772-116-259_G04
58	-23.4312287674341	-4.72426965535728	1772-116-259	day0_mES	1	1772-116-259_G05
59	-21.5892195883346	-3.80406269163374	1772-116-259	day0_mES	1	1772-116-259_G06
60	-24.7935226073522	-7.44616701814202	1772-116-259	day0_mES	1	1772-116-259_G07
61	-8.98086511270415	-0.580472799161107	1772-116-259	day0_mES	2	1772-116-259_G08
62	4.23499288929423	-10.3311478624174	1772-116-259	day0_mES	3	1772-116-259_G10
63	-24.2517140535471	-6.42124362011683	1772-116-259	day0_mES	1	1772-116-259_G11
64	-26.191850303632	-7.05953397236906	1772-116-259	day0_mES	1	1772-116-259_G12
65	-24.1645175447757	-7.604746027197	1772-116-259	day0_mES	1	1772-116-259_H02
66	-16.3087336847249	-8.52286207136098	1772-116-259	day0_mES	1	1772-116-259_H03
67	4.24537563817772	-9.99569137031348	1772-116-259	day0_mES	3	1772-116-259_H05
68	-16.662620691629	-8.8784443015721	1772-116-259	day0_mES	1	1772-116-259_H08
69	-26.9422514287472	-5.00632389446692	1772-116-259	day0_mES	1	1772-116-259_H10
70	-6.0782470859912	-1.04321894874341	1772-116-259	day0_mES	2	1772-116-259_H12
71	-25.3336621963316	-3.37320997858426	1772-116-260	day1	1	1772-116-260_A01
72	-13.8194868380924	-11.028660432061	1772-116-260	day1	1	1772-116-260_A02
73	-10.3973139742633	1.05458589355744	1772-116-260	day1	2	1772-116-260_A04
74	-21.0353418626404	0.304335368809254	1772-116-260	day1	1	1772-116-260_A05
75	-13.6347681752892	-10.9503206389958	1772-116-260	day1	1	1772-116-260_A06
76	-7.64689199867721	-3.6771560945379	1772-116-260	day1	2	1772-116-260_A07
77	-15.8857546434067	-4.13104059699573	1772-116-260	day1	1	1772-116-260_A08
78	-18.8151862276999	-3.67543943382519	1772-116-260	day1	1	1772-116-260_A09
79	-19.919967361261	-2.81015222663976	1772-116-260	day1	1	1772-116-260_A10
80	-5.02093794409853	2.82006393927782	1772-116-260	day1	2	1772-116-260_A11
81	6.73518166330381	-10.0961287461969	1772-116-260	day1	3	1772-116-260_A12
82	-17.7618777670521	-4.87952712229893	1772-116-260	day1	1	1772-116-260_B01
83	-12.2765815347277	-1.56567575669043	1772-116-260	day1	2	1772-116-260_B04
84	-20.1037420366599	1.07629974864725	1772-116-260	day1	1	1772-116-260_B05
85	-8.94564498350536	-0.711135113149008	1772-116-260	day1	2	1772-116-260_B06
86	-17.0926106281552	-3.53822454964316	1772-116-260	day1	1	1772-116-260_B07
87	-11.6882678998281	-0.941510593896873	1772-116-260	day1	2	1772-116-260_B08
88	-18.5001756693606	-2.15028155407598	1772-116-260	day1	1	1772-116-260_B09
89	-24.1743306085501	-4.19251490803349	1772-116-260	day1	1	1772-116-260_B10
90	-19.8499057860893	-1.23909729359985	1772-116-260	day1	1	1772-116-260_B11
91	-11.0088417222237	-3.39843086547255	1772-116-260	day1	2	1772-116-260_B12
92	-19.196125148843	-7.95733008488404	1772-116-260	day1	1	1772-116-260_C01
93	-13.5379103372151	2.35769816473243	1772-116-260	day1	2	1772-116-260_C03
94	-16.2199874110376	-2.86259184839007	1772-116-260	day1	1	1772-116-260_C04
95	-21.571459135535	-7.4817725081209	1772-116-260	day1	1	1772-116-260_C05
96	-19.0126819106321	-6.88098257539289	1772-116-260	day1	1	1772-116-260_C06
97	-21.7100223131282	-0.966947897573223	1772-116-260	day1	1	1772-116-260_C07
98	-11.2427889813438	-2.11645362038227	1772-116-260	day1	2	1772-116-260_C08
99	-20.3324062068194	-3.08737345969765	1772-116-260	day1	1	1772-116-260_C09
100	-9.1872210948403	-2.00606528852063	1772-116-260	day1	2	1772-116-260_C10
101	-5.97448684619194	0.634242105075154	1772-116-260	day1	2	1772-116-260_C11
102	-9.77121242065633	-2.00474823952774	1772-116-260	day1	2	1772-116-260_C12
103	-14.0507078996203	-2.24847894718835	1772-116-260	day1	2	1772-116-260_D01
104	-18.560282035181	-5.30542748695959	1772-116-260	day1	1	1772-116-260_D02
105	-19.0154942512709	-4.26091279517156	1772-116-260	day1	1	1772-116-260_D03
106	-20.5706993041991	-7.42709579362581	1772-116-260	day1	1	1772-116-260_D05
107	-17.3433669835831	-4.33816704706923	1772-116-260	day1	1	1772-116-260_D06
108	-14.5685413306437	1.78461681974867	1772-116-260	day1	2	1772-116-260_D07
109	-11.8400198476831	-2.89285630149627	1772-116-260	day1	2	1772-116-260_D08
110	-6.31301853022049	-4.49963949768483	1772-116-260	day1	2	1772-116-260_D10
111	-10.6077986023333	-0.912255342745258	1772-116-260	day1	2	1772-116-260_D11
112	-21.5191552497155	-2.64241142020316	1772-116-260	day1	1	1772-116-260_D12
113	-17.3210334505093	0.813052170431341	1772-116-260	day1	1	1772-116-260_E01
114	-17.0017441795211	-3.04475172457297	1772-116-260	day1	1	1772-116-260_E02
115	-18.6046512932967	0.355578995328484	1772-116-260	day1	1	1772-116-260_E04
116	-19.3264880639844	-7.77792066470832	1772-116-260	day1	1	1772-116-260_E05
117	-5.98239496318689	-3.44316825292987	1772-116-260	day1	2	1772-116-260_E06
118	-18.4479421662392	-3.94679285524534	1772-116-260	day1	1	1772-116-260_E07
119	-17.7122929508246	-0.843709907255418	1772-116-260	day1	1	1772-116-260_E08
120	-17.4531882804648	0.865387137464784	1772-116-260	day1	1	1772-116-260_E10
121	-18.793325660648	-2.7873680100515	1772-116-260	day1	1	1772-116-260_E11
122	-13.3586830031884	0.999324358900218	1772-116-260	day1	2	1772-116-260_E12
123	-17.8226372148852	-2.40445833004227	1772-116-260	day1	1	1772-116-260_F01
124	-11.4316375894769	-1.46877940375897	1772-116-260	day1	2	1772-116-260_F02
125	-16.3637091566305	0.544026535941244	1772-116-260	day1	1	1772-116-260_F04
126	-9.98469698090959	-2.7458889492568	1772-116-260	day1	2	1772-116-260_F05
127	-21.3592384117208	-7.44454881879116	1772-116-260	day1	1	1772-116-260_F06
128	0.950127773980166	6.31159171160938	1772-116-260	day1	4	1772-116-260_F07
129	-4.34716758888019	2.18126621781749	1772-116-260	day1	2	1772-116-260_F08
130	-19.8216192990889	-0.69240664940312	1772-116-260	day1	1	1772-116-260_F09
131	-15.6138700091016	-5.7614027889083	1772-116-260	day1	1	1772-116-260_F11
132	-18.0335458477743	-7.86398704580631	1772-116-260	day1	1	1772-116-260_F12
133	-24.5298979571582	-1.71245698725985	1772-116-260	day1	1	1772-116-260_G01
134	-10.1130917060598	-1.05862076523492	1772-116-260	day1	2	1772-116-260_G03
135	-3.06856802980362	2.7117560144049	1772-116-260	day1	2	1772-116-260_G04
136	-10.4890830927435	-3.05186903462855	1772-116-260	day1	2	1772-116-260_G05
137	-7.71514278947423	-4.43492069060592	1772-116-260	day1	2	1772-116-260_G06
138	-11.5887969626334	-2.75002593418671	1772-116-260	day1	2	1772-116-260_G07
139	-20.6117906064368	-3.07436491223604	1772-116-260	day1	1	1772-116-260_G08
140	-10.7648434484281	-1.13785225096557	1772-116-260	day1	2	1772-116-260_G09
141	-20.9647711615543	-1.03601934198968	1772-116-260	day1	1	1772-116-260_G10
142	-21.3070750766354	-0.224871081817391	1772-116-260	day1	1	1772-116-260_G11
143	-10.2618817652745	-1.98667500368644	1772-116-260	day1	2	1772-116-260_G12
144	-18.5094757661736	-2.80026721460141	1772-116-260	day1	1	1772-116-260_H01
145	-21.666134429189	0.28768655237019	1772-116-260	day1	1	1772-116-260_H02
146	-9.22717969801755	-1.05079305332176	1772-116-260	day1	2	1772-116-260_H03
147	-21.7716612634182	0.480583661693804	1772-116-260	day1	1	1772-116-260_H04
148	-18.6879053769393	-3.38636088907424	1772-116-260	day1	1	1772-116-260_H07
149	-21.7166522189489	1.63057526071606	1772-116-260	day1	1	1772-116-260_H08
150	-27.1729795276612	-5.01309632465316	1772-116-260	day1	1	1772-116-260_H09
151	-8.7226894593715	-1.99305438171381	1772-116-260	day1	2	1772-116-260_H10
152	-24.6170956460798	-8.63821242107031	1772-116-260	day1	1	1772-116-260_H11
153	-20.0860418153399	-1.07739595737335	1772-116-260	day1	1	1772-116-260_H12
154	0.518729975974138	-0.0261926735123625	1772-116-261	day2	4	1772-116-261_A01
155	-19.7672389209318	0.359223055406584	1772-116-261	day2	1	1772-116-261_A02
156	-12.36611531855	-0.149379438758679	1772-116-261	day2	2	1772-116-261_A03
157	-20.2983862628111	-4.0080012636216	1772-116-261	day2	1	1772-116-261_A04
158	-7.95107874030749	-0.764329348727268	1772-116-261	day2	2	1772-116-261_A05
159	-15.0463280580241	-2.04334986923982	1772-116-261	day2	1	1772-116-261_A06
160	-15.0393872013917	-2.60301674837996	1772-116-261	day2	1	1772-116-261_A07
161	-15.9920586274715	-2.53563238250701	1772-116-261	day2	1	1772-116-261_A08
162	-1.27843991559477	2.23825571738006	1772-116-261	day2	2	1772-116-261_A09
163	-13.5640108664026	-3.29806734568307	1772-116-261	day2	2	1772-116-261_A10
164	-11.1578431218914	-0.28389969675572	1772-116-261	day2	2	1772-116-261_A11
165	-16.0864908077108	-0.403541695743278	1772-116-261	day2	1	1772-116-261_B01
166	-3.43041624973889	-0.319411562070936	1772-116-261	day2	2	1772-116-261_B03
167	-7.34239334968378	1.72617214140099	1772-116-261	day2	2	1772-116-261_B05
168	-13.4899175854687	0.371955897478038	1772-116-261	day2	2	1772-116-261_B06
169	-15.3270574652634	-3.18742389180436	1772-116-261	day2	1	1772-116-261_B07
170	-10.30278763562	1.92202889951084	1772-116-261	day2	2	1772-116-261_B08
171	-4.707249724277	0.948548673862176	1772-116-261	day2	2	1772-116-261_B09
172	-17.4962579724972	-2.39782334708592	1772-116-261	day2	1	1772-116-261_B11
173	-6.48471042348212	0.640217278381057	1772-116-261	day2	2	1772-116-261_B12
174	-11.8204872866036	0.476422306680019	1772-116-261	day2	2	1772-116-261_C01
175	-13.4294707571178	0.709873144672785	1772-116-261	day2	2	1772-116-261_C02
176	-16.1018182048462	-2.43536158112505	1772-116-261	day2	1	1772-116-261_C04
177	-16.1481526439495	-1.15647695883105	1772-116-261	day2	1	1772-116-261_C05
178	-14.3148846796389	-1.32414422920748	1772-116-261	day2	2	1772-116-261_C06
179	-20.8661190991635	3.24367753598875	1772-116-261	day2	1	1772-116-261_C07
180	-15.4935836018083	-1.72865603313857	1772-116-261	day2	1	1772-116-261_C08
181	-10.2947445180229	-5.49967051483456	1772-116-261	day2	2	1772-116-261_C09
182	-13.5711028577197	-1.29692766236969	1772-116-261	day2	2	1772-116-261_C10
183	-11.0074221446716	-4.86905649801281	1772-116-261	day2	2	1772-116-261_C11
184	0.471332556703926	2.7171024555394	1772-116-261	day2	4	1772-116-261_D02
185	-15.4192964882908	-0.81671044638642	1772-116-261	day2	1	1772-116-261_D03
186	-8.21820070963774	0.582186438990813	1772-116-261	day2	2	1772-116-261_D04
187	-7.00448305985599	3.00701309627766	1772-116-261	day2	2	1772-116-261_D06
188	-19.1526563393422	-5.11725944449597	1772-116-261	day2	1	1772-116-261_D07
189	-15.2661719956855	1.92086336959716	1772-116-261	day2	2	1772-116-261_D08
190	-19.2212422346193	-5.230362544089	1772-116-261	day2	1	1772-116-261_D09
191	-17.480267163735	-2.9483412672074	1772-116-261	day2	1	1772-116-261_D10
192	-9.9011338226071	0.178639259038769	1772-116-261	day2	2	1772-116-261_D11
193	-5.07082056743712	1.88527037058192	1772-116-261	day2	2	1772-116-261_D12
194	-11.0123368441216	-5.29450551023598	1772-116-261	day2	2	1772-116-261_E01
195	-16.0060430585399	-1.5092070375695	1772-116-261	day2	1	1772-116-261_E03
196	-7.30218712718228	1.765343250311	1772-116-261	day2	2	1772-116-261_E04
197	0.0188706949053741	3.88542716170281	1772-116-261	day2	4	1772-116-261_E05
198	-11.6545701513425	4.31043660513652	1772-116-261	day2	2	1772-116-261_E06
199	-12.7232448088313	-1.68578714418378	1772-116-261	day2	2	1772-116-261_E08
200	-14.8890372149792	1.39408628729912	1772-116-261	day2	2	1772-116-261_E10
201	6.96238832009318	-9.26286290767298	1772-116-261	day2	3	1772-116-261_E11
202	1.5595056717151	1.26947405204592	1772-116-261	day2	4	1772-116-261_F01
203	-10.701984105621	1.12277346440019	1772-116-261	day2	2	1772-116-261_F03
204	-14.9732172874316	-1.02269296329667	1772-116-261	day2	1	1772-116-261_F04
205	-13.8658095422141	-0.106360204228736	1772-116-261	day2	2	1772-116-261_F05
206	-14.6447250502262	-1.24780764567727	1772-116-261	day2	2	1772-116-261_F06
207	-14.7290761097899	-1.28293682419818	1772-116-261	day2	2	1772-116-261_F07
208	-12.7958157481147	-0.828977186907448	1772-116-261	day2	2	1772-116-261_F08
209	-11.8784728178759	-0.672324080293438	1772-116-261	day2	2	1772-116-261_F09
210	-11.0570009450012	-1.40021537240052	1772-116-261	day2	2	1772-116-261_F10
211	-19.1993274618459	-1.19606067508206	1772-116-261	day2	1	1772-116-261_F11
212	-0.1201018576271	1.66450265064489	1772-116-261	day2	2	1772-116-261_F12
213	-4.47260192171278	-0.976321696778456	1772-116-261	day2	2	1772-116-261_G01
214	1.04701531246844	6.37573290170524	1772-116-261	day2	4	1772-116-261_G02
215	-18.7199412139175	1.53158862201163	1772-116-261	day2	1	1772-116-261_G05
216	-12.9157901631913	-0.323373534810245	1772-116-261	day2	2	1772-116-261_G06
217	-17.5557441527893	3.08150765590432	1772-116-261	day2	1	1772-116-261_G07
218	-17.7900052928025	-2.82912017902729	1772-116-261	day2	1	1772-116-261_G08
219	-12.9893808923418	-4.48024600863818	1772-116-261	day2	2	1772-116-261_G10
220	-2.61697238804941	2.83710409264394	1772-116-261	day2	2	1772-116-261_G11
221	-21.4870682410467	1.84477296952325	1772-116-261	day2	1	1772-116-261_H02
222	-24.5565037476098	-2.84586177370126	1772-116-261	day2	1	1772-116-261_H04
223	1.26326250628782	1.15090269626232	1772-116-261	day2	4	1772-116-261_H05
224	-2.76552794715788	2.76308552200074	1772-116-261	day2	2	1772-116-261_H06
225	-15.8508463197515	-4.07238382272723	1772-116-261	day2	1	1772-116-261_H07
226	-25.546421668934	-5.39539067622081	1772-116-261	day2	1	1772-116-261_H08
227	-19.4543173487522	2.83520565717545	1772-116-261	day2	1	1772-116-261_H09
228	-18.9067135315624	-8.97044503627278	1772-116-261	day2	1	1772-116-261_H10
229	-27.280492704176	-2.62552058192828	1772-116-261	day2	1	1772-116-261_H11
230	8.2703242400064	-7.91419112108431	1772-116-263	day3	3	1772-116-263_A03
231	4.03034166469155	-8.68278438493719	1772-116-263	day3	3	1772-116-263_A04
232	9.09600841391556	3.42892700149842	1772-116-263	day3	4	1772-116-263_A05
233	-5.0209471177484	1.13403483003452	1772-116-263	day3	2	1772-116-263_A06
234	6.57224826501816	5.09910336711052	1772-116-263	day3	4	1772-116-263_A08
235	6.57260747718974	-5.49859335434198	1772-116-263	day3	3	1772-116-263_A09
236	5.66299080757611	-8.89423308122115	1772-116-263	day3	3	1772-116-263_A10
237	-12.6850605787325	-5.17476842837363	1772-116-263	day3	2	1772-116-263_A11
238	-9.58754410689744	3.83848880164833	1772-116-263	day3	2	1772-116-263_B01
239	-3.3704379977647	4.15142662203969	1772-116-263	day3	2	1772-116-263_B02
240	-3.5145004691394	-0.303023728252931	1772-116-263	day3	2	1772-116-263_B03
241	7.48408603953868	-10.0889022578923	1772-116-263	day3	3	1772-116-263_B04
242	-8.24126168254352	-1.50817887030777	1772-116-263	day3	2	1772-116-263_B05
243	10.7440941750911	-7.74311226166186	1772-116-263	day3	3	1772-116-263_B06
244	7.45037047938175	-4.2749815706006	1772-116-263	day3	3	1772-116-263_B07
245	6.72635075658195	-8.15749421145209	1772-116-263	day3	3	1772-116-263_B08
246	8.01566750028324	-8.64607366865394	1772-116-263	day3	3	1772-116-263_B09
247	5.7715336333337	-7.95972995429076	1772-116-263	day3	3	1772-116-263_C01
248	6.21391800151962	6.46272750972538	1772-116-263	day3	4	1772-116-263_C03
249	4.33365281811811	4.16797135015502	1772-116-263	day3	4	1772-116-263_C04
250	8.5412195371066	-9.3618469929114	1772-116-263	day3	3	1772-116-263_C05
251	5.79399922797721	3.18526169046982	1772-116-263	day3	4	1772-116-263_C07
252	8.52444681502848	-8.4392795017128	1772-116-263	day3	3	1772-116-263_C08
253	-15.6195122813679	-0.0862383622373684	1772-116-263	day3	1	1772-116-263_C09
254	10.6732655440261	-8.44673063787637	1772-116-263	day3	3	1772-116-263_C10
255	-3.42551334952351	2.11490888695506	1772-116-263	day3	2	1772-116-263_C11
256	9.5968643233429	-6.25801063930657	1772-116-263	day3	3	1772-116-263_D01
257	-13.4310571418893	-7.14715541036885	1772-116-263	day3	1	1772-116-263_D02
258	4.30887606257781	2.98080949929744	1772-116-263	day3	4	1772-116-263_D03
259	8.34081340221696	-4.61871815345097	1772-116-263	day3	3	1772-116-263_D04
260	-6.84154326348497	1.60601639434497	1772-116-263	day3	2	1772-116-263_D05
261	8.70233912785806	-9.36886046012761	1772-116-263	day3	3	1772-116-263_D06
262	0.0857131240828931	5.31798591300397	1772-116-263	day3	4	1772-116-263_D07
263	5.53803940862462	5.66224948059194	1772-116-263	day3	4	1772-116-263_D08
264	9.21298066355542	-5.71607227261684	1772-116-263	day3	3	1772-116-263_D09
265	-16.7708056833724	2.30811914152878	1772-116-263	day3	1	1772-116-263_D10
266	-19.0453859769622	-10.6933688489011	1772-116-263	day3	1	1772-116-263_D11
267	5.51381188465156	4.70744086846736	1772-116-263	day3	4	1772-116-263_E01
268	8.51335956423046	-8.32498432691346	1772-116-263	day3	3	1772-116-263_E02
269	-9.56506582591419	2.10009574970141	1772-116-263	day3	2	1772-116-263_E03
270	-6.69657531501041	3.15815458585249	1772-116-263	day3	2	1772-116-263_E04
271	-7.49179896790083	-0.00170143033532624	1772-116-263	day3	2	1772-116-263_E05
272	-1.81428286306872	2.12858797288124	1772-116-263	day3	2	1772-116-263_E06
273	-19.1312386562641	-6.50440820670923	1772-116-263	day3	1	1772-116-263_E07
274	-5.75093708743276	1.91810562276944	1772-116-263	day3	2	1772-116-263_E08
275	8.40551765885335	-8.77248068340256	1772-116-263	day3	3	1772-116-263_E09
276	-18.8764753679335	-9.10586583753199	1772-116-263	day3	1	1772-116-263_E10
277	5.67853342200842	-9.11843800523654	1772-116-263	day3	3	1772-116-263_E11
278	-9.36059064698848	3.92234241070171	1772-116-263	day3	2	1772-116-263_F01
279	6.20105368032713	3.03302261348347	1772-116-263	day3	4	1772-116-263_F02
280	-11.6436574589324	2.63027906216568	1772-116-263	day3	2	1772-116-263_F03
281	5.70790585340934	1.09870415977012	1772-116-263	day3	4	1772-116-263_F04
282	-19.5565951759706	-0.0310908572803986	1772-116-263	day3	1	1772-116-263_F05
283	-24.8267191060951	-2.35200533831055	1772-116-263	day3	1	1772-116-263_F06
284	-9.45610452558068	3.60689954911505	1772-116-263	day3	2	1772-116-263_F07
285	5.62295877099416	4.04387154916312	1772-116-263	day3	4	1772-116-263_F08
286	-10.6953045469763	2.20084983734673	1772-116-263	day3	2	1772-116-263_F09
287	-3.39967628552869	4.24858811256941	1772-116-263	day3	2	1772-116-263_F10
288	10.1357564630428	-6.16652520124698	1772-116-263	day3	3	1772-116-263_F11
289	-7.68264193932879	-2.59495822681023	1772-116-263	day3	2	1772-116-263_G01
290	-13.5663754390691	2.58967930180752	1772-116-263	day3	2	1772-116-263_G02
291	5.69709991010833	3.31223855771539	1772-116-263	day3	4	1772-116-263_G03
292	5.67144931255749	1.32973631759063	1772-116-263	day3	4	1772-116-263_G04
293	-25.7682310943162	-2.2157998062033	1772-116-263	day3	1	1772-116-263_G05
294	9.28293105626422	4.68460587794119	1772-116-263	day3	4	1772-116-263_G06
295	1.47807226122468	1.36624453660733	1772-116-263	day3	4	1772-116-263_G07
296	7.61782486666913	-9.69696184469693	1772-116-263	day3	3	1772-116-263_G10
297	4.49160398462374	-8.08671203900388	1772-116-263	day3	3	1772-116-263_G11
298	8.55761461998057	-2.12293058183954	1772-116-263	day3	3	1772-116-263_H01
299	9.23078827943482	-3.94614697917461	1772-116-263	day3	3	1772-116-263_H03
300	8.00125148710605	-9.63614147689417	1772-116-263	day3	3	1772-116-263_H04
301	8.12333196135769	-9.52889813019466	1772-116-263	day3	3	1772-116-263_H05
302	7.68559106676832	5.43984924550994	1772-116-263	day3	4	1772-116-263_H06
303	9.23863378883907	-8.89656490223719	1772-116-263	day3	3	1772-116-263_H11
304	7.75327921465837	5.33855199424734	1772-116-262	day4	4	1772-116-262_A01
305	2.33123785124151	2.85965312004102	1772-116-262	day4	4	1772-116-262_A03
306	9.65893622772508	-4.25675695675716	1772-116-262	day4	3	1772-116-262_A04
307	-10.7613406868647	5.92531212099722	1772-116-262	day4	2	1772-116-262_A05
308	-4.82674491384142	0.789289320000677	1772-116-262	day4	2	1772-116-262_A06
309	-12.8915371975194	-2.24238428525861	1772-116-262	day4	2	1772-116-262_A07
310	5.04031983402653	4.86960430525248	1772-116-262	day4	4	1772-116-262_A08
311	6.94174978501046	3.19770118190615	1772-116-262	day4	4	1772-116-262_B01
312	4.06806091921391	2.2129596955592	1772-116-262	day4	4	1772-116-262_B02
313	7.08956099907283	1.4508329642433	1772-116-262	day4	4	1772-116-262_B04
314	-5.64155633058538	-0.468245651144296	1772-116-262	day4	2	1772-116-262_B05
315	6.42204712092776	2.10597319213294	1772-116-262	day4	4	1772-116-262_B06
316	6.82167670350338	9.90432373077345	1772-116-262	day4	4	1772-116-262_B07
317	-1.01235593493566	2.56932652181153	1772-116-262	day4	2	1772-116-262_B08
318	-8.3615363902041	3.72015451893986	1772-116-262	day4	2	1772-116-262_B09
319	8.35959545928657	3.16939608035376	1772-116-262	day4	4	1772-116-262_B10
320	-19.9395129486154	-9.76811194163211	1772-116-262	day4	1	1772-116-262_B11
321	9.34940444369897	5.4387631729956	1772-116-262	day4	4	1772-116-262_B12
322	9.66795261130325	3.29048560114048	1772-116-262	day4	4	1772-116-262_C02
323	4.63757825465751	3.50752995951215	1772-116-262	day4	4	1772-116-262_C03
324	1.08686112118881	2.70366673019504	1772-116-262	day4	4	1772-116-262_C04
325	8.93370475230267	-4.87057348158731	1772-116-262	day4	3	1772-116-262_C05
326	8.62945615808765	4.07734133215868	1772-116-262	day4	4	1772-116-262_C06
327	-0.0584741766003981	2.79494571647031	1772-116-262	day4	4	1772-116-262_C07
328	7.70427028518965	4.369281239551	1772-116-262	day4	4	1772-116-262_C08
329	0.897237525194431	2.29792853640124	1772-116-262	day4	4	1772-116-262_C11
330	6.97652633603635	2.02801142532818	1772-116-262	day4	4	1772-116-262_C12
331	8.49318742799488	-4.54202391757663	1772-116-262	day4	3	1772-116-262_D01
332	8.04466721235518	4.77272838621531	1772-116-262	day4	4	1772-116-262_D02
333	-7.7179758836604	3.05826515372014	1772-116-262	day4	2	1772-116-262_D04
334	-15.7104263287577	4.61228352606344	1772-116-262	day4	2	1772-116-262_D05
335	-15.9409370948361	4.09403487775578	1772-116-262	day4	2	1772-116-262_D06
336	8.4874961452371	-4.22281736676446	1772-116-262	day4	3	1772-116-262_D07
337	-16.709560896791	4.66993396449192	1772-116-262	day4	2	1772-116-262_D08
338	1.34086635054208	2.69182260998766	1772-116-262	day4	4	1772-116-262_D09
339	-11.3058668964807	5.36799841634459	1772-116-262	day4	2	1772-116-262_D10
340	9.21037537050519	2.18800854735152	1772-116-262	day4	4	1772-116-262_D11
341	8.87536513404212	1.60986244493462	1772-116-262	day4	4	1772-116-262_D12
342	5.56216302171527	3.47814241738189	1772-116-262	day4	4	1772-116-262_E01
343	8.2490516686457	4.29405275995297	1772-116-262	day4	4	1772-116-262_E02
344	8.74566334136164	2.28404517874884	1772-116-262	day4	4	1772-116-262_E03
345	-10.9501321368653	5.1130256291388	1772-116-262	day4	2	1772-116-262_E05
346	8.56488627720957	-3.52182748173613	1772-116-262	day4	3	1772-116-262_E06
347	-8.52423820900709	1.11502756520693	1772-116-262	day4	2	1772-116-262_E07
348	-0.684632082700794	2.48835414445026	1772-116-262	day4	2	1772-116-262_E08
349	7.01452593403223	5.64656428053701	1772-116-262	day4	4	1772-116-262_E09
350	7.84247648896632	2.43882885524647	1772-116-262	day4	4	1772-116-262_E11
351	8.1222888124993	-7.71884030033024	1772-116-262	day4	3	1772-116-262_E12
352	-17.2500376342887	4.08459195022032	1772-116-262	day4	1	1772-116-262_F01
353	6.84750012428504	9.98119489270683	1772-116-262	day4	4	1772-116-262_F02
354	3.77659921804261	2.17700984621316	1772-116-262	day4	4	1772-116-262_F03
355	-15.5867737538213	-10.7820751970128	1772-116-262	day4	1	1772-116-262_F04
356	8.57128050708143	2.98211110972518	1772-116-262	day4	4	1772-116-262_F05
357	8.47757905695132	2.4797594984743	1772-116-262	day4	4	1772-116-262_F06
358	5.62662056396402	-5.7798463317825	1772-116-262	day4	3	1772-116-262_F07
359	5.46476817162145	-7.78188188674028	1772-116-262	day4	3	1772-116-262_F08
360	7.65403720710354	2.84181030386517	1772-116-262	day4	4	1772-116-262_F10
361	7.42973781023424	-6.76957350125991	1772-116-262	day4	3	1772-116-262_F11
362	-16.4978870130273	4.03122561761986	1772-116-262	day4	2	1772-116-262_F12
363	9.37631211932666	-4.95512054232666	1772-116-262	day4	3	1772-116-262_G02
364	8.6311004945664	5.44850723369905	1772-116-262	day4	4	1772-116-262_G03
365	-11.4206598556975	4.35958465040038	1772-116-262	day4	2	1772-116-262_G05
366	7.3025917073396	-3.26015996721502	1772-116-262	day4	3	1772-116-262_G06
367	7.03607072843599	2.70018980340229	1772-116-262	day4	4	1772-116-262_G07
368	9.06636157858729	-2.9530188705321	1772-116-262	day4	3	1772-116-262_G08
369	-4.12430670402099	0.803384565397828	1772-116-262	day4	2	1772-116-262_G09
370	7.18231674856435	7.52932332971568	1772-116-262	day4	4	1772-116-262_G10
371	7.34183755356095	-7.16204765751589	1772-116-262	day4	3	1772-116-262_G11
372	6.94810088816576	4.73185750786349	1772-116-262	day4	4	1772-116-262_G12
373	-15.7152508644258	0.748385078698507	1772-116-262	day4	1	1772-116-262_H01
374	-9.67475797553623	2.45526249723728	1772-116-262	day4	2	1772-116-262_H03
375	7.28302484331205	7.184347017264	1772-116-262	day4	4	1772-116-262_H04
376	10.0327080343597	5.14482793360948	1772-116-262	day4	4	1772-116-262_H06
377	7.94778918264614	3.14916619498756	1772-116-262	day4	4	1772-116-262_H08
378	9.83221407634279	1.82810422401066	1772-116-262	day4	4	1772-116-262_H10
379	9.14715931683202	-4.41372886293949	1772-116-262	day4	3	1772-116-262_H11
380	11.1907255081813	-7.37754962039865	1772-116-262	day4	3	1772-116-262_H12
381	-25.6556630271586	-3.24139456329756	1772-151-313	day4	1	1772-151-313_A01
382	9.80456418346264	7.14282407560076	1772-151-313	day4	4	1772-151-313_A02
383	10.8781537873366	3.94355004712697	1772-151-313	day4	4	1772-151-313_A03
384	-17.1500693692366	-9.8279148378724	1772-151-313	day4	1	1772-151-313_A04
385	9.90990148285922	6.19936170117985	1772-151-313	day4	4	1772-151-313_A07
386	-5.25310890508372	-2.35097697929327	1772-151-313	day4	2	1772-151-313_A09
387	-4.45077920519924	-1.37122840979577	1772-151-313	day4	2	1772-151-313_A10
388	-3.59644353717317	-1.28387569652696	1772-151-313	day4	2	1772-151-313_A11
389	-6.77834853975444	-2.20910468939078	1772-151-313	day4	2	1772-151-313_A12
390	9.60216342805532	6.95163143065103	1772-151-313	day4	4	1772-151-313_B01
391	-6.8021878077574	-1.42585147568816	1772-151-313	day4	2	1772-151-313_B02
392	8.7733150430209	6.3411725979666	1772-151-313	day4	4	1772-151-313_B05
393	-0.449551096109412	0.179683514272441	1772-151-313	day4	2	1772-151-313_B06
394	10.6856737167944	-5.27060740905987	1772-151-313	day4	3	1772-151-313_B08
395	7.09647749479928	6.29038724241382	1772-151-313	day4	4	1772-151-313_B09
396	-2.83374443893995	3.32380164717687	1772-151-313	day4	2	1772-151-313_B10
397	-3.04972504659115	3.61789077358621	1772-151-313	day4	2	1772-151-313_B12
398	-20.8253750205337	-2.13494442833213	1772-151-313	day4	1	1772-151-313_C01
399	10.3338912281767	4.075334252656	1772-151-313	day4	4	1772-151-313_C02
400	2.25304713481341	3.59008309317362	1772-151-313	day4	4	1772-151-313_C06
401	8.54951351586075	8.66732726461091	1772-151-313	day4	4	1772-151-313_C09
402	8.01862022131525	6.33354258085951	1772-151-313	day4	4	1772-151-313_C11
403	5.65209126915395	0.751484184423292	1772-151-313	day4	4	1772-151-313_C12
404	-7.05705945144248	-0.955041542508069	1772-151-313	day4	2	1772-151-313_D01
405	6.58552113307569	6.61440035695845	1772-151-313	day4	4	1772-151-313_D03
406	4.55870438037508	1.74797597486287	1772-151-313	day4	4	1772-151-313_D08
407	0.667407922973788	6.00309072234987	1772-151-313	day4	4	1772-151-313_D09
408	-18.042187573786	-0.612916125964122	1772-151-313	day4	1	1772-151-313_D10
409	5.47869404754879	7.88061203102457	1772-151-313	day4	4	1772-151-313_E01
410	2.18627728793345	3.43751452156605	1772-151-313	day4	4	1772-151-313_E02
411	-6.59220453239042	-0.624059852562236	1772-151-313	day4	2	1772-151-313_E03
412	11.5466407415966	6.15022583196527	1772-151-313	day4	4	1772-151-313_E04
413	9.02666936496362	7.50695235780413	1772-151-313	day4	4	1772-151-313_E06
414	10.3480286847842	-5.06311608283748	1772-151-313	day4	3	1772-151-313_E09
415	8.8709605904882	6.86195630433118	1772-151-313	day4	4	1772-151-313_F01
416	8.82129546584578	7.78638656238108	1772-151-313	day4	4	1772-151-313_F02
417	-5.68315852559514	-2.23301454618578	1772-151-313	day4	2	1772-151-313_F03
418	10.0796805111394	3.95782948374491	1772-151-313	day4	4	1772-151-313_F04
419	7.96137852652215	4.1895294803592	1772-151-313	day4	4	1772-151-313_F05
420	-6.1143037741448	-4.47658863247798	1772-151-313	day4	2	1772-151-313_F06
421	5.11519798831901	-7.87742311387361	1772-151-313	day4	3	1772-151-313_F08
422	7.88193213387817	-8.73704470369088	1772-151-313	day4	3	1772-151-313_F10
423	5.23906297224298	8.01376004412099	1772-151-313	day4	4	1772-151-313_G01
424	-9.02150818562558	-3.76656071858598	1772-151-313	day4	2	1772-151-313_G02
425	-8.52413865381045	-3.73595349974622	1772-151-313	day4	2	1772-151-313_G03
426	11.4910882735344	6.24793745162201	1772-151-313	day4	4	1772-151-313_G04
427	-20.1430746930083	-5.72743569504345	1772-151-313	day4	1	1772-151-313_G06
428	-15.7600000109904	-10.7240571978554	1772-151-313	day4	1	1772-151-313_G09
429	-7.69197586739397	-2.37308585166613	1772-151-313	day4	2	1772-151-313_G11
430	10.8650873102619	3.29619432400471	1772-151-313	day4	4	1772-151-313_G12
431	8.72988172009121	7.81417552446565	1772-151-313	day4	4	1772-151-313_H03
432	7.30968696759125	4.27109260870546	1772-151-313	day4	4	1772-151-313_H06
433	9.37149801212155	-8.07565807879486	1772-151-313	day4	3	1772-151-313_H07
434	10.4518582574776	-3.98965729214891	1772-151-313	day4	3	1772-151-313_H08
435	-20.6203656869947	-1.68123581099688	1772-151-313	day4	1	1772-151-313_H12
436	37.1834288202467	5.47563876149791	1772-116-268	EpiSC	5	1772-116-268_A01
437	37.0577808329788	8.71906677719422	1772-116-268	EpiSC	5	1772-116-268_A02
438	40.1807371473737	8.89403161319983	1772-116-268	EpiSC	5	1772-116-268_A03
439	39.1591222057195	7.18435486384053	1772-116-268	EpiSC	5	1772-116-268_A04
440	39.1176255309512	5.47997410180077	1772-116-268	EpiSC	5	1772-116-268_A05
441	38.6993052410389	8.3539595961002	1772-116-268	EpiSC	5	1772-116-268_A07
442	41.5910917529167	5.70813206167917	1772-116-268	EpiSC	5	1772-116-268_A09
443	38.6805848904178	5.98489425181225	1772-116-268	EpiSC	5	1772-116-268_A10
444	36.8775595217434	5.11747676152739	1772-116-268	EpiSC	5	1772-116-268_A11
445	36.1219672771539	5.22487857983864	1772-116-268	EpiSC	5	1772-116-268_A12
446	36.7193242303804	6.98771730428844	1772-116-268	EpiSC	5	1772-116-268_B01
447	36.859293940559	7.63448165444603	1772-116-268	EpiSC	5	1772-116-268_B02
448	36.5149143108389	5.8203441872787	1772-116-268	EpiSC	5	1772-116-268_B03
449	39.5409917206216	4.63815562087856	1772-116-268	EpiSC	5	1772-116-268_B04
450	36.8261385870267	5.15052340112099	1772-116-268	EpiSC	5	1772-116-268_B06
451	38.6583648326661	6.30564460680824	1772-116-268	EpiSC	5	1772-116-268_B10
452	37.3045571479313	4.38052943106312	1772-116-268	EpiSC	5	1772-116-268_B11
453	37.4440793675016	5.34790435059518	1772-116-268	EpiSC	5	1772-116-268_B12
454	37.7877522988127	9.11800562730608	1772-116-268	EpiSC	5	1772-116-268_C01
455	40.135881065446	7.39741754576475	1772-116-268	EpiSC	5	1772-116-268_C02
456	38.5446545194259	7.13195415977131	1772-116-268	EpiSC	5	1772-116-268_C04
457	41.8970251599607	5.19803957502814	1772-116-268	EpiSC	5	1772-116-268_C05
458	40.4326954359052	9.14859044856685	1772-116-268	EpiSC	5	1772-116-268_C06
459	37.2453108614928	5.78304347118949	1772-116-268	EpiSC	5	1772-116-268_C07
460	38.0572097310833	6.3275967597532	1772-116-268	EpiSC	5	1772-116-268_C09
461	37.7383531469108	6.92460093568765	1772-116-268	EpiSC	5	1772-116-268_C10
462	37.5464492821276	6.02775721873459	1772-116-268	EpiSC	5	1772-116-268_C11
463	39.9352343988851	8.48562660260331	1772-116-268	EpiSC	5	1772-116-268_C12
464	38.2171408906441	7.21829247455745	1772-116-268	EpiSC	5	1772-116-268_D04
465	41.4033761057399	7.66184047455825	1772-116-268	EpiSC	5	1772-116-268_D05
466	40.5175844519142	7.22663880037551	1772-116-268	EpiSC	5	1772-116-268_D06
467	38.3319952862202	4.79755674879859	1772-116-268	EpiSC	5	1772-116-268_D07
468	41.0393327656275	8.99947046882011	1772-116-268	EpiSC	5	1772-116-268_D08
469	37.99756466074	6.64755262089018	1772-116-268	EpiSC	5	1772-116-268_D09
470	38.8919872320967	4.80992690812435	1772-116-268	EpiSC	5	1772-116-268_D10
471	37.0698218369492	7.48355088197321	1772-116-268	EpiSC	5	1772-116-268_D11
472	38.8051764930291	4.37638494888474	1772-116-268	EpiSC	5	1772-116-268_D12
473	39.6867337701358	4.60002211882828	1772-116-268	EpiSC	5	1772-116-268_E02
474	41.2882678766113	6.22566348769737	1772-116-268	EpiSC	5	1772-116-268_E03
475	37.4823314071357	10.2642024061658	1772-116-268	EpiSC	5	1772-116-268_E05
476	38.5387625006697	9.10584216681174	1772-116-268	EpiSC	5	1772-116-268_E06
477	36.7317772516249	6.12056522254716	1772-116-268	EpiSC	5	1772-116-268_E07
478	40.7133794285524	7.89387242663113	1772-116-268	EpiSC	5	1772-116-268_E08
479	37.2884393439307	8.56998766323628	1772-116-268	EpiSC	5	1772-116-268_E09
480	36.8656301500021	6.80599726612083	1772-116-268	EpiSC	5	1772-116-268_E10
481	38.3376348926761	8.94545540422461	1772-116-268	EpiSC	5	1772-116-268_E11
482	36.6346597539294	9.15581132990038	1772-116-268	EpiSC	5	1772-116-268_E12
483	42.6824671812002	7.5304330913968	1772-116-268	EpiSC	5	1772-116-268_F01
484	38.2602789867735	7.19249713647092	1772-116-268	EpiSC	5	1772-116-268_F02
485	37.9191999833179	4.87919409911227	1772-116-268	EpiSC	5	1772-116-268_F04
486	41.160281109466	6.75635632838609	1772-116-268	EpiSC	5	1772-116-268_F05
487	37.7672565055874	4.69932204498811	1772-116-268	EpiSC	5	1772-116-268_F06
488	41.9595242451725	6.67970150944027	1772-116-268	EpiSC	5	1772-116-268_F08
489	41.6402231611679	7.30480865642802	1772-116-268	EpiSC	5	1772-116-268_F09
490	36.9453943221763	9.71223851269619	1772-116-268	EpiSC	5	1772-116-268_F10
491	37.7665395669569	5.79737113009949	1772-116-268	EpiSC	5	1772-116-268_F11
492	40.0837928228889	4.87891426636505	1772-116-268	EpiSC	5	1772-116-268_G02
493	39.0965218427712	5.63069456983788	1772-116-268	EpiSC	5	1772-116-268_G05
494	40.402251046537	7.79789200799937	1772-116-268	EpiSC	5	1772-116-268_G06
495	42.3352501296394	6.51461003417768	1772-116-268	EpiSC	5	1772-116-268_G07
496	37.1734006227798	7.43219095690512	1772-116-268	EpiSC	5	1772-116-268_G08
497	42.2825495601488	7.00208336304812	1772-116-268	EpiSC	5	1772-116-268_G09
498	36.5914492740575	8.35035671324395	1772-116-268	EpiSC	5	1772-116-268_G10
499	40.2319293932453	5.53782339245303	1772-116-268	EpiSC	5	1772-116-268_G12
500	35.5944558479457	6.56954836244349	1772-116-268	EpiSC	5	1772-116-268_H02
501	37.7571981106296	5.02962241850679	1772-116-268	EpiSC	5	1772-116-268_H04
502	37.6046051780214	9.67919648578297	1772-116-268	EpiSC	5	1772-116-268_H06
503	38.8885291672487	3.88990560908002	1772-116-268	EpiSC	5	1772-116-268_H07
504	39.085139214107	6.5809306559992	1772-116-268	EpiSC	5	1772-116-268_H12
505	14.626970678008	6.80924544947747	1772-123-291	MB#3P10	4	1772-123-291_A09
506	10.5300755971419	-5.87060265884147	1772-123-291	MB#3P10	3	1772-123-291_A12
507	11.0508498613329	8.35800201265637	1772-123-291	MB#3P10	4	1772-123-291_B01
508	11.9716386931439	5.13081866561773	1772-123-291	MB#3P10	4	1772-123-291_B02
509	11.8691452445725	7.66522063483923	1772-123-291	MB#3P10	4	1772-123-291_B03
510	12.2480157317345	5.78301737899197	1772-123-291	MB#3P10	4	1772-123-291_B08
511	14.2043250853782	6.47815617571975	1772-123-291	MB#3P10	4	1772-123-291_B09
512	12.83032888926	4.27699199932356	1772-123-291	MB#3P10	4	1772-123-291_B11
513	14.6056934269256	5.66868213147555	1772-123-291	MB#3P10	4	1772-123-291_D01
514	15.2798575785213	5.7177167832534	1772-123-291	MB#3P10	4	1772-123-291_D02
515	15.4529661468028	5.77516944052964	1772-123-291	MB#3P10	4	1772-123-291_D08
516	15.433434109402	5.98345754467535	1772-123-291	MB#3P10	4	1772-123-291_D11
517	12.4079950653973	5.99895056351155	1772-123-291	MB#3P10	4	1772-123-291_E08
518	14.3748975411733	6.68814919334719	1772-123-291	MB#3P10	4	1772-123-291_E09
519	12.2229324299499	4.93129460738897	1772-123-291	MB#3P10	4	1772-123-291_F02
520	13.953766645206	5.49686522309613	1772-123-291	MB#3P10	4	1772-123-291_F03
521	8.79092322988416	5.89897337484673	1772-123-291	MB#3P10	4	1772-123-291_F07
522	13.1821021968572	5.88682989092643	1772-123-291	MB#3P10	4	1772-123-291_F09
523	13.1378608056442	5.05155675941634	1772-123-291	MB#3P10	4	1772-123-291_G01
524	12.570779651339	4.29488396072747	1772-123-291	MB#3P10	4	1772-123-291_G02
525	13.775816591765	5.30203968269666	1772-123-291	MB#3P10	4	1772-123-291_G03
526	13.9744772710516	5.32176646375368	1772-123-291	MB#3P10	4	1772-123-291_G07
527	11.1045836530732	8.59494598473502	1772-123-291	MB#3P10	4	1772-123-291_H02
528	12.5469260658086	5.62299935462083	1772-123-291	MB#3P10	4	1772-123-291_H03
529	12.776909210817	5.9195142187633	1772-123-291	MB#3P10	4	1772-123-291_H08
530	9.86672976752281	8.43491422513051	1772-123-291	MB#3P10	4	1772-123-291_H09
531	15.47727257731	4.66071515109744	1772-123-289	1EP7	4	1772-123-289_A09
532	14.1366494253435	3.35667156826383	1772-123-289	1EP7	4	1772-123-289_B01
533	13.6924274497576	3.49757700832686	1772-123-289	1EP7	4	1772-123-289_B05
534	14.4500920769192	4.59786610516202	1772-123-289	1EP7	4	1772-123-289_B06
535	15.343162491481	3.74989241145928	1772-123-289	1EP7	4	1772-123-289_C09
536	13.9017209537095	4.35546833458291	1772-123-289	1EP7	4	1772-123-289_C11
537	15.6886951409878	5.33105340288253	1772-123-289	1EP7	4	1772-123-289_D11
538	14.9922820994434	4.60799074281807	1772-123-289	1EP7	4	1772-123-289_F01
539	15.5164125071808	4.02033137544294	1772-123-289	1EP7	4	1772-123-289_F03
540	14.0875062944016	3.50999184005076	1772-123-289	1EP7	4	1772-123-289_F05
541	14.4963225321284	3.54076655664626	1772-123-289	1EP7	4	1772-123-289_F07
542	13.2182919879534	3.58613987959333	1772-123-289	1EP7	4	1772-123-289_F09
