## Supplementary material for "Single-cell transcriptomics, scRNA-Seq and C1 CAGE discovered distinct phases of pluripotency during naïve-to-primed conversion in mice": tSNE_kmeans5_clusterPercentage_Kallisto_DGE_geneTPM_20190223045041.txt

timePoint	Cluster1	Cluster2	Cluster3	Cluster4	Cluster5
day0_mES	36.1290322580645	1.58730158730159	17.4603174603175	0.775193798449612	0
day1	32.258064516129	24.6031746031746	1.58730158730159	0.775193798449612	0
day2	18.7096774193548	31.7460317460317	1.58730158730159	4.65116279069767	0
day3	5.80645161290323	15.8730158730159	44.4444444444444	13.1782945736434	0
day4	7.09677419354839	26.1904761904762	33.3333333333333	51.937984496124	0
MB#3P10	0	0	1.58730158730159	19.3798449612403	0
1EP7	0	0	0	9.30232558139535	0
EpiSC	0	0	0	0	100
