## Supplementary material for "Single-cell transcriptomics, scRNA-Seq and C1 CAGE discovered distinct phases of pluripotency during naïve-to-primed conversion in mice": tSNE_kMeans6_clusterData_C1CAGE_d0-EpiSC_20180205152721.txt

Dim1	Dim2	Cluster
1772-144-108_A01	-13.1940712963449	9.29755113646073	1
1772-144-108_A03	15.1735559095199	-1.50214231513488	3
1772-144-108_A05	18.6189585107488	-0.93400808194268	3
1772-144-108_A06	14.6384778626419	2.64640915012869	3
1772-144-108_A07	18.8395421084774	-3.18919840883158	3
1772-144-108_A08	19.4299401972177	-5.49369490522187	3
1772-144-108_A09	14.663043805191	2.0868809643282	3
1772-144-108_A11	-3.68696383856912	3.61693044250244	1
1772-144-108_B02	15.1937478715322	4.13007775887967	3
1772-144-108_B03	20.9683219673778	-4.02581169602001	3
1772-144-108_B04	20.4638460679841	-6.45083221648618	3
1772-144-108_B07	21.065822932544	-1.91566595567619	3
1772-144-108_B09	14.9764399792691	-5.43622231681541	3
1772-144-108_B11	16.83676982276	-2.85929048807576	3
1772-144-108_C01	23.1977938007775	-6.53150738085514	3
1772-144-108_C07	15.60193493755	-5.99601984191352	3
1772-144-108_C08	19.673168744855	-7.96748430499847	3
1772-144-108_C09	21.8644691862707	-5.07292839996717	3
1772-144-108_D01	23.0956513007102	-6.66929359181615	3
1772-144-108_D03	20.0950579474126	-2.68219339354517	3
1772-144-108_D04	-6.58585228556026	5.0342723315529	1
1772-144-108_D08	8.49825935222021	4.76562518231074	5
1772-144-108_D09	4.85496244018239	1.59651032803284	5
1772-144-108_E01	22.5500340668815	-7.40082368245682	3
1772-144-108_E02	22.603495136441	-7.35128552014069	3
1772-144-108_E03	20.5623757975391	-2.02026215204746	3
1772-144-108_E07	-10.50921237701	-2.02844518670965	4
1772-144-108_E08	7.2532078164029	-8.80242363660358	5
1772-144-108_E09	15.4211363407463	-4.30699185559631	3
1772-144-108_F01	22.3746978589995	-7.52113468889116	3
1772-144-108_F02	9.18490128048917	-3.55812183658235	5
1772-144-108_F03	-17.7583451657844	-3.3688636193713	6
1772-144-108_F07	14.2777306860476	-8.0877503454864	3
1772-144-108_F08	19.6129380760663	-3.83207668145597	3
1772-144-108_F09	17.4596063794131	-9.5113792199421	3
1772-144-108_G01	22.2150072048438	-7.60777756172558	3
1772-144-108_G02	21.6190166529233	-7.66306940911268	3
1772-144-108_G03	19.0989135599267	-4.24608538600566	3
1772-144-108_G07	17.5781857252175	-8.02725485407258	3
1772-144-108_G08	-5.81907602138338	6.15953456317029	1
1772-144-108_H01	21.7531174879566	-5.060747881895	3
1772-144-108_H02	4.35887831647227	-4.39243685936469	5
1772-144-108_H03	17.6839307034512	-6.381483093034	3
1772-144-108_H07	-17.8209521316177	-3.22525642072815	6
1772-144-108_H08	-1.97881623422476	4.73208886334856	1
1772-144-108_H09	17.7850778926589	-3.74225760845647	3
1772-123-295_A01	7.69328060648245	-4.36842240727522	5
1772-123-295_A02	17.9139792204824	-3.57516633661008	3
1772-123-295_A03	9.6329287292251	-5.17283535055259	5
1772-123-295_A04	12.3114757726311	-8.50062267007544	3
1772-123-295_A06	11.8948937216132	-4.19469652876744	5
1772-123-295_A07	-17.8964845690611	-4.52733833670435	6
1772-123-295_A08	12.2960181338617	-5.90332064352894	3
1772-123-295_A09	9.64070129662437	-4.76050269607572	5
1772-123-295_A10	19.3695856798522	-4.07174998648335	3
1772-123-295_A11	12.0152260291674	-4.06805051842289	5
1772-123-295_A12	12.5321948162849	-3.91872265648297	3
1772-123-295_B01	7.62547208269742	-4.26832933919979	5
1772-123-295_B02	15.9416331136355	-0.955639499568236	3
1772-123-295_B03	12.1748977375896	-6.43714255907372	3
1772-123-295_B05	12.9971259984985	-1.27985315884934	5
1772-123-295_B06	5.40839240042255	-0.390622973770307	5
1772-123-295_B07	13.5376776322139	-7.78570592586163	3
1772-123-295_B08	14.2724525306008	-5.48432592279957	3
1772-123-295_B09	10.571443823171	-3.16529176512958	5
1772-123-295_C01	12.0876014430586	0.241539958895976	5
1772-123-295_C03	14.0828378173806	-2.96524414849459	3
1772-123-295_C04	5.85687594582033	-4.71391953305026	5
1772-123-295_C05	9.41327002044686	-7.98283602983288	5
1772-123-295_C06	-17.8873393467079	-4.52731440963941	6
1772-123-295_C07	11.033972431056	-4.84230629285249	5
1772-123-295_C08	13.616745569013	-4.27248469002301	3
1772-123-295_C10	-17.6896429959161	-3.22679324192715	6
1772-123-295_C11	11.5726627098909	-6.48280116034413	3
1772-123-295_D01	13.8220941445464	-6.71537651305084	3
1772-123-295_D02	18.3200966176243	-5.03943907447448	3
1772-123-295_D03	9.95383237815271	-4.85392418892315	5
1772-123-295_D04	-5.85690095745727	7.76615630342137	1
1772-123-295_D07	14.3572056418538	-4.77080792426708	3
1772-123-295_D08	18.811922104549	-5.90646921935319	3
1772-123-295_E01	8.68940499314793	-1.17361858801155	5
1772-123-295_E03	7.36104952546208	-0.90951233761612	5
1772-123-295_E04	-3.15906628115651	7.4202039204759	1
1772-123-295_E05	19.3861953725848	-5.95172807822451	3
1772-123-295_E06	8.54778632603097	-2.12402107480267	5
1772-123-295_E07	9.81477228790185	-1.01622372299641	5
1772-123-295_E08	-5.96287280663164	5.23388073719995	1
1772-123-295_E09	6.54982332173524	-4.30592320365688	5
1772-123-295_F02	10.0180279495319	-2.53425396134811	5
1772-123-295_F03	13.8078241160822	-4.30497093101107	3
1772-123-295_F04	16.6151948201194	-6.36093483413558	3
1772-123-295_F05	6.87920422276525	-3.84418915459963	5
1772-123-295_F06	12.8977044086198	-8.51548604113642	3
1772-123-295_F08	17.9918390427116	-5.57715819377467	3
1772-123-295_F09	-3.23262738945812	6.9503388041659	1
1772-123-295_F10	12.2330430856989	-5.35496557518695	3
1772-123-295_F11	6.17174501568125	0.872404907550027	5
1772-123-295_F12	10.808077439143	-5.13671069026451	5
1772-123-295_G01	12.87347891643	-3.23811101714007	3
1772-123-295_G02	14.0767804295011	-4.21248312778848	3
1772-123-295_G03	12.8317983648875	-4.52796279785657	3
1772-123-295_G05	11.2630369899217	-0.643779566008402	5
1772-123-295_G07	17.6166544557087	-4.64299264103939	3
1772-123-295_G08	8.50468610382546	-1.30002044646361	5
1772-123-295_G09	12.4768460872662	-4.10064022315056	3
1772-123-295_G10	17.964856116469	-4.66657311453519	3
1772-123-295_G12	-3.16574196881527	-3.13296490140651	4
1772-123-295_H01	13.9931171310812	-6.25087162920381	3
1772-123-295_H02	14.5604700348968	-6.70225400360653	3
1772-123-295_H03	10.7221343281442	-2.8523493883075	5
1772-123-295_H06	-9.72347818262783	9.87800449716126	1
1772-123-295_H07	11.3421130838051	-3.53137128581259	5
1772-123-295_H08	7.29763909509803	-3.56588358457313	5
1772-123-295_H09	5.81623245896526	-3.5166918924368	5
1772-123-295_H11	-10.0419937597454	10.4663561731153	1
1772-123-296_A01	16.072898424601	-4.31827644181601	3
1772-123-296_A02	13.5010547041329	-5.16455168075936	3
1772-123-296_A03	10.7524251978395	-2.69607030072593	5
1772-123-296_A04	4.87674026733506	-2.85143977169845	5
1772-123-296_A05	10.8702737488776	-4.503674727165	5
1772-123-296_A08	17.8713295751966	-5.69480878580527	3
1772-123-296_A09	15.0142829316836	-2.30291963054572	3
1772-123-296_A11	6.54230150098766	-3.56586895591111	5
1772-123-296_A12	14.0023804541699	-1.33555364586444	3
1772-123-296_B01	15.6203549957677	-0.912425168135438	3
1772-123-296_B02	-9.12835935727469	7.38081510807205	1
1772-123-296_B03	7.72742367591271	0.123089387629537	5
1772-123-296_B05	15.0770396711821	-4.98568765902936	3
1772-123-296_B06	-4.9600732419408	6.60861052917963	1
1772-123-296_B07	15.4788642213186	-7.21026560085059	3
1772-123-296_B08	9.8225632764074	-6.25144200845153	5
1772-123-296_B09	6.32585860481167	0.497116636313	5
1772-123-296_B11	6.06122503263482	-3.41231594363543	5
1772-123-296_B12	9.22610155693206	-5.6952446477043	5
1772-123-296_C02	13.5059941547641	-1.91073348188114	3
1772-123-296_C04	13.1979675856716	-1.8277539145627	3
1772-123-296_C05	-4.67575269078235	0.409292756173017	4
1772-123-296_C06	14.8250411472168	-3.31469496709874	3
1772-123-296_C07	8.27668065412052	-3.86872292852201	5
1772-123-296_C10	15.2355462297643	-4.66654065763605	3
1772-123-296_C11	9.42671780650611	-2.86415705669324	5
1772-123-296_C12	11.0571854872155	-1.45224834706181	5
1772-123-296_D01	13.1195159853619	-1.38512841986837	3
1772-123-296_D02	-2.77173748413177	4.52273488110639	1
1772-123-296_D03	7.12485206223033	-2.32972782313993	5
1772-123-296_D04	12.8805401728538	-5.67970071932142	3
1772-123-296_D05	15.4534310786406	-8.85308341560009	3
1772-123-296_D06	12.5974148642722	-2.15200808489171	5
1772-123-296_D07	8.59458139274683	-5.6264888645686	5
1772-123-296_D08	10.2479146919624	-3.6783267369535	5
1772-123-296_D10	12.2422968623189	-3.20438262122161	5
1772-123-296_D11	16.5993975052784	-4.0549763579086	3
1772-123-296_D12	10.1236430702863	-3.66064275109432	5
1772-123-296_E01	16.2999786489573	-3.73259231548515	3
1772-123-296_E02	3.2712254435317	-0.353274840437894	5
1772-123-296_E03	11.8171183149902	-2.99575455267035	5
1772-123-296_E04	14.6075576245527	-3.54008939180201	3
1772-123-296_E05	16.8593016114284	-4.82633720611717	3
1772-123-296_E06	9.53879984494866	-0.451595816356453	5
1772-123-296_E09	11.5177901723393	-5.53016781166081	5
1772-123-296_E10	15.6508750797261	-3.44418233643673	3
1772-123-296_E11	6.2701963775341	-2.54324808482013	5
1772-123-296_E12	13.0619312323124	-1.43859394533854	3
1772-123-296_F01	16.9220333112202	-3.47971493232588	3
1772-123-296_F02	5.60565552464483	-3.44181760568132	5
1772-123-296_F04	8.81741018610923	-1.2793163632124	5
1772-123-296_F05	16.2444563679513	-3.20848687300643	3
1772-123-296_F06	9.79390180940758	-1.80004532725037	5
1772-123-296_F09	13.9538669278125	-2.68686788002893	3
1772-123-296_F10	14.0572310555	-0.358992178828055	3
1772-123-296_F11	7.45577815953501	-3.21324611893606	5
1772-123-296_F12	8.93238618761282	-1.97510545574054	5
1772-123-296_G02	7.78043535953887	-4.91901157907572	5
1772-123-296_G03	15.5268356129993	-2.59590172923034	3
1772-123-296_G05	12.2629424786215	1.51664131321777	5
1772-123-296_G06	6.41478793125071	-3.27944595664661	5
1772-123-296_G07	13.5347478973784	-3.42035561728375	3
1772-123-296_G08	15.7494684932609	-1.95555426737656	3
1772-123-296_G09	9.11674065958104	-4.39075406761705	5
1772-123-296_G10	-0.64655238416978	2.82966114436751	4
1772-123-296_G12	7.36494511065235	-2.67699260686582	5
1772-123-296_H02	6.26194964051399	-0.905528381336275	5
1772-123-296_H03	8.88400449890408	1.10194395994745	5
1772-123-296_H04	7.19769525962032	-2.6690770830032	5
1772-123-296_H05	12.7722830311648	-6.04022627142286	3
1772-123-296_H06	7.99797252108793	0.567942400796704	5
1772-123-296_H11	9.79204757339662	-3.32039395174826	5
1772-123-296_H12	12.2552958602607	1.26065491924609	5
1772-146-168_A01	5.43430814713869	-4.81711444075985	5
1772-146-168_A02	4.2598037259755	-6.33950451618384	5
1772-146-168_A03	9.57666945814394	0.572797391763609	5
1772-146-168_A04	11.5446985498077	-7.28351634586365	3
1772-146-168_A05	15.9363890545139	1.36954217830539	3
1772-146-168_A07	17.3579263716187	-1.82021821672496	3
1772-146-168_A09	7.73497767828946	-7.18090063505326	5
1772-146-168_A10	7.57005600101999	-6.01950300575772	5
1772-146-168_A11	13.4485839905422	-2.66710799118167	3
1772-146-168_A12	-4.59569692740838	6.76640089773804	1
1772-146-168_B01	-3.43796552275777	-0.785860755748121	4
1772-146-168_B02	-8.78506713574631	8.1664642521456	1
1772-146-168_B03	9.19263256625159	1.29940138547229	5
1772-146-168_B04	-2.83241713949178	5.47182405181579	1
1772-146-168_B05	-0.601371228359779	1.95625802333651	4
1772-146-168_B07	-8.72235688444694	-6.12299797481717	4
1772-146-168_B09	-5.50424773689307	8.03635590244638	1
1772-146-168_B10	15.8819595732533	0.0896454047408935	3
1772-146-168_B12	-10.3877855316464	-2.06362259532818	4
1772-146-168_C02	-8.78908081548047	6.73585736828402	1
1772-146-168_C03	-1.74950079599248	7.04663951988479	1
1772-146-168_C04	-12.4872809287575	3.36224007725958	1
1772-146-168_C05	11.2390239837813	2.33468884252593	5
1772-146-168_C07	12.8260402313412	-6.74691592862252	3
1772-146-168_C09	-4.28396887348558	6.52802388672363	1
1772-146-168_C10	14.0221673101427	-0.576055431934756	3
1772-146-168_C11	12.1262355824221	-1.19016516207273	5
1772-146-168_C12	10.060645740343	1.78134049715515	5
1772-146-168_D01	16.6329846674455	-6.33986077296035	3
1772-146-168_D02	-3.05750668319271	-3.72359338402431	4
1772-146-168_D03	18.7528351831473	-7.15837174897692	3
1772-146-168_D04	10.1859004770921	0.0260343781757072	5
1772-146-168_D05	8.83947802149303	2.04548604640468	5
1772-146-168_D06	-4.34301350642402	4.19860872148696	1
1772-146-168_D07	-3.83284018789354	4.49400181718336	1
1772-146-168_D10	-6.24402043119235	5.00030876466404	1
1772-146-168_D11	10.086049550998	4.01649816122475	5
1772-146-168_E01	6.27355770813643	-0.777618170424334	5
1772-146-168_E02	10.6004531328597	2.91167625913846	5
1772-146-168_E03	-9.98344321495071	5.68771601317333	1
1772-146-168_E04	6.5014942164844	-0.49414061675505	5
1772-146-168_E05	11.886941463048	-2.00773051859147	5
1772-146-168_E06	18.7337368350205	-7.30715690077534	3
1772-146-168_E07	19.5829065407405	-2.98220100391636	3
1772-146-168_E09	-17.6121507998551	-5.13700355101546	6
1772-146-168_E10	-0.533555803780025	2.94697792830384	4
1772-146-168_E11	9.4167308500532	2.74697647758891	5
1772-146-168_E12	17.6271588020413	3.94910231646381	3
1772-146-168_F03	5.53697105286667	-1.17190527710011	5
1772-146-168_F04	-10.1796506780315	5.02474027654914	1
1772-146-168_F06	14.1047113860957	-1.75166662292294	3
1772-146-168_F07	20.1803247612956	-3.34983563682768	3
1772-146-168_F09	16.0282157261173	-8.00257161226371	3
1772-146-168_F10	16.5586789114952	-6.99041626791201	3
1772-146-168_F11	15.7028235410022	-9.25183153982798	3
1772-146-168_F12	17.4966724735235	3.92478017422227	3
1772-146-168_G01	-3.62926546139191	4.6108907187211	1
1772-146-168_G04	-7.52617436705186	4.48481131592294	1
1772-146-168_G05	16.4452550988016	-5.57934419539166	3
1772-146-168_G06	3.55126322441597	0.226018922406454	5
1772-146-168_G07	21.6650040090563	-3.56406561120982	3
1772-146-168_G09	18.0727858083426	-2.69928984484193	3
1772-146-168_G10	-9.77121900048983	9.77420155549329	1
1772-146-168_G11	15.3345505310365	-0.741611820547452	3
1772-146-168_G12	17.6043619555035	3.9263173653629	3
1772-146-168_H02	-2.2329785967402	6.88632879639212	1
1772-146-168_H05	-6.69157015483972	4.99988999849112	1
1772-146-168_H06	-6.17226826542048	-3.95661537760184	4
1772-146-168_H07	-2.07911000987178	2.42184180336791	4
1772-146-168_H10	-7.15547511753557	-2.35049667117158	4
1772-146-168_H11	13.8704112813758	-9.75047120301954	3
1772-146-168_H12	7.24432227801347	2.3325232286119	5
1772-146-169_A01	6.00811451632065	0.905313357030774	5
1772-146-169_A02	19.9295033854904	-4.9318619240708	3
1772-146-169_A03	18.3940434905784	-1.91968660976297	3
1772-146-169_A05	7.47683211195524	3.43574864355198	5
1772-146-169_A06	19.6459594315127	-0.604147501097344	3
1772-146-169_A07	-8.89187199343756	4.06617732735083	1
1772-146-169_A08	16.8657255092642	-2.09297932285599	3
1772-146-169_A09	-5.2115136364732	-3.37122115098726	4
1772-146-169_A10	-5.87130007595897	0.588557566363153	4
1772-146-169_A12	8.62285145947852	1.60545958849054	5
1772-146-169_B01	-4.56201877871825	-3.89770451729858	4
1772-146-169_B02	10.7853618560756	-1.28016043092158	5
1772-146-169_B03	-10.1520293650446	-2.91337110572271	4
1772-146-169_B04	17.5480488316384	0.0696545308753263	3
1772-146-169_B05	-9.71482670290917	3.86344363666025	1
1772-146-169_B06	-5.57904875177828	7.53256720780471	1
1772-146-169_B07	-4.23134125351213	5.23250896223073	1
1772-146-169_B08	-17.7390131351407	-4.85841844362981	6
1772-146-169_B09	11.4709096127252	0.844349864949076	5
1772-146-169_B10	-7.92812592149605	-4.12208466486774	4
1772-146-169_B11	12.3840401806365	-7.47858556463754	3
1772-146-169_C03	-17.8678682166727	-3.75777625272891	6
1772-146-169_C05	10.8461694053779	-8.59099914192638	3
1772-146-169_C06	7.75583933043842	2.97023172649485	5
1772-146-169_C07	-4.93747144773716	8.49953056918383	1
1772-146-169_C08	-9.49062730850292	8.3221391690748	1
1772-146-169_C09	-11.0081262199266	8.40397923976738	1
1772-146-169_C10	10.3215728497827	1.61383260297325	5
1772-146-169_C11	-2.37617505696514	-4.31240456845115	4
1772-146-169_C12	8.21862067952751	-0.00655137717238529	5
1772-146-169_D01	-10.4183287620447	7.21812361910009	1
1772-146-169_D02	-7.58933518035955	-5.44481213177573	4
1772-146-169_D03	13.7093608662204	2.96388736536532	5
1772-146-169_D04	-6.92187431060167	-5.89875964578775	4
1772-146-169_D05	14.9358358955173	0.880130951679888	3
1772-146-169_D06	-8.30694521177479	-3.98368631684312	4
1772-146-169_D08	20.3236411515294	-5.26701947205993	3
1772-146-169_D09	-7.43606566065747	-1.47964872823999	4
1772-146-169_D10	-7.03698509692511	-2.4910583783711	4
1772-146-169_D11	-11.615257713483	9.92691268226322	1
1772-146-169_E02	14.0091587252528	0.0248130722568321	3
1772-146-169_E03	11.152423563417	-0.190660681510072	5
1772-146-169_E04	21.0399613224285	-4.83265874546992	3
1772-146-169_E05	7.18887672729869	2.1135427588507	5
1772-146-169_E06	5.76183747374804	2.08645403655418	5
1772-146-169_E07	10.3630100036306	0.572216912332901	5
1772-146-169_E09	-10.4049403269529	1.36885593301588	4
1772-146-169_E10	-9.32005211918954	2.3157897246093	1
1772-146-169_E11	1.57536271699588	1.83752477917852	5
1772-146-169_E12	6.71196315964928	1.5721922423794	5
1772-146-169_F01	-10.2440295172922	3.14779846327154	1
1772-146-169_F02	-5.23196143787478	5.71391839234648	1
1772-146-169_F03	-3.7156489135949	6.45758710938655	1
1772-146-169_F04	-11.4351503109492	9.26826871612837	1
1772-146-169_F05	-6.46212845290938	5.86727100533864	1
1772-146-169_F06	7.58633660952781	1.30013303100293	5
1772-146-169_F07	12.5075305836426	-0.128182882540961	5
1772-146-169_F08	-5.28808317560507	5.04581926280395	1
1772-146-169_F10	-5.6088420615998	5.5289368273155	1
1772-146-169_F11	9.64868939072936	-10.0654020029079	5
1772-146-169_F12	-10.959149541139	10.069387724861	1
1772-146-169_G01	-10.4116118522367	2.78685180124359	1
1772-146-169_G02	-8.4041949048443	-4.51795254280815	4
1772-146-169_G03	14.1675904108003	-9.56331740978414	3
1772-146-169_G04	-19.8180029857457	7.94485602057009	2
1772-146-169_G05	-3.53832458999414	3.27927983590999	1
1772-146-169_G06	-12.7772542162754	9.19231175346271	1
1772-146-169_G07	-8.0556051178703	-5.24607207501036	4
1772-146-169_G08	-1.22397916191056	-0.123421053422775	4
1772-146-169_G09	17.9409090110661	1.37890605175737	3
1772-146-169_G10	-10.9578868129026	0.506194796798519	4
1772-146-169_G11	-7.31427077904912	6.00515611713663	1
1772-146-169_G12	-5.57756002795842	7.48391207420912	1
1772-146-169_H01	-11.0742121559837	3.83013620060599	1
1772-146-169_H02	-5.62804947482844	5.41109955740907	1
1772-146-169_H04	-7.55403689922888	-3.56644656012189	4
1772-146-169_H05	-8.24174938143132	-1.49899294451409	4
1772-146-169_H06	-8.97083856661986	-4.40512205225276	4
1772-146-169_H07	-2.96631454346251	0.868935942051792	4
1772-146-169_H08	4.17999301309946	-2.61322252755403	5
1772-146-169_H10	-3.61439992085962	6.6580529061769	1
1772-146-169_H11	-6.06635093902469	-4.86314574499815	4
1772-146-169_H12	-9.12269902115633	-0.129634388178253	4
1772-146-170_A02	-7.99178285243616	-0.740537276820691	4
1772-146-170_A03	-10.1027224808083	-4.71994840849517	4
1772-146-170_A04	-10.8605256916828	3.02655906844333	1
1772-146-170_A05	-12.2780718641622	10.4920627959111	1
1772-146-170_A06	-4.47964099684501	-1.88603066476541	4
1772-146-170_A07	-9.54984975085136	-1.37461270135117	4
1772-146-170_A08	-7.94323686776528	-2.01736611258667	4
1772-146-170_A09	11.0665556816332	-6.49660003274516	5
1772-146-170_A10	-2.71655236062903	-2.42393933501046	4
1772-146-170_A11	-1.19938680459579	5.24733637191494	1
1772-146-170_A12	-10.604927010225	7.35524884878204	1
1772-146-170_B01	-12.4380756776348	3.63791346123801	1
1772-146-170_B02	-7.67463882236588	1.3179148815541	4
1772-146-170_B03	-9.0083696186518	-4.32001861256455	4
1772-146-170_B04	-12.1736408068447	-0.753866561782608	4
1772-146-170_B05	-8.31583330352532	-2.64133945966955	4
1772-146-170_B06	-10.3321543310201	-0.137953030767171	4
1772-146-170_B07	-8.37100160431688	1.58429421839911	4
1772-146-170_B08	-2.61449764117879	4.16544203439138	1
1772-146-170_B10	4.27330378053315	-6.37797773148619	5
1772-146-170_B12	-10.389222006613	8.07257186443402	1
1772-146-170_C01	-17.1230777413061	-3.3187858413899	6
1772-146-170_C02	4.31197798354771	1.74307279015269	5
1772-146-170_C03	-10.6839979402778	1.6284632809686	4
1772-146-170_C04	13.0374680120372	5.47480344143234	5
1772-146-170_C05	-11.8965508327332	1.22513474351751	4
1772-146-170_C06	-10.9912546096721	9.4896264846479	1
1772-146-170_C07	-7.26381189985993	-2.65650835193094	4
1772-146-170_C08	-9.4899611361069	9.17969388293868	1
1772-146-170_C09	3.57611270983509	0.251024702559764	5
1772-146-170_C10	-8.76762669526622	-2.10207050802235	4
1772-146-170_C11	-11.166158285358	9.4207293406588	1
1772-146-170_C12	-10.1584502207712	-4.07269600621045	4
1772-146-170_D01	-9.16270200475046	-5.01893951307956	4
1772-146-170_D03	-11.4229805281916	3.20114208319347	1
1772-146-170_D04	-12.794992461492	-0.446857588637346	6
1772-146-170_D05	-8.68688719127963	-0.383469032639777	4
1772-146-170_D06	17.2297852394705	-0.126703591894595	3
1772-146-170_D07	-8.21223847783141	-3.61575267980756	4
1772-146-170_D08	-9.22491437733257	3.3010194546036	1
1772-146-170_D09	-9.06061337768828	-3.2477604087765	4
1772-146-170_D10	-7.40755595860927	-1.97981666543799	4
1772-146-170_D11	-10.6770294831321	-4.39403475993325	4
1772-146-170_D12	-10.1123003049997	-3.93437517641458	4
1772-146-170_E01	-8.29456832920769	-4.9833528109557	4
1772-146-170_E03	-4.9934423384284	-5.28077304851764	4
1772-146-170_E04	-4.44418460483322	4.94683658763373	1
1772-146-170_E05	9.49368770778512	-6.53239779798036	5
1772-146-170_E06	-12.1389092078406	3.61957483298998	1
1772-146-170_E07	13.5991994451924	0.780295967039558	5
1772-146-170_E08	-11.2641785348335	8.48780274308091	1
1772-146-170_E09	-8.55004948631749	-0.8921197042584	4
1772-146-170_E10	-11.2186223257003	7.28063749463221	1
1772-146-170_E11	-10.689832874113	7.64562667053771	1
1772-146-170_E12	-10.7446923679536	5.19993027660117	1
1772-146-170_F03	-8.83924759688412	-1.57927535052004	4
1772-146-170_F04	-10.5567492269827	3.5234791919179	1
1772-146-170_F05	-11.3717914345016	9.15912685959438	1
1772-146-170_F06	5.43533969841405	-2.2391956594294	5
1772-146-170_F07	-2.31129916406752	-0.00927784620387245	4
1772-146-170_F09	-6.52894376616095	-1.38316903450359	4
1772-146-170_F10	-11.9180180685746	0.752674050894398	4
1772-146-170_F11	16.1210024834298	-4.36225993080716	3
1772-146-170_F12	21.7625474840341	-3.4736537116328	3
1772-146-170_G02	-14.8801140422256	5.77477113697095	2
1772-146-170_G03	-7.60959089735604	2.37749126493887	1
1772-146-170_G05	-2.63752314105052	0.31528158349416	4
1772-146-170_G06	-6.9480319050942	-3.23081649370544	4
1772-146-170_G07	-4.81933082803553	-5.78913365461034	4
1772-146-170_G09	-11.3882719889444	0.491858806187053	4
1772-146-170_G12	15.5992888016663	-0.0355753074873925	3
1772-146-170_H01	-6.44977578469323	-0.540368107465016	4
1772-146-170_H02	-18.2850592333319	-4.00258701796108	6
1772-146-170_H03	-10.9033591304864	-1.47273211027819	4
1772-146-170_H06	-7.07548830386342	2.02166815177595	4
1772-146-170_H07	-13.4730550385444	6.64226716986483	1
1772-146-170_H08	-1.94379132803348	5.46108550370577	1
1772-146-170_H09	-11.5390933882827	2.76703374191345	1
1772-146-167_A02	2.17089258668877	-3.12412060973786	5
1772-146-167_A03	10.3061788813768	0.0389993388856506	5
1772-146-167_A05	-6.26904792479253	6.18099583100118	1
1772-146-167_A06	-4.65779655619094	-1.50282676012347	4
1772-146-167_A07	-6.44269418920269	-4.62182559505959	4
1772-146-167_A08	-8.05545251899255	-0.616170051376301	4
1772-146-167_A10	-7.1807800102935	5.90124247705689	1
1772-146-167_A11	-6.22790731808475	-5.71980194683149	4
1772-146-167_A12	-3.27602343037653	-3.65491257029339	4
1772-146-167_B01	-5.35474624572777	-2.63466800887385	4
1772-146-167_B02	3.6269916530166	-3.69850935296135	5
1772-146-167_B04	-11.4259971206769	9.30858754351612	1
1772-146-167_B05	-8.68583336177935	-2.95891636161949	4
1772-146-167_B07	9.96160983171494	-9.98247154593094	5
1772-146-167_B08	-6.25228564498632	-2.12068614085739	4
1772-146-167_B10	-7.70177432850173	-4.78244987885201	4
1772-146-167_B11	-6.96184404717483	-4.17493111421695	4
1772-146-167_B12	-3.6029260740453	5.31736815266291	1
1772-146-167_C01	10.0750713855261	-7.1092151629057	5
1772-146-167_C02	-17.4242949451417	-4.75571787754371	6
1772-146-167_C03	-10.4100073113082	6.35804154256491	1
1772-146-167_C04	-12.6409396393933	7.43613963809667	1
1772-146-167_C05	12.1069587074817	3.4646438005671	5
1772-146-167_C06	12.0605412675652	2.11695323902604	5
1772-146-167_C07	-3.50238162512188	-3.81162561860833	4
1772-146-167_C08	-10.9847454053048	8.83199199790874	1
1772-146-167_C09	-5.38028164551458	8.21168408176198	1
1772-146-167_C10	-18.4418914457929	-4.0569912017756	6
1772-146-167_C11	-1.17699259004069	-2.74861684428551	4
1772-146-167_C12	-6.35665599210106	-2.33688056156961	4
1772-146-167_D01	16.6119679493977	-0.901084537540481	3
1772-146-167_D02	16.1215508095493	-2.59313889336696	3
1772-146-167_D03	-7.28893955206442	-2.51772118396912	4
1772-146-167_D04	-10.6655115715517	9.02330340069912	1
1772-146-167_D05	-13.5033785626856	6.79399712142493	1
1772-146-167_D06	-1.08769881157786	-1.95106195763748	4
1772-146-167_D07	-7.81690426055546	-6.38859959751096	4
1772-146-167_D09	12.6691998981329	1.73172795858698	5
1772-146-167_D10	12.4170468896099	3.94201427193945	5
1772-146-167_D11	-3.16392493221081	-5.05341603992165	4
1772-146-167_D12	-10.5806908971918	8.87109072282106	1
1772-146-167_E01	-12.4271348704937	10.8359747408149	1
1772-146-167_E02	-10.9214234246119	9.20499951674487	1
1772-146-167_E03	-17.7719559678055	-4.70468666263272	6
1772-146-167_E04	7.66693730655212	1.0084647328223	5
1772-146-167_E05	-14.8892054360688	5.64553025759548	2
1772-146-167_E07	-10.1613437652645	0.567822285800358	4
1772-146-167_E08	-5.80287711739682	3.40601289906828	1
1772-146-167_E09	-12.3890360971619	-0.802741319448482	4
1772-146-167_E10	12.0477901526799	-10.2789505348943	3
1772-146-167_E11	-6.06788773503827	-4.65440452731116	4
1772-146-167_E12	8.17584243613429	0.251949799909506	5
1772-146-167_F01	-2.78429495373815	-4.72251326218472	4
1772-146-167_F02	-17.9727332591575	-3.1240960690294	6
1772-146-167_F04	-1.5786471501103	-3.19382639675766	4
1772-146-167_F05	16.8727845012194	1.2975460193825	3
1772-146-167_F06	-17.4255646983491	-3.44002242475939	6
1772-146-167_F07	-10.8996187733719	10.1470674168259	1
1772-146-167_F08	-7.75806388465793	-2.41612155200074	4
1772-146-167_F09	-4.71991783221745	-1.1921147394978	4
1772-146-167_F10	10.4328773148425	4.16327163905921	5
1772-146-167_F12	-9.59804366963091	7.31731435068529	1
1772-146-167_G01	17.9071240286	1.36052694357012	3
1772-146-167_G02	12.8170195279517	2.88846986314735	5
1772-146-167_G03	-7.60434737462317	-2.54499172335801	4
1772-146-167_G04	-17.2854269731915	-4.19436246621227	6
1772-146-167_G05	-10.0859916732425	6.1509867370054	1
1772-146-167_G06	-10.6132445275234	9.23509094171428	1
1772-146-167_G08	-6.03729391022876	-2.84761030297549	4
1772-146-167_G09	-17.2539538200233	-5.88070233290649	6
1772-146-167_G10	-10.5682776034673	8.88644941927183	1
1772-146-167_G11	-10.8702431673561	9.45741678693377	1
1772-146-167_G12	13.3601082821179	1.21519985949265	5
1772-146-167_H01	-2.34355653881719	5.50674936000865	1
1772-146-167_H02	4.7131008817875	-0.276388283473623	5
1772-146-167_H03	-3.80402510299138	6.28214826836494	1
1772-146-167_H04	-10.4346812588424	8.92749848648003	1
1772-146-167_H05	12.7278829485314	4.79361869212934	5
1772-146-167_H06	-5.62142995677717	-1.38788001675108	4
1772-146-167_H08	-12.174126355848	-0.544276786868302	4
1772-146-167_H09	-5.13474473643792	4.18924960472245	1
1772-146-167_H10	-4.54956563581792	6.38161504215285	1
1772-146-167_H11	20.0710494888257	-4.54790794355806	3
1772-146-167_H12	18.6492018088262	-4.19253206380499	3
1772-146-171_A01	-18.8680341797048	4.83153346470806	2
1772-146-171_A02	-13.2205236154729	4.42782310512786	1
1772-146-171_A03	-21.3502399548067	2.39196987409877	2
1772-146-171_A04	-20.1225431167648	6.43411795518178	2
1772-146-171_A06	-20.5272655698705	6.92702123681432	2
1772-146-171_A07	-19.1037177410366	3.97798150432443	2
1772-146-171_A08	-18.0982568198734	4.82890269509346	2
1772-146-171_A09	-20.6574833127196	7.56612479026612	2
1772-146-171_A10	-21.2512457290335	4.48057241054145	2
1772-146-171_A11	-22.9491436609704	5.68693038655084	2
1772-146-171_B01	-18.7594254995074	5.7238695327167	2
1772-146-171_B03	-21.2247486507821	2.73439126382429	2
1772-146-171_B04	-21.3196506016088	8.01866376322948	2
1772-146-171_B05	-18.8281670739632	6.55585530857318	2
1772-146-171_B06	-20.7485505603581	7.53170440593217	2
1772-146-171_B07	-20.4419338849829	2.52059334587347	2
1772-146-171_B08	-21.7239200528001	7.28792167428648	2
1772-146-171_B09	-17.6764011668029	5.08073566851352	2
1772-146-171_B10	-19.2697706677102	2.72459428929135	2
1772-146-171_B11	-17.5187007998626	2.67352818474267	2
1772-146-171_B12	-20.6228857881704	3.25911066477831	2
1772-146-171_C01	-21.753777376609	5.12097955433021	2
1772-146-171_C02	-20.4532438344295	4.33131466844158	2
1772-146-171_C03	-19.7868141361969	2.49866956427333	2
1772-146-171_C04	-21.5127102176276	5.34392853074624	2
1772-146-171_C05	-19.6588941551197	2.49490264567236	2
1772-146-171_C06	-15.8345919934129	3.45935922415495	2
1772-146-171_C07	-20.7513617339565	2.27391040873196	2
1772-146-171_C10	-16.0308057421349	3.28504849330908	2
1772-146-171_C11	-20.9614141378089	5.03302337338188	2
1772-146-171_C12	-17.2643731762243	3.14126309297858	2
1772-146-171_D01	-13.3931360536604	4.79475362245337	1
1772-146-171_D02	-21.0981358495884	8.13827245721184	2
1772-146-171_D03	-18.1782677203947	3.56168482180594	2
1772-146-171_D04	-18.6911362072805	5.17456214000745	2
1772-146-171_D05	-22.4668877545115	3.6923113089762	2
1772-146-171_D06	-18.8580789259767	3.35839843843771	2
1772-146-171_D07	-11.917189231264	8.54436434616961	1
1772-146-171_D08	-14.7588994708372	4.12762486733827	2
1772-146-171_D09	-16.0692755497919	3.47073495718892	2
1772-146-171_D10	-20.4061465874398	2.90403210408553	2
1772-146-171_D11	-19.8454392819496	3.59543887175858	2
1772-146-171_D12	-20.0702213851927	3.67170034046053	2
1772-146-171_E01	-22.8663606119959	3.78615786747306	2
1772-146-171_E02	-22.3417504518207	5.00025525312646	2
1772-146-171_E04	-22.1569295144312	7.09605455041185	2
1772-146-171_E06	-20.3802352102308	1.93587952789616	2
1772-146-171_E07	-21.7274567534873	5.24912759559493	2
1772-146-171_E08	-22.2576598925547	3.13531987963544	2
1772-146-171_E09	-13.1451622273884	4.68560492340025	1
1772-146-171_E10	-21.7838020857356	3.89547070938952	2
1772-146-171_E11	-21.7204228213804	4.50907675025621	2
1772-146-171_E12	-20.0666860479727	2.3656428762733	2
1772-146-171_F01	-20.417233382409	3.50743902798142	2
1772-146-171_F02	-21.790171510256	1.56087019909653	2
1772-146-171_F03	-19.0447800519941	3.37209303378397	2
1772-146-171_F04	-21.4013837086675	2.35570195800472	2
1772-146-171_F05	-20.8336060655988	2.21005130621107	2
1772-146-171_F06	-19.2677787160065	1.95102049524815	2
1772-146-171_F07	-21.7175422671408	5.3675956920792	2
1772-146-171_F08	-16.0569894027357	3.62476412411175	2
1772-146-171_F09	-20.1503131701951	2.15760513126316	2
1772-146-171_F10	-14.8678209947449	4.67173958843182	2
1772-146-171_F11	-20.0425611357298	6.2064973750619	2
1772-146-171_F12	-14.2973609942361	3.70566263169471	2
1772-146-171_G02	-22.3416328989896	6.90041831567193	2
1772-146-171_G03	-17.7844249894412	4.26645025124841	2
1772-146-171_G04	-12.6580936750005	5.74627907052389	1
1772-146-171_G05	-21.7678493840734	4.3949762004812	2
1772-146-171_G06	-22.3572996023168	6.69451918478799	2
1772-146-171_G07	-18.6008573944675	2.13642907394569	2
1772-146-171_G09	-22.5626480544396	5.66015607515303	2
1772-146-171_G12	-12.2136300382451	8.78516398547001	1
1772-146-171_H04	-22.1737973411339	2.88441932279992	2
1772-146-171_H05	-21.8041187829386	2.98183094255639	2
1772-146-171_H06	-19.6039074952119	2.33991403789533	2
1772-146-171_H07	-17.8231933571088	3.39250766528719	2
1772-146-171_H08	-16.1178198049821	4.22691836167506	2
1772-146-171_H10	-22.4026673679202	2.29449518888074	2
1772-146-171_H11	-22.4654086543163	6.74131653167018	2
1772-146-171_H12	-22.299910108468	3.16091177267602	2
