## Supplementary material for "Single-cell transcriptomics, scRNA-Seq and C1 CAGE discovered distinct phases of pluripotency during naïve-to-primed conversion in mice": tSNE_percentClusterPerCycle_Kallisto_DGE_geneTPM_20190504011332.txt

G1.S	G2	G2.M	M.G1	S	Cluster
25.8992805755396	16.5467625899281	47.5	37.6623376623377	27.1028037383178	Cluster1
28.0575539568345	16.5467625899281	30	27.2727272727273	17.7570093457944	Cluster2
11.5107913669065	10.7913669064748	7.5	10.3896103896104	16.8224299065421	Cluster3
21.5827338129496	33.0935251798561	13.75	20.7792207792208	24.2990654205607	Cluster4
12.9496402877698	23.021582733813	1.25	3.8961038961039	14.018691588785	Cluster5
