## Supplementary material for "Single-cell transcriptomics, scRNA-Seq and C1 CAGE discovered distinct phases of pluripotency during naïve-to-primed conversion in mice": C1CAGE_DE_day0_vs_EpiSC_anno.csv

gene	p_val	avg_logFC	pct.1	pct.2	p_val_adj	chr	st	end	strand	cc.seqnames	cc.start	cc.end	promoters.name	promoters.geneName	promoters.seqnames	promoters.start	promoters.end	promoters.strand	distance
e1@ADDG02144265728.E	0.41697959507397	-0.632064993314784	0.712	0.943	1	chr2	144265728	144266341	.	chr2	144265729	144266341	ENSMUSG00000037279.13	OVOL2	chr2	144332146	144332147	-	65804
e1@ADDG11003123234.E	1.64277189089323e-08	-0.435492658355267	0	0.33	0.000383981501777385	chr11	3123234	3124072	.	chr11	3123235	3124072	ENSMUSG00000020453.17	PATZ1	chr11	3288874	3288875	+	164801
e1@ADDG11097309922.E	0.000766211343678569	-1.41560544764081	0	0.132	1	chr11	97309922	97310733	.	chr11	97309923	97310733	ENSMUSG00000018678.13	SP2	chr11	96982959	96982960	-	326962
e1@ADDG13103773566.E	4.01136221284293e-05	-0.358954951538872	0.3	0.651	0.937615803629908	chr13	103773566	103774678	.	chr13	103773567	103774678	ENSMUSG00000047643.5	GM5454	chr13	103356252	103356253	+	417313
e1@ADDG19006673370.E	4.06227598022433e-05	-0.481532208684658	0.012	0.217	0.949516387617634	chr19	6673370	6673800	.	chr19	6673371	6673800	ENSMUSG00000024949.17	SF1	chr19	6363690	6363691	+	309679
e1@ADDG19006673370.E	4.06227598022433e-05	-0.481532208684658	0.012	0.217	0.949516387617634	chr19	6673370	6673800	.	chr19	6673371	6673800	ENSMUSG00000024955.14	ESRRA	chr19	6921813	6921814	-	248012
