## Supplementary material for "Single-cell transcriptomics, scRNA-Seq and C1 CAGE discovered distinct phases of pluripotency during naïve-to-primed conversion in mice": C1CAGE_DE_tSNEcluster_res_sig_anno.csv

gene	p_val	avg_logFC	pct.1	pct.2	p_val_adj	cluster	chr	st	end	strand	cc.seqnames	cc.start	cc.end	promoters.name	promoters.geneName	promoters.seqnames	promoters.start	promoters.end	promoters.strand	distance
e1@ADDG08107038228.E	1.15616892911409e-15	-0.292381589239347	0.12	0.6	2.70242925491128e-11	3	chr8	107038228	107038507	.	chr8	107038229	107038507	ENSMUSG00000000303.12	CDH1	chr8	106603351	106603352	+	434876
e1@ADDG13103773566.E	1.0085480277296e-10	0.502875989997516	0.194	0.551	2.35738016001517e-06	3	chr13	103773566	103774678	.	chr13	103773567	103774678	ENSMUSG00000047643.5	GM5454	chr13	103356252	103356253	+	417313
e1@ADDG19006673370.E	2.52867339184882e-08	-0.278421463287315	0.275	0.08	0.000591052118610743	1	chr19	6673370	6673800	.	chr19	6673371	6673800	ENSMUSG00000024949.17	SF1	chr19	6363690	6363691	+	309679
e1@ADDG19006673370.E	2.52867339184882e-08	-0.278421463287315	0.275	0.08	0.000591052118610743	1	chr19	6673370	6673800	.	chr19	6673371	6673800	ENSMUSG00000024955.14	ESRRA	chr19	6921813	6921814	-	248012
