## Supplementary material for "Single-cell transcriptomics, scRNA-Seq and C1 CAGE discovered distinct phases of pluripotency during naïve-to-primed conversion in mice": scde_Cluster1-Cluster2_results_batch-effect-corrected_20190223052340.txt

Lower-bound	log2_FC	Upper-bound	p-adjusted
Spp1	1.7760380343033	2.48645324802462	3.28567036346111	1.8417921868178e-08
Tcl1	1.7760380343033	2.54565451583473	3.25606972955605	1.8417921868178e-08
Zc3hav1	1.15442472229715	1.71683676649319	2.24964817678418	1.8417921868178e-08
Zfp42	1.50963232915781	2.10164500725891	2.66405705145495	1.8417921868178e-08
AU018091	1.03602218667693	1.53923296306286	2.01284310554374	3.70054929281867e-08
Nr0b1	2.22004754287912	3.226469095651	4.32169255013803	4.68553571092408e-08
Zfp57	1.56883359696792	2.33845007849934	3.07846592612572	7.60367089087711e-08
Mylpf	1.33202852572747	1.98324247163869	2.6344564175499	2.85635362075313e-07
Gm14820	1.56883359696792	2.3680507124044	3.16726782784088	9.60785933379088e-07
Mras	2.87126148879034	3.99608557718241	5.06170839776442	1.10833433396522e-06
Tfcp2l1	1.74643740039825	2.75285895317012	3.75928050594197	2.68120096995456e-06
Stmn2	1.1840253562022	1.83523930211341	2.42725198021451	3.55143691170399e-06
Tdh	1.09522345448704	1.74643740039825	2.48645324802462	2.81296634049395e-05
Pim2	-3.43367353298639	-2.60485578364484	-1.71683676649319	2.85769301273981e-05
Gja1	-2.81206022098022	-2.22004754287912	-1.30242789182242	4.06081004323153e-05
Nanog	1.06562282058198	1.74643740039825	2.42725198021451	9.31165733295246e-05
Ldha	-1.92404120382857	-1.36162915963253	-0.799217115436483	0.000108200996402316
Dnmt3b	-1.92404120382857	-1.39122979353758	-0.858418383246594	0.000114180635068294
Jam2	1.33202852572747	2.19044690897407	3.04886529222066	0.000177675092650235
Tubb3	1.24322662401231	2.01284310554374	2.75285895317012	0.000177675092650235
Serpinb6c	1.83523930211341	3.04886529222066	4.52889698747342	0.000204783349681452
Car4	-3.43367353298639	-2.51605388192967	-1.56883359696791	0.000218739630072623
Esrrb	1.24322662401231	2.0424437394488	2.87126148879034	0.000282229772314657
G430049J08Rik	1.21362599010726	2.0424437394488	2.90086212269539	0.000282229772314657
Gjb3	1.50963232915781	2.54565451583473	3.67047860422683	0.000282229772314657
Tgm1	1.59843423087297	2.69365768536001	3.81848177375208	0.000349855669922633
Tmem59l	-4.88410459433408	-3.61127733641672	-2.22004754287912	0.000382203282252839
Ckb	1.03602218667693	1.71683676649319	2.33845007849934	0.000420060493135232
Cysltr1	-4.73610142480881	-3.40407289908133	-2.07204437335385	0.00043037190256459
H2-M5	1.74643740039825	2.90086212269539	4.14408874670769	0.00043037190256459
Khdc3	1.95364183773363	3.46327416689145	4.61769888918858	0.00043037190256459
Manba	1.03602218667693	1.74643740039825	2.45685261411956	0.00043037190256459
Ppap2a	1.09522345448704	1.86483993601847	2.60485578364484	0.00043037190256459
Mok	1.45043106134769	2.45685261411956	3.46327416689145	0.000463645694643876
Cd9	0.651213945911211	1.12482408839209	1.56883359696792	0.000813311673636161
1700003M02Rik	1.74643740039825	3.04886529222066	4.35129318404308	0.000886824829342668
Ncoa3	0.592012678101103	1.03602218667693	1.45043106134769	0.000896938773298777
Myo1f	2.24964817678418	3.64087797032178	4.73610142480881	0.00103447721641489
Tbx3	1.45043106134769	2.51605388192968	3.61127733641672	0.0010734027740049
Hmces	0.858418383246594	1.50963232915781	2.13124564116396	0.00117574292557413
Echdc2	0.976820918866814	1.71683676649319	2.48645324802462	0.00128487404147491
Fabp3	0.740015847626375	1.33202852572747	1.86483993601847	0.00130246373774833
Pfkp	0.799217115436486	1.42083042744264	2.01284310554374	0.00158209888915192
Gdap1l1	-4.64729952309364	-3.40407289908133	-2.13124564116396	0.00164937895024725
2210409E12Rik	1.74643740039825	3.04886529222066	4.26249128232792	0.00234058569004042
Skil	-1.80563866820835	-1.24322662401231	-0.710415213721319	0.00282028898343943
Lpar1	1.21362599010726	2.19044690897407	3.10806656003077	0.0032317440140163
Platr25	0.680814579816267	1.27282725791737	1.83523930211341	0.00325655015799796
Gstt2	-2.93046275660044	-1.98324247163869	-1.12482408839209	0.00328369422436349
Arid5b	0.88801901715165	1.59843423087297	2.27924881068924	0.00339601294001069
Fblim1	0.740015847626375	1.36162915963253	1.95364183773363	0.00434763872286881
Sept1	0.88801901715165	1.65763549868308	2.42725198021451	0.00455188436821731
4930519F16Rik	0.976820918866814	1.68723613258814	2.42725198021451	0.00465178730245317
Prdm14	1.39122979353759	2.60485578364484	4.35129318404308	0.00465178730245317
Sema6a	-4.11448811280264	-2.81206022098022	-1.53923296306286	0.00477027208347102
Fbxo15	0.621613312006156	1.1840253562022	1.74643740039825	0.00507723884057238
Schip1	0.651213945911211	1.21362599010726	1.80563866820836	0.00619229624580375
Eif2s2	0.325606972955606	0.621613312006156	0.917619651056705	0.00619955295011458
Ddah1	1.1840253562022	2.16084627506902	3.13766719393583	0.00631745442807008
Ssbp3	-1.80563866820835	-1.24322662401231	-0.710415213721319	0.00631745442807008
Kif1a	-3.52247543470156	-2.3680507124044	-1.27282725791736	0.00640533367119917
Cldn6	-2.63445641754989	-1.7760380343033	-0.976820918866814	0.00745711668746852
Zfp608	-4.44009508575825	-3.13766719393583	-1.7760380343033	0.00748685022736379
Morc1	0.592012678101103	1.15442472229715	1.68723613258814	0.00754045502035684
Mov10	0.828817749341542	1.53923296306286	2.24964817678418	0.00794082379239958
Mapt	1.42083042744264	2.66405705145495	3.78888113984702	0.00804039322284995
Gm7325	1.21362599010726	2.3680507124044	3.55207606860661	0.009066852691334
Cthrc1	-3.70007923813186	-2.51605388192967	-1.36162915963253	0.00951380472258208
Lefty1	-2.01284310554374	-1.30242789182242	-0.680814579816264	0.0101664474435366
Slc2a3	0.680814579816267	1.30242789182242	1.89444056992352	0.0108610547631301
Klf4	1.03602218667693	2.07204437335385	3.10806656003077	0.0110067532722201
Tmsb4x	0.503210776385936	0.947220284961761	1.39122979353759	0.0110067532722201
Mreg	0.740015847626375	1.45043106134769	2.16084627506902	0.0120292977578989
Dusp27	1.12482408839209	2.19044690897407	3.28567036346111	0.0133875735009378
Prtg	-2.87126148879033	-1.92404120382857	-1.00642155277187	0.0135117074296257
Emb	-1.39122979353758	-0.917619651056702	-0.473610142480881	0.0155133332648618
Pitx2	-2.78245958707517	-1.83523930211341	-0.947220284961761	0.0172107001699955
Igdcc4	-3.70007923813186	-2.42725198021451	-1.27282725791736	0.0173754614399877
Pde4b	-4.85450396042903	-2.98966402441056	-1.53923296306286	0.0173754614399877
Ifitm2	0.384808240765717	0.76961648153143	1.12482408839209	0.0181952884644753
Wdr45	0.917619651056705	1.86483993601847	2.78245958707517	0.0185877309093665
Mgarp	1.12482408839209	2.22004754287912	3.64087797032178	0.0188048124182109
Ulk1	0.710415213721323	1.48003169525275	2.30884944459429	0.0208011007996743
Ahnak	0.917619651056705	1.86483993601847	2.84166085488528	0.0210034227886377
Aif1l	-2.93046275660044	-1.95364183773363	-1.00642155277187	0.0236651030286543
Calcoco2	1.30242789182242	2.6344564175499	4.79530269261892	0.026810869731166
Krt18	-2.54565451583473	-1.65763549868308	-0.858418383246594	0.0281357936177178
Rpp25	0.828817749341542	1.71683676649319	2.66405705145495	0.0281357936177178
Slc29a1	0.592012678101103	1.24322662401231	1.83523930211341	0.0289044045290483
Id3	0.799217115436486	1.68723613258814	2.60485578364484	0.0309427488609724
Cd84	0.680814579816267	1.42083042744264	2.19044690897407	0.0311875102068077
Lrrc34	1.21362599010726	2.39765134630946	3.67047860422683	0.0311875102068077
Usp44	-3.31527099736616	-2.19044690897407	-1.06562282058198	0.032020559022224
Sh3bgrl	-2.45685261411956	-1.56883359696791	-0.769616481531427	0.0342297364551846
Gng3	-1.65763549868308	-1.09522345448703	-0.532811410290989	0.0343275524834611
Nupr1	0.76961648153143	1.62803486477803	2.42725198021451	0.0343275524834611
Gpx1	0.296006339050551	0.621613312006156	0.917619651056705	0.0351266138179669
Tmem54	-3.25606972955605	-2.10164500725891	-1.03602218667692	0.0351266138179669
Mme	1.15442472229715	2.39765134630946	3.70007923813189	0.0362923183568266
Dnajb13	1.39122979353759	2.78245958707517	4.02568621108747	0.0380641860390746
Pias2	0.444009508575825	0.947220284961761	1.45043106134769	0.0397481886128729
Gjb5	1.06562282058198	2.27924881068924	3.55207606860661	0.041966370524302
1110007C09Rik	-3.19686846174594	-2.10164500725891	-1.00642155277187	0.0428948584792513
Serpinb9b	1.21362599010726	2.57525514973979	4.29209191623297	0.0431085916243313
Ctnnal1	0.503210776385936	1.09522345448704	1.65763549868308	0.0431233952318023
Dpp4	1.21362599010726	2.48645324802462	3.70007923813189	0.0434983618359154
1700061G19Rik	0.828817749341542	1.68723613258814	2.51605388192968	0.0449600702709975
Gcnt1	-2.98966402441056	-1.92404120382857	-0.947220284961761	0.0449600702709975
Prickle1	-3.01926465831561	-1.92404120382857	-0.917619651056702	0.0449600702709975
Stk38	0.473610142480881	1.06562282058198	1.62803486477803	0.0453555179165404
Acot9	0.414408874670769	0.917619651056705	1.39122979353759	0.0454554195545041
Ccnd3	0.532811410290992	1.15442472229715	1.7760380343033	0.0478623742292447
Porcn	0.858418383246594	1.86483993601847	2.81206022098022	0.0484313959064711
