## Supplementary material for "Single-cell transcriptomics, scRNA-Seq and C1 CAGE discovered distinct phases of pluripotency during naïve-to-primed conversion in mice": scde_Cluster2-Cluster4_results_batch-effect-corrected_20190223065248.txt

Lower-bound	log2_FC	Upper-bound	p-adjusted
2410141K09Rik	3.43367353298639	4.35129318404308	5.32811410290992	1.07619878934409e-09
2610305D13Rik	1.86483993601847	2.54565451583473	3.19686846174594	1.07619878934409e-09
4930502E18Rik	3.37447226517628	4.52889698747342	5.62412044196044	1.07619878934409e-09
AU018091	3.78888113984702	4.91370522823914	6.12733121834639	1.07619878934409e-09
Dhx16	1.83523930211341	2.48645324802462	3.13766719393583	1.07619878934409e-09
Dnmt3l	3.72967987203695	5.09130903166947	6.54174009301717	1.07619878934409e-09
Dppa2	2.30884944459429	3.226469095651	4.11448811280264	1.07619878934409e-09
Dppa3	3.04886529222066	4.17368938061275	5.41691600462505	1.07619878934409e-09
Dppa4	2.54565451583473	3.40407289908133	4.26249128232792	1.07619878934409e-09
Dppa5a	3.4928748007965	4.2032900145178	5.00250712995431	1.07619878934409e-09
Efna5	-5.12090966557453	-3.99608557718241	-2.93046275660044	1.07619878934409e-09
Fabp5	-3.37447226517628	-2.60485578364484	-1.89444056992352	1.07619878934409e-09
Fbxo15	2.6344564175499	3.70007923813189	4.85450396042903	1.07619878934409e-09
Fmr1nb	2.51605388192968	3.46327416689145	4.38089381794814	1.07619878934409e-09
Gdf3	2.16084627506902	2.98966402441056	3.84808240765714	1.07619878934409e-09
Gm10324	3.55207606860661	4.67690015699869	5.80172424539078	1.07619878934409e-09
Gm13145	2.42725198021451	3.28567036346111	4.17368938061275	1.07619878934409e-09
Gm13150	2.57525514973979	3.52247543470156	4.55849762137847	1.07619878934409e-09
Gm13154	2.84166085488528	3.87768304156219	4.94330586214419	1.07619878934409e-09
Gm13242	2.72325831926506	3.52247543470156	4.32169255013803	1.07619878934409e-09
Gm13247	3.55207606860661	4.67690015699869	5.920126781011	1.07619878934409e-09
Gm21411	2.72325831926506	3.72967987203695	4.85450396042903	1.07619878934409e-09
Gm42927	2.16084627506902	2.90086212269539	3.55207606860661	1.07619878934409e-09
Hormad1	3.34487163127122	4.58809825528353	6.77854516425758	1.07619878934409e-09
Hsf2bp	3.19686846174594	4.26249128232792	5.59451980805539	1.07619878934409e-09
Klhl13	3.226469095651	4.64729952309364	6.06812995053628	1.07619878934409e-09
Mageb16	2.72325831926506	3.81848177375208	4.88410459433408	1.07619878934409e-09
Marcks	-3.19686846174594	-2.60485578364484	-2.07204437335385	1.07619878934409e-09
Morc1	4.73610142480881	7.10415213721319	7.99217115436486	1.07619878934409e-09
Platr3	3.01926465831561	4.2032900145178	5.38731537072	1.07619878934409e-09
Rex2	3.37447226517628	4.32169255013803	5.2097115672897	1.07619878934409e-09
Rpl10l	2.98966402441056	4.17368938061275	5.44651663853011	1.07619878934409e-09
Smtnl1	3.28567036346111	4.41049445185319	5.44651663853011	1.07619878934409e-09
Sox11	-3.07846592612572	-2.19044690897407	-1.56883359696791	1.07619878934409e-09
Stk31	3.99608557718241	5.18011093338464	6.27533438787167	1.07619878934409e-09
Tcl1	4.32169255013803	5.38731537072	6.36413628958683	1.07619878934409e-09
Tdrd12	2.66405705145495	3.64087797032178	4.58809825528353	1.07619878934409e-09
Tex19.1	3.28567036346111	4.58809825528353	6.06812995053628	1.07619878934409e-09
Trap1a	2.60485578364484	3.52247543470156	4.38089381794814	1.07619878934409e-09
Usp26	2.81206022098022	3.90728367546725	5.18011093338464	1.07619878934409e-09
Zfp42	2.90086212269539	4.05528684499253	5.2097115672897	1.07619878934409e-09
Zfp534	2.72325831926506	3.72967987203695	4.76570205871386	1.07619878934409e-09
Zfp600	3.10806656003077	3.99608557718241	4.76570205871386	1.07619878934409e-09
Zfp640	4.38089381794814	5.38731537072	6.27533438787167	1.07619878934409e-09
Zfp936	3.13766719393583	4.14408874670769	5.29851346900486	1.07619878934409e-09
Dpysl2	-2.54565451583473	-1.92404120382857	-1.36162915963253	1.09674469506159e-09
EU599041	2.27924881068924	3.28567036346111	4.4696957196633	1.09674469506159e-09
Gm13230	2.66405705145495	3.84808240765714	5.47611727243516	1.11370456332403e-09
Tspan6	-3.22646909565099	-2.42725198021451	-1.71683676649319	1.11370456332403e-09
Tmem40	3.40407289908133	4.58809825528353	5.68332170977055	1.12360250976628e-09
Tex15	3.40407289908133	4.79530269261892	6.33453565568178	1.12860475671276e-09
Mdk	-2.27924881068923	-1.74643740039824	-1.27282725791736	1.14233832649601e-09
Gm13151	2.27924881068924	3.226469095651	4.11448811280264	1.19197951461166e-09
Cd24a	-2.90086212269539	-2.22004754287912	-1.59843423087297	1.52134862732271e-09
Inpp5d	3.75928050594197	5.09130903166947	6.03852931663122	1.53730331084081e-09
Platr27	3.43367353298639	5.09130903166947	6.00892868272617	1.59178383345899e-09
Rhox5	2.78245958707517	4.05528684499253	5.86092551320089	1.59178383345899e-09
Rpl39l	3.13766719393583	4.61769888918858	5.97932804882111	1.59178383345899e-09
Car14	-4.94330586214419	-3.75928050594197	-2.63445641754989	2.68631065414688e-09
Pea15a	-2.78245958707517	-2.10164500725891	-1.50963232915781	3.20107116369431e-09
Gm10323	3.84808240765714	5.03210776385936	5.89052614710594	3.53201470099454e-09
Tpm4	-2.90086212269539	-2.22004754287912	-1.53923296306286	4.27304823782685e-09
1700029P11Rik	3.70007923813189	5.44651663853011	6.36413628958683	4.93993223993684e-09
Krt8	-4.44009508575825	-3.34487163127122	-2.30884944459429	5.04980839435846e-09
Tdh	2.87126148879034	4.23289064842286	5.59451980805539	5.07744374442238e-09
2810417H13Rik	-2.3680507124044	-1.7760380343033	-1.24322662401231	6.18436291066622e-09
Slc39a4	3.58167670251167	4.88410459433408	5.89052614710594	6.79324449060742e-09
Rinl	3.31527099736616	4.49929635356836	5.50571790634022	7.23265210668456e-09
Soat1	-3.04886529222066	-2.33845007849934	-1.62803486477802	8.48982615609802e-09
Ifitm1	2.48645324802462	3.61127733641672	4.73610142480881	9.44469127295413e-09
Rlim	1.27282725791737	1.89444056992352	2.45685261411956	1.84559688989413e-08
Folr1	1.71683676649319	2.57525514973979	3.46327416689145	2.16876882788079e-08
Krt18	-3.22646909565099	-2.48645324802462	-1.7760380343033	2.25797471040313e-08
Hsd17b14	2.13124564116396	3.226469095651	4.58809825528353	2.4412001263499e-08
Ooep	2.39765134630946	3.58167670251167	5.09130903166947	2.4412001263499e-08
Gm8935	1.65763549868308	2.48645324802462	3.31527099736616	2.62466477387129e-08
Gab1	2.19044690897407	3.13766719393583	4.05528684499253	2.62467831685077e-08
Dhrs3	-5.03210776385936	-3.72967987203691	-2.63445641754989	2.9173498266716e-08
Platr14	1.68723613258814	2.45685261411956	3.25606972955605	3.24551657986913e-08
Triml2	2.78245958707517	4.08488747889758	5.32811410290992	3.31794291400377e-08
Psma8	2.07204437335385	3.10806656003077	4.29209191623297	4.72033803094702e-08
Nefm	-4.67690015699869	-3.46327416689145	-2.3680507124044	5.17790985616443e-08
Smc1b	2.75285895317012	3.99608557718241	6.42333755739694	5.4062360667182e-08
Calcr	-5.44651663853011	-4.02568621108747	-2.66405705145495	6.86079383579511e-08
Gm28268	1.21362599010726	1.80563866820836	2.3680507124044	6.86079383579511e-08
Hmga2	-4.32169255013803	-3.16726782784088	-2.16084627506901	7.44756751153549e-08
Gm13051	1.62803486477803	2.48645324802462	3.31527099736616	8.36101701430188e-08
Klhl4	-5.50571790634022	-4.44009508575825	-3.2856703634611	8.37996838738831e-08
Ephx2	2.6344564175499	5.26891283509981	6.21613312006156	8.84587895551286e-08
Ash2l	1.30242789182242	1.95364183773363	2.57525514973979	9.20477610162903e-08
Gtsf1l	1.86483993601847	2.78245958707517	3.72967987203695	1.13392254060924e-07
1700097N02Rik	3.28567036346111	4.70650079090375	5.77212361148572	1.2439362690652e-07
Slc25a12	2.10164500725891	3.13766719393583	4.17368938061275	1.66143318996204e-07
Lincenc1	2.0424437394488	3.10806656003077	4.52889698747342	1.84586484801136e-07
Gm14444	2.66405705145495	4.08488747889758	5.62412044196044	1.94853618336553e-07
Zfp951	1.89444056992352	2.81206022098022	3.81848177375208	2.46214246966396e-07
Gm14406	3.01926465831561	4.61769888918858	5.59451980805539	2.53317088911849e-07
Triml1	3.16726782784088	4.49929635356836	5.59451980805539	3.31439568755265e-07
4930519F16Rik	2.72325831926506	4.82490332652397	5.77212361148572	3.60616643947008e-07
Gpa33	3.25606972955605	4.4696957196633	5.62412044196044	3.96699921498387e-07
Gm13235	1.62803486477803	2.51605388192968	3.43367353298639	3.98700211534536e-07
Nnat	-4.44009508575825	-3.31527099736616	-2.22004754287912	4.16247473907201e-07
Dppa3-ps	2.72325831926506	4.29209191623297	5.32811410290992	4.47871282232121e-07
Gm17067	2.07204437335385	3.16726782784088	4.32169255013803	4.84683926277565e-07
Gm13225	1.30242789182242	1.98324247163869	2.6344564175499	5.25931811809455e-07
Cyct	2.01284310554374	3.10806656003077	4.49929635356836	5.84643283363067e-07
Sytl3	2.57525514973979	4.38089381794814	5.53531854024528	6.14288554941288e-07
Zc3hav1	1.53923296306286	2.48645324802462	3.46327416689145	6.72047646066623e-07
Clmp	2.07204437335385	3.25606972955605	4.67690015699869	8.7830492508837e-07
Gm364	3.87768304156219	5.44651663853011	6.71934389644747	1.39914249514848e-06
Trim6	1.09522345448704	1.74643740039825	2.42725198021451	1.42101384210291e-06
1700019A02Rik	2.13124564116396	3.28567036346111	4.44009508575825	1.44299144919365e-06
Fkbp6	3.226469095651	4.61769888918858	5.62412044196044	1.44299144919365e-06
Gm26806	2.69365768536001	3.99608557718241	5.2097115672897	1.55815004325069e-06
Gm14820	2.66405705145495	4.11448811280264	5.29851346900486	1.56638304948007e-06
Sult6b1	3.07846592612572	4.35129318404308	5.50571790634022	1.56638304948007e-06
C78283	2.87126148879034	4.41049445185319	5.53531854024528	1.69485214358561e-06
Platr17	2.01284310554374	3.16726782784088	4.44009508575825	1.69485214358561e-06
Calml4	2.90086212269539	4.70650079090375	5.74252297758066	1.71399945900533e-06
Platr21	2.39765134630946	3.72967987203695	5.15051029947955	1.71399945900533e-06
Dmrtc1c2	2.75285895317012	4.08488747889758	5.23931220119475	1.82510599240554e-06
Pla2g1b	1.68723613258814	2.6344564175499	3.64087797032178	1.94687284557868e-06
Sohlh2	3.04886529222066	5.35771473681494	6.27533438787167	2.11117863201829e-06
Cpsf4l	3.16726782784088	4.58809825528353	5.71292234367561	2.15094139561988e-06
Gm43238	1.45043106134769	2.24964817678418	2.98966402441056	2.39690121932612e-06
Slc1a3	-3.13766719393583	-2.30884944459429	-1.50963232915781	2.89550181167695e-06
Mageb16-ps2	2.30884944459429	3.72967987203695	5.26891283509981	3.6437435213086e-06
Hmgn3	-4.29209191623297	-3.13766719393583	-2.04244373944879	3.84365418111199e-06
Ivns1abp	-2.48645324802462	-1.83523930211341	-1.1840253562022	3.8610924822651e-06
Gm13147	1.24322662401231	1.98324247163869	2.72325831926506	3.93582656940854e-06
Rhox6	2.90086212269539	4.14408874670769	5.35771473681494	4.66804897448757e-06
Gsk3b	-1.7760380343033	-1.30242789182242	-0.858418383246594	4.84457844395817e-06
Cdk6	-2.87126148879033	-2.10164500725891	-1.36162915963253	5.11903129657846e-06
Mcf2	1.7760380343033	2.87126148879034	4.38089381794814	5.11903129657846e-06
Lrrc2	1.92404120382857	3.07846592612572	4.49929635356836	5.15132186073186e-06
Slc2a3	-2.81206022098022	-2.04244373944879	-1.30242789182242	5.28570481961963e-06
Pls3	-2.93046275660044	-2.16084627506901	-1.39122979353758	5.36617088348188e-06
Cpn1	2.24964817678418	3.55207606860661	4.85450396042903	6.14878757881324e-06
Vmn2r-ps104	2.39765134630946	3.75928050594197	5.03210776385936	6.59474279201748e-06
Ldha	-1.68723613258813	-1.1840253562022	-0.769616481531427	7.49595967496986e-06
Tuba3a	2.33845007849934	3.72967987203695	5.09130903166947	7.76797624688788e-06
Casp14	2.22004754287912	3.64087797032178	4.91370522823914	8.41514629059089e-06
1700061G19Rik	2.60485578364484	4.58809825528353	5.6537210758655	8.41686345950374e-06
Cald1	-3.22646909565099	-2.27924881068923	-1.39122979353758	1.01747709643866e-05
Zic5	-2.45685261411956	-1.7760380343033	-1.12482408839209	1.39278543385043e-05
Id2	-3.04886529222066	-2.19044690897407	-1.36162915963253	1.55913132487288e-05
Klhl9	-1.42083042744264	-1.00642155277187	-0.621613312006156	1.64415628630392e-05
Krt42	2.42725198021451	3.87768304156219	5.15051029947955	1.64415628630392e-05
Zp3	2.33845007849934	4.4696957196633	5.50571790634022	2.04150144856597e-05
Tpm1	-2.60485578364484	-1.89444056992352	-1.1840253562022	2.07199499761401e-05
Platr25	1.68723613258814	2.69365768536001	3.72967987203695	2.37991258811888e-05
Gm6871	1.30242789182242	2.19044690897407	3.04886529222066	2.5498249984017e-05
Pzp	2.10164500725891	3.46327416689145	4.73610142480881	2.67278114359216e-05
Tcea3	1.39122979353759	2.30884944459429	3.37447226517628	2.74617521724109e-05
Pkia	-5.44651663853011	-4.05528684499253	-2.39765134630945	2.91355614526235e-05
D630023F18Rik	1.92404120382857	3.16726782784088	5.00250712995431	3.13985403786953e-05
Platr10	1.21362599010726	2.0424437394488	2.84166085488528	3.31927895656164e-05
Tubb4a	-3.72967987203691	-2.66405705145495	-1.65763549868308	3.47942265797112e-05
Map1b	-2.48645324802462	-1.7760380343033	-1.09522345448703	3.5473033468491e-05
Penk	-5.920126781011	-4.70650079090375	-2.69365768536	4.44628107104231e-05
Esrrb	2.72325831926506	4.17368938061275	5.32811410290992	4.67752706138003e-05
Rnf17	1.33202852572747	2.24964817678418	3.19686846174594	4.89533227477301e-05
Spty2d1	1.21362599010726	2.0424437394488	2.84166085488528	4.99940391653304e-05
Cyp24a1	-5.62412044196044	-4.52889698747342	-2.51605388192967	5.20490435576518e-05
Gm7976	1.15442472229715	1.95364183773363	2.72325831926506	5.42048543220121e-05
Pdzk1	2.57525514973979	4.05528684499253	5.23931220119475	5.59938666086159e-05
A230004M16Rik	1.59843423087297	2.69365768536001	3.75928050594197	6.38693048905582e-05
Igfbp5	-5.12090966557453	-3.19686846174594	-1.95364183773363	6.41413905968263e-05
Ramp3	-4.64729952309364	-3.31527099736616	-2.04244373944879	6.41413905968263e-05
Reg2	1.42083042744264	2.42725198021451	3.46327416689145	6.72084005423621e-05
Slc16a3	-3.72967987203691	-2.60485578364484	-1.59843423087297	7.27956325198895e-05
Tspan12	-3.9368843093723	-2.72325831926506	-1.65763549868308	7.27956325198895e-05
Ass1	1.21362599010726	2.0424437394488	2.81206022098022	8.37169406209093e-05
Gm26715	2.24964817678418	3.67047860422683	4.97290649604925	8.75872063033483e-05
Slc22a3	-6.03852931663122	-4.05528684499253	-2.54565451583473	8.83223045019621e-05
Npr1	2.07204437335385	3.43367353298639	4.67690015699869	8.91863640320547e-05
Gnas	-2.39765134630945	-1.68723613258813	-1.00642155277187	0.000105842649505186
Trim13	1.21362599010726	2.10164500725891	2.9600633905055	0.000113659173638993
Nod1	2.19044690897407	3.75928050594197	5.09130903166947	0.000116695570847397
Gm26905	0.947220284961761	1.62803486477803	2.27924881068924	0.000119343305584448
Gm2381	1.45043106134769	2.51605388192968	3.61127733641672	0.000121630351044257
Gm9788	2.10164500725891	3.75928050594197	5.06170839776442	0.000122814235706163
Tmem47	-2.93046275660044	-2.10164500725891	-1.27282725791736	0.000130568316137466
Jade3	1.39122979353759	2.3680507124044	3.28567036346111	0.000131151571103733
Satb1	-3.64087797032178	-2.51605388192967	-1.48003169525275	0.000132260093824161
Gm3934	1.80563866820836	3.04886529222066	4.26249128232792	0.000141781899897829
Tfpi	1.48003169525275	2.51605388192968	3.84808240765714	0.000149339601444101
Sema6a	-3.13766719393583	-2.19044690897407	-1.33202852572747	0.000154575130769553
Eda2r	1.45043106134769	2.60485578364484	3.84808240765714	0.000159724698011183
Naa11	2.60485578364484	3.9368843093723	5.06170839776442	0.000160702030238965
Pmm1	0.710415213721323	1.1840253562022	1.65763549868308	0.000165182432084534
Gm14409	2.13124564116396	3.61127733641672	5.15051029947955	0.000175667192919018
Urah	1.50963232915781	2.60485578364484	3.70007923813189	0.000199969577317785
Dnah8	2.30884944459429	3.75928050594197	5.00250712995431	0.000215532801656267
Ak1	1.03602218667693	1.7760380343033	2.54565451583473	0.000234307163671604
Gm20125	2.07204437335385	3.61127733641672	4.88410459433408	0.000236715566974884
Gtsf1	1.83523930211341	3.13766719393583	4.38089381794814	0.000240805981002739
Prdx2	-1.30242789182242	-0.917619651056702	-0.532811410290989	0.000240805981002739
Huwe1	0.621613312006156	1.09522345448704	1.56883359696792	0.000281670633536222
Platr16	1.92404120382857	3.37447226517628	4.73610142480881	0.000301871010687011
Bcap31	0.651213945911211	1.15442472229715	1.62803486477803	0.000313639293586456
Prtg	-2.3680507124044	-1.62803486477802	-0.976820918866814	0.000316620483725158
Prrc1	1.00642155277187	1.74643740039825	2.48645324802462	0.000350801749862554
Schip1	-2.07204437335385	-1.42083042744264	-0.828817749341539	0.000355415238259577
Hspb1	1.65763549868308	2.93046275660044	4.17368938061275	0.000358188400568801
Camk2d	-3.10806656003077	-2.16084627506901	-1.27282725791736	0.000394549187438562
Gatsl3	1.21362599010726	2.16084627506902	3.13766719393583	0.000402875815608423
Fn1	0.858418383246594	1.50963232915781	2.16084627506902	0.0004140622567114
Rbbp7	0.532811410290992	0.947220284961761	1.33202852572747	0.000421554944326109
Gm14058	2.16084627506902	3.58167670251167	4.82490332652397	0.000430036843991345
Hmgn2	-1.09522345448703	-0.740015847626375	-0.444009508575822	0.000430036843991345
Cycs	-1.59843423087297	-1.09522345448703	-0.621613312006156	0.000474033047432042
Jade1	0.799217115436486	1.42083042744264	2.0424437394488	0.000474033047432042
Cpe	-5.56491917415033	-3.2856703634611	-1.86483993601846	0.000498324121010751
Gm37697	-1.7760380343033	-1.24322662401231	-0.710415213721319	0.000531157732577752
Vwa3b	1.80563866820836	3.25606972955605	4.61769888918858	0.00059851577486857
Eif2s3x	0.592012678101103	1.06562282058198	1.53923296306286	0.000608022133701788
Rec114	2.01284310554374	4.38089381794814	5.41691600462505	0.000618338811105105
Obsl1	-5.09130903166947	-3.16726782784088	-1.7760380343033	0.0006295359926953
Gc	1.74643740039825	3.07846592612572	4.4696957196633	0.000646722011300662
Ccdc73	1.7760380343033	3.226469095651	4.76570205871386	0.000671574462515802
Tead2	-2.33845007849934	-1.62803486477802	-0.917619651056702	0.000704648365117693
Platr12	2.13124564116396	3.72967987203695	4.94330586214419	0.000717340868452123
4933438K21Rik	1.92404120382857	3.58167670251167	4.91370522823914	0.000731951158162458
Mal2	-4.02568621108747	-2.84166085488528	-1.56883359696791	0.000749648787942585
Usp9x	0.710415213721323	1.27282725791737	1.7760380343033	0.000762810093706133
Rab25	-3.43367353298639	-2.33845007849934	-1.33202852572747	0.000777621997747019
Pbx1	-2.54565451583473	-1.74643740039824	-0.976820918866814	0.00078839349466888
Scml2	2.01284310554374	3.4928748007965	4.85450396042903	0.00082182199920324
Setx	0.858418383246594	1.53923296306286	2.16084627506902	0.00082182199920324
Phf11d	2.07204437335385	4.29209191623297	5.41691600462505	0.00082389320423942
Clic1	-2.45685261411956	-1.68723613258813	-0.947220284961761	0.000956878488738227
Msi1	-3.4928748007965	-2.33845007849934	-1.33202852572747	0.00096135951999518
Gpc1	-2.27924881068923	-1.53923296306286	-0.888019017151647	0.000995808304905566
Galnt6	1.53923296306286	2.72325831926506	5.23931220119475	0.000997304451267581
Eno3	-3.2856703634611	-2.24964817678418	-1.27282725791736	0.000998402644379567
Mael	2.13124564116396	3.55207606860661	4.76570205871386	0.00101382321723747
Mylpf	1.48003169525275	2.69365768536001	3.90728367546725	0.00104679139569839
Gm14401	1.83523930211341	3.52247543470156	4.88410459433408	0.00105478486812102
Fgf5	-3.90728367546725	-2.66405705145495	-1.45043106134769	0.00107988279226394
Car2	-2.54565451583473	-1.71683676649319	-0.947220284961761	0.00109198971047772
Grhl3	2.22004754287912	3.67047860422683	4.97290649604925	0.00110606362227495
Mfap2	-4.05528684499253	-2.75285895317011	-1.53923296306286	0.0011074806967762
Mir142hg	1.92404120382857	3.40407289908133	4.76570205871386	0.00111816379359908
B2m	-3.34487163127122	-2.24964817678418	-1.24322662401231	0.00112768043667368
Calm2	-1.06562282058198	-0.710415213721319	-0.414408874670766	0.00112768043667368
Slc5a1	1.89444056992352	3.34487163127122	4.70650079090375	0.00112768043667368
Snap25	-4.49929635356836	-3.04886529222066	-1.74643740039824	0.00112768043667368
Cnn3	-1.62803486477802	-1.09522345448703	-0.621613312006156	0.0011551241070013
Fam25c	2.0424437394488	3.64087797032178	4.88410459433408	0.00117485606550375
Kdm6b	-2.07204437335385	-1.42083042744264	-0.799217115436483	0.00121043720347713
Lgals9	1.89444056992352	4.17368938061275	5.35771473681494	0.00121043720347713
Hat1	0.473610142480881	0.917619651056705	1.27282725791737	0.00122967669542961
Mpp1	1.24322662401231	2.30884944459429	3.52247543470156	0.0013461117440218
Inpp5f	-2.3680507124044	-1.59843423087297	-0.858418383246594	0.00149844820643014
Ranbp1	-1.21362599010725	-0.828817749341539	-0.444009508575822	0.00150923962117038
Mreg	1.74643740039825	3.226469095651	4.76570205871386	0.00154145011599872
Gm6166	-3.40407289908133	-2.27924881068923	-1.24322662401231	0.00158922807745104
Gm9	1.71683676649319	3.226469095651	4.58809825528353	0.00159830641529912
2610037D02Rik	1.06562282058198	2.01284310554374	3.07846592612572	0.0016131595621004
Cnn1	-4.38089381794814	-2.93046275660044	-1.59843423087297	0.0016131595621004
Smarce1	-1.56883359696791	-1.06562282058198	-0.5920126781011	0.0016131595621004
Stra8	1.65763549868308	3.10806656003077	4.49929635356836	0.0016131595621004
Trp53inp1	0.976820918866814	1.86483993601847	2.75285895317012	0.0016131595621004
Cadm1	-1.98324247163869	-1.33202852572747	-0.740015847626375	0.00163814179247958
Cplx2	-4.4696957196633	-3.04886529222066	-1.65763549868308	0.00163814179247958
Fam84b	-3.46327416689145	-2.33845007849934	-1.27282725791736	0.00166841356677083
Usp7	0.651213945911211	1.24322662401231	1.74643740039825	0.00176965784584662
Bag2	-3.37447226517628	-2.24964817678418	-1.21362599010725	0.00177429987069638
Myh10	-2.22004754287912	-1.50963232915781	-0.828817749341539	0.00177429987069638
Dbn1	-3.84808240765714	-2.57525514973978	-1.39122979353758	0.00180065601761142
Slc5a11	2.01284310554374	3.4928748007965	4.85450396042903	0.00182011523046732
Speg	-4.85450396042903	-3.55207606860661	-1.89444056992352	0.00184359401370124
Paip1	-1.80563866820835	-1.21362599010725	-0.651213945911208	0.00192954886569127
Anp32a	-2.48645324802462	-1.68723613258813	-0.917619651056702	0.00193892379508248
Cox7b2	1.89444056992352	3.28567036346111	4.58809825528353	0.00197030909544276
Acadl	-2.19044690897407	-1.48003169525275	-0.799217115436483	0.00212879609990251
Fam178b	1.42083042744264	2.66405705145495	4.29209191623297	0.00212964443016561
Alg13	0.651213945911211	1.24322662401231	1.80563866820836	0.00217539117641556
Hspb11	-3.2856703634611	-2.19044690897407	-1.15442472229714	0.00235201530277135
Pnldc1	1.33202852572747	2.57525514973979	3.90728367546725	0.00235468839377506
Cdkn1b	-2.3680507124044	-1.59843423087297	-0.888019017151647	0.00238496850647496
Tpi1	-1.68723613258813	-1.12482408839209	-0.621613312006156	0.00245588008114728
Psip1	-1.59843423087297	-1.06562282058198	-0.5920126781011	0.00248833730436587
Ccdc152	1.71683676649319	3.61127733641672	4.73610142480881	0.00253182517705274
0610040F04Rik	1.98324247163869	3.61127733641672	4.94330586214419	0.00261663168937893
Gng5	-1.27282725791736	-0.858418383246594	-0.444009508575822	0.00274315970382672
Dazl	1.92404120382857	4.76570205871386	5.86092551320089	0.00282696914492042
Mt2	0.740015847626375	1.45043106134769	2.16084627506902	0.00289876896329466
Gm37357	-2.10164500725891	-1.42083042744264	-0.769616481531427	0.00303704895936772
Cldn6	-2.19044690897407	-1.48003169525275	-0.799217115436483	0.00318735793981227
Jarid2	0.532811410290992	1.06562282058198	1.53923296306286	0.00327895107463936
Glrx	-3.81848177375208	-2.54565451583473	-1.36162915963253	0.0034789035793941
Rps4l	0.473610142480881	0.976820918866814	1.45043106134769	0.00354371317092835
Lama3	2.01284310554374	3.55207606860661	4.91370522823914	0.00364456184218625
Slc39a1	-1.71683676649319	-1.15442472229714	-0.621613312006156	0.00368906668714586
Pfn1	-1.36162915963253	-0.917619651056702	-0.503210776385936	0.00370384171802265
Mpzl2	-3.96648494327736	-2.63445641754989	-1.36162915963253	0.00375477706090473
Gm42863	1.12482408839209	2.19044690897407	3.40407289908133	0.00380217329857143
Slc17a9	1.71683676649319	3.28567036346111	4.73610142480881	0.00380217329857143
Eid1	-3.55207606860661	-2.33845007849934	-1.21362599010725	0.00380312283107221
Lrrc58	-1.74643740039824	-1.1840253562022	-0.621613312006156	0.0038829940065579
Rpl22l1	-1.50963232915781	-1.00642155277187	-0.532811410290989	0.00391928783795891
Ctsz	-2.13124564116396	-1.42083042744264	-0.740015847626375	0.00398055080212657
Hormad2	1.48003169525275	2.93046275660044	4.85450396042903	0.00407774028577865
Per3	-2.51605388192967	-1.68723613258813	-0.858418383246594	0.00431214952503758
Ncan	-2.87126148879033	-1.89444056992352	-0.976820918866814	0.00434963334766171
Col5a2	-4.91370522823914	-3.43367353298639	-1.86483993601846	0.00435902692295224
Gatad1	-1.36162915963253	-0.888019017151647	-0.473610142480881	0.00438717633736392
Gm14139	1.30242789182242	2.54565451583473	4.02568621108747	0.00438884695672836
Cldn7	-2.69365768536	-1.7760380343033	-0.917619651056702	0.00449321988702982
Cdkn1a	0.858418383246594	1.74643740039825	2.6344564175499	0.00460542365519118
Lgals1	-2.13124564116396	-1.42083042744264	-0.740015847626375	0.00460542365519118
Dusp27	1.62803486477803	3.10806656003077	4.58809825528353	0.00478580041371502
Plekha4	2.10164500725891	3.78888113984702	5.03210776385936	0.00478580041371502
Cyba	-2.72325831926506	-1.80563866820835	-0.917619651056702	0.00481781063541773
Laptm5	1.83523930211341	3.31527099736616	4.76570205871386	0.00481781063541773
Fzd2	-4.02568621108747	-2.69365768536	-1.42083042744264	0.0048284356270653
Kif1a	-2.69365768536	-1.80563866820835	-0.947220284961761	0.00491274876686288
Pxdn	-3.4928748007965	-2.33845007849934	-1.1840253562022	0.00491274876686288
6330403K07Rik	-4.88410459433408	-3.4928748007965	-1.86483993601846	0.00525045370415153
Gm12690	2.07204437335385	3.81848177375208	5.09130903166947	0.00525045370415153
Gm13251	0.562412044196048	1.15442472229715	1.71683676649319	0.00525045370415153
Adgrl2	-3.04886529222066	-2.04244373944879	-1.06562282058198	0.00527590919951839
Zic3	0.947220284961761	1.86483993601847	2.81206022098022	0.00546288951440372
Ccnd1	-2.04244373944879	-1.33202852572747	-0.680814579816264	0.00547456805613268
Glod5	1.7760380343033	3.34487163127122	4.70650079090375	0.00562040308136137
Gm38324	1.48003169525275	2.93046275660044	4.35129318404308	0.00562040308136137
Gulp1	-4.2032900145178	-2.78245958707517	-1.45043106134769	0.00582907354771697
Cnn2	-3.2856703634611	-2.16084627506901	-1.12482408839209	0.00584721503555829
Prkra	-2.75285895317011	-1.86483993601846	-0.976820918866814	0.0058567469585422
Rcn2	-2.66405705145495	-1.74643740039824	-0.888019017151647	0.00592527679831498
Ccno	1.80563866820836	3.31527099736616	4.67690015699869	0.00592913518309058
Gm6792	1.36162915963253	2.57525514973979	5.2097115672897	0.00596056035291045
Atrx	0.384808240765717	0.828817749341542	1.24322662401231	0.00621571986888604
Ddah2	-2.78245958707517	-1.83523930211341	-0.947220284961761	0.0063401989202616
Prdx6	-1.09522345448703	-0.710415213721319	-0.355207606860658	0.0065797375786768
Enox1	2.01284310554374	3.61127733641672	4.97290649604925	0.00663854164348013
Slc7a7	0.621613312006156	1.30242789182242	1.95364183773363	0.00665044628847265
Rps2	-1.24322662401231	-0.828817749341539	-0.414408874670766	0.0067172524908186
Plac9b	1.24322662401231	2.54565451583473	3.81848177375208	0.00716137834054141
Fam64a	-2.51605388192967	-1.65763549868308	-0.828817749341539	0.00717314623642271
Sema3c	-3.70007923813186	-2.45685261411956	-1.24322662401231	0.00765007074251213
Atp7b	-4.17368938061275	-2.81206022098022	-1.48003169525275	0.0078916177387624
Sall2	-2.51605388192967	-1.65763549868308	-0.828817749341539	0.00794693911377274
Efhc2	1.24322662401231	2.54565451583473	3.90728367546725	0.00814382724544065
Lypd6b	-4.85450396042903	-3.52247543470156	-1.48003169525275	0.00816808231271523
Nphs1	1.21362599010726	2.51605388192968	4.38089381794814	0.008526690623651
Serpina3m	1.06562282058198	2.19044690897407	3.40407289908133	0.00869483029574593
Scd1	-2.33845007849934	-1.53923296306286	-0.769616481531427	0.00876031151838963
Htr7	-5.00250712995431	-3.52247543470156	-1.71683676649319	0.00891975943380889
Igfbp2	-1.98324247163869	-1.30242789182242	-0.651213945911208	0.00891975943380889
Hnrnpa2b1	-0.976820918866814	-0.651213945911208	-0.325606972955603	0.00894219854213307
Abracl	-1.89444056992352	-1.24322662401231	-0.621613312006156	0.00904588823899814
Dbi	-1.53923296306286	-1.00642155277187	-0.503210776385936	0.00913559638892381
Gpat2	1.59843423087297	3.19686846174594	4.73610142480881	0.00928118946039161
Taf7l	1.68723613258814	3.28567036346111	4.61769888918858	0.0093557818521578
Rhox9	1.98324247163869	3.67047860422683	5.09130903166947	0.00949831233897666
Mex3a	-2.48645324802462	-1.62803486477802	-0.799217115436483	0.00982314031095129
Fgf15	-3.01926465831561	-1.98324247163869	-0.976820918866814	0.00995058604942723
Tmpo	-1.50963232915781	-0.976820918866814	-0.503210776385936	0.0100710021788125
Zbtb38	0.88801901715165	1.86483993601847	2.84166085488528	0.0104055805137751
Trh	-3.61127733641672	-2.33845007849934	-1.09522345448703	0.0106566589925871
Nefl	-3.58167670251167	-2.33845007849934	-1.1840253562022	0.0107087010855051
Qk	-1.7760380343033	-1.15442472229714	-0.562412044196044	0.0108148602170142
Atp10d	-4.14408874670769	-2.69365768536	-1.33202852572747	0.0108566703252704
Lgr4	-1.36162915963253	-0.888019017151647	-0.444009508575822	0.0109410953531416
Rab31	-3.40407289908133	-2.16084627506901	-1.00642155277187	0.0110986388339511
Tspo	-2.84166085488528	-1.80563866820835	-0.888019017151647	0.0113023618030734
Ddah1	-3.46327416689145	-2.22004754287912	-1.06562282058198	0.0113569546692243
Tagln	-5.35771473681494	-3.55207606860661	-1.68723613258813	0.0114311656582356
Syce1	1.00642155277187	2.10164500725891	3.226469095651	0.0114959357238218
Elf3	1.00642155277187	2.13124564116396	3.61127733641672	0.0114969854069544
Nr0b1	1.36162915963253	2.90086212269539	4.35129318404308	0.0115336820132833
1700007K13Rik	1.06562282058198	2.24964817678418	3.40407289908133	0.0118955799611444
Tfap2c	1.86483993601847	3.55207606860661	4.82490332652397	0.0120799808657962
Myh9	-1.50963232915781	-0.976820918866814	-0.473610142480881	0.0121064137606759
Rest	0.384808240765717	0.828817749341542	1.27282725791737	0.0121064137606759
Hmgcs1	-1.42083042744264	-0.917619651056702	-0.444009508575822	0.0122760871268488
AI662270	0.740015847626375	1.59843423087297	2.45685261411956	0.0122812693901427
Ptch1	0.740015847626375	1.56883359696792	2.42725198021451	0.0122812693901427
Amotl1	-2.78245958707517	-1.80563866820835	-0.858418383246594	0.0123407553867436
Spsb4	-4.41049445185319	-2.9600633905055	-1.45043106134769	0.012799845392058
Gnl3l	0.532811410290992	1.15442472229715	1.74643740039825	0.0128950230507115
Platr5	1.45043106134769	2.98966402441056	4.38089381794814	0.0128950230507115
Ppp1r1a	-3.43367353298639	-2.22004754287912	-1.06562282058198	0.0132379826783924
Plod2	-3.04886529222066	-1.95364183773363	-0.947220284961761	0.0132510437783881
Cmtm8	-4.49929635356836	-3.01926465831561	-1.39122979353758	0.0133560542125005
Dkc1	0.325606972955606	0.740015847626375	1.09522345448704	0.0135268555450375
Tubb5	-0.799217115436483	-0.562412044196044	-0.266405705145493	0.0135268555450375
Wwtr1	-3.40407289908133	-2.19044690897407	-1.03602218667692	0.0135268555450375
Liph	1.15442472229715	2.48645324802462	4.05528684499253	0.0135833163337289
Uba1	0.444009508575825	0.947220284961761	1.45043106134769	0.0136677661533939
Hopx	-4.05528684499253	-2.69365768536	-1.27282725791736	0.0137468114065697
Camta1	-2.90086212269539	-1.83523930211341	-0.888019017151647	0.0139279024946071
Irgm1	0.976820918866814	2.07204437335385	3.16726782784088	0.0140400741331261
Gm26735	-2.33845007849934	-1.50963232915781	-0.710415213721319	0.0150962214802053
Gm14412	1.21362599010726	2.6344564175499	4.26249128232792	0.01604274694643
Rem2	-4.35129318404308	-2.90086212269539	-1.39122979353758	0.0160686149224856
Sfrp1	-2.72325831926506	-1.74643740039824	-0.799217115436483	0.0160686149224856
Fbxo44	-3.55207606860661	-2.27924881068923	-1.06562282058198	0.0161938166917691
Tmem246	-3.72967987203691	-2.33845007849934	-1.09522345448703	0.0162292948285922
8030474K03Rik	1.48003169525275	3.07846592612572	4.55849762137847	0.0165806872521293
Gm6083	1.30242789182242	2.87126148879034	4.35129318404308	0.0167298194557161
Crlf2	1.45043106134769	3.04886529222066	4.49929635356836	0.0168363135864786
Ube2e3	-1.83523930211341	-1.21362599010725	-0.5920126781011	0.0169714498753579
Nmral1	-1.74643740039824	-1.12482408839209	-0.532811410290989	0.0175589178045169
Fignl2	-4.32169255013803	-2.87126148879033	-1.33202852572747	0.0178561002482993
Slc39a8	-4.02568621108747	-2.66405705145495	-1.27282725791736	0.0178561002482993
mt-Rnr1	-1.39122979353758	-0.888019017151647	-0.414408874670766	0.0180486039654047
Gm21596	-1.30242789182242	-0.828817749341539	-0.384808240765714	0.018090476438607
Ccdc28b	-3.96648494327736	-2.51605388192967	-1.15442472229714	0.0183915870215472
Bahcc1	-4.4696957196633	-3.19686846174594	-1.53923296306286	0.018444234526427
Slc18a2	-3.4928748007965	-2.22004754287912	-1.03602218667692	0.0185164171722134
Porcn	1.45043106134769	3.25606972955605	4.55849762137847	0.0185174281232291
Pgrmc1	0.414408874670769	0.947220284961761	1.45043106134769	0.0185635658433716
Dnajc5g	1.33202852572747	2.93046275660044	5.6537210758655	0.018571322899471
Gm13170	1.42083042744264	2.9600633905055	4.26249128232792	0.018571322899471
Tes	-2.81206022098022	-1.80563866820835	-0.858418383246594	0.0185840875263578
Gna11	-2.30884944459429	-1.48003169525275	-0.680814579816264	0.0186151054281238
Acta1	-5.41691600462505	-3.78888113984702	-2.04244373944879	0.018642912658008
Peg3	0.503210776385936	1.12482408839209	1.71683676649319	0.0186767377068267
Ppm1j	1.27282725791737	2.87126148879034	4.32169255013803	0.0194064100990655
Abcg2	-2.13124564116396	-1.33202852572747	-0.621613312006156	0.0196330090742329
Igsf11	-4.29209191623297	-2.84166085488528	-1.33202852572747	0.0200227520713388
Cyp39a1	-5.12090966557453	-2.63445641754989	-1.27282725791736	0.0201578425641883
Chst1	-4.49929635356836	-2.98966402441056	-1.36162915963253	0.0203091841695228
Pramef12	1.33202852572747	2.90086212269539	4.38089381794814	0.0203256445586737
F2r	-3.72967987203691	-2.3680507124044	-1.06562282058198	0.0209078670365901
H3f3a	-1.09522345448703	-0.680814579816264	-0.325606972955603	0.021179515212105
Rfx2	1.21362599010726	2.72325831926506	4.38089381794814	0.0213363724278007
Sycp1	1.09522345448704	2.45685261411956	3.90728367546725	0.0220259787959739
Tubb3	-2.24964817678418	-1.45043106134769	-0.651213945911208	0.0224109264000063
Gm3880	1.12482408839209	2.66405705145495	4.44009508575825	0.0225000386945248
Gng2	-2.19044690897407	-1.39122979353758	-0.651213945911208	0.0225000386945248
Ptrf	-3.55207606860661	-2.13124564116396	-0.947220284961761	0.0225000386945248
Sox9	-4.23289064842286	-2.81206022098022	-1.30242789182242	0.0226040264831869
Trim25	0.917619651056705	2.13124564116396	3.34487163127122	0.0227569858203435
Tubb6	-1.45043106134769	-0.917619651056702	-0.414408874670766	0.0230467154130894
Ktn1	-1.74643740039824	-1.12482408839209	-0.532811410290989	0.0231354841906245
Fkbp3	-1.00642155277187	-0.651213945911208	-0.296006339050548	0.0232531963272733
Mapk12	-3.64087797032178	-2.33845007849934	-1.06562282058198	0.0232834456390221
Lmo4	-3.10806656003077	-1.98324247163869	-0.917619651056702	0.0237689541456457
G430049J08Rik	1.27282725791737	2.90086212269539	4.29209191623297	0.023806415668552
Hydin	1.27282725791737	3.01926465831561	4.61769888918858	0.024616053558062
Gm5424	1.09522345448704	2.45685261411956	3.75928050594197	0.0258204127855102
St8sia2	-4.97290649604925	-3.31527099736616	-1.53923296306286	0.0258204127855102
Acot9	0.680814579816267	1.56883359696792	2.39765134630946	0.0261431211184001
Adk	-1.50963232915781	-0.947220284961761	-0.444009508575822	0.0264253450390685
Pten	-1.1840253562022	-0.740015847626375	-0.325606972955603	0.0264973435531372
Pigyl	-2.27924881068923	-1.42083042744264	-0.651213945911208	0.0267654332117195
Mpdz	-3.10806656003077	-1.92404120382857	-0.858418383246594	0.0268309458387665
Ccdc106	-4.38089381794814	-3.07846592612572	-1.42083042744264	0.027359833336102
Fbxo16	-4.05528684499253	-2.51605388192967	-1.15442472229714	0.027359833336102
Prdm1	1.74643740039825	3.78888113984702	5.09130903166947	0.027359833336102
St6gal1	-3.6704786042268	-2.33845007849934	-1.06562282058198	0.027359833336102
Syne2	-3.25606972955605	-2.04244373944879	-0.888019017151647	0.027359833336102
Hdgfrp3	-2.75285895317011	-1.74643740039824	-0.799217115436483	0.0274591651583047
Irs4	-5.03210776385936	-2.66405705145495	-1.1840253562022	0.0274591651583047
Mlana	1.33202852572747	3.31527099736616	4.52889698747342	0.0275804679089025
Cldn4	0.76961648153143	1.74643740039825	2.72325831926506	0.0279023701401901
Gm37363	-5.23931220119472	-3.70007923813186	-1.7760380343033	0.0279377010274992
4930447C04Rik	0.621613312006156	1.48003169525275	2.33845007849934	0.0281267994598851
Tspan13	-2.42725198021451	-1.53923296306286	-0.680814579816264	0.0281267994598851
Msh6	0.384808240765717	0.947220284961761	1.45043106134769	0.0281359097764606
Pim1	0.473610142480881	1.12482408839209	1.74643740039825	0.0281359097764606
Selm	-3.25606972955605	-2.07204437335385	-0.917619651056702	0.0292356747183887
Cphx1	1.27282725791737	2.81206022098022	4.23289064842286	0.0295127483829957
Fos	-3.13766719393583	-2.01284310554374	-0.917619651056702	0.02964516630812
Epm2aip1	-3.34487163127122	-2.07204437335385	-0.917619651056702	0.0302728933467523
Gm43429	-4.97290649604925	-3.13766719393583	-1.53923296306286	0.0306907529812498
Gm11627	-4.08488747889758	-2.69365768536	-1.21362599010725	0.0307635746701509
Lims1	-1.92404120382857	-1.21362599010725	-0.532811410290989	0.0309960320701993
Arf4	-1.27282725791736	-0.799217115436483	-0.355207606860658	0.0314984838277761
Krtcap2	-1.39122979353758	-0.858418383246594	-0.384808240765714	0.0317038884077866
Nuak1	-4.14408874670769	-2.72325831926506	-1.24322662401231	0.032133122151011
Zfp266	-1.50963232915781	-0.947220284961761	-0.414408874670766	0.0327082975872368
Dtx4	-5.18011093338461	-3.96648494327736	-1.24322662401231	0.0329691613664797
Txndc12	-2.13124564116396	-1.33202852572747	-0.5920126781011	0.0329691613664797
Sept1	1.00642155277187	2.33845007849934	3.64087797032178	0.0330990813181786
Sgk1	0.740015847626375	1.7760380343033	2.81206022098022	0.0333948201479248
Ttn	0.917619651056705	2.19044690897407	4.14408874670769	0.0338912416952439
Gng3	-1.48003169525275	-0.917619651056702	-0.414408874670766	0.0340231905222722
Gm43153	1.09522345448704	2.6344564175499	4.14408874670769	0.0341496830319342
Ebp	0.680814579816267	1.62803486477803	2.60485578364484	0.0344928440738131
Il2rg	1.45043106134769	3.226469095651	4.64729952309364	0.0346013898786334
Aim2	1.1840253562022	2.9600633905055	4.44009508575825	0.0351502625606746
Ddx43	1.12482408839209	2.60485578364484	4.70650079090375	0.0351502625606746
Mtmr2	-1.39122979353758	-0.858418383246594	-0.384808240765714	0.0354112908010075
Lhfp	-3.90728367546725	-2.45685261411956	-1.06562282058198	0.0354800209567358
Pcnp	-0.976820918866814	-0.621613312006156	-0.266405705145493	0.0354800209567358
Sp8	-3.72967987203691	-2.39765134630945	-1.03602218667692	0.0354800209567358
Tenm3	-3.43367353298639	-2.16084627506901	-0.947220284961761	0.0358185668571887
Ctnnal1	0.562412044196048	1.36162915963253	2.19044690897407	0.0363436896585735
1700030N03Rik	1.27282725791737	2.9600633905055	4.38089381794814	0.0363581479432615
Gm29055	0.384808240765717	0.976820918866814	1.53923296306286	0.0364225725834862
Fthl17e	1.12482408839209	2.72325831926506	4.23289064842286	0.0371405062483505
Spon1	-2.90086212269539	-1.80563866820835	-0.769616481531427	0.0371405062483505
A830018L16Rik	-3.70007923813186	-2.33845007849934	-1.00642155277187	0.0372327486423968
Aire	1.06562282058198	2.51605388192968	3.90728367546725	0.0372327486423968
Rif1	0.296006339050551	0.740015847626375	1.15442472229715	0.0376924235958812
Ifitm3	0.503210776385936	1.24322662401231	1.89444056992352	0.0380588732500392
Marcksl1	-1.50963232915781	-0.947220284961761	-0.414408874670766	0.0385260021731151
Tmem55a	-1.50963232915781	-0.947220284961761	-0.414408874670766	0.0390357478539615
Tpbg	-2.9600633905055	-1.83523930211341	-0.769616481531427	0.0392418609986653
Slc39a10	-1.59843423087297	-0.976820918866814	-0.414408874670766	0.0401958109844184
Gm37465	-4.49929635356836	-3.01926465831561	-1.27282725791736	0.040508317403129
Itgb1	-1.7760380343033	-1.09522345448703	-0.473610142480881	0.040508317403129
Mzt2	-1.7760380343033	-1.12482408839209	-0.473610142480881	0.040508317403129
Sptssa	-1.68723613258813	-1.06562282058198	-0.444009508575822	0.040508317403129
Tma7	-1.06562282058198	-0.651213945911208	-0.296006339050548	0.040508317403129
Ccdc50	-1.92404120382857	-1.1840253562022	-0.503210776385936	0.0405934871153696
Nlrp9b	1.03602218667693	2.45685261411956	5.26891283509981	0.0406142948364406
Parp12	1.45043106134769	3.43367353298639	4.73610142480881	0.0406273212103742
Ank2	-2.22004754287912	-1.36162915963253	-0.5920126781011	0.041249733884613
Myl9	-3.9368843093723	-2.48645324802462	-1.06562282058198	0.041249733884613
Gm7221	0.858418383246594	2.10164500725891	3.72967987203695	0.0415443823770516
Ccdc88a	-2.42725198021451	-1.50963232915781	-0.651213945911208	0.0416894517124208
Fstl1	-2.24964817678418	-1.42083042744264	-0.621613312006156	0.0416894517124208
Gpr1	1.15442472229715	2.72325831926506	4.26249128232792	0.0416894517124208
Trove2	-2.3680507124044	-1.48003169525275	-0.621613312006156	0.0416894517124208
Lrp4	-2.45685261411956	-1.53923296306286	-0.651213945911208	0.0419927907340441
Apoc1	0.88801901715165	2.22004754287912	3.52247543470156	0.0421711272529053
Smim10l1	-1.95364183773363	-1.21362599010725	-0.532811410290989	0.0430555288908707
Gadd45g	0.740015847626375	1.92404120382857	3.31527099736616	0.0432374634514629
Slc38a2	0.296006339050551	0.799217115436486	1.30242789182242	0.0432374634514629
Cda	-3.99608557718241	-2.51605388192967	-1.06562282058198	0.0433032642024778
Gsto1	-2.22004754287912	-1.36162915963253	-0.562412044196044	0.0433032642024778
Pnma5	1.59843423087297	3.75928050594197	5.00250712995431	0.0433032642024778
Rps4x	0.236805071240442	0.592012678101103	0.947220284961761	0.0433032642024778
Tex11	2.33845007849934	4.55849762137847	5.86092551320089	0.0433032642024778
Syt11	-2.22004754287912	-1.36162915963253	-0.5920126781011	0.0434686147643732
Gm19705	0.740015847626375	1.83523930211341	3.04886529222066	0.0435516608253763
Utp14a	0.355207606860661	0.917619651056705	1.42083042744264	0.0436742792922093
1700013H16Rik	0.917619651056705	2.30884944459429	3.81848177375208	0.044038313212444
Rpl10	0.207204437335387	0.562412044196048	0.917619651056705	0.044038313212444
Sdc4	0.76961648153143	1.89444056992352	2.93046275660044	0.0442309360261732
Grcc10	-1.92404120382857	-1.21362599010725	-0.503210776385936	0.0442467471072182
Cisd2	-1.68723613258813	-1.06562282058198	-0.444009508575822	0.045541005215039
Arl14epl	1.12482408839209	2.69365768536001	4.17368938061275	0.0457338346191666
Vcl	-2.87126148879033	-1.80563866820835	-0.769616481531427	0.0460425961751275
Colec12	-3.19686846174594	-1.95364183773363	-0.828817749341539	0.0470735028887597
E430014B02Rik	-3.64087797032178	-2.16084627506901	-0.917619651056702	0.0471750153177916
Tcf12	-1.98324247163869	-1.21362599010725	-0.503210776385936	0.0476897264406552
Ldhb	-1.53923296306286	-0.947220284961761	-0.384808240765714	0.0483097639870203
Lrrc8c	-3.78888113984702	-2.27924881068923	-0.976820918866814	0.0483097639870203
Pou3f1	-2.30884944459429	-1.42083042744264	-0.5920126781011	0.0492939787054613
