## Supplementary material for "Single-cell transcriptomics, scRNA-Seq and C1 CAGE discovered distinct phases of pluripotency during naïve-to-primed conversion in mice": scde_Cluster3-Cluster4_results_batch-effect-corrected_20190223134622.txt

Lower-bound	log2_FC	Upper-bound	p-adjusted
Csde1	-2.87126148879033	-2.27924881068923	-1.7760380343033	3.89090758089561e-09
Gja1	-2.45685261411956	-1.92404120382857	-1.33202852572747	3.89090758089561e-09
Gm10800	2.98966402441056	4.11448811280264	5.35771473681494	3.89090758089561e-09
Gm21897	2.13124564116396	2.98966402441056	3.87768304156219	3.89090758089561e-09
Gm26870	2.69365768536001	3.90728367546725	5.23931220119475	3.89090758089561e-09
Gm26905	2.39765134630946	3.16726782784088	4.08488747889758	3.89090758089561e-09
Gm28268	2.60485578364484	3.43367353298639	4.32169255013803	3.89090758089561e-09
Gm4076	1.83523930211341	2.51605388192968	3.19686846174594	3.89090758089561e-09
Gm42927	3.19686846174594	4.17368938061275	5.09130903166947	3.89090758089561e-09
Gm7976	2.78245958707517	3.84808240765714	4.94330586214419	3.89090758089561e-09
Gm8355	2.90086212269539	4.14408874670769	5.47611727243516	3.89090758089561e-09
Golt1b	-3.99608557718241	-3.10806656003077	-2.24964817678418	3.89090758089561e-09
Klhl9	-3.72967987203691	-2.87126148879033	-2.01284310554374	3.89090758089561e-09
Sept2	-3.4928748007965	-2.75285895317011	-2.07204437335385	3.89090758089561e-09
mt-Atp8	1.98324247163869	2.6344564175499	3.28567036346111	3.89090758089561e-09
mt-Ts1	1.98324247163869	2.72325831926506	3.46327416689145	3.89090758089561e-09
Gm17132	1.89444056992352	2.72325831926506	3.58167670251167	4.79746720304047e-09
Cbx3	-1.83523930211341	-1.30242789182242	-0.888019017151647	6.384746398247e-09
Fam60a	-3.16726782784088	-2.42725198021451	-1.74643740039824	6.47253731313566e-09
Gm29055	1.92404120382857	2.72325831926506	3.55207606860661	8.90409984284071e-09
Gm24616	2.19044690897407	3.19686846174594	4.2032900145178	1.24579186092443e-08
Gm37158	1.7760380343033	2.57525514973979	3.34487163127122	1.29906757678194e-08
Gm10288	3.52247543470156	5.00250712995431	7.57776227969408	1.45247103152636e-08
Ssr3	-3.46327416689145	-2.60485578364484	-1.80563866820835	1.72321980491931e-08
mt-Nd6	1.48003169525275	2.13124564116396	2.75285895317012	1.72321980491931e-08
Prdx6	-2.93046275660044	-2.16084627506901	-1.50963232915781	1.99271469325523e-08
mt-Rnr1	1.36162915963253	2.01284310554374	2.60485578364484	8.25560905298719e-08
Rn7sk	2.9600633905055	4.38089381794814	5.97932804882111	1.15105344489466e-07
Gmps	-3.22646909565099	-2.45685261411956	-1.68723613258813	1.23757950531224e-07
Gm6472	2.54565451583473	3.72967987203695	5.00250712995431	1.25595195521107e-07
Gnb1	-2.60485578364484	-1.98324247163869	-1.36162915963253	1.28230843693401e-07
mt-Nd2	1.42083042744264	2.22004754287912	2.75285895317012	1.28230843693401e-07
Marcks	-3.2856703634611	-2.48645324802462	-1.65763549868308	1.30072304886527e-07
Rps12l1	2.6344564175499	3.87768304156219	5.15051029947955	1.3829590223775e-07
Nmt2	-3.46327416689145	-2.60485578364484	-1.74643740039824	1.43757630580562e-07
Hnrnpk	-2.66405705145495	-2.04244373944879	-1.42083042744264	1.63779310329956e-07
Poldip3	-3.4928748007965	-2.54565451583473	-1.68723613258813	1.63779310329956e-07
Spin1	-3.43367353298639	-2.57525514973978	-1.74643740039824	2.46295760207789e-07
Gm17131	1.53923296306286	2.33845007849934	3.10806656003077	2.75525619091178e-07
Paics	-2.75285895317011	-2.07204437335385	-1.39122979353758	3.10755978699674e-07
Ssr1	-2.78245958707517	-2.04244373944879	-1.36162915963253	5.53158805443749e-07
Gm4735	-3.64087797032178	-2.63445641754989	-1.80563866820835	5.62048314746639e-07
Gm13341	0.680814579816267	0.947220284961761	1.27282725791737	6.00432361855015e-07
Gm43238	2.30884944459429	3.43367353298639	4.67690015699869	6.03488362014543e-07
Hnrnpf	-2.63445641754989	-1.92404120382857	-1.27282725791736	7.46064277734607e-07
Gm10801	2.72325831926506	4.17368938061275	5.80172424539078	7.46903337545048e-07
St13	-2.54565451583473	-1.86483993601846	-1.27282725791736	7.94195941677951e-07
Gm42519	1.39122979353759	2.16084627506902	2.90086212269539	8.87574103949943e-07
Prdx1	-1.71683676649319	-1.24322662401231	-0.858418383246594	1.2430961094775e-06
Gm37954	1.50963232915781	2.30884944459429	3.10806656003077	1.51152541800631e-06
Ywhae	-2.16084627506901	-1.56883359696791	-1.03602218667692	1.51152541800631e-06
Gm26917	1.7760380343033	2.75285895317012	3.58167670251167	2.06062803295505e-06
Gm11410	1.36162915963253	2.07204437335385	2.78245958707517	2.17980549502598e-06
Gm21962	1.95364183773363	3.04886529222066	4.23289064842286	2.32827068346067e-06
Ywhaz	-2.16084627506901	-1.56883359696791	-1.03602218667692	2.85666928104128e-06
Actg1	-1.59843423087297	-1.15442472229714	-0.740015847626375	3.22390752811678e-06
Ghitm	-3.07846592612572	-2.19044690897407	-1.42083042744264	3.79356445711605e-06
Myef2	-2.63445641754989	-1.95364183773363	-1.27282725791736	4.4812760106154e-06
Eif5a	-2.39765134630945	-1.74643740039824	-1.15442472229714	6.09982805360729e-06
Gm11407	1.27282725791737	1.98324247163869	2.66405705145495	6.09982805360729e-06
Lbr	-3.13766719393583	-2.33845007849934	-1.56883359696791	7.18849788732747e-06
Ccdc36	1.74643740039825	2.69365768536001	3.70007923813189	7.32454990994262e-06
Eif3e	-2.51605388192967	-1.83523930211341	-1.1840253562022	7.97739876157168e-06
Ptp4a1	-2.69365768536	-1.95364183773363	-1.27282725791736	1.0083191054215e-05
Slc25a5	-2.42725198021451	-1.74643740039824	-1.09522345448703	1.25386477665921e-05
Gm21750	1.86483993601847	2.90086212269539	3.99608557718241	1.27363637506048e-05
Gm26547	1.7760380343033	2.81206022098022	3.90728367546725	1.38002998176594e-05
Pcnp	-2.84166085488528	-2.01284310554374	-1.27282725791736	1.6601052048635e-05
Tram1	-3.25606972955605	-2.27924881068923	-1.42083042744264	1.86086641779634e-05
Enc1	-3.64087797032178	-2.57525514973978	-1.59843423087297	2.03269281279101e-05
Lars2	1.30242789182242	2.10164500725891	2.87126148879034	2.04723969970369e-05
Gm10718	2.42725198021451	3.90728367546725	5.62412044196044	2.05127607531528e-05
Gm13577	3.40407289908133	5.18011093338464	8.93939143932661	2.10481551934051e-05
Capza2	-2.9600633905055	-2.16084627506901	-1.36162915963253	2.18403065840823e-05
Gm10175	2.60485578364484	4.14408874670769	5.6537210758655	2.41705812589481e-05
Ms4a4d	-5.56491917415033	-4.11448811280264	-2.57525514973978	2.44481722625974e-05
Cnbp	-2.30884944459429	-1.65763549868308	-1.03602218667692	2.90889612994836e-05
Fam166a	3.04886529222066	4.82490332652397	6.92654833378286	3.00197606266558e-05
Lrrc58	-3.37447226517628	-2.42725198021451	-1.53923296306286	3.00631724797396e-05
Gm20125	3.04886529222066	4.88410459433408	7.01535023549803	3.58162467543795e-05
Sept11	-2.48645324802462	-1.7760380343033	-1.09522345448703	3.58162467543795e-05
Canx	-2.13124564116396	-1.56883359696791	-0.917619651056702	3.67862062281485e-05
Zfp266	-3.34487163127122	-2.3680507124044	-1.48003169525275	3.75433948402361e-05
Caps2	1.89444056992352	3.04886529222066	4.23289064842286	3.84916427613581e-05
Spcs3	-4.94330586214419	-3.25606972955605	-1.98324247163869	4.27710426469307e-05
Uchl3	-3.19686846174594	-2.27924881068923	-1.42083042744264	4.28892653482415e-05
Gm37515	1.27282725791737	2.07204437335385	2.84166085488528	5.33938349298232e-05
Bzw1	-2.45685261411956	-1.74643740039824	-1.09522345448703	6.82813117526861e-05
Sec13	-4.29209191623297	-2.63445641754989	-1.62803486477802	7.98241626364919e-05
C230085N15Rik	-6.09773058444133	-4.70650079090375	-3.13766719393583	8.29799779371289e-05
Arf4	-2.9600633905055	-2.04244373944879	-1.24322662401231	9.26211551181966e-05
Gm15801	-6.54174009301717	-5.44651663853011	-3.6704786042268	9.26211551181966e-05
Gm8783	-6.54174009301717	-5.44651663853011	-3.6704786042268	9.26211551181966e-05
Mdh2	-2.3680507124044	-1.65763549868308	-1.00642155277187	9.37590149405758e-05
Eif3m	-2.51605388192967	-1.74643740039824	-1.06562282058198	9.38363039581683e-05
Gm17555	1.50963232915781	2.48645324802462	3.4928748007965	9.74680948115617e-05
Gm13339	1.09522345448704	1.83523930211341	2.54565451583473	0.000100170443522022
Gm37357	1.48003169525275	2.45685261411956	3.46327416689145	0.00010389172363554
Cdc42	-2.90086212269539	-2.10164500725891	-1.30242789182242	0.000106712278260683
Kars	-2.81206022098022	-1.89444056992352	-1.09522345448703	0.000113499015771679
C1galt1c1	-5.83132487929583	-4.44009508575825	-2.87126148879033	0.000129416069028616
Tspan6	-4.05528684499253	-2.87126148879033	-1.7760380343033	0.0001341288416966
Atp5c1	-2.54565451583473	-1.80563866820835	-1.09522345448703	0.000136053567524812
Fgd4	1.12482408839209	1.92404120382857	2.72325831926506	0.00015655237572919
Ado	-3.84808240765714	-2.60485578364484	-1.59843423087297	0.000168626603689371
Mrfap1	-2.13124564116396	-1.45043106134769	-0.888019017151647	0.000171576311454656
Gstm5	-6.80814579816264	-5.62412044196044	-3.75928050594197	0.000173729763892496
Gm20390	-3.01926465831561	-1.98324247163869	-1.1840253562022	0.000191913392432594
Eno1	-2.39765134630945	-1.62803486477802	-0.976820918866814	0.000195656539957062
Actr2	-2.42725198021451	-1.68723613258813	-1.00642155277187	0.000197751773632182
Pfas	-2.60485578364484	-1.89444056992352	-1.15442472229714	0.000197751773632182
Gm37404	1.7760380343033	3.01926465831561	4.29209191623297	0.000202195325323501
Nras	-2.81206022098022	-1.98324247163869	-1.21362599010725	0.000210630865877823
Timm23	-2.69365768536	-1.86483993601846	-1.09522345448703	0.000245761651697325
Eif4e	-2.3680507124044	-1.65763549868308	-0.976820918866814	0.000245902730998143
Anp32b	0.88801901715165	1.50963232915781	2.13124564116396	0.000303033199816906
Arl14ep	-3.13766719393583	-2.13124564116396	-1.27282725791736	0.000337384245322803
Mfap2	-6.39373692349189	-5.18011093338461	-3.52247543470156	0.000337384245322803
Sumo2	-2.39765134630945	-1.68723613258813	-0.976820918866814	0.000337384245322803
Glrx	-6.36413628958683	-5.03210776385936	-3.52247543470156	0.000350208268386731
Gm17134	2.27924881068924	3.87768304156219	5.53531854024528	0.000367641467035069
Gm37903	1.48003169525275	2.54565451583473	3.67047860422683	0.000382404196619193
Hmgcs1	-2.75285895317011	-1.92404120382857	-1.12482408839209	0.00038429667058743
Snora75	2.69365768536001	4.64729952309364	6.63054199473233	0.00038429667058743
Lyrm4	-3.25606972955605	-2.16084627506901	-1.24322662401231	0.000418056419548998
Uqcrc1	-2.60485578364484	-1.7760380343033	-1.03602218667692	0.000426262508732972
A230004M16Rik	2.10164500725891	3.64087797032178	5.2097115672897	0.000480861308040658
Gm2000	0.917619651056705	1.59843423087297	2.27924881068924	0.000490156160275358
Gm10719	1.98324247163869	3.46327416689145	5.18011093338464	0.000495627250319444
Gm4419	1.06562282058198	1.83523930211341	2.57525514973979	0.000513824562447616
Ube2v2	-2.87126148879033	-1.89444056992352	-1.09522345448703	0.000513824562447616
Gm42785	1.09522345448704	1.92404120382857	2.72325831926506	0.000544415753949905
Prdx2	-2.19044690897407	-1.50963232915781	-0.888019017151647	0.000557559389487869
Cycs	-2.51605388192967	-1.71683676649319	-0.976820918866814	0.000559407282196239
Atp5s	-5.68332170977055	-4.29209191623297	-2.69365768536	0.000565706285791417
Nup43	-3.25606972955605	-2.19044690897407	-1.27282725791736	0.000605182253138152
Gm24289	2.19044690897407	3.78888113984702	5.47611727243516	0.000617355965674902
Tubg2	-5.68332170977055	-4.11448811280264	-2.3680507124044	0.000689726722672039
Snrpn	-2.69365768536	-1.80563866820835	-1.00642155277187	0.000726813465025774
Psma1	-2.48645324802462	-1.68723613258813	-0.947220284961761	0.000744508620158173
Eif2s1	-2.45685261411956	-1.68723613258813	-0.947220284961761	0.000806567005093794
Gm22710	2.54565451583473	4.49929635356836	6.60094136082728	0.000806567005093794
Ldhb	-2.93046275660044	-1.95364183773363	-1.12482408839209	0.000806567005093794
mt-Tq	1.09522345448704	1.92404120382857	2.75285895317012	0.000830064358268136
Arl5a	-3.19686846174594	-2.22004754287912	-1.30242789182242	0.000833489099793735
RP23-4H17.3	0.917619651056705	1.65763549868308	2.39765134630946	0.000833489099793735
Rn18s-rs5	1.42083042744264	1.98324247163869	2.51605388192968	0.00086957073711967
Rqcd1	-2.78245958707517	-1.89444056992352	-1.03602218667692	0.000877049697860661
Itpripl1	-4.64729952309364	-2.75285895317011	-1.53923296306286	0.000892117390683808
Gm43498	1.21362599010726	2.13124564116396	3.04886529222066	0.000903283519281345
Pdia3	-2.48645324802462	-1.71683676649319	-0.976820918866814	0.000947704980459933
Gm10717	1.89444056992352	3.43367353298639	5.15051029947955	0.000967983855868208
Fdps	-2.72325831926506	-1.80563866820835	-1.03602218667692	0.000985723283146788
Dstn	-2.27924881068923	-1.59843423087297	-0.917619651056702	0.00107053067155939
Ubb	-1.39122979353758	-0.947220284961761	-0.562412044196044	0.00111681620307433
Sfi1	1.39122979353759	2.54565451583473	3.75928050594197	0.00114659027341081
9930111J21Rik2	1.06562282058198	1.92404120382857	2.78245958707517	0.00121623920579074
Dpysl2	-3.13766719393583	-2.07204437335385	-1.12482408839209	0.00122143222676292
Slc25a17	-3.70007923813186	-2.45685261411956	-1.39122979353758	0.00129879495667399
A430073D23Rik	1.65763549868308	3.01926465831561	4.41049445185319	0.00134339620027313
Erap1	-5.53531854024528	-4.08488747889758	-2.19044690897407	0.00135347125041432
Gm12918	2.84166085488528	6.83774643206769	8.40658002903561	0.00135347125041432
Hnrnpa1	-1.1840253562022	-0.769616481531427	-0.444009508575822	0.00137888932433501
Rps12-ps10	1.00642155277187	1.80563866820836	2.57525514973979	0.00137888932433501
Hsd17b12	-3.22646909565099	-2.19044690897407	-1.21362599010725	0.00139399198340286
Cdk4	-2.42725198021451	-1.65763549868308	-0.947220284961761	0.00142288006153477
Dppa4	1.50963232915781	2.87126148879034	4.2032900145178	0.00149943341370224
Dppa5a	1.45043106134769	2.66405705145495	3.9368843093723	0.00149943341370224
Lipe	1.00642155277187	1.83523930211341	2.60485578364484	0.00151193937780136
Sox11	-3.40407289908133	-2.33845007849934	-1.42083042744264	0.00155649099426374
Bod1l	1.06562282058198	1.98324247163869	2.84166085488528	0.00158970870373146
Tspan12	-6.92654833378286	-5.62412044196044	-2.78245958707517	0.0016513926336051
Bend4	-3.84808240765714	-2.54565451583473	-1.42083042744264	0.00165759880637112
Enpp2	-5.71292234367561	-3.99608557718241	-2.22004754287912	0.00165759880637112
Gm43056	1.80563866820836	3.31527099736616	4.94330586214419	0.00165759880637112
Usp26	1.80563866820836	3.31527099736616	5.00250712995431	0.00165759880637112
Cd3d	1.42083042744264	2.60485578364484	3.84808240765714	0.0017055927948192
Gm10053	-2.33845007849934	-1.53923296306286	-0.858418383246594	0.00171449536679929
Idi1	-2.81206022098022	-1.92404120382857	-1.06562282058198	0.00172701350800403
Trp53	-2.45685261411956	-1.65763549868308	-0.917619651056702	0.00174790244994967
Gm26686	1.48003169525275	2.75285895317012	3.99608557718241	0.00180651830163475
Gm31258	1.06562282058198	1.98324247163869	2.87126148879034	0.00183739797714912
Kcnq1ot1	0.88801901715165	1.65763549868308	2.39765134630946	0.00184957441356229
Aldoa	-2.27924881068923	-1.53923296306286	-0.858418383246594	0.00189628114590321
Efna5	-4.02568621108747	-2.69365768536	-1.45043106134769	0.0019066455913511
Lrrc8a	-3.34487163127122	-2.16084627506901	-1.1840253562022	0.0019066455913511
Pkm	-1.65763549868308	-1.12482408839209	-0.710415213721319	0.0019066455913511
Impact	-2.42725198021451	-1.65763549868308	-0.917619651056702	0.00193195343957426
Gm10184	-3.81848177375208	-2.48645324802462	-1.33202852572747	0.00195996199868349
Gm42418	1.56883359696792	2.90086212269539	4.35129318404308	0.00196833566018178
Gm42974	-5.86092551320089	-4.41049445185319	-2.69365768536	0.00196833566018178
Abce1	-2.63445641754989	-1.80563866820835	-1.00642155277187	0.00205651236634508
Prr13	-6.1865324861565	-5.03210776385936	-3.34487163127122	0.00209471645979122
Wiz	0.858418383246594	1.59843423087297	2.30884944459429	0.00209471645979122
Apex1	-2.45685261411956	-1.62803486477802	-0.888019017151647	0.00223769832778171
Asah1	-3.25606972955605	-2.10164500725891	-1.15442472229714	0.00231945245355356
Maged2	-6.71934389644747	-3.72967987203691	-2.07204437335385	0.00231945245355356
Uckl1	-6.00892868272617	-4.61769888918858	-2.90086212269539	0.00231945245355356
C330018D20Rik	-5.44651663853011	-3.9368843093723	-2.22004754287912	0.00236870886463423
Hn1l	-2.78245958707517	-1.83523930211341	-1.00642155277187	0.00236870886463423
Lztr1	0.858418383246594	1.62803486477803	2.33845007849934	0.00236870886463423
mt-Nd3	0.917619651056705	1.74643740039825	2.51605388192968	0.00257874926767205
Cops4	-2.69365768536	-1.7760380343033	-0.947220284961761	0.00260013566057285
Chmp5	-3.07846592612572	-2.01284310554374	-1.06562282058198	0.00280725065637622
Gm43540	1.06562282058198	1.98324247163869	2.87126148879034	0.00280725065637622
Immp1l	-4.94330586214419	-2.81206022098022	-1.50963232915781	0.00280725065637622
Psma5	-2.42725198021451	-1.65763549868308	-0.917619651056702	0.00280725065637622
Gm37376	0.858418383246594	1.59843423087297	2.27924881068924	0.00285983151412088
Srpk1	-2.19044690897407	-1.48003169525275	-0.799217115436483	0.00297507421001478
Gm10721	1.71683676649319	3.28567036346111	5.00250712995431	0.00297512241854648
Rpl30-ps10	2.0424437394488	3.87768304156219	5.80172424539078	0.00300232524747481
Asns	-3.01926465831561	-1.98324247163869	-1.06562282058198	0.00301342388264163
Gm2366	-7.28175594064353	-3.87768304156219	-2.10164500725891	0.00301342388264163
Gm10146	2.78245958707517	5.18011093338464	7.99217115436486	0.00308913289432021
Ccdc6	-3.04886529222066	-2.01284310554374	-1.06562282058198	0.00315689573933273
Gdi2	-2.24964817678418	-1.50963232915781	-0.799217115436483	0.0033820991580011
Gm22748	2.54565451583473	4.55849762137847	6.8969476998778	0.00344795026546448
Gm26205	2.54565451583473	4.49929635356836	6.86734706597275	0.003455924913977
Gm43558	0.828817749341542	1.59843423087297	2.33845007849934	0.003455924913977
Reg2	1.65763549868308	3.13766719393583	4.67690015699869	0.00365695439555555
Ddx39	-2.27924881068923	-1.50963232915781	-0.799217115436483	0.00367812699023473
Klf13	-2.78245958707517	-1.80563866820835	-0.947220284961761	0.00367812699023473
Ppp2r5c	-2.69365768536	-1.65763549868308	-0.888019017151647	0.00367812699023473
Vmp1	-3.61127733641672	-2.30884944459429	-1.21362599010725	0.00367812699023473
Cdk6	-3.25606972955605	-2.19044690897407	-1.15442472229714	0.00374892275122965
Soat1	-2.87126148879033	-1.92404120382857	-1.03602218667692	0.00374892275122965
Sucla2	-3.75928050594197	-2.39765134630945	-1.30242789182242	0.00374892275122965
Usp22	-2.75285895317011	-1.83523930211341	-0.947220284961761	0.00380857791278768
Gm12155	2.13124564116396	4.08488747889758	5.97932804882111	0.00381869173362059
Fyb	2.54565451583473	4.58809825528353	6.92654833378286	0.00392974465003333
Tubb5	-1.68723613258813	-1.09522345448703	-0.5920126781011	0.00398112935078745
Gm26083	2.19044690897407	4.2032900145178	6.30493502177672	0.00404225373688231
Gm7292	-4.67690015699869	-2.90086212269539	-1.50963232915781	0.00408879707574927
Rab31	-6.03852931663122	-3.4928748007965	-1.80563866820835	0.00411862314063182
Sdhd	-2.69365768536	-1.7760380343033	-0.917619651056702	0.0041209814991114
Vdac3	-2.45685261411956	-1.65763549868308	-0.858418383246594	0.00415328979056334
Capza1	-3.04886529222066	-1.98324247163869	-1.03602218667692	0.00416141486081562
Gm7488	-4.02568621108747	-2.45685261411956	-1.27282725791736	0.00420319032497125
Tmem37	-5.32811410290989	-3.84808240765714	-2.30884944459429	0.00420319032497125
Psmc4	-2.24964817678418	-1.50963232915781	-0.799217115436483	0.00421046863566177
Mmadhc	-3.25606972955605	-2.07204437335385	-1.06562282058198	0.00424820266186583
Hnrnpu	-1.86483993601846	-1.24322662401231	-0.651213945911208	0.00435685316267427
Erdr1	0.76961648153143	1.50963232915781	2.24964817678418	0.00444093668957903
Tmco1	-2.72325831926506	-1.80563866820835	-0.947220284961761	0.00444727464741827
4933427J07Rik	1.7760380343033	3.37447226517628	4.97290649604925	0.00451255134492147
Gnai3	-3.01926465831561	-1.98324247163869	-1.03602218667692	0.00460628396501341
Mlf1	-5.77212361148572	-4.44009508575825	-2.54565451583473	0.00470662823445787
Ube2n	-2.30884944459429	-1.53923296306286	-0.799217115436483	0.00470662823445787
Dars	-3.07846592612572	-1.98324247163869	-1.03602218667692	0.00472414631977203
Mdh1	-2.72325831926506	-1.7760380343033	-0.917619651056702	0.00474310838308931
Psmd14	-2.42725198021451	-1.56883359696791	-0.799217115436483	0.00477768008238864
Gm11518	2.48645324802462	5.68332170977055	7.37055784235869	0.00480963536887863
Gm10222	0.917619651056705	1.7760380343033	2.57525514973979	0.00489924522636638
Gm37761	0.88801901715165	1.74643740039825	2.57525514973979	0.00496210569842257
Ran	-1.62803486477802	-1.03602218667692	-0.532811410290989	0.00496210569842257
Psmc6	-2.33845007849934	-1.53923296306286	-0.799217115436483	0.00496851353986286
Zcchc12	-5.44651663853011	-4.02568621108747	-2.16084627506901	0.00525920078706933
Copz1	-2.57525514973978	-1.68723613258813	-0.888019017151647	0.00527219061200672
Gm11400	1.62803486477803	3.226469095651	4.85450396042903	0.00536762249952243
Gm37607	0.799217115436486	1.59843423087297	2.3680507124044	0.00544312818535538
Sumo1	-2.16084627506901	-1.36162915963253	-0.710415213721319	0.00544312818535538
Gm42718	0.947220284961761	1.89444056992352	2.81206022098022	0.00568540529361883
Atrx	0.680814579816267	1.39122979353759	2.07204437335385	0.00577163046584202
Tmem59l	-6.54174009301717	-5.44651663853011	-2.16084627506901	0.00592669996673518
Calu	-2.93046275660044	-1.92404120382857	-0.976820918866814	0.00598997681593729
Sytl3	2.33845007849934	4.52889698747342	6.68974326254245	0.00601727630029863
Gm10720	1.98324247163869	3.87768304156219	5.920126781011	0.00629885447682579
Gm42826	0.917619651056705	1.83523930211341	2.75285895317012	0.00629885447682579
Gm2974	-5.50571790634022	-4.02568621108747	-2.24964817678418	0.00632595582337645
Gm37102	1.06562282058198	2.13124564116396	3.28567036346111	0.00636416845179507
Dhrs3	-6.42333755739694	-3.07846592612572	-1.59843423087297	0.00637836512660612
Gm37242	0.88801901715165	1.80563866820836	2.72325831926506	0.00640045556332174
Vdac2	-2.33845007849934	-1.50963232915781	-0.769616481531427	0.00662017140429619
Med28	-3.58167670251167	-2.04244373944879	-1.03602218667692	0.00667637882702064
Gm25835	1.65763549868308	3.34487163127122	5.09130903166947	0.0067025487458488
Cdv3	-2.04244373944879	-1.33202852572747	-0.680814579816264	0.00675048810251738
Grk4	1.03602218667693	2.0424437394488	2.98966402441056	0.00677567513904491
Gm28438	1.83523930211341	3.67047860422683	5.50571790634022	0.00680850474320531
Gm43041	0.621613312006156	1.24322662401231	1.86483993601847	0.00700226523838866
Pls3	-3.10806656003077	-2.01284310554374	-1.03602218667692	0.0070031503096305
Ddx25	-5.77212361148572	-4.4696957196633	-2.78245958707517	0.00744929782409199
Tmem55a	-3.2856703634611	-2.07204437335385	-1.00642155277187	0.00744929782409199
Trappc1	-4.14408874670769	-2.33845007849934	-1.15442472229714	0.00757595428105388
Cse1l	-2.33845007849934	-1.50963232915781	-0.769616481531427	0.00765431543251911
Emb	-2.39765134630945	-1.59843423087297	-0.828817749341539	0.00802115848183759
Atad1	-3.04886529222066	-2.01284310554374	-1.03602218667692	0.00807732475470467
Tmem218	-5.32811410290989	-3.75928050594197	-2.01284310554374	0.00807732475470467
Lrrc40	-4.02568621108747	-2.3680507124044	-1.15442472229714	0.00810374275609645
Tmem98	-6.09773058444133	-5.00250712995431	-2.13124564116396	0.00810374275609645
Spcs2	-2.90086212269539	-1.86483993601846	-0.947220284961761	0.00810660593539449
Stoml2	-2.90086212269539	-1.7760380343033	-0.888019017151647	0.00814617956667247
C030017G13Rik	0.740015847626375	1.50963232915781	2.24964817678418	0.00825694497732024
G430049J08Rik	2.0424437394488	4.23289064842286	6.39373692349189	0.00825694497732024
G6pc3	-5.89052614710594	-4.64729952309364	-2.39765134630945	0.00825694497732024
Calm2	-1.92404120382857	-1.27282725791736	-0.651213945911208	0.0083950154745379
Fbxo44	-5.89052614710594	-4.52889698747342	-2.45685261411956	0.00883363723118324
Anp32b-ps1	2.0424437394488	4.11448811280264	6.00892868272617	0.00894816860866434
Dfna5	-3.37447226517628	-2.07204437335385	-1.03602218667692	0.00894816860866434
Oaz1	-2.04244373944879	-1.33202852572747	-0.651213945911208	0.00894816860866434
Srrm2	0.680814579816267	1.39122979353759	2.07204437335385	0.00904128900139741
Gm17275	1.45043106134769	2.9600633905055	4.44009508575825	0.00913571601753011
Cops3	-2.66405705145495	-1.65763549868308	-0.828817749341539	0.00914693504308354
Lgr4	-2.3680507124044	-1.56883359696791	-0.769616481531427	0.00924822851878097
Son	0.592012678101103	1.21362599010726	1.83523930211341	0.00924822851878097
1700030N03Rik	2.0424437394488	3.90728367546725	6.98574960159297	0.00927105733554487
Nanp	-5.32811410290989	-3.90728367546725	-2.22004754287912	0.00927105733554487
Ppp1cb	-2.33845007849934	-1.50963232915781	-0.769616481531427	0.00927943788387759
Rpp30	-4.14408874670769	-2.24964817678418	-1.09522345448703	0.00927943788387759
Brix1	-2.10164500725891	-1.36162915963253	-0.680814579816264	0.00955166008511285
Gm5499	-6.1865324861565	-4.94330586214419	-3.13766719393583	0.00959066209390551
Gm14326	-6.00892868272617	-4.49929635356836	-2.63445641754989	0.00966943222440718
Tubg1	-3.58167670251167	-2.19044690897407	-1.06562282058198	0.00987937857303731
Psma2	-2.24964817678418	-1.45043106134769	-0.710415213721319	0.00993651018839075
Tcp1	-1.7760380343033	-1.12482408839209	-0.562412044196044	0.0101900926932785
Gm23935	1.39122979353759	2.90086212269539	4.52889698747342	0.0103862499012711
Gm24245	1.39122979353759	2.90086212269539	4.52889698747342	0.0103862499012711
Gm24270	1.39122979353759	2.90086212269539	4.52889698747342	0.0103862499012711
Gm28437	0.858418383246594	2.13124564116396	2.90086212269539	0.0103862499012711
Brk1	-3.01926465831561	-1.80563866820835	-0.858418383246594	0.0103999443539667
Nono	-2.01284310554374	-1.30242789182242	-0.651213945911208	0.0106277615531273
Tspan31	-4.85450396042903	-2.27924881068923	-1.12482408839209	0.0106277615531273
Cct5	-1.80563866820835	-1.15442472229714	-0.562412044196044	0.0106785673200654
Gm16702	0.976820918866814	2.01284310554374	3.01926465831561	0.0106992580487197
Gm13075	0.740015847626375	1.56883359696792	2.3680507124044	0.0108278923796433
Zan	0.680814579816267	1.42083042744264	2.16084627506902	0.010830050040433
Tubb6	-2.48645324802462	-1.59843423087297	-0.769616481531427	0.0108752648617536
Pabpn1	0.710415213721323	1.50963232915781	2.24964817678418	0.0109226718795254
Zfp42	1.68723613258814	3.46327416689145	5.47611727243516	0.0110075117834641
Usp14	-2.27924881068923	-1.50963232915781	-0.740015847626375	0.0110859785986204
Gm37621	0.76961648153143	1.62803486477803	2.39765134630946	0.0111521750647829
Pola2	0.592012678101103	1.27282725791737	1.92404120382857	0.0111878693116691
Gm42669	1.12482408839209	2.33845007849934	3.61127733641672	0.0115647807307792
Yme1l1	-2.48645324802462	-1.59843423087297	-0.769616481531427	0.0115647807307792
Pign	0.799217115436486	1.65763549868308	2.48645324802462	0.0117116007754331
Srsf7	-2.01284310554374	-1.30242789182242	-0.621613312006156	0.0118126952841042
Snf8	0.799217115436486	1.68723613258814	2.51605388192968	0.0119649767052214
Psma3	-1.83523930211341	-1.15442472229714	-0.562412044196044	0.0119749063524841
Sept7	-2.04244373944879	-1.33202852572747	-0.651213945911208	0.0122281210302049
Nae1	-2.66405705145495	-1.71683676649319	-0.828817749341539	0.0124499960080847
Uchl4	-4.76570205871386	-2.98966402441056	-1.39122979353758	0.0128744431511386
Gm11168	1.83523930211341	3.81848177375208	5.74252297758066	0.0129791021357749
Tmcc1	0.710415213721323	1.53923296306286	2.33845007849934	0.0129791021357749
Ywhaq	-1.89444056992352	-1.27282725791736	-0.621613312006156	0.0129791021357749
Plk4	0.710415213721323	1.50963232915781	2.27924881068924	0.0131415906148011
Pa2g4	-1.98324247163869	-1.27282725791736	-0.621613312006156	0.0136110682098122
Gm26377	2.19044690897407	4.44009508575825	6.86734706597275	0.0137966923479659
Hprt	-2.72325831926506	-1.74643740039824	-0.858418383246594	0.0139259873179399
Foxh1	-6.74894453035253	-2.39765134630945	-1.1840253562022	0.0139897478058281
Esrrb	2.39765134630946	4.41049445185319	7.99217115436486	0.0140347502696648
Cldn6	-3.04886529222066	-1.92404120382857	-0.917619651056702	0.0140805160923986
Tpm4	-2.60485578364484	-1.62803486477802	-0.769616481531427	0.0140805160923986
Slc31a1	-4.73610142480881	-2.84166085488528	-1.33202852572747	0.014276071280073
Ttc8	-5.38731537072	-4.02568621108747	-2.22004754287912	0.0143249047630643
Adnp	1.42083042744264	3.01926465831561	4.61769888918858	0.0146707320169848
Adk	-2.78245958707517	-1.71683676649319	-0.799217115436483	0.0146852869007798
Gm43461	0.680814579816267	1.45043106134769	2.16084627506902	0.0146852869007798
Unc13d	0.680814579816267	1.50963232915781	2.27924881068924	0.0146852869007798
Gm4117	0.651213945911211	1.42083042744264	2.16084627506902	0.0148468572277456
AC154540.1	1.65763549868308	3.4928748007965	5.26891283509981	0.0149792161592694
Gm9797	1.56883359696792	3.34487163127122	5.23931220119475	0.0151584394726839
Gm14305	-5.6537210758655	-4.23289064842286	-2.30884944459429	0.0151687279785336
RP23-170M6.3	0.799217115436486	1.74643740039825	2.66405705145495	0.0153206288652048
Cmah	-2.16084627506901	-1.39122979353758	-0.651213945911208	0.0154815056523055
Prkag1	-5.89052614710594	-2.81206022098022	-1.30242789182242	0.0154815056523055
Ipo9	-2.42725198021451	-1.53923296306286	-0.740015847626375	0.0155307338673143
Vps35	-2.78245958707517	-1.80563866820835	-0.858418383246594	0.0155307338673143
Trappc13	-2.48645324802462	-1.56883359696791	-0.740015847626375	0.0155671089371054
Fdft1	-2.42725198021451	-1.53923296306286	-0.740015847626375	0.0157776013923787
Ncs1	-5.56491917415033	-3.43367353298639	-1.53923296306286	0.0157776013923787
Psmc5	-2.16084627506901	-1.39122979353758	-0.651213945911208	0.0157776013923787
Gm20721	1.36162915963253	2.87126148879034	4.41049445185319	0.0159055697203085
Hipk1	-3.37447226517628	-2.16084627506901	-1.03602218667692	0.0160491273999009
2810002D19Rik	-4.97290649604925	-3.37447226517628	-1.59843423087297	0.0162015496277047
Cct4	-1.92404120382857	-1.21362599010725	-0.562412044196044	0.0162015496277047
Gm42446	2.01284310554374	4.49929635356836	6.83774643206769	0.0162015496277047
Hmga1-rs1	-2.33845007849934	-1.42083042744264	-0.651213945911208	0.0162015496277047
Eif3i	-2.16084627506901	-1.36162915963253	-0.651213945911208	0.0162491944526685
4933434E20Rik	-2.39765134630945	-1.50963232915781	-0.710415213721319	0.0162881614435076
Dnah8	2.24964817678418	4.4696957196633	8.05137242217497	0.0167019742253502
Zfp207	-1.98324247163869	-1.24322662401231	-0.5920126781011	0.0170490651802547
Fam136a	-3.01926465831561	-1.92404120382857	-0.888019017151647	0.0176607864186383
Zfp51	-6.74894453035253	-3.99608557718241	-1.86483993601846	0.0176607864186383
Gatad1	-2.24964817678418	-1.42083042744264	-0.651213945911208	0.0176696380391182
Gm4724	-5.77212361148572	-4.23289064842286	-2.30884944459429	0.0179102747297753
Abi2	-2.84166085488528	-1.80563866820835	-0.828817749341539	0.0179772996410052
Cnih1	-2.87126148879033	-1.74643740039824	-0.799217115436483	0.0179772996410052
Gsk3b	-2.24964817678418	-1.45043106134769	-0.680814579816264	0.0179772996410052
Rab18	-3.87768304156219	-2.19044690897407	-1.00642155277187	0.0179772996410052
Cops2	-2.51605388192967	-1.56883359696791	-0.740015847626375	0.0181813218209092
Gm14388	-5.62412044196044	-3.81848177375208	-1.74643740039824	0.0181813218209092
Skil	-2.16084627506901	-1.39122979353758	-0.651213945911208	0.0181813218209092
mt-Nd5	0.414408874670769	1.24322662401231	1.98324247163869	0.0181813218209092
Idh3a	-2.48645324802462	-1.56883359696791	-0.740015847626375	0.0182294108544461
Twf1	-2.75285895317011	-1.74643740039824	-0.828817749341539	0.0182486085095455
Gm3608	-3.90728367546725	-2.13124564116396	-0.976820918866814	0.0182971481777919
Nde1	-3.43367353298639	-2.04244373944879	-0.947220284961761	0.0184573104515709
2310030G06Rik	-5.47611727243516	-3.99608557718241	-2.16084627506901	0.0184809864564783
Nudt5	-2.33845007849934	-1.48003169525275	-0.680814579816264	0.0194967539071407
Echdc1	-5.97932804882111	-4.55849762137847	-1.83523930211341	0.0199512652937231
Slc22a3	-5.56491917415033	-4.11448811280264	-2.10164500725891	0.0203096075459515
Tex21	-4.82490332652397	-3.2856703634611	-1.59843423087297	0.020541568622903
Pea15a	-2.90086212269539	-1.80563866820835	-0.799217115436483	0.0209170320497946
RP23-320B19.1	0.680814579816267	1.53923296306286	2.3680507124044	0.021009346446244
Hes1	0.740015847626375	1.62803486477803	2.48645324802462	0.0213133566250825
Plrg1	-2.87126148879033	-1.71683676649319	-0.799217115436483	0.0213220525277379
Zrsr2	0.710415213721323	1.59843423087297	2.42725198021451	0.0213220525277379
Aurkb	-4.58809825528353	-2.54565451583473	-1.15442472229714	0.0214889822598353
Dusp12	-5.41691600462505	-3.52247543470156	-1.62803486477802	0.0214889822598353
Cmc4	-4.73610142480881	-3.07846592612572	-1.45043106134769	0.0215485762655615
Plekha8	-3.84808240765714	-2.45685261411956	-1.15442472229714	0.0215736710517418
Cks1b	-2.22004754287912	-1.36162915963253	-0.621613312006156	0.0218521056398688
Atp5f1	-2.07204437335385	-1.33202852572747	-0.5920126781011	0.0222411842649292
Gm17167	0.76961648153143	1.7760380343033	2.84166085488528	0.0222411842649292
Rab11a	-3.16726782784088	-1.92404120382857	-0.858418383246594	0.022445064416497
Gm7935	-5.29851346900483	-3.58167670251167	-1.68723613258813	0.0231095609625023
Cth	-4.64729952309364	-2.22004754287912	-0.976820918866814	0.0232257065936225
Krt18	-3.22646909565099	-2.01284310554374	-0.917619651056702	0.0232257065936225
Mapk1ip1l	-2.04244373944879	-1.30242789182242	-0.5920126781011	0.0232257065936225
Cnpy4	-3.52247543470156	-2.13124564116396	-0.976820918866814	0.0235732426728786
Tiprl	-3.55207606860661	-1.89444056992352	-0.858418383246594	0.0236269894412195
U2af1l4	-4.4696957196633	-2.63445641754989	-1.15442472229714	0.0236269894412195
Ap5m1	-5.77212361148572	-4.52889698747342	-1.74643740039824	0.0236398331548057
Rpph1	1.27282725791737	2.84166085488528	4.44009508575825	0.0238133707400209
Gm4353	-5.35771473681494	-3.78888113984702	-1.95364183773363	0.0238315860581826
Usp29	0.917619651056705	2.0424437394488	3.19686846174594	0.0239835771559662
Gm6736	-4.02568621108747	-2.19044690897407	-0.976820918866814	0.0242113526208088
Gm13166	0.680814579816267	1.56883359696792	2.39765134630946	0.0245639675810086
Acp1	-2.24964817678418	-1.39122979353758	-0.621613312006156	0.0246486187889147
Nap1l1	-1.71683676649319	-1.06562282058198	-0.473610142480881	0.0246486187889147
Eif3h	-2.16084627506901	-1.30242789182242	-0.5920126781011	0.0247530962445764
Grpel1	-2.45685261411956	-1.48003169525275	-0.680814579816264	0.0247530962445764
M6pr	-2.63445641754989	-1.62803486477802	-0.740015847626375	0.0247530962445764
Mrpl55	-2.81206022098022	-1.68723613258813	-0.740015847626375	0.024994789459416
Smu1	-2.93046275660044	-1.74643740039824	-0.769616481531427	0.0251508784984957
Gm21738	1.53923296306286	3.55207606860661	5.89052614710594	0.0252109651923087
Car2	-3.19686846174594	-1.95364183773363	-0.888019017151647	0.0252170330725305
Ocln	-5.83132487929583	-4.4696957196633	-1.92404120382857	0.0252170330725305
Anxa1	-5.50571790634022	-4.05528684499253	-2.01284310554374	0.0253872229926687
Ppa1	-2.19044690897407	-1.39122979353758	-0.621613312006156	0.0254253421619754
Imp4	-2.51605388192967	-1.53923296306286	-0.710415213721319	0.0257343364826035
H1fx	1.80563866820836	4.23289064842286	6.42333755739694	0.0261529691690234
Ube2cbp	-5.32811410290989	-3.78888113984702	-1.83523930211341	0.0261529691690234
H3f3b	-1.65763549868308	-1.03602218667692	-0.473610142480881	0.0265019732251476
Cops8	-2.81206022098022	-1.65763549868308	-0.740015847626375	0.0267406118717713
Gm20678	0.651213945911211	1.48003169525275	2.27924881068924	0.026743565663792
B9d2	-5.44651663853011	-3.90728367546725	-2.07204437335385	0.0269700929277837
Dst	0.680814579816267	1.59843423087297	2.45685261411956	0.027103276262929
Gm7206	0.88801901715165	2.01284310554374	3.10806656003077	0.0273209236989136
Gm42445	0.740015847626375	1.71683676649319	2.69365768536001	0.0275073565963419
Elof1	-3.46327416689145	-1.92404120382857	-0.858418383246594	0.0279552465211073
Psph	-3.84808240765714	-2.10164500725891	-0.917619651056702	0.0279552465211073
Zscan26	-2.87126148879033	-1.83523930211341	-0.858418383246594	0.0280434750220066
Slc36a4	-5.03210776385936	-3.4928748007965	-1.83523930211341	0.0284586130169914
Cul2	-3.2856703634611	-1.95364183773363	-0.858418383246594	0.0284998228937388
Ulk4	1.39122979353759	3.10806656003077	5.09130903166947	0.0292118571599176
Anxa5	-6.48253882520706	-5.20971156728966	-1.86483993601846	0.0292508536150022
Hmgb1	-1.42083042744264	-0.888019017151647	-0.473610142480881	0.0292508536150022
Gm12669	-5.35771473681494	-2.9600633905055	-1.1840253562022	0.0295840279836276
Gm43622	1.00642155277187	2.33845007849934	3.78888113984702	0.0302813946253609
Ndufa9	-2.60485578364484	-1.53923296306286	-0.680814579816264	0.0305412330746305
Gm21847	2.13124564116396	4.49929635356836	7.93296988655475	0.0307429599810095
Rbbp6	0.532811410290992	1.24322662401231	1.95364183773363	0.0307650144985116
Ube2f	-3.52247543470156	-2.01284310554374	-0.917619651056702	0.0307650144985116
Gm42721	0.828817749341542	1.92404120382857	3.04886529222066	0.0308286286722738
Vbp1	-2.39765134630945	-1.48003169525275	-0.651213945911208	0.0310722316037645
Gm25636	1.7760380343033	3.96648494327736	6.15693185225144	0.0312211698848737
Gm12744	0.680814579816267	1.56883359696792	2.48645324802462	0.0315467810488247
Stip1	-2.16084627506901	-1.36162915963253	-0.5920126781011	0.0315467810488247
Incenp	0.651213945911211	1.50963232915781	2.33845007849934	0.0317507235325924
Gm21833	1.00642155277187	2.3680507124044	3.81848177375208	0.0319253779715812
Hmgn2	-1.71683676649319	-1.06562282058198	-0.473610142480881	0.0319253779715812
BC051077	0.651213945911211	1.53923296306286	2.39765134630946	0.0319446221297605
Ormdl1	-5.00250712995431	-2.84166085488528	-1.21362599010725	0.0320273089556065
Trip13	-3.99608557718241	-2.30884944459429	-0.976820918866814	0.0321722962659157
Ddx39b	-1.92404120382857	-1.21362599010725	-0.532811410290989	0.032494119010077
Zfp873	-5.94972741491605	-4.35129318404308	-1.92404120382857	0.032494119010077
Nit2	-3.61127733641672	-1.92404120382857	-0.828817749341539	0.0325691249199527
Gm29666	0.562412044196048	1.33202852572747	2.07204437335385	0.0326154006435246
Rpf2	-2.16084627506901	-1.36162915963253	-0.5920126781011	0.0326215051181201
Ngly1	-5.06170839776442	-3.52247543470156	-1.65763549868308	0.0328263616280049
Tmbim6	-2.48645324802462	-1.48003169525275	-0.651213945911208	0.033151539063876
Vmn2r55	1.68723613258814	3.96648494327736	6.30493502177672	0.0334298549017242
Snora26	1.50963232915781	3.55207606860661	5.62412044196044	0.0334708208975652
Chd8	0.651213945911211	1.56883359696792	2.48645324802462	0.0334923689018225
Fkbp3	-1.83523930211341	-1.15442472229714	-0.503210776385936	0.0334923689018225
Umps	-2.39765134630945	-1.45043106134769	-0.651213945911208	0.0334923689018225
Thbs1	-5.97932804882111	-4.4696957196633	-2.54565451583473	0.0339088550941036
Txndc12	-4.02568621108747	-2.13124564116396	-0.917619651056702	0.0339633011568036
Timm8a1	-2.60485578364484	-1.59843423087297	-0.740015847626375	0.0345852612652751
Coro1a	-4.91370522823914	-3.34487163127122	-1.65763549868308	0.0348053323404564
Hat1	-2.07204437335385	-1.30242789182242	-0.562412044196044	0.0358569626005051
Ankrd11	0.444009508575825	1.09522345448704	1.71683676649319	0.0359249494807578
Srprb	-3.75928050594197	-2.07204437335385	-0.888019017151647	0.0359315426281063
Gm12138	-4.52889698747342	-2.3680507124044	-1.00642155277187	0.0359902329982467
Gm43027	0.917619651056705	2.16084627506902	3.46327416689145	0.0359902329982467
Klhl4	-5.53531854024528	-4.26249128232792	-1.86483993601846	0.0360732052935044
Pkia	-5.47611727243516	-3.9368843093723	-1.86483993601846	0.0363115623402447
RP23-334M3.6	-6.24573375396661	-4.94330586214419	-2.27924881068923	0.0364142662101614
Elavl1	-2.16084627506901	-1.33202852572747	-0.562412044196044	0.0370841937147809
Pcmt1	-3.10806656003077	-1.83523930211341	-0.769616481531427	0.0371142186025307
Map4	0.532811410290992	1.30242789182242	1.98324247163869	0.0371524270178269
Gm28062	1.15442472229715	2.75285895317012	4.44009508575825	0.0372113766347797
Itpa-ps1	-5.71292234367561	-4.26249128232792	-1.89444056992352	0.0372113766347797
Akr1a1	-1.89444056992352	-1.1840253562022	-0.503210776385936	0.0372630105343791
Car14	-4.44009508575825	-2.42725198021451	-1.00642155277187	0.0372630105343791
Gm10254	-5.38731537072	-3.16726782784088	-1.24322662401231	0.037396261458366
Gm24830	1.74643740039825	4.11448811280264	6.57134072692222	0.037396261458366
Gm26232	1.74643740039825	4.11448811280264	6.57134072692222	0.037396261458366
Rnu1b6	1.74643740039825	4.11448811280264	6.57134072692222	0.037396261458366
Oat	-4.35129318404308	-2.51605388192967	-1.09522345448703	0.0375678886067102
Pwp1	-3.9368843093723	-1.98324247163869	-0.858418383246594	0.0376567015344214
Uqcrc2	-2.57525514973978	-1.53923296306286	-0.651213945911208	0.0376567015344214
Ppp6c	-3.19686846174594	-1.92404120382857	-0.799217115436483	0.0376962285888968
Sdc2	-6.42333755739694	-5.47611727243516	-1.21362599010725	0.0376962285888968
Ttyh2	-6.36413628958683	-2.72325831926506	-1.21362599010725	0.0376962285888968
Insl6	-4.35129318404308	-2.84166085488528	-1.24322662401231	0.0388238160233432
Fgf17	-5.06170839776442	-3.46327416689145	-1.68723613258813	0.0389799987044177
Gm37214	0.592012678101103	1.42083042744264	2.24964817678418	0.0389799987044177
Snap23	-3.25606972955605	-1.83523930211341	-0.769616481531427	0.0389799987044177
Paip1	-2.45685261411956	-1.53923296306286	-0.651213945911208	0.0391089845247023
Nudt3	-2.69365768536	-1.53923296306286	-0.651213945911208	0.039223904501875
Sep15	-2.27924881068923	-1.36162915963253	-0.5920126781011	0.0392573476827124
Adh5	-2.16084627506901	-1.33202852572747	-0.5920126781011	0.0394242474444118
Xist	0.828817749341542	2.07204437335385	3.34487163127122	0.0394242474444118
Gm12338	1.68723613258814	3.99608557718241	6.24573375396661	0.0394292790034527
Gm10925	0.473610142480881	1.86483993601847	3.226469095651	0.0395472460424929
Acaa2	-5.920126781011	-2.90086212269539	-1.1840253562022	0.0397159796247803
Dnaja1	-1.83523930211341	-1.12482408839209	-0.503210776385936	0.0397159796247803
Gm26822	0.740015847626375	1.80563866820836	2.90086212269539	0.0397159796247803
Ap3m1-ps	-5.29851346900483	-3.70007923813186	-1.74643740039824	0.0402311082274095
Tmem59	-2.98966402441056	-1.74643740039824	-0.710415213721319	0.0405151759011729
Srp54a	-4.14408874670769	-2.19044690897407	-0.917619651056702	0.0409260936443829
Zfp410	-5.06170839776442	-3.4928748007965	-1.33202852572747	0.041023223434506
Gm13225	0.651213945911211	1.59843423087297	2.54565451583473	0.0414479635851187
Gm24029	1.95364183773363	4.79530269261892	6.54174009301717	0.0414479635851187
Gm24336	1.71683676649319	4.08488747889758	6.54174009301717	0.0416951270893047
Gm43743	1.36162915963253	3.25606972955605	5.12090966557453	0.0417441464985508
E130012A19Rik	1.12482408839209	2.69365768536001	4.29209191623297	0.0418373624972425
Crebbp	-1.92404120382857	-1.24322662401231	-0.503210776385936	0.0427153746531454
Mob4	-2.33845007849934	-1.42083042744264	-0.5920126781011	0.042894951086307
Ppic	-6.21613312006156	-5.03210776385936	-1.7760380343033	0.0430076770591867
Nudt19	-3.40407289908133	-1.98324247163869	-0.828817749341539	0.0434183726365452
Cat	-2.98966402441056	-1.71683676649319	-0.710415213721319	0.0438073818457012
4930519F16Rik	2.01284310554374	4.55849762137847	8.46578129684572	0.0438258419007421
Hmga1	-1.92404120382857	-1.1840253562022	-0.503210776385936	0.0438258419007421
RP24-315D19.4	1.50963232915781	3.58167670251167	5.97932804882111	0.0438258419007421
Sh2b3	-4.97290649604925	-3.2856703634611	-1.45043106134769	0.0439982153488534
Gm38224	0.917619651056705	2.19044690897407	3.55207606860661	0.0440177031061697
Cbx3-ps7	-5.59451980805539	-4.44009508575825	-1.48003169525275	0.044387160570054
Gm13722	0.710415213721323	1.7760380343033	2.84166085488528	0.0447859379633972
T2	0.740015847626375	1.80563866820836	2.90086212269539	0.0448810180977462
Ftsj2	-5.12090966557453	-3.64087797032178	-1.92404120382857	0.0452224359830983
Ppia	-1.42083042744264	-0.858418383246594	-0.355207606860658	0.0452224359830983
Snx6	-2.63445641754989	-1.53923296306286	-0.651213945911208	0.0452224359830983
Wrb	-3.34487163127122	-1.83523930211341	-0.799217115436483	0.0452224359830983
Fam96a	-4.05528684499253	-2.27924881068923	-0.947220284961761	0.0454198148595247
Gna11	-3.58167670251167	-2.01284310554374	-0.828817749341539	0.0454198148595247
Xaf1	0.621613312006156	1.53923296306286	2.42725198021451	0.0454198148595247
RP23-402P24.6	1.71683676649319	4.61769888918858	6.27533438787167	0.0455025607897822
Arl8b	-3.19686846174594	-2.01284310554374	-0.828817749341539	0.0455531969872045
Dancr	0.740015847626375	1.83523930211341	2.90086212269539	0.0456237645883563
Gm10722	1.30242789182242	3.25606972955605	5.44651663853011	0.0456237645883563
Tmem263	-3.52247543470156	-2.16084627506901	-0.917619651056702	0.0456237645883563
Nsmce2	-3.07846592612572	-1.68723613258813	-0.710415213721319	0.0456259219518758
Polr3k	-3.04886529222066	-1.83523930211341	-0.769616481531427	0.0456508864201754
Gm10660	1.00642155277187	2.42725198021451	3.87768304156219	0.0459450493539393
Casp8	-5.20971156728966	-3.64087797032178	-1.68723613258813	0.0461597122079073
Ssb	-1.68723613258813	-1.03602218667692	-0.444009508575822	0.0465918058237786
Gm15453	-5.41691600462505	-3.07846592612572	-1.15442472229714	0.0480944362505551
Gm22884	1.33202852572747	3.28567036346111	5.32811410290992	0.0482710582909198
Bag2	-6.03852931663122	-2.39765134630945	-1.06562282058198	0.0483084325335579
Tmem125	-4.91370522823914	-3.37447226517628	-1.56883359696791	0.0484142026025771
Trim71	-2.01284310554374	-1.21362599010725	-0.503210776385936	0.0487462011450315
S100a1	-4.76570205871386	-3.16726782784088	-1.39122979353758	0.0489826829072502
Spen	0.76961648153143	1.95364183773363	3.19686846174594	0.0495656108516233
Serpinf1	-5.35771473681494	-3.81848177375208	-1.74643740039824	0.0498684730189752
