## Supplementary material for "Single-cell transcriptomics, scRNA-Seq and C1 CAGE discovered distinct phases of pluripotency during naïve-to-primed conversion in mice": scde_Cluster3-Cluster5_results_batch-effect-corrected_20190223135804.txt

Lower-bound	log2_FC	Upper-bound	p-adjusted
Csde1	-2.87126148879033	-2.27924881068923	-1.7760380343033	1.43317070934425e-09
Dppa5a	6.98574960159297	8.67298573418111	10.241819331149	1.43317070934425e-09
Dpysl2	-5.44651663853011	-4.2032900145178	-3.04886529222066	1.43317070934425e-09
Gm10182	-8.76178763589628	-7.9033692526497	-4.82490332652397	1.43317070934425e-09
Gm10243	5.32811410290992	6.80814579816264	8.19937559170025	1.43317070934425e-09
Gm10260	7.37055784235869	8.64338510027605	9.88661172428836	1.43317070934425e-09
Gm10800	2.60485578364484	3.78888113984702	4.94330586214419	1.43317070934425e-09
Gm11361	6.74894453035253	8.02177178826992	9.23539777837717	1.43317070934425e-09
Gm11407	7.31135657454858	8.73218700199122	10.0050142599086	1.43317070934425e-09
Gm11410	7.42975911016881	8.8801901715165	10.1826180633389	1.43317070934425e-09
Gm13339	8.43618066294066	10.241819331149	11.9882567315473	1.43317070934425e-09
Gm13340	3.37447226517628	5.62412044196044	7.45935974407386	1.43317070934425e-09
Gm13341	4.05528684499253	6.74894453035253	9.38340094790244	1.43317070934425e-09
Gm13841	-8.11057368998505	-7.04495086940308	-5.97932804882111	1.43317070934425e-09
Gm15459	-8.79138826980133	-6.6305419947323	-4.94330586214419	1.43317070934425e-09
Gm26825	-7.78496671702947	-5.97932804882111	-4.4696957196633	1.43317070934425e-09
Gm29216	-11.8698541959271	-11.7810522942119	-9.4130015818075	1.43317070934425e-09
Gm3272	4.32169255013803	5.59451980805539	7.04495086940308	1.43317070934425e-09
Gm4076	7.99217115436486	9.56100475133278	10.9522345448704	1.43317070934425e-09
Gm8210	-8.11057368998505	-7.04495086940308	-5.97932804882111	1.43317070934425e-09
Gm8226	5.06170839776442	6.95614896768791	8.52498256465583	1.43317070934425e-09
Gm9396	6.1865324861565	7.54816164578903	8.85058953761144	1.43317070934425e-09
Rpl17-ps5	6.42333755739694	7.69616481531431	8.90979080542155	1.43317070934425e-09
Rpl21-ps15	7.72576544921936	9.20579714447211	10.6858288397249	1.43317070934425e-09
Rpl35a-ps2	5.32811410290992	6.80814579816264	8.19937559170025	1.43317070934425e-09
Rpl35a-ps3	5.32811410290992	6.80814579816264	8.19937559170025	1.43317070934425e-09
Rpl35a-ps4	5.32811410290992	6.80814579816264	8.19937559170025	1.43317070934425e-09
Rpl35a-ps6	5.32811410290992	6.80814579816264	8.19937559170025	1.43317070934425e-09
Rps12-ps10	6.39373692349189	7.72576544921936	8.99859270713672	1.43317070934425e-09
Rps19-ps6	6.12733121834639	8.05137242217497	9.26499841228222	1.43317070934425e-09
Rps24-ps3	5.29851346900486	6.83774643206769	8.25857685951036	1.43317070934425e-09
Rps4l	7.48896037797892	8.82098890370639	10.1826180633389	1.43317070934425e-09
Sept11	-3.84808240765714	-3.04886529222066	-2.27924881068923	1.43317070934425e-09
Usp26	5.74252297758066	7.25215530673847	8.64338510027605	1.43317070934425e-09
Cd59a	-7.19295403892836	-5.15051029947955	-3.6704786042268	1.43774728874529e-09
Dppa4	6.03852931663122	7.84416798483958	9.29459904618728	1.43774728874529e-09
Ftl2-ps	2.9600633905055	4.14408874670769	5.68332170977055	1.43774728874529e-09
Gm42927	2.72325831926506	3.67047860422683	4.55849762137847	1.43774728874529e-09
Pgk1-rs7	4.32169255013803	6.1865324861565	7.93296988655475	1.43774728874529e-09
Golt1b	-4.73610142480881	-3.52247543470156	-2.45685261411956	1.44375201793777e-09
Gstm5	-8.70258636808616	-7.51856101188397	-5.68332170977055	1.65457360008068e-09
Gm4204	4.55849762137847	6.86734706597275	9.17619651056706	1.6990773968133e-09
Rps26-ps1	3.78888113984702	5.44651663853011	7.01535023549803	1.84216347904269e-09
Sept2	-3.4928748007965	-2.69365768536	-1.92404120382857	1.89533552488996e-09
Rpl13-ps3	4.52889698747342	6.27533438787167	7.93296988655475	2.07594734357846e-09
Marcks	-3.58167670251167	-2.69365768536	-1.86483993601846	3.32614569220631e-09
Gm20746	4.88410459433408	6.452938191302	7.9033692526497	3.53185379282177e-09
Gm7976	2.51605388192968	3.64087797032178	4.85450396042903	3.53241433498657e-09
Gm28268	2.01284310554374	2.90086212269539	3.81848177375208	3.95701539567529e-09
Gm10222	4.44009508575825	8.40658002903561	9.76820918866814	5.0648640068255e-09
Gm9800	3.84808240765714	5.80172424539078	7.48896037797892	6.22489712886852e-09
Gm16477	5.23931220119475	6.86734706597275	8.1697749577952	6.73396763174707e-09
Gm24616	2.6344564175499	3.90728367546725	5.23931220119475	8.17769466563847e-09
Gm21897	2.19044690897407	3.16726782784088	4.17368938061275	1.0336064286892e-08
Gm6136	4.61769888918858	6.33453565568178	7.93296988655475	1.0336064286892e-08
Gm26905	1.89444056992352	2.78245958707517	3.67047860422683	1.12587564137378e-08
Gm15487	-7.45935974407386	-6.06812995053628	-4.67690015699869	1.19167329922027e-08
Gm14681	2.57525514973979	3.75928050594197	5.50571790634022	1.741245859363e-08
Rpsa-ps2	4.32169255013803	6.15693185225144	7.84416798483958	1.741245859363e-08
Stmn2	-4.76570205871386	-3.61127733641672	-2.51605388192967	2.00332841204794e-08
mt-Atp8	2.0424437394488	2.93046275660044	3.75928050594197	2.37986011949952e-08
Tdrkh	-7.96257052045981	-6.66014262863736	-5.18011093338461	2.41001454921595e-08
Gm5428	4.41049445185319	6.15693185225144	7.75536608312442	3.13966683812425e-08
Kcnj3	-7.96257052045981	-6.57134072692222	-5.12090966557453	3.15452260250818e-08
Gm26870	2.66405705145495	4.05528684499253	5.44651663853011	5.24057699379572e-08
Mfap2	-8.02177178826992	-6.74894453035253	-5.09130903166947	5.27894383458886e-08
Gm17132	1.86483993601847	2.78245958707517	3.70007923813189	7.42690917928487e-08
Lgr4	-3.64087797032178	-2.75285895317011	-1.89444056992352	1.19669355562212e-07
Snora75	4.02568621108747	5.89052614710594	7.66656418140925	1.3534086983315e-07
Gm26917	1.95364183773363	2.98966402441056	3.81848177375208	1.36923364936759e-07
Gm9825	-7.66656418140925	-6.15693185225144	-4.64729952309364	1.60135187861129e-07
Gm5451	3.81848177375208	5.77212361148572	7.66656418140925	1.98383681465621e-07
Gm5075	3.90728367546725	5.83132487929583	7.60736291359914	2.36091493324492e-07
CAAA01093177.1	-7.48896037797892	-5.86092551320089	-4.2032900145178	2.53974554558287e-07
Gm6563	4.88410459433408	6.60094136082728	8.1697749577952	2.76613476192387e-07
Hmgcs1	-3.61127733641672	-2.69365768536	-1.83523930211341	2.77884495975283e-07
Unc45b	-7.25215530673847	-5.56491917415033	-3.87768304156219	4.09777511663191e-07
Hmgcr	-3.70007923813186	-2.72325831926506	-1.86483993601846	4.28172508380416e-07
Sp8	-8.19937559170022	-5.20971156728966	-3.31527099736616	1.2557268035691e-06
Gm26686	3.16726782784088	4.97290649604925	6.80814579816264	1.35662402244899e-06
Gm11353	3.9368843093723	5.86092551320089	7.72576544921936	1.80008455894012e-06
Ssr3	-3.96648494327736	-2.87126148879033	-1.86483993601846	1.80008455894012e-06
Zfp42	4.23289064842286	6.1865324861565	8.14017432389014	1.87124398886003e-06
Myef2	-3.04886529222066	-2.30884944459429	-1.53923296306286	1.89583784914504e-06
Gm17131	1.56883359696792	2.45685261411956	3.34487163127122	2.07100023066555e-06
Actg1	-1.59843423087297	-1.15442472229714	-0.740015847626375	2.09928877658879e-06
AL589742.2	3.67047860422683	5.62412044196044	7.51856101188397	2.67466213509451e-06
Gm12155	3.55207606860661	5.62412044196044	7.66656418140925	2.86211852188737e-06
Vim	-5.29851346900483	-3.58167670251167	-2.30884944459429	2.94713624676766e-06
Gm43238	2.13124564116396	3.34487163127122	4.61769888918858	3.46186999785827e-06
Gm15801	-7.69616481531431	-6.33453565568178	-4.49929635356836	3.59112106890457e-06
Gm8783	-7.69616481531431	-6.33453565568178	-4.49929635356836	3.59112106890457e-06
Gm10709	-7.45935974407386	-6.33453565568178	-4.52889698747342	4.06339568208067e-06
Pcnp	-3.31527099736616	-2.3680507124044	-1.53923296306286	4.79312204859632e-06
Frmd4b	-7.19295403892836	-4.58809825528353	-2.9600633905055	5.44383049204037e-06
Cdk6	-4.76570205871386	-3.4928748007965	-2.30884944459429	5.73524901509302e-06
Caps2	2.75285895317012	4.41049445185319	6.15693185225144	6.0181463179444e-06
Dhrs3	-7.87376861874464	-4.52889698747342	-2.90086212269539	6.80279693230774e-06
mt-Nd3	2.22004754287912	3.46327416689145	4.67690015699869	7.55774356085435e-06
Gm1821	1.59843423087297	2.48645324802462	3.37447226517628	8.64420503557565e-06
Idh1	-4.11448811280264	-2.93046275660044	-1.83523930211341	1.02709538438496e-05
Gm11425	3.70007923813189	5.71292234367561	7.54816164578903	1.2768035657466e-05
Gm6274	3.61127733641672	5.74252297758066	7.66656418140925	1.50341669681863e-05
Serpinf1	-7.28175594064353	-5.74252297758066	-4.11448811280264	1.50341669681863e-05
Actr2	-3.10806656003077	-2.27924881068923	-1.48003169525275	1.51274413450102e-05
Gm13242	2.81206022098022	6.92654833378286	8.22897622560531	1.67944767351116e-05
Tuba1a	-2.66405705145495	-1.89444056992352	-1.15442472229714	1.67944767351116e-05
Gm20125	3.84808240765714	5.6537210758655	7.28175594064353	1.85188744612959e-05
Tpm3-rs7	3.75928050594197	5.83132487929583	7.42975911016881	2.03814529141003e-05
Gm10718	3.04886529222066	4.94330586214419	6.92654833378286	2.08041197457619e-05
Gm8394	3.87768304156219	5.920126781011	7.84416798483958	2.17606811388525e-05
Zfp600	3.40407289908133	5.56491917415033	7.9033692526497	2.21218447750185e-05
Zfp936	3.96648494327736	6.03852931663122	7.99217115436486	2.33800913294e-05
Cbx3	-1.83523930211341	-1.30242789182242	-0.888019017151647	2.35874888791422e-05
Gm6311	-7.37055784235869	-6.30493502177672	-3.16726782784088	2.49377678634331e-05
Fam60a	-3.6704786042268	-2.69365768536	-1.68723613258813	2.6233377134921e-05
Rps4x-ps	3.40407289908133	5.53531854024528	7.51856101188397	2.78571980688485e-05
Rfx4	-6.98574960159297	-5.29851346900483	-3.43367353298639	2.87971564961308e-05
Grb10	-4.82490332652397	-3.25606972955605	-2.04244373944879	3.14257547469035e-05
Gm5611	1.98324247163869	3.19686846174594	4.82490332652397	3.23727729580115e-05
Ptp4a2	-3.10806656003077	-2.24964817678418	-1.42083042744264	3.30435849298537e-05
Rnf17	3.75928050594197	5.80172424539078	7.66656418140925	3.30435849298537e-05
Gm8355	1.83523930211341	3.01926465831561	4.11448811280264	3.70775691832716e-05
Gm4724	-7.63696354750419	-6.09773058444133	-4.29209191623297	3.71516162666583e-05
Rpl7-ps7	3.61127733641672	5.59451980805539	7.48896037797892	3.93783648504971e-05
Nras	-3.34487163127122	-2.3680507124044	-1.48003169525275	4.12199079096862e-05
Gm29055	1.45043106134769	2.33845007849934	3.25606972955605	4.4737633012255e-05
Dppa3	3.4928748007965	5.71292234367561	7.87376861874464	4.92635110250701e-05
Gapdh	-1.68723613258813	-1.1840253562022	-0.769616481531427	5.22746964012305e-05
RP23-271E2.1	3.61127733641672	5.62412044196044	7.25215530673847	5.41056584973319e-05
Lbr	-3.84808240765714	-2.87126148879033	-1.83523930211341	5.47554143626477e-05
Idi1	-3.70007923813186	-2.66405705145495	-1.68723613258813	5.52717796314689e-05
Gm10093	-7.31135657454858	-5.74252297758066	-4.14408874670769	5.57295723394885e-05
Pgk1	-3.72967987203691	-2.63445641754989	-1.62803486477802	6.02022711654044e-05
Gm4540	4.05528684499253	6.63054199473233	7.96257052045981	6.56423434782585e-05
Gm21887	3.81848177375208	5.71292234367561	7.40015847626375	6.72394033737559e-05
Msmo1	-3.04886529222066	-2.22004754287912	-1.39122979353758	6.79237402858066e-05
Cldn4	4.23289064842286	6.03852931663122	7.66656418140925	7.23286621922921e-05
Ccdc36	1.86483993601847	3.10806656003077	4.4696957196633	7.46481952722848e-05
Gm8935	3.37447226517628	5.44651663853011	7.45935974407386	7.89243191049904e-05
Klhl9	-3.10806656003077	-2.16084627506901	-1.30242789182242	8.02836460327419e-05
Gm10110	2.9600633905055	4.82490332652397	6.57134072692222	9.29258685274854e-05
Mest	-4.61769888918858	-3.22646909565099	-1.89444056992352	9.77052244081673e-05
Ubb	-1.39122979353758	-0.947220284961761	-0.5920126781011	9.77052244081673e-05
Gm13680	3.64087797032178	5.6537210758655	7.25215530673847	0.000103876311907704
Fstl1	-4.2032900145178	-2.93046275660044	-1.74643740039824	0.000110671260938177
Gstm6	-6.57134072692222	-4.76570205871386	-2.9600633905055	0.000115774335389176
Rn7sk	2.51605388192968	4.2032900145178	6.03852931663122	0.000117938275784058
Rn18s-rs5	1.48003169525275	2.13124564116396	2.72325831926506	0.000126310116415866
Dusp6	-4.58809825528353	-3.07846592612572	-1.83523930211341	0.000126551078594499
Tdrd12	3.9368843093723	6.00892868272617	7.9033692526497	0.000150514441562896
Cdh1	1.89444056992352	3.226469095651	4.61769888918858	0.000155506635915866
Fabp7	-6.68974326254241	-5.09130903166947	-3.31527099736616	0.000155506635915866
Gm5525	3.226469095651	5.32811410290992	7.28175594064353	0.000168917404382325
Gm21962	1.89444056992352	3.28567036346111	4.70650079090375	0.000177681885213748
Gm7292	-5.97932804882111	-3.99608557718241	-2.39765134630945	0.000180527684241667
C1galt1c1	-6.86734706597275	-4.97290649604925	-3.10806656003077	0.000184980315125
Gm10184	-4.88410459433408	-3.34487163127122	-1.95364183773363	0.000209856578100329
Gm23935	3.226469095651	5.23931220119475	6.86734706597275	0.000233218982678138
Gm24245	3.226469095651	5.23931220119475	6.86734706597275	0.000233218982678138
Gm24270	3.226469095651	5.23931220119475	6.86734706597275	0.000233218982678138
Gm14305	-7.07455150330814	-5.53531854024528	-3.72967987203691	0.000256691675230709
Itga7	3.43367353298639	5.59451980805539	10.7154294736299	0.000280322848931388
Map1b	-2.93046275660044	-2.01284310554374	-1.15442472229714	0.000280886241408602
Lrrc8a	-4.11448811280264	-2.81206022098022	-1.68723613258813	0.000291106408138848
Gm17167	2.24964817678418	3.87768304156219	5.50571790634022	0.000294240250508802
Rps2-ps10	-5.56491917415033	-3.37447226517628	-1.89444056992352	0.000307487788469062
Mup6	-7.1633534050233	-4.08488747889758	-2.33845007849934	0.000321273615851455
Gm13147	3.61127733641672	5.74252297758066	7.40015847626375	0.000344119068432618
S100a10	-4.52889698747342	-2.98966402441056	-1.74643740039824	0.00035566378187182
Gm10359	-7.54816164578903	-5.97932804882111	-4.14408874670769	0.000357525727871969
Gm12671	-7.54816164578903	-5.97932804882111	-4.14408874670769	0.000357525727871969
Gm7336	-7.54816164578903	-5.97932804882111	-4.14408874670769	0.000357525727871969
Jade1	1.42083042744264	2.45685261411956	3.52247543470156	0.000357525727871969
Pmvk	-4.29209191623297	-2.72325831926506	-1.56883359696791	0.000364763532415477
Rps18-ps3	3.31527099736616	5.35771473681494	7.28175594064353	0.000372642470238337
Slc31a1	-5.47611727243516	-3.55207606860661	-2.04244373944879	0.000395942048503066
Gm10324	3.52247543470156	5.53531854024528	7.31135657454858	0.000402771154462083
Olig3	-7.1633534050233	-5.23931220119472	-3.22646909565099	0.000403827287966065
2410141K09Rik	3.01926465831561	5.23931220119475	7.28175594064353	0.000415823983035762
Gm37158	1.15442472229715	2.01284310554374	2.90086212269539	0.000415823983035762
Psma5	-2.9600633905055	-2.10164500725891	-1.24322662401231	0.000424091722466642
mt-Tp	-7.19295403892836	-5.23931220119472	-3.2856703634611	0.000475790461221286
4930447C04Rik	3.72967987203695	6.12733121834639	8.08097305608003	0.000490566031870755
mt-Nd4l	-4.79530269261892	-3.01926465831561	-1.68723613258813	0.000490566031870755
Rpl10l	3.4928748007965	5.53531854024528	7.57776227969408	0.000532702812323485
Tcea1-ps1	2.9600633905055	5.32811410290992	7.22255467283342	0.000576677441293542
Gm10801	2.13124564116396	3.81848177375208	5.6537210758655	0.000581704292566778
Canx	-2.42725198021451	-1.62803486477802	-0.888019017151647	0.000604579472587318
Ncs1	-6.42333755739694	-4.23289064842286	-2.30884944459429	0.00060495845511189
Hoxb5	-6.54174009301717	-4.67690015699869	-2.75285895317011	0.000614093409669252
Atp5s	-6.71934389644747	-4.88410459433408	-2.98966402441056	0.000652400619576003
Dach1	-6.60094136082728	-4.73610142480881	-2.72325831926506	0.000652400619576003
Eno1	-2.63445641754989	-1.80563866820835	-1.00642155277187	0.000652400619576003
Hoxa1	-6.80814579816264	-5.06170839776442	-3.2856703634611	0.000652400619576003
Raet1d	-6.95614896768791	-5.26891283509977	-3.46327416689145	0.000652400619576003
Srm	1.48003169525275	2.6344564175499	3.84808240765714	0.000652400619576003
Gm13151	4.05528684499253	6.39373692349189	8.49538193075078	0.000655070773816157
A230004M16Rik	2.69365768536001	4.73610142480881	6.57134072692222	0.000675201651419448
mt-Ts1	1.09522345448704	1.92404120382857	2.75285895317012	0.00067961080311802
Pea15a	-3.75928050594197	-2.54565451583473	-1.42083042744264	0.000693616711079293
Uckl1	-7.10415213721319	-5.26891283509977	-3.31527099736616	0.000727343812213918
Tspan6	-4.23289064842286	-2.90086212269539	-1.65763549868308	0.000739972028259234
Skil	-2.90086212269539	-2.01284310554374	-1.15442472229714	0.000769716799549931
Rps2-ps6	-7.10415213721319	-5.71292234367561	-3.25606972955605	0.000785046508440706
Tdgf1-ps1	-6.95614896768791	-4.82490332652397	-2.66405705145495	0.000802408200860662
Sytl3	3.31527099736616	5.56491917415033	7.60736291359914	0.000833376314626313
Ado	-4.35129318404308	-2.84166085488528	-1.53923296306286	0.000858825877836192
Gm24289	2.48645324802462	4.44009508575825	6.24573375396661	0.000880956373540454
Pfn2	-5.18011093338461	-3.46327416689145	-1.98324247163869	0.000880956373540454
Rpl37rt	1.03602218667693	1.86483993601847	2.72325831926506	0.000903795020797679
Ppic	-7.48896037797892	-6.24573375396661	-3.01926465831561	0.000914916827108263
Tmem37	-6.39373692349189	-4.70650079090375	-2.93046275660044	0.000914916827108263
Gm13139	1.80563866820836	3.28567036346111	5.03210776385936	0.00100044592751468
Rab31	-7.07455150330814	-4.4696957196633	-2.45685261411956	0.0010641360176997
Hnrnpa1	-1.1840253562022	-0.769616481531427	-0.444009508575822	0.00108168557690304
Gm15484	2.90086212269539	5.06170839776442	7.07455150330814	0.00114922226068324
Tmem55a	-3.99608557718241	-2.69365768536	-1.50963232915781	0.00118768308119675
Fam166a	2.98966402441056	5.06170839776442	6.95614896768791	0.00122090459822815
Gm13577	2.90086212269539	5.09130903166947	7.10415213721319	0.00122468955288543
Gm6394	2.78245958707517	5.2097115672897	7.42975911016881	0.00130564512000451
Platr15	2.84166085488528	5.18011093338464	7.60736291359914	0.00134083189784742
Plin2	-5.94972741491605	-3.75928050594197	-2.01284310554374	0.00134083189784742
St13	-2.30884944459429	-1.56883359696791	-0.888019017151647	0.00134083189784742
Fdps	-3.31527099736616	-2.22004754287912	-1.21362599010725	0.00134167086505456
Glrx	-6.68974326254241	-4.94330586214419	-3.07846592612572	0.00136623907047987
Gm21411	2.9600633905055	5.38731537072	7.37055784235869	0.00136810420983032
Ncam1	-4.32169255013803	-2.75285895317011	-1.50963232915781	0.00136810420983032
Ptp4a1	-2.84166085488528	-1.89444056992352	-1.03602218667692	0.00136810420983032
Ube2h	-5.86092551320089	-3.81848177375208	-2.07204437335385	0.00136810420983032
mt-Nd2	0.858418383246594	1.68723613258814	2.3680507124044	0.00136810420983032
Ssr1	-2.60485578364484	-1.74643740039824	-0.947220284961761	0.00138884305343741
Gm37758	1.42083042744264	2.60485578364484	3.87768304156219	0.00139138995687999
Lincenc1	2.93046275660044	5.26891283509981	7.66656418140925	0.00139423136737462
Gm2974	-6.95614896768791	-4.94330586214419	-2.90086212269539	0.00139862764969672
Gm37381	3.16726782784088	5.59451980805539	7.48896037797892	0.00143832854209828
Dppa2	2.87126148879034	5.18011093338464	7.45935974407386	0.00144378499525168
Prr13	-6.95614896768791	-5.38731537072	-3.52247543470156	0.00144378499525168
Trp53	-2.81206022098022	-1.92404120382857	-1.06562282058198	0.00144378499525168
Gmps	-3.04886529222066	-2.10164500725891	-1.15442472229714	0.00147859060204455
Usp22	-3.31527099736616	-2.19044690897407	-1.1840253562022	0.0015721369273313
Rex2	2.48645324802462	4.70650079090375	7.1633534050233	0.0017829851157047
Lrrc58	-3.43367353298639	-2.33845007849934	-1.27282725791736	0.00181931075006264
Gm43673	2.81206022098022	5.12090966557453	6.8969476998778	0.00183349135604926
Maged2	-7.40015847626375	-4.26249128232792	-2.42725198021451	0.00190848571478192
Tagln	-8.40658002903561	-3.40407289908133	-1.95364183773363	0.00198333344003118
Gm42519	0.947220284961761	1.80563866820836	2.60485578364484	0.00198742065797712
Ftl1	-1.59843423087297	-1.09522345448703	-0.651213945911208	0.00205934926561777
Hsd17b7	-6.8969476998778	-5.23931220119472	-2.48645324802462	0.00205934926561777
Gcnt2	2.90086212269539	5.06170839776442	7.13375277111825	0.00210149737112939
Gm13212	3.01926465831561	5.29851346900486	7.10415213721319	0.00210149737112939
Gm13166	1.36162915963253	2.51605388192968	3.70007923813189	0.002148441338567
Pcdh18	-6.42333755739694	-4.35129318404308	-2.30884944459429	0.00224038494851074
Hoxa5	-6.1865324861565	-4.23289064842286	-2.30884944459429	0.00228144082187527
Cbx5	-2.90086212269539	-1.89444056992352	-1.03602218667692	0.00229484520556825
Cpq	-6.57134072692222	-4.55849762137847	-2.54565451583473	0.00229484520556825
Rhox5	2.87126148879034	5.26891283509981	7.40015847626375	0.00229484520556825
Gsk3b	-2.63445641754989	-1.7760380343033	-0.947220284961761	0.00231362922766993
Dnmt3l	2.54565451583473	4.82490332652397	7.66656418140925	0.00236602481006504
F2r	-6.24573375396661	-3.78888113984702	-2.07204437335385	0.00241839724723632
Tspan12	-7.60736291359914	-5.83132487929583	-2.90086212269539	0.00241839724723632
mt-Rnr1	0.799217115436486	1.50963232915781	2.22004754287912	0.0024477849878482
Sc5d	-4.49929635356836	-3.10806656003077	-1.74643740039824	0.00248939243306785
Atp5c1	-2.57525514973978	-1.71683676649319	-0.917619651056702	0.0025028820734424
Ywhaz	-2.01284310554374	-1.36162915963253	-0.740015847626375	0.0025028820734424
mt-Nd6	0.799217115436486	1.50963232915781	2.22004754287912	0.0025028820734424
Tmem263	-4.64729952309364	-3.07846592612572	-1.68723613258813	0.00252029662608955
Cdh2	-6.42333755739694	-3.6704786042268	-2.04244373944879	0.00252930579316145
Calu	-3.58167670251167	-2.3680507124044	-1.27282725791736	0.00254662982290095
Gbx2	-7.66656418140925	-6.24573375396661	-3.2856703634611	0.00262956823834672
Lztr1	0.917619651056705	1.7760380343033	2.60485578364484	0.00262956823834672
Gm12100	-6.71934389644747	-4.79530269261892	-2.75285895317011	0.00272800664445637
Gm17555	1.27282725791737	2.45685261411956	3.67047860422683	0.00272800664445637
Gm22748	2.66405705145495	5.03210776385936	7.22255467283342	0.00275684800104254
Shisa3	-6.74894453035253	-4.49929635356836	-2.22004754287912	0.00277302228765534
BC051077	1.12482408839209	2.13124564116396	3.07846592612572	0.00290553548349119
Cdc42	-3.10806656003077	-2.16084627506901	-1.21362599010725	0.00302921809379119
Gm21750	1.27282725791737	2.48645324802462	3.72967987203695	0.00307918301169021
Tmc7	-6.51213945911211	-4.73610142480881	-2.78245958707517	0.00309220578915277
Skap2	-4.35129318404308	-2.78245958707517	-1.45043106134769	0.0032068464951636
Acat2	-3.01926465831561	-2.01284310554374	-1.06562282058198	0.00326809822639134
Capza2	-3.04886529222066	-2.01284310554374	-1.06562282058198	0.00327951844434304
Lars2	0.917619651056705	1.80563866820836	2.6344564175499	0.00327951844434304
Gm10116	0.828817749341542	1.62803486477803	2.3680507124044	0.00332796800878694
Crabp2	-5.77212361148572	-3.64087797032178	-1.83523930211341	0.00339514482567836
Gm26547	1.30242789182242	2.51605388192968	3.78888113984702	0.00343567183000979
Prdx2	-2.33845007849934	-1.53923296306286	-0.828817749341539	0.00343567183000979
Raet1e	-6.92654833378286	-5.12090966557453	-3.04886529222066	0.00345380709198454
Zfp534	3.70007923813189	6.12733121834639	8.08097305608003	0.00345380709198454
Gm17134	2.3680507124044	4.61769888918858	6.71934389644747	0.0034671552257108
Crispld1	-6.68974326254241	-5.00250712995431	-2.98966402441056	0.00350687625966629
Gm12355	2.51605388192968	4.79530269261892	7.04495086940308	0.00359922189846935
mt-Atp6	0.621613312006156	1.42083042744264	2.42725198021451	0.00391333653866496
Inpp5k	-6.33453565568178	-4.38089381794814	-2.3680507124044	0.00414042078090511
Erh	-2.30884944459429	-1.53923296306286	-0.828817749341539	0.00419045652795744
Reep2	-6.77854516425758	-4.61769888918858	-2.45685261411956	0.00425468278665304
Zscan26	-3.43367353298639	-2.27924881068923	-1.1840253562022	0.00452502894770268
Srpk1	-2.69365768536	-1.83523930211341	-0.976820918866814	0.00464944057181328
Cnih1	-3.34487163127122	-2.16084627506901	-1.09522345448703	0.0047985560490283
Atad1	-3.46327416689145	-2.27924881068923	-1.1840253562022	0.00495736745116774
Tmem141	-6.60094136082728	-4.67690015699869	-2.57525514973978	0.0050533726790764
Gm13150	3.10806656003077	5.86092551320089	8.40658002903561	0.00510685504793058
Hnrnpk	-2.24964817678418	-1.48003169525275	-0.769616481531427	0.00510685504793058
Abcg2	-3.61127733641672	-2.27924881068923	-1.1840253562022	0.00512495426691752
Fam96a	-4.88410459433408	-3.01926465831561	-1.53923296306286	0.0051711200676793
Ptn	-5.00250712995431	-3.22646909565099	-1.59843423087297	0.00519375498170117
Gm13182	2.72325831926506	5.12090966557453	6.95614896768791	0.00527602863592334
Nanp	-6.452938191302	-4.44009508575825	-2.48645324802462	0.00531879692558814
Them4	-7.13375277111825	-5.920126781011	-2.10164500725891	0.00540769295271503
Poldip3	-3.37447226517628	-2.24964817678418	-1.15442472229714	0.00546391594782607
Gm10719	1.74643740039825	3.46327416689145	5.26891283509981	0.00553239239713885
Ttc8	-6.57134072692222	-4.76570205871386	-2.69365768536	0.00564263889019027
Gbas	-3.96648494327736	-2.48645324802462	-1.24322662401231	0.00584232405925809
Ets1	-6.83774643206769	-5.15051029947955	-2.84166085488528	0.0062373338699933
Gm26205	2.39765134630946	4.58809825528353	6.63054199473233	0.0062373338699933
Hmgb3	-3.16726782784088	-2.01284310554374	-1.00642155277187	0.00626273362063447
Megf10	-6.86734706597275	-5.23931220119472	-2.93046275660044	0.00644805587532745
Efna5	-4.14408874670769	-2.66405705145495	-1.33202852572747	0.00645375825449191
Gm10123	-3.01926465831561	-1.95364183773363	-1.00642155277187	0.00674206972504939
Tubb5	-1.71683676649319	-1.09522345448703	-0.562412044196044	0.00674606053417386
Rbm15	-2.66405705145495	-1.71683676649319	-0.888019017151647	0.00696244202976501
C230085N15Rik	-6.6305419947323	-4.85450396042903	-2.57525514973978	0.00699871429400675
Trappc1	-4.55849762137847	-2.66405705145495	-1.33202852572747	0.00702749766772424
Dctn5	-3.2856703634611	-2.10164500725891	-1.03602218667692	0.00704183198270346
Wiz	0.799217115436486	1.65763549868308	2.45685261411956	0.00715780042548899
Paics	-2.42725198021451	-1.62803486477802	-0.799217115436483	0.0076092512891429
Vdac3	-2.87126148879033	-1.92404120382857	-0.976820918866814	0.0076092512891429
Gm15501	0.740015847626375	1.50963232915781	2.27924881068924	0.00768769628337229
Gm13145	2.01284310554374	3.9368843093723	6.09773058444133	0.00775616411171612
Gm4737	-4.52889698747342	-2.9600633905055	-1.48003169525275	0.00802645810796254
Spata6	-6.66014262863736	-4.73610142480881	-2.63445641754989	0.00802645810796254
Gm13247	2.54565451583473	5.2097115672897	7.51856101188397	0.00802845676635609
Gm4149	0.76961648153143	1.56883359696792	2.3680507124044	0.00802845676635609
Snora26	2.42725198021451	4.70650079090375	6.80814579816264	0.00802845676635609
Zfhx4	-6.71934389644747	-4.08488747889758	-2.10164500725891	0.00802845676635609
G530011O06Rik	-5.94972741491605	-3.40407289908133	-1.68723613258813	0.00814478243563583
Ywhae	-1.92404120382857	-1.24322662401231	-0.621613312006156	0.00814604453749735
Prdx1	-1.92404120382857	-1.24322662401231	-0.651213945911208	0.00821522503529153
Gm13487	2.3680507124044	4.76570205871386	7.10415213721319	0.00847051424665169
Adk	-3.4928748007965	-2.24964817678418	-1.15442472229714	0.00858201199034573
Ccdc6	-3.70007923813186	-2.45685261411956	-1.21362599010725	0.00858201199034573
Gm37954	0.828817749341542	1.74643740039825	2.6344564175499	0.00863115815976448
Gm10288	1.62803486477803	3.28567036346111	5.00250712995431	0.00889085490639423
Gm37324	1.95364183773363	5.53531854024528	7.07455150330814	0.00889085490639423
Kcnq1ot1	0.76961648153143	1.59843423087297	2.42725198021451	0.00895186013525674
Anp32b-ps1	2.10164500725891	4.4696957196633	6.92654833378286	0.00902927645689062
Dancr	1.48003169525275	3.07846592612572	4.82490332652397	0.00914140620574077
Zyx	-5.12090966557453	-3.16726782784088	-1.53923296306286	0.00918965024298025
Galnt6	2.45685261411956	5.00250712995431	7.13375277111825	0.00932876936269264
Scd2	-2.93046275660044	-1.92404120382857	-0.976820918866814	0.00958535478071845
AU018091	2.51605388192968	5.2097115672897	7.34095720845364	0.00962632699974742
Asns	-3.64087797032178	-2.39765134630945	-1.1840253562022	0.00962632699974742
Col5a2	-6.21613312006156	-4.35129318404308	-2.33845007849934	0.00978189944463512
2810417H13Rik	-2.42725198021451	-1.59843423087297	-0.799217115436483	0.0101888775216521
Fdft1	-3.25606972955605	-2.19044690897407	-1.12482408839209	0.0103086996494414
Meis2	-5.56491917415033	-3.37447226517628	-1.62803486477802	0.0103086996494414
Rif1	0.76961648153143	1.65763549868308	2.51605388192968	0.0103455742679199
Ecscr	-6.66014262863736	-4.58809825528353	-2.42725198021451	0.0103643444663556
Eif3e	-2.45685261411956	-1.59843423087297	-0.769616481531427	0.0103643444663556
Psma1	-2.72325831926506	-1.74643740039824	-0.858418383246594	0.0104371558957872
Asah1	-3.6704786042268	-2.33845007849934	-1.15442472229714	0.0104910855189325
Nmt2	-3.13766719393583	-2.07204437335385	-1.00642155277187	0.0104910855189325
Rpl30-ps10	1.86483993601847	3.81848177375208	7.25215530673847	0.0104910855189325
Calm2	-2.07204437335385	-1.33202852572747	-0.651213945911208	0.0105225545507004
Dyrk3	2.54565451583473	5.56491917415033	7.40015847626375	0.0105225545507004
Gm42418	1.50963232915781	3.19686846174594	5.03210776385936	0.0105225545507004
Gm43743	2.39765134630946	4.97290649604925	6.77854516425758	0.0105225545507004
Insig1	-2.39765134630945	-1.50963232915781	-0.740015847626375	0.0105225545507004
Zcchc18	-7.04495086940308	-4.88410459433408	-2.39765134630945	0.0105225545507004
Gm2000	0.621613312006156	1.36162915963253	2.0424437394488	0.010594579665565
Zwint	-2.69365768536	-1.71683676649319	-0.828817749341539	0.0109447528882258
Gm9755	2.39765134630946	4.82490332652397	6.98574960159297	0.0112721732553729
Gm26543	2.10164500725891	4.35129318404308	6.48253882520706	0.011443819196537
Spry2	-2.81206022098022	-1.83523930211341	-0.888019017151647	0.011443819196537
Tpm4	-3.10806656003077	-1.98324247163869	-0.947220284961761	0.0114925007000283
Mterf2	-6.452938191302	-4.52889698747342	-2.42725198021451	0.0117475938187614
Gm43498	0.947220284961761	2.01284310554374	3.10806656003077	0.0118100032840157
Gm5526	2.45685261411956	4.88410459433408	6.98574960159297	0.0120522286921774
Slc25a5	-2.10164500725891	-1.39122979353758	-0.680814579816264	0.0120522286921774
Gm43056	1.65763549868308	3.52247543470156	5.35771473681494	0.0122014823729389
Gm26083	2.42725198021451	4.91370522823914	6.95614896768791	0.0126807629039381
Rpph1	2.24964817678418	4.44009508575825	6.68974326254245	0.0126807629039381
Klhl13	1.39122979353759	2.98966402441056	4.85450396042903	0.0133838137824542
Gm15920	-4.52889698747342	-2.54565451583473	-1.1840253562022	0.0139633647190474
Gnb1	-1.95364183773363	-1.27282725791736	-0.621613312006156	0.0139780143586489
Peg12	-5.86092551320089	-3.40407289908133	-1.56883359696791	0.0139780143586489
Penk	-5.53531854024528	-3.22646909565099	-1.50963232915781	0.0139780143586489
Rph3a	2.48645324802462	4.97290649604925	7.04495086940308	0.0139780143586489
Snrpn	-2.72325831926506	-1.7760380343033	-0.858418383246594	0.0139780143586489
Tmub1	-6.54174009301717	-4.4696957196633	-2.30884944459429	0.0139780143586489
Zfp286	-6.15693185225144	-4.32169255013803	-2.16084627506901	0.0139780143586489
Gm37515	0.799217115436486	1.71683676649319	2.60485578364484	0.0142012514653957
Pkia	-6.57134072692222	-4.58809825528353	-2.33845007849934	0.0142012514653957
Ptrf	-6.80814579816264	-4.88410459433408	-2.22004754287912	0.0145576340132262
Cdk4	-2.48645324802462	-1.56883359696791	-0.769616481531427	0.0146808877700947
Gm13251	1.00642155277187	2.16084627506902	3.25606972955605	0.0147642384849805
Sumo2	-2.27924881068923	-1.50963232915781	-0.710415213721319	0.0152129765081627
Ap5m1	-6.80814579816264	-5.09130903166947	-2.16084627506901	0.0157375546496296
Gm10717	1.50963232915781	3.34487163127122	5.2097115672897	0.0157375546496296
Enc1	-3.81848177375208	-2.54565451583473	-1.21362599010725	0.0159443171118714
Gm38340	-6.77854516425758	-4.55849762137847	-2.22004754287912	0.0161946938241476
Fgf4	2.10164500725891	6.30493502177672	7.84416798483958	0.0166890897986018
Tmem176b	-6.36413628958683	-4.35129318404308	-2.13124564116396	0.0167354816245632
Gm18180	-6.60094136082728	-4.26249128232792	-1.92404120382857	0.0170203652625034
Gm42566	1.03602218667693	2.24964817678418	3.58167670251167	0.0173713097899679
Dnah8	2.27924881068924	4.85450396042903	7.37055784235869	0.0177040366684115
Tspan31	-5.32811410290989	-2.72325831926506	-1.27282725791736	0.0180625992241973
Reg2	1.59843423087297	3.67047860422683	5.53531854024528	0.0182387570164602
Polr3k	-3.61127733641672	-2.27924881068923	-1.06562282058198	0.0183742153511914
Smu1	-3.34487163127122	-2.04244373944879	-0.917619651056702	0.0193075668611212
Dazap2	-3.99608557718241	-2.45685261411956	-1.09522345448703	0.019741827144095
Tmem218	-6.24573375396661	-4.17368938061275	-1.92404120382857	0.019741827144095
Ddah1	-4.85450396042903	-3.01926465831561	-1.36162915963253	0.0199340386586007
B9d2	-6.452938191302	-4.55849762137847	-2.3680507124044	0.0201653272303291
Litaf	-4.91370522823914	-2.87126148879033	-1.30242789182242	0.0202898882738619
Gm37404	1.09522345448704	2.39765134630946	3.90728367546725	0.0203809484189739
Sec13	-4.29209191623297	-2.48645324802462	-1.15442472229714	0.0206821106529535
Fmr1nb	2.42725198021451	5.15051029947955	8.85058953761144	0.0208856197520447
Gm15662	1.95364183773363	4.17368938061275	6.15693185225144	0.0209122180508898
Ifitm2	-2.69365768536	-1.71683676649319	-0.799217115436483	0.0209677350565428
Mdh1	-2.81206022098022	-1.80563866820835	-0.828817749341539	0.0209677350565428
Ywhaq	-2.19044690897407	-1.42083042744264	-0.651213945911208	0.0213736585318302
Csn3	-6.92654833378286	-5.35771473681494	-2.07204437335385	0.021515448238574
Dstn	-2.30884944459429	-1.48003169525275	-0.680814579816264	0.0215542786276486
Rell1	-6.60094136082728	-4.61769888918858	-2.42725198021451	0.0215542786276486
Ccdc90b	-4.73610142480881	-2.72325831926506	-1.24322662401231	0.021630105101427
Efnb2	-3.10806656003077	-1.92404120382857	-0.888019017151647	0.021630105101427
Gm7293	2.07204437335385	4.44009508575825	6.54174009301717	0.0218538858103382
Gm11168	1.95364183773363	4.26249128232792	6.452938191302	0.0218574950827385
Gm10250	2.27924881068924	4.97290649604925	7.37055784235869	0.0218975975182652
Nkiras2	-6.06812995053628	-3.55207606860661	-1.59843423087297	0.0220147806197516
Gm10320	1.98324247163869	4.49929635356836	6.80814579816264	0.0221143204780239
Gstp2	2.54565451583473	5.2097115672897	7.19295403892836	0.0221143204780239
Oat	-4.70650079090375	-2.75285895317011	-1.24322662401231	0.0228793912111244
Sfmbt2	2.13124564116396	4.32169255013803	6.42333755739694	0.022918846671877
Elovl1	-7.13375277111825	-5.86092551320089	-1.86483993601846	0.0229866240905436
Tmem98	-6.6305419947323	-5.09130903166947	-2.07204437335385	0.0236771593911646
Ddah2	-4.2032900145178	-2.54565451583473	-1.15442472229714	0.0238171476734578
AI662270	2.54565451583473	5.56491917415033	7.34095720845364	0.023890196124898
Dctn4	-3.16726782784088	-1.95364183773363	-0.888019017151647	0.0240329540291371
Pls3	-3.72967987203691	-2.39765134630945	-1.15442472229714	0.024432423077955
Gm2a	-6.42333755739694	-2.51605388192967	-1.15442472229714	0.0250696790392196
Mlf1	-6.54174009301717	-4.55849762137847	-2.22004754287912	0.0250696790392196
Spin1	-2.90086212269539	-1.83523930211341	-0.828817749341539	0.025135254224944
Nsdhl	-4.2032900145178	-2.60485578364484	-1.15442472229714	0.0251650600273262
Tppp3	-6.27533438787167	-4.38089381794814	-2.27924881068923	0.02531172522004
Snx6	-3.13766719393583	-1.92404120382857	-0.858418383246594	0.0253137461264954
Vcan	-5.47611727243516	-3.10806656003077	-1.36162915963253	0.0258337186519377
Gm14326	-6.452938191302	-4.58809825528353	-2.33845007849934	0.0264674164302518
Psma2	-2.45685261411956	-1.53923296306286	-0.680814579816264	0.0264674164302518
Klf9	1.33202852572747	3.04886529222066	4.94330586214419	0.0266677294511628
Gm43041	0.532811410290992	1.21362599010726	1.92404120382857	0.0267353818427967
Gm37736	-7.63696354750419	-3.4928748007965	-1.59843423087297	0.0267752524828054
Mdh2	-2.19044690897407	-1.39122979353758	-0.621613312006156	0.0267752524828054
Gm7488	-4.32169255013803	-2.60485578364484	-1.21362599010725	0.0271703110943874
Gm10073	0.651213945911211	1.53923296306286	2.3680507124044	0.0273956405112294
Gm10720	2.0424437394488	4.58809825528353	6.71934389644747	0.0273956405112294
Snf8	0.799217115436486	1.83523930211341	2.84166085488528	0.0282331718470652
G6pc3	-6.60094136082728	-4.64729952309364	-2.19044690897407	0.0282868289719463
Gm10131	1.24322662401231	2.87126148879034	4.61769888918858	0.0285003308513264
Anp32b	0.592012678101103	1.36162915963253	2.10164500725891	0.0286628684403577
Greb1l	-5.86092551320089	-3.61127733641672	-1.56883359696791	0.0286628684403577
Stmn1	-2.19044690897407	-1.33202852572747	-0.5920126781011	0.0286628684403577
Gm37903	0.947220284961761	2.19044690897407	3.67047860422683	0.0287858029837147
Hmgb1	-1.42083042744264	-0.888019017151647	-0.473610142480881	0.0288034241878488
Gm10721	1.42083042744264	3.31527099736616	5.32811410290992	0.0288232010974868
Epcam	0.710415213721323	1.65763549868308	2.57525514973979	0.02887937640303
Atrx	0.592012678101103	1.39122979353759	2.13124564116396	0.0291317728690222
Pola2	0.562412044196048	1.36162915963253	2.16084627506902	0.0297498768130928
Gm11518	1.71683676649319	3.99608557718241	6.30493502177672	0.0299411480500311
Nup62cl	-6.03852931663122	-4.11448811280264	-2.01284310554374	0.0300078163604725
Cdkn1a	1.24322662401231	2.87126148879034	4.73610142480881	0.0300982576874564
Echdc1	-6.39373692349189	-4.67690015699869	-1.86483993601846	0.0303725839052587
Thbs1	-6.54174009301717	-4.76570205871386	-2.63445641754989	0.0305885910166705
Gm13154	1.62803486477803	3.64087797032178	5.62412044196044	0.0307412838016032
Sucla2	-4.35129318404308	-2.63445641754989	-1.15442472229714	0.0310243349207342
Taf1d	0.532811410290992	1.27282725791737	1.98324247163869	0.0310380188706973
Hmga2	-3.75928050594197	-2.27924881068923	-0.976820918866814	0.0311064476044499
Arf4	-2.81206022098022	-1.74643740039824	-0.769616481531427	0.0311514278987291
Hnrnpf	-2.30884944459429	-1.45043106134769	-0.651213945911208	0.0311514278987291
Alg13	0.740015847626375	1.74643740039825	2.75285895317012	0.0316165841393822
Timm23	-2.63445641754989	-1.65763549868308	-0.740015847626375	0.031633490814663
Dynlt1b	-2.45685261411956	-1.50963232915781	-0.651213945911208	0.0326208840381814
H2-Ab1	-6.12733121834639	-4.05528684499253	-1.80563866820835	0.0326315461915873
Spcs2	-3.10806656003077	-1.92404120382857	-0.858418383246594	0.0326315461915873
Spcs3	-4.76570205871386	-2.87126148879033	-1.21362599010725	0.0326315461915873
Cops4	-2.75285895317011	-1.71683676649319	-0.769616481531427	0.0327702585254425
Gm22710	1.89444056992352	4.2032900145178	6.39373692349189	0.0327702585254425
Ndufa4l2	-6.1865324861565	-3.96648494327736	-1.68723613258813	0.0327702585254425
Sfn	2.13124564116396	4.73610142480881	6.86734706597275	0.0328200400808481
Enpp3	-3.84808240765714	-2.33845007849934	-1.00642155277187	0.0333012441608029
Sfi1	0.828817749341542	2.01284310554374	3.226469095651	0.0333290494627435
Sparc	-2.98966402441056	-1.83523930211341	-0.799217115436483	0.0335053368560105
Gm17067	2.10164500725891	4.79530269261892	7.04495086940308	0.0335119800209616
9330133O14Rik	-5.94972741491605	-4.08488747889758	-2.04244373944879	0.0336662833860787
Gm3837	1.92404120382857	4.4696957196633	6.71934389644747	0.0341516786157496
Meis3	-6.06812995053628	-4.08488747889758	-1.95364183773363	0.0341516786157496
Gatad1	-2.51605388192967	-1.53923296306286	-0.651213945911208	0.0347498430558378
Fyb	2.07204437335385	4.70650079090375	6.86734706597275	0.034868173220307
Gm14308	-6.92654833378286	-4.91370522823914	-2.24964817678418	0.0349099137868132
Gm11478	1.45043106134769	3.55207606860661	5.56491917415033	0.0351440986078515
Ano10	-6.48253882520706	-4.61769888918858	-2.33845007849934	0.0354767321754344
Ift22	-6.74894453035253	-4.91370522823914	-2.45685261411956	0.0354767321754344
Ccnd2	-4.38089381794814	-2.42725198021451	-1.03602218667692	0.0358307038218768
Ormdl1	-5.38731537072	-3.16726782784088	-1.33202852572747	0.0365993383775985
Arl8b	-3.64087797032178	-2.27924881068923	-1.00642155277187	0.0370875832856268
Lipe	0.710415213721323	1.68723613258814	2.66405705145495	0.0370875832856268
Pik3r3	-6.48253882520706	-4.41049445185319	-2.19044690897407	0.0370875832856268
Plgrkt	-6.95614896768791	-5.47611727243516	-2.10164500725891	0.0370875832856268
Gm3558	-6.6305419947323	-4.91370522823914	-1.92404120382857	0.0370922129496238
Snx24	-7.34095720845364	-4.02568621108747	-1.83523930211341	0.0370922129496238
Tspyl4	-6.98574960159297	-4.67690015699869	-2.24964817678418	0.0376418296579631
Pycr1	-5.09130903166947	-2.75285895317011	-1.15442472229714	0.0377779972154606
Lefty1	-2.66405705145495	-1.68723613258813	-0.710415213721319	0.0379376114587544
Hist1h1a	1.45043106134769	3.46327416689145	5.44651663853011	0.0381151505001583
Mier3	-3.58167670251167	-2.10164500725891	-0.888019017151647	0.0381151505001583
Pfas	-2.72325831926506	-1.74643740039824	-0.769616481531427	0.0381826652811534
Twf1	-3.22646909565099	-2.01284310554374	-0.858418383246594	0.0381826652811534
Vdac3-ps1	1.83523930211341	4.35129318404308	6.74894453035253	0.0382994844182518
Tmsb15b2	-6.71934389644747	-4.67690015699869	-2.30884944459429	0.0385320680353961
Samd4	-6.03852931663122	-4.2032900145178	-2.10164500725891	0.0387163561701081
Pgpep1	-3.43367353298639	-2.10164500725891	-0.888019017151647	0.0389937724022585
Aldoa	-2.13124564116396	-1.30242789182242	-0.562412044196044	0.0392064031597616
Anxa5	-6.77854516425758	-5.32811410290989	-1.89444056992352	0.0392064031597616
Cnpy4	-4.14408874670769	-2.48645324802462	-1.12482408839209	0.0392064031597616
Gdf3	1.33202852572747	3.16726782784088	5.38731537072	0.0392867011960306
Rpl36	0.444009508575825	1.09522345448704	1.71683676649319	0.0396280977929859
Prmt2	-6.8969476998778	-5.44651663853011	-1.59843423087297	0.0401501206660855
Slc39a1	-2.98966402441056	-1.80563866820835	-0.769616481531427	0.0404680799475237
Cdh6	-6.12733121834639	-4.02568621108747	-1.92404120382857	0.0406207155169609
Taf1	0.799217115436486	1.92404120382857	3.07846592612572	0.0406207155169609
B2m	-3.87768304156219	-2.30884944459429	-0.947220284961761	0.0414102567183071
Svil	1.12482408839209	2.75285895317012	4.58809825528353	0.0414102567183071
Sdc2	-6.95614896768791	-5.80172424539078	-1.39122979353758	0.0417086021870323
Gm13051	2.42725198021451	5.50571790634022	7.57776227969408	0.0421897601271346
5330434G04Rik	-6.30493502177672	-3.96648494327736	-1.65763549868308	0.0422466307284463
Gdpd1	-5.89052614710594	-4.11448811280264	-1.83523930211341	0.0422466307284463
Gm21596	0.562412044196048	1.39122979353759	2.19044690897407	0.0422466307284463
Isca2	-5.41691600462505	-2.48645324802462	-1.06562282058198	0.0423239623363101
Letmd1	-6.27533438787167	-4.35129318404308	-2.10164500725891	0.0426985768405828
Sumo1	-2.22004754287912	-1.33202852572747	-0.562412044196044	0.04390209661478
Tex19.1	1.89444056992352	4.88410459433408	7.04495086940308	0.0442262456956942
Zfp365	2.0424437394488	4.73610142480881	7.10415213721319	0.0442262456956942
Lefty2	1.03602218667693	2.60485578364484	4.32169255013803	0.0444198233201873
mt-Tm	1.80563866820836	4.35129318404308	6.63054199473233	0.0445467899696617
Gm13075	0.621613312006156	1.56883359696792	2.45685261411956	0.0445854848104026
Etohi1	-6.36413628958683	-4.35129318404308	-1.92404120382857	0.0447793213617758
Gm19705	1.74643740039825	4.11448811280264	7.78496671702947	0.0447793213617758
Plagl1	-6.80814579816264	-4.88410459433408	-2.39765134630945	0.0447793213617758
Spa17	-6.00892868272617	-3.84808240765714	-1.59843423087297	0.0447793213617758
Cst3	-3.40407289908133	-1.98324247163869	-0.828817749341539	0.0457587848077236
Gm12346	1.24322662401231	3.07846592612572	5.56491917415033	0.0459670163907992
Cyp51	-2.81206022098022	-1.71683676649319	-0.710415213721319	0.0479500593392172
Pdzd4	1.21362599010726	2.98966402441056	4.85450396042903	0.0482173647714276
Chka	0.799217115436486	2.01284310554374	3.226469095651	0.048275602124786
Tmem59	-3.55207606860661	-2.13124564116396	-0.858418383246594	0.0490977793234635
4930519L02Rik	1.89444056992352	4.76570205871386	7.1633534050233	0.0492106179933654
Alg14	-6.57134072692222	-4.70650079090375	-1.56883359696791	0.0492106179933654
Slc35f5	-8.14017432389011	-4.32169255013803	-1.98324247163869	0.049246703002839
Fez1	-6.71934389644747	-5.20971156728966	-1.71683676649319	0.0495690487519724
