## Supplementary material for "Single-cell transcriptomics, scRNA-Seq and C1 CAGE discovered distinct phases of pluripotency during naïve-to-primed conversion in mice": scde_Cluster4-Cluster5_results_batch-effect-corrected_20190223141759.txt

Lower-bound	log2_FC	Upper-bound	p-adjusted
AL589742.2	4.4696957196633	5.53531854024528	6.452938191302	6.85271582821488e-10
Cbx3-ps7	3.81848177375208	5.06170839776442	6.12733121834639	6.85271582821488e-10
Cdh1	2.42725198021451	3.46327416689145	4.61769888918858	6.85271582821488e-10
Ftl2-ps	3.31527099736616	4.29209191623297	5.77212361148572	6.85271582821488e-10
Gm10116	1.92404120382857	2.48645324802462	3.01926465831561	6.85271582821488e-10
Gm10131	2.78245958707517	3.96648494327736	5.38731537072	6.85271582821488e-10
Gm10182	-5.71292234367561	-4.49929635356836	-3.46327416689145	6.85271582821488e-10
Gm10243	5.03210776385936	5.97932804882111	6.77854516425758	6.85271582821488e-10
Gm10254	4.73610142480881	5.80172424539078	6.74894453035253	6.85271582821488e-10
Gm10260	7.28175594064353	8.1697749577952	8.90979080542155	6.85271582821488e-10
Gm10320	4.26249128232792	5.35771473681494	6.30493502177672	6.85271582821488e-10
Gm11361	6.33453565568178	7.22255467283342	7.99217115436486	6.85271582821488e-10
Gm11407	5.77212361148572	6.63054199473233	7.37055784235869	6.85271582821488e-10
Gm11410	5.83132487929583	6.66014262863739	7.42975911016881	6.85271582821488e-10
Gm11425	4.94330586214419	5.920126781011	6.74894453035253	6.85271582821488e-10
Gm12138	5.26891283509981	6.24573375396661	7.07455150330814	6.85271582821488e-10
Gm12355	5.00250712995431	5.94972741491605	6.74894453035253	6.85271582821488e-10
Gm12372	5.00250712995431	6.03852931663122	6.8969476998778	6.85271582821488e-10
Gm12856	5.32811410290992	6.27533438787167	7.10415213721319	6.85271582821488e-10
Gm13339	7.28175594064353	8.28817749341542	9.11699524275694	6.85271582821488e-10
Gm13340	4.64729952309364	5.47611727243516	6.36413628958683	6.85271582821488e-10
Gm13341	4.58809825528353	5.68332170977055	7.04495086940308	6.85271582821488e-10
Gm13509	5.32811410290992	6.39373692349189	7.25215530673847	6.85271582821488e-10
Gm13841	-7.22255467283342	-5.77212361148572	-4.38089381794814	6.85271582821488e-10
Gm14681	2.42725198021451	3.34487163127122	4.97290649604925	6.85271582821488e-10
Gm15459	-5.83132487929583	-4.67690015699869	-3.58167670251167	6.85271582821488e-10
Gm16477	5.920126781011	7.31135657454858	8.11057368998508	6.85271582821488e-10
Gm1821	2.60485578364484	3.31527099736616	3.99608557718241	6.85271582821488e-10
Gm20746	5.47611727243516	6.39373692349189	7.19295403892836	6.85271582821488e-10
Gm26825	-8.70258636808616	-6.6305419947323	-4.73610142480881	6.85271582821488e-10
Gm29216	-9.94581299209847	-4.61769888918858	-3.64087797032178	6.85271582821488e-10
Gm3272	5.06170839776442	6.12733121834639	7.40015847626375	6.85271582821488e-10
Gm4076	6.00892868272617	6.8969476998778	7.63696354750419	6.85271582821488e-10
Gm4204	5.38731537072	7.22255467283342	9.29459904618728	6.85271582821488e-10
Gm4540	4.58809825528353	6.92654833378286	7.72576544921936	6.85271582821488e-10
Gm4735	3.84808240765714	4.91370522823914	6.77854516425758	6.85271582821488e-10
Gm5075	4.41049445185319	5.44651663853011	6.33453565568178	6.85271582821488e-10
Gm5428	5.53531854024528	6.39373692349189	7.19295403892836	6.85271582821488e-10
Gm5451	5.09130903166947	6.00892868272617	6.80814579816264	6.85271582821488e-10
Gm5499	3.72967987203695	5.03210776385936	6.12733121834639	6.85271582821488e-10
Gm5525	4.91370522823914	5.86092551320089	6.63054199473233	6.85271582821488e-10
Gm5593	5.38731537072	6.33453565568178	7.13375277111825	6.85271582821488e-10
Gm5837	5.18011093338464	6.1865324861565	7.04495086940308	6.85271582821488e-10
Gm6136	5.77212361148572	6.68974326254245	7.48896037797892	6.85271582821488e-10
Gm6180	4.67690015699869	5.71292234367561	6.60094136082728	6.85271582821488e-10
Gm6274	4.91370522823914	5.86092551320089	6.71934389644747	6.85271582821488e-10
Gm6563	6.15693185225144	7.37055784235869	8.19937559170025	6.85271582821488e-10
Gm6736	5.35771473681494	6.30493502177672	7.13375277111825	6.85271582821488e-10
Gm7901	5.00250712995431	6.03852931663122	6.8969476998778	6.85271582821488e-10
Gm8210	-7.22255467283342	-5.77212361148572	-4.38089381794814	6.85271582821488e-10
Gm8226	5.35771473681494	6.95614896768791	8.3473787612255	6.85271582821488e-10
Gm8394	5.62412044196044	6.51213945911211	7.28175594064353	6.85271582821488e-10
Gm9396	6.1865324861565	7.01535023549803	7.75536608312442	6.85271582821488e-10
Gm9800	4.23289064842286	6.00892868272617	7.40015847626375	6.85271582821488e-10
Gm9825	-7.28175594064353	-6.00892868272617	-4.73610142480881	6.85271582821488e-10
Pgk1-rs7	4.94330586214419	6.71934389644747	8.37697939513055	6.85271582821488e-10
Rpl17-ps5	5.97932804882111	6.86734706597275	7.63696354750419	6.85271582821488e-10
Rpl21-ps15	7.96257052045981	8.79138826980133	9.44260221571256	6.85271582821488e-10
Rpl35a-ps2	5.03210776385936	5.97932804882111	6.77854516425758	6.85271582821488e-10
Rpl35a-ps3	5.03210776385936	5.97932804882111	6.77854516425758	6.85271582821488e-10
Rpl35a-ps4	5.03210776385936	5.97932804882111	6.77854516425758	6.85271582821488e-10
Rpl35a-ps6	5.03210776385936	5.97932804882111	6.77854516425758	6.85271582821488e-10
Rps12-ps10	4.82490332652397	5.83132487929583	6.66014262863739	6.85271582821488e-10
Rps19-ps6	5.89052614710594	7.66656418140925	8.43618066294066	6.85271582821488e-10
Rps24-ps3	5.26891283509981	6.21613312006156	7.01535023549803	6.85271582821488e-10
Rps26-ps1	3.55207606860661	4.97290649604925	6.24573375396661	6.85271582821488e-10
Rps4l	7.04495086940308	8.46578129684572	9.64980665304795	6.85271582821488e-10
Rpsa-ps2	5.06170839776442	5.94972741491605	6.74894453035253	6.85271582821488e-10
Tpm3-rs7	4.52889698747342	6.39373692349189	7.22255467283342	6.85271582821488e-10
Tubb4b-ps1	4.70650079090375	5.71292234367561	6.57134072692222	6.85271582821488e-10
Vdac3-ps1	4.70650079090375	5.77212361148572	6.60094136082728	6.85271582821488e-10
Gm15453	4.49929635356836	5.59451980805539	6.54174009301717	6.91331292599841e-10
Gm6467	3.81848177375208	5.03210776385936	6.09773058444133	7.0491342255093e-10
Gm12669	4.55849762137847	5.53531854024528	6.39373692349189	7.0872015415906e-10
mt-Nd4l	-6.48253882520706	-5.03210776385936	-3.64087797032178	7.48068993416967e-10
Hmgcr	-2.63445641754989	-2.01284310554374	-1.42083042744264	8.06807199996307e-10
Gm15484	4.64729952309364	5.71292234367561	6.48253882520706	8.29023939183148e-10
Gm6311	-6.54174009301717	-5.06170839776442	-3.55207606860661	8.36923000540841e-10
Rpl13-ps3	4.2032900145178	5.32811410290992	6.27533438787167	8.36923000540841e-10
Rnf17	3.58167670251167	5.06170839776442	6.21613312006156	1.06037417809875e-09
Gm10709	-6.74894453035253	-5.23931220119472	-3.72967987203691	1.28198129478319e-09
Gm7293	4.2032900145178	5.62412044196044	6.452938191302	2.19714870006026e-09
Gm5526	4.55849762137847	5.86092551320089	6.71934389644747	3.19994358466942e-09
Gm7399	3.28567036346111	4.73610142480881	5.97932804882111	3.35034341857064e-09
Krt18	3.04886529222066	4.41049445185319	5.80172424539078	3.39196351984159e-09
Grb10	-4.26249128232792	-3.16726782784088	-2.22004754287912	3.58484718642149e-09
Rpl7a-ps5	3.87768304156219	5.06170839776442	6.09773058444133	3.58484718642149e-09
Cd59a	-4.38089381794814	-3.31527099736616	-2.30884944459429	3.60968031980094e-09
Rps18-ps3	4.32169255013803	5.62412044196044	6.54174009301717	4.55719623266458e-09
Dppa5a	4.58809825528353	5.89052614710594	7.04495086940308	4.96413312740609e-09
Cyp24a1	3.72967987203695	5.06170839776442	6.24573375396661	4.96807319032697e-09
Rpl7-ps7	4.44009508575825	5.50571790634022	6.36413628958683	5.38340972987686e-09
Gm6472	-4.52889698747342	-3.37447226517628	-2.30884944459429	5.49161567116548e-09
Rps2-ps10	-5.47611727243516	-4.08488747889758	-2.78245958707517	7.5287875933583e-09
mt-Tp	-6.60094136082728	-5.15051029947955	-3.61127733641672	7.58270123883615e-09
Gm15487	-6.98574960159297	-5.53531854024528	-3.9368843093723	8.05256734209842e-09
Gm10222	2.93046275660044	6.60094136082728	7.45935974407386	1.01329007403843e-08
Cldn6	2.51605388192968	3.72967987203695	5.15051029947955	1.04981795892278e-08
Gm13127	3.55207606860661	4.97290649604925	6.1865324861565	1.24779997642907e-08
CAAA01093177.1	-7.01535023549803	-5.53531854024528	-3.90728367546725	1.29482524835465e-08
Gm10093	-6.92654833378286	-5.44651663853011	-3.78888113984702	1.90617218049518e-08
Mal2	2.87126148879034	4.55849762137847	6.48253882520706	3.03691348536335e-08
Dpysl2	-2.69365768536	-2.04244373944879	-1.42083042744264	3.16161017560331e-08
BC064078	-6.57134072692222	-5.18011093338461	-3.58167670251167	3.22036633193526e-08
Krt8	3.4928748007965	5.56491917415033	7.40015847626375	4.00380110027588e-08
Rps2-ps6	-6.80814579816264	-5.20971156728966	-3.61127733641672	4.35840317609933e-08
Stmn2	-3.16726782784088	-2.24964817678418	-1.50963232915781	6.47114364150061e-08
Gm8935	3.75928050594197	5.06170839776442	6.1865324861565	7.21599899584675e-08
Gm5611	1.98324247163869	2.90086212269539	4.44009508575825	7.60174567216218e-08
Gm14038	2.93046275660044	4.38089381794814	5.68332170977055	8.14731337518841e-08
Rpl7a-ps11	3.13766719393583	4.64729952309364	5.89052614710594	8.86206478763052e-08
Rps4x-ps	3.37447226517628	4.76570205871386	5.86092551320089	9.95260152248344e-08
Shisa3	-5.68332170977055	-4.23289064842286	-2.87126148879033	1.09625454637301e-07
Ncam1	-3.90728367546725	-2.84166085488528	-1.89444056992352	1.90204029590795e-07
Rab25	3.43367353298639	5.71292234367561	6.68974326254245	2.81525940392516e-07
Gm6395	3.78888113984702	5.06170839776442	6.09773058444133	4.4169174018483e-07
Gm6457	3.90728367546725	5.29851346900486	6.33453565568178	5.03180563922458e-07
Gm6394	2.93046275660044	4.58809825528353	5.97932804882111	1.17577325127588e-06
Gja1	0.414408874670769	0.680814579816267	0.947220284961761	1.70057313180904e-06
Gm10250	2.87126148879034	4.52889698747342	5.94972741491605	1.8914432667531e-06
Gm11353	3.25606972955605	4.73610142480881	5.94972741491605	1.8914432667531e-06
G530011O06Rik	-5.71292234367561	-4.2032900145178	-2.81206022098022	2.03165719122953e-06
mt-Co2	-5.23931220119472	-3.78888113984702	-1.33202852572747	2.03165719122953e-06
Gm13147	3.58167670251167	5.35771473681494	6.36413628958683	2.67049220180799e-06
Gm15163	3.16726782784088	4.55849762137847	5.77212361148572	2.71095047142795e-06
Frmd4b	-4.79530269261892	-3.4928748007965	-2.24964817678418	3.25997316110606e-06
Gm14490	2.87126148879034	4.35129318404308	5.68332170977055	4.02225680884368e-06
Msmo1	-2.48645324802462	-1.7760380343033	-1.12482408839209	5.37254392689661e-06
Tcea1-ps1	2.98966402441056	5.18011093338464	6.21613312006156	8.77640777133274e-06
Gm8615	2.51605388192968	4.05528684499253	5.41691600462505	9.17297248246509e-06
Gm5619	3.19686846174594	4.73610142480881	6.00892868272617	9.20469460659791e-06
Gm8925	2.87126148879034	4.44009508575825	5.80172424539078	9.72433022023878e-06
Sept11	-1.74643740039824	-1.30242789182242	-0.828817749341539	9.72433022023878e-06
Rps12l1	-4.35129318404308	-3.13766719393583	-1.95364183773363	1.15035433772799e-05
Gm13151	3.25606972955605	4.94330586214419	6.09773058444133	1.39489795186134e-05
Smtnl2	2.27924881068924	3.78888113984702	6.03852931663122	1.70741416855697e-05
Tdgf1-ps1	-6.24573375396661	-4.67690015699869	-3.01926465831561	1.70864466576944e-05
Trap1a	-4.02568621108747	-2.90086212269539	-1.7760380343033	1.98477890398604e-05
Gm1840	3.31527099736616	4.82490332652397	5.77212361148572	2.08415303245196e-05
Gbx2	-5.41691600462505	-3.87768304156219	-2.45685261411956	2.18879138761095e-05
Ap1m2	2.69365768536001	6.06812995053628	7.07455150330814	2.21769063705787e-05
Gm8822	2.69365768536001	4.26249128232792	5.62412044196044	2.29847479174826e-05
Gm13680	3.28567036346111	4.97290649604925	5.89052614710594	2.53292116453932e-05
Dusp6	-3.01926465831561	-2.13124564116396	-1.33202852572747	2.57813477697044e-05
Meis2	-5.00250712995431	-3.55207606860661	-2.19044690897407	2.76422422458973e-05
Tdrd12	2.39765134630946	3.9368843093723	5.35771473681494	2.76422422458973e-05
Nutf2-ps2	2.07204437335385	3.55207606860661	5.12090966557453	2.81906957530484e-05
Gm14150	1.06562282058198	1.74643740039825	2.42725198021451	3.21649393223092e-05
Gm26624	1.48003169525275	2.45685261411956	3.4928748007965	3.49017396066521e-05
Itpa-ps1	2.87126148879034	4.49929635356836	5.83132487929583	3.77530133286557e-05
Cldn4	3.61127733641672	5.15051029947955	6.33453565568178	4.37325170994254e-05
Gm8399	2.01284310554374	3.9368843093723	5.35771473681494	4.60411661982423e-05
Sp8	-5.18011093338461	-3.70007923813186	-2.01284310554374	5.30913189882872e-05
Cycs	0.828817749341542	1.42083042744264	1.95364183773363	5.58251584732481e-05
Uchl4	2.10164500725891	3.55207606860661	5.920126781011	6.25942420730964e-05
Gm13051	2.72325831926506	5.32811410290992	6.48253882520706	7.33011753798101e-05
Gm13487	2.42725198021451	4.17368938061275	5.71292234367561	7.82453656013274e-05
Cdkn1c	-4.38089381794814	-3.10806656003077	-1.86483993601846	8.2688783627841e-05
Gm6548	2.42725198021451	4.85450396042903	5.71292234367561	8.2688783627841e-05
Gm13182	2.98966402441056	4.94330586214419	5.920126781011	8.76802077472002e-05
Gstp2	3.16726782784088	5.32811410290992	6.30493502177672	9.19450432417334e-05
Dnmt3b	0.858418383246594	1.48003169525275	2.10164500725891	0.000114935346613542
Emb	1.03602218667693	1.83523930211341	2.54565451583473	0.000116791884244805
Slc22a3	2.30884944459429	4.02568621108747	5.56491917415033	0.000116791884244805
Gm13139	1.50963232915781	2.60485578364484	4.05528684499253	0.000133236871570205
Dppa2	2.78245958707517	4.29209191623297	5.59451980805539	0.000166617527474412
Cdh2	-3.90728367546725	-2.69365768536	-1.59843423087297	0.000209576578612686
Ap3m1-ps	2.22004754287912	3.87768304156219	5.38731537072	0.000249980137274948
Gm13202	2.6344564175499	4.38089381794814	5.80172424539078	0.000259439093046271
Tdrkh	-4.61769888918858	-3.19686846174594	-1.86483993601846	0.000288275589071915
Apoo-ps	2.0424437394488	3.55207606860661	5.06170839776442	0.000292661222078653
Skap2	-3.70007923813186	-2.60485578364484	-1.56883359696791	0.000388516684072517
Gm26782	-3.07846592612572	-2.13124564116396	-1.24322662401231	0.000404796952751625
Gm14253	2.72325831926506	4.38089381794814	5.6537210758655	0.000432468305001265
Gm12346	1.53923296306286	2.87126148879034	5.18011093338464	0.000485733885202882
Hoxa1	-6.71934389644747	-5.18011093338461	-3.34487163127122	0.000518336623701463
Kcnj3	-4.97290649604925	-3.2856703634611	-1.89444056992352	0.00053442795205298
Gm10874	2.07204437335385	3.84808240765714	5.41691600462505	0.000539745287050364
Gm28438	-4.49929635356836	-3.07846592612572	-1.80563866820835	0.000539745287050364
S100a10	-2.84166085488528	-1.98324247163869	-1.12482408839209	0.00063956226726238
Gm28900	-5.920126781011	-4.32169255013803	-2.54565451583473	0.000651340033511058
Pls1	2.98966402441056	4.55849762137847	5.77212361148572	0.000664755898069503
Gm13212	2.72325831926506	4.49929635356836	5.56491917415033	0.000823467013120697
Map1b	-2.19044690897407	-1.48003169525275	-0.828817749341539	0.000823467013120697
Tmem125	2.0424437394488	3.75928050594197	5.2097115672897	0.000926611157905816
Gm5539	2.75285895317012	4.58809825528353	5.62412044196044	0.000926971699776781
Hoxb5	-6.1865324861565	-4.64729952309364	-2.84166085488528	0.00099617866780284
Fmr1nb	2.30884944459429	3.9368843093723	5.32811410290992	0.0010713833128352
Gm6169	1.83523930211341	5.68332170977055	6.452938191302	0.0010713833128352
Pgk1	-2.51605388192967	-1.62803486477802	-0.888019017151647	0.00114923259500963
Ptp4a2	-1.65763549868308	-1.09522345448703	-0.621613312006156	0.00120286350616693
Stap2	1.71683676649319	3.226469095651	5.00250712995431	0.00142932774802193
Gm7935	1.98324247163869	3.72967987203695	5.32811410290992	0.00146460033650963
Insig1	-1.7760380343033	-1.1840253562022	-0.680814579816264	0.00146972171094763
Cldn7	1.56883359696792	2.93046275660044	4.58809825528353	0.00161459849436263
Gm21887	2.66405705145495	4.32169255013803	5.53531854024528	0.00181581103679983
Amd2	1.24322662401231	2.30884944459429	3.72967987203695	0.00201479029657484
RP23-271E2.1	2.45685261411956	4.32169255013803	5.56491917415033	0.00203032575532625
mt-Nd5	-1.65763549868308	-1.1840253562022	-0.710415213721319	0.00207461328138296
Irs4	2.75285895317012	4.44009508575825	5.80172424539078	0.00214074631376329
Serbp1	0.532811410290992	1.00642155277187	1.48003169525275	0.00214074631376329
Gm13150	2.57525514973979	4.35129318404308	5.80172424539078	0.00221168858731031
Spry2	-2.01284310554374	-1.36162915963253	-0.740015847626375	0.00227822296811891
Gm17709	2.07204437335385	3.84808240765714	5.32811410290992	0.00231131089007487
Epha4	-3.72967987203691	-2.48645324802462	-1.36162915963253	0.00232106863354889
Mmachc	1.15442472229715	2.22004754287912	3.31527099736616	0.00232106863354889
Pla2g10	3.43367353298639	5.18011093338464	6.27533438787167	0.00232106863354889
Gm10974	-7.54816164578903	-4.61769888918858	-2.66405705145495	0.00255489789425851
Lefty1	-2.75285895317011	-1.89444056992352	-1.00642155277187	0.00260883595042952
Unc45b	-6.71934389644747	-3.61127733641672	-2.19044690897407	0.00260883595042952
Zfhx4	-4.67690015699869	-3.04886529222066	-1.65763549868308	0.00272689134700155
Mup6	-3.40407289908133	-2.24964817678418	-1.21362599010725	0.00273370077000964
Sfn	2.75285895317012	4.70650079090375	5.94972741491605	0.0027484142538264
Nrep	-3.81848177375208	-2.57525514973978	-1.39122979353758	0.00315562463944519
Epha7	-4.08488747889758	-2.63445641754989	-1.42083042744264	0.00364116737888364
Dppa4	3.16726782784088	4.97290649604925	6.12733121834639	0.00372535249454997
Mid1	-3.34487163127122	-2.22004754287912	-1.1840253562022	0.003761012725512
Gm26619	0.592012678101103	1.1840253562022	1.71683676649319	0.00398581463933858
Plce1	-3.37447226517628	-2.22004754287912	-1.1840253562022	0.00398581463933858
Rpgrip1	0.680814579816267	1.33202852572747	2.01284310554374	0.00402768475522777
Vcan	-4.08488747889758	-2.72325831926506	-1.42083042744264	0.00408023092870086
Esrp1	1.30242789182242	2.51605388192968	4.41049445185319	0.00446734302768875
4930447C04Rik	2.6344564175499	4.91370522823914	6.03852931663122	0.00451766774564721
Gm20775	2.22004754287912	3.87768304156219	5.32811410290992	0.0046180151426952
Slc25a35	2.45685261411956	4.23289064842286	5.53531854024528	0.0046180151426952
Tuba4a	0.947220284961761	1.89444056992352	2.90086212269539	0.00476263940324001
Acer2	1.06562282058198	2.10164500725891	3.55207606860661	0.00481210741331951
Gm13242	1.56883359696792	5.53531854024528	6.54174009301717	0.00535582711853572
Rpl29	0.473610142480881	0.947220284961761	1.42083042744264	0.00535582711853572
Gm4737	-2.90086212269539	-1.95364183773363	-1.00642155277187	0.00544772059198513
Gm15596	1.89444056992352	3.72967987203695	5.44651663853011	0.00579761122488587
Gm4353	1.89444056992352	3.61127733641672	5.12090966557453	0.00586429963345751
Mest	-2.81206022098022	-1.86483993601846	-0.947220284961761	0.00634204255314673
Epcam	0.710415213721323	1.45043106134769	2.13124564116396	0.00689038043281225
Lypd6b	2.22004754287912	3.87768304156219	5.18011093338464	0.0073887805837861
Scd2	-2.22004754287912	-1.42083042744264	-0.710415213721319	0.00776655458519194
Sycp3	2.10164500725891	4.17368938061275	5.71292234367561	0.00796721338744145
Gm10359	-4.55849762137847	-3.01926465831561	-1.53923296306286	0.00804307933207454
Gm12671	-4.55849762137847	-3.01926465831561	-1.53923296306286	0.00804307933207454
Gm7336	-4.55849762137847	-3.01926465831561	-1.53923296306286	0.00804307933207454
Zfp534	2.39765134630946	4.38089381794814	5.71292234367561	0.00849100085178055
Rpl14-ps1	0.444009508575825	0.917619651056705	1.36162915963253	0.00875058566898156
Lgr4	-1.68723613258813	-1.12482408839209	-0.562412044196044	0.00947281393833386
Rplp0	0.384808240765717	0.799217115436486	1.27282725791737	0.00964857033235988
Syce1	1.86483993601847	3.84808240765714	5.32811410290992	0.00964857033235988
Cdv3	0.503210776385936	1.06562282058198	1.59843423087297	0.0097415654733915
Ccdc82	-5.97932804882111	-4.05528684499253	-2.07204437335385	0.0098421535446484
mt-Nd3	0.828817749341542	1.65763549868308	2.51605388192968	0.0104576239024146
Ass1	1.50963232915781	3.16726782784088	5.00250712995431	0.0110379623106037
Hoxa2	-6.1865324861565	-4.44009508575825	-2.3680507124044	0.011514459171157
AA465934	-2.78245958707517	-1.80563866820835	-0.888019017151647	0.0115306089536892
Rbm8a2	1.83523930211341	3.70007923813189	5.35771473681494	0.011576504083052
Fgf17	1.62803486477803	3.40407289908133	4.88410459433408	0.0116488369396844
Gm2366	1.42083042744264	2.90086212269539	5.35771473681494	0.011683494271514
mt-Atp6	0.414408874670769	1.39122979353759	2.27924881068924	0.0118746160819964
Fstl1	-2.30884944459429	-1.50963232915781	-0.740015847626375	0.0127756815685638
Epha3	-8.613784466371	-4.17368938061275	-2.39765134630945	0.0129481635499585
Gm17383	1.30242789182242	3.25606972955605	4.70650079090375	0.0132398453704921
Tram1	0.592012678101103	1.27282725791737	1.92404120382857	0.0132549481184437
Gm13235	2.10164500725891	3.87768304156219	5.2097115672897	0.013439189528249
Megf10	-6.12733121834639	-3.81848177375208	-1.74643740039824	0.013439189528249
Tuba1a	-1.33202852572747	-0.947220284961761	-0.562412044196044	0.0136429587397239
Stat4	1.86483993601847	3.75928050594197	5.23931220119475	0.0136821498252644
Vim	-3.19686846174594	-2.04244373944879	-0.976820918866814	0.0148488347285145
AK157302	2.10164500725891	4.05528684499253	5.44651663853011	0.0153385583730525
Prex2	-3.13766719393583	-2.01284310554374	-0.976820918866814	0.015452825701148
S100a11	-2.22004754287912	-1.45043106134769	-0.710415213721319	0.015736492992226
Crb3	1.59843423087297	3.37447226517628	5.53531854024528	0.0158315033237225
Dctn5	-2.13124564116396	-1.39122979353758	-0.680814579816264	0.0158315033237225
Hoxb2	-5.74252297758066	-3.6704786042268	-1.71683676649319	0.0158315033237225
Peg12	-3.4928748007965	-2.22004754287912	-1.03602218667692	0.016074001623146
Gm15920	-2.30884944459429	-1.48003169525275	-0.710415213721319	0.0174907020872417
Chd6	-1.98324247163869	-1.30242789182242	-0.621613312006156	0.0175105866756404
Gm9755	1.92404120382857	3.84808240765714	5.18011093338464	0.0180506723523567
Pgpep1	-2.57525514973978	-1.62803486477802	-0.769616481531427	0.0180506723523567
Gstm5	-2.90086212269539	-1.86483993601846	-0.888019017151647	0.018203746166755
Gcnt1	1.45043106134769	4.82490332652397	5.83132487929583	0.0183099667528253
Lin7c	0.562412044196048	1.21362599010726	1.83523930211341	0.01903613658173
2610528J11Rik	1.80563866820836	4.11448811280264	5.35771473681494	0.0190537202453579
Gm10232	1.56883359696792	3.37447226517628	5.00250712995431	0.0191043853411037
Idh1	-1.95364183773363	-1.24322662401231	-0.5920126781011	0.0193187159887459
Srm	0.740015847626375	1.62803486477803	2.6344564175499	0.0195181653939613
Cplx2	-3.9368843093723	-2.51605388192967	-1.1840253562022	0.0209526440527904
Mageb16	2.07204437335385	4.02568621108747	5.6537210758655	0.0209526440527904
Cdh6	-5.62412044196044	-3.78888113984702	-1.89444056992352	0.0210987955069593
Abce1	0.503210776385936	1.12482408839209	1.74643740039825	0.0212806387460646
Chka	0.76961648153143	1.68723613258814	2.60485578364484	0.0215847713767941
Gm3724	1.45043106134769	3.07846592612572	5.2097115672897	0.0217162808343491
Ahcy	0.651213945911211	1.45043106134769	2.19044690897407	0.0223280235787468
Bex1	0.444009508575825	1.00642155277187	1.50963232915781	0.0223280235787468
Rpl31-ps8	-4.52889698747342	-2.93046275660044	-1.36162915963253	0.0241602617169066
Gm10110	1.53923296306286	3.31527099736616	4.88410459433408	0.0253517350804818
Zfp936	1.62803486477803	3.4928748007965	5.18011093338464	0.0253517350804818
Eif5a	0.355207606860661	0.76961648153143	1.1840253562022	0.0255295137541759
Htr7	1.59843423087297	3.46327416689145	4.97290649604925	0.0258341428360782
Raet1d	-4.55849762137847	-2.98966402441056	-1.39122979353758	0.0259716621035105
Il17rd	-3.01926465831561	-1.95364183773363	-0.917619651056702	0.0261745120079979
Zeb1	-4.4696957196633	-2.87126148879033	-1.36162915963253	0.0265903498063295
Cmah	0.473610142480881	1.06562282058198	1.65763549868308	0.0270466527689071
Cacybp	0.414408874670769	0.976820918866814	1.48003169525275	0.0270976505806346
Wfdc2	0.680814579816267	1.50963232915781	2.42725198021451	0.0273739769811937
Gm21816	-6.452938191302	-5.09130903166947	-1.92404120382857	0.028554586693567
Plcxd1	1.98324247163869	3.9368843093723	5.35771473681494	0.0292062112910555
Cdk6	-2.01284310554374	-1.27282725791736	-0.5920126781011	0.0317849426660896
Gm4322	1.83523930211341	3.78888113984702	5.29851346900486	0.0321106249734202
Dynlt1b	-1.53923296306286	-0.976820918866814	-0.444009508575822	0.032365612766139
Gm10925	-2.51605388192967	-1.80563866820835	-0.769616481531427	0.0331212632134895
2410003L11Rik	1.53923296306286	3.226469095651	4.67690015699869	0.0337571751480349
Lefty2	1.00642155277187	2.30884944459429	3.90728367546725	0.0341708175014483
Rps7	0.355207606860661	0.828817749341542	1.27282725791737	0.0355839298364551
Adarb2	-2.13124564116396	-1.33202852572747	-0.5920126781011	0.0375050104157203
Brd4	-1.71683676649319	-1.09522345448703	-0.503210776385936	0.0375658300169823
Cers1	1.83523930211341	3.72967987203695	5.18011093338464	0.0383124043064034
Tm9sf4	0.680814579816267	1.62803486477803	2.54565451583473	0.0388994394626396
Nab2	-6.51213945911211	-3.84808240765714	-1.83523930211341	0.0405114826369525
Chst15	-3.4928748007965	-2.19044690897407	-0.976820918866814	0.0419491509914451
Kdf1	1.59843423087297	3.70007923813189	5.15051029947955	0.0424404072734868
Arl5a	0.562412044196048	1.30242789182242	2.0424437394488	0.0424894511370209
Pla2g1b	1.92404120382857	3.75928050594197	5.15051029947955	0.0424894511370209
Hmga1-rs1	0.444009508575825	1.00642155277187	1.53923296306286	0.0427903997204341
Gm10324	1.45043106134769	3.52247543470156	5.18011093338464	0.0457584683881001
Gm16302	1.39122979353759	3.31527099736616	5.23931220119475	0.0463180655345692
Utrn	-2.30884944459429	-1.45043106134769	-0.651213945911208	0.046386657267442
AI662270	1.7760380343033	4.61769888918858	5.74252297758066	0.0471291331184973
Sox1	-3.4928748007965	-2.16084627506901	-0.947220284961761	0.0477230499424399
Serpinb6b	-7.93296988655475	-6.66014262863736	-2.19044690897407	0.0499141033910337
