## Supplementary material for "Single-cell transcriptomics, scRNA-Seq and C1 CAGE discovered distinct phases of pluripotency during naïve-to-primed conversion in mice": tscanHeatmap_geneClusters_AllGenes_NAST_20190317042758.txt

cluster	genes
1	mm10_nast.10835	mm10_nast.11024, mm10_nast.11109, mm10_nast.11137, mm10_nast.11140, mm10_nast.11166, mm10_nast.11426, mm10_nast.11782, mm10_nast.13225, mm10_nast.1332, mm10_nast.1396, mm10_nast.14636, mm10_nast.15366, mm10_nast.15847, mm10_nast.15921, mm10_nast.16110, mm10_nast.16275, mm10_nast.1675, mm10_nast.26, mm10_nast.372, mm10_nast.4336, mm10_nast.4793, mm10_nast.5438, mm10_nast.6078, mm10_nast.6232, mm10…
2	mm10_nast.10007	mm10_nast.10124, mm10_nast.10183, mm10_nast.10193, mm10_nast.10211, mm10_nast.10219, mm10_nast.10379, mm10_nast.10386, mm10_nast.10395, mm10_nast.1043, mm10_nast.10453, mm10_nast.10454, mm10_nast.10477, mm10_nast.10536, mm10_nast.10554, mm10_nast.10555, mm10_nast.10578, mm10_nast.10606, mm10_nast.10607, mm10_nast.10609, mm10_nast.10631, mm10_nast.10682, mm10_nast.10905, mm10_nast.10915, mm10_nast…
3	mm10_nast.10148	mm10_nast.10238, mm10_nast.10343, mm10_nast.10857, mm10_nast.10859, mm10_nast.10972, mm10_nast.11222, mm10_nast.11400, mm10_nast.11615, mm10_nast.11903, mm10_nast.12051, mm10_nast.12509, mm10_nast.12525, mm10_nast.13140, mm10_nast.13321, mm10_nast.13456, mm10_nast.13706, mm10_nast.13845, mm10_nast.14090, mm10_nast.14353, mm10_nast.1449, mm10_nast.1454, mm10_nast.14674, mm10_nast.14714, mm10_nast.…
4	mm10_nast.15083	mm10_nast.2233, mm10_nast.3739, mm10_nast.3740, mm10_nast.3742, mm10_nast.3743, mm10_nast.3744, mm10_nast.3745, mm10_nast.3746, mm10_nast.3747, mm10_nast.3748, mm10_nast.3749, mm10_nast.3750, mm10_nast.3751, mm10_nast.3752, mm10_nast.3753, mm10_nast.3755, mm10_nast.3756, mm10_nast.3757, mm10_nast.3758, mm10_nast.3766, mm10_nast.3768, mm10_nast.3771, mm10_nast.3772, mm10_nast.3773, mm10_nast.3774,…
5	mm10_nast.10031	mm10_nast.10060, mm10_nast.10061, mm10_nast.10158, mm10_nast.10384, mm10_nast.10404, mm10_nast.10783, mm10_nast.1081, mm10_nast.10991, mm10_nast.11205, mm10_nast.11234, mm10_nast.11376, mm10_nast.11488, mm10_nast.11639, mm10_nast.11678, mm10_nast.1182, mm10_nast.11936, mm10_nast.11970, mm10_nast.12037, mm10_nast.12055, mm10_nast.12136, mm10_nast.12153, mm10_nast.12202, mm10_nast.12272, mm10_nast.…
6	mm10_nast.10187	mm10_nast.10191, mm10_nast.1041, mm10_nast.10719, mm10_nast.12268, mm10_nast.1242, mm10_nast.12922, mm10_nast.12940, mm10_nast.1334, mm10_nast.13348, mm10_nast.13384, mm10_nast.13507, mm10_nast.13938, mm10_nast.14133, mm10_nast.1470, mm10_nast.1495, mm10_nast.16274, mm10_nast.2058, mm10_nast.3011, mm10_nast.3142, mm10_nast.4175, mm10_nast.4397, mm10_nast.7422, mm10_nast.8462, mm10_nast.8600, mm10…
7	mm10_nast.10376	mm10_nast.11873, mm10_nast.12031, mm10_nast.12106, mm10_nast.13829, mm10_nast.15364, mm10_nast.15432, mm10_nast.15625, mm10_nast.15660, mm10_nast.15703, mm10_nast.15707, mm10_nast.15709, mm10_nast.15710, mm10_nast.15716, mm10_nast.15718, mm10_nast.15723, mm10_nast.15729, mm10_nast.15733, mm10_nast.15738, mm10_nast.15739, mm10_nast.15741, mm10_nast.16067, mm10_nast.16347, mm10_nast.2794, mm10_nast…
8	mm10_nast.1003	mm10_nast.1004, mm10_nast.10175, mm10_nast.10181, mm10_nast.10308, mm10_nast.10353, mm10_nast.10359, mm10_nast.1038, mm10_nast.1044, mm10_nast.10489, mm10_nast.10545, mm10_nast.10663, mm10_nast.10762, mm10_nast.1077, mm10_nast.10827, mm10_nast.10842, mm10_nast.10867, mm10_nast.1092, mm10_nast.10926, mm10_nast.10964, mm10_nast.10981, mm10_nast.11404, mm10_nast.11428, mm10_nast.11492, mm10_nast.115…
9	mm10_nast.1	mm10_nast.10053, mm10_nast.10057, mm10_nast.10071, mm10_nast.10076, mm10_nast.1014, mm10_nast.10143, mm10_nast.10146, mm10_nast.10185, mm10_nast.10229, mm10_nast.10252, mm10_nast.10320, mm10_nast.10371, mm10_nast.10397, mm10_nast.10399, mm10_nast.10463, mm10_nast.10475, mm10_nast.1063, mm10_nast.10681, mm10_nast.10687, mm10_nast.10777, mm10_nast.10789, mm10_nast.10819, mm10_nast.1082, mm10_nast.1…
10	mm10_nast.10033	mm10_nast.10196, mm10_nast.10198, mm10_nast.1037, mm10_nast.10494, mm10_nast.10619, mm10_nast.10785, mm10_nast.10846, mm10_nast.10895, mm10_nast.11293, mm10_nast.11317, mm10_nast.11537, mm10_nast.11557, mm10_nast.11717, mm10_nast.11758, mm10_nast.11804, mm10_nast.11855, mm10_nast.1191, mm10_nast.11914, mm10_nast.12005, mm10_nast.12030, mm10_nast.1252, mm10_nast.12582, mm10_nast.12649, mm10_nast.1…
11	mm10_nast.10107	mm10_nast.1045, mm10_nast.106, mm10_nast.10685, mm10_nast.10705, mm10_nast.10799, mm10_nast.10929, mm10_nast.11245, mm10_nast.11372, mm10_nast.11439, mm10_nast.11484, mm10_nast.11665, mm10_nast.11769, mm10_nast.11997, mm10_nast.12034, mm10_nast.12046, mm10_nast.12149, mm10_nast.1219, mm10_nast.12195, mm10_nast.12458, mm10_nast.12475, mm10_nast.12527, mm10_nast.12759, mm10_nast.12862, mm10_nast.12…
12	mm10_nast.10003	mm10_nast.10005, mm10_nast.10008, mm10_nast.10010, mm10_nast.10012, mm10_nast.10015, mm10_nast.10016, mm10_nast.1002, mm10_nast.10021, mm10_nast.10022, mm10_nast.10023, mm10_nast.10024, mm10_nast.10028, mm10_nast.10029, mm10_nast.10034, mm10_nast.10035, mm10_nast.10039, mm10_nast.10044, mm10_nast.10054, mm10_nast.10059, mm10_nast.1006, mm10_nast.10063, mm10_nast.10064, mm10_nast.10065, mm10_nast.…
13	mm10_nast.100	mm10_nast.10004, mm10_nast.10020, mm10_nast.10030, mm10_nast.10058, mm10_nast.10073, mm10_nast.1010, mm10_nast.10137, mm10_nast.10144, mm10_nast.10157, mm10_nast.10189, mm10_nast.10228, mm10_nast.10237, mm10_nast.1024, mm10_nast.10253, mm10_nast.10282, mm10_nast.10284, mm10_nast.10292, mm10_nast.10293, mm10_nast.10305, mm10_nast.10307, mm10_nast.10309, mm10_nast.10318, mm10_nast.10322, mm10_nast.…
14	mm10_nast.10055	mm10_nast.10095, mm10_nast.10179, mm10_nast.10678, mm10_nast.10757, mm10_nast.10864, mm10_nast.10886, mm10_nast.10937, mm10_nast.11010, mm10_nast.11043, mm10_nast.11130, mm10_nast.11141, mm10_nast.11152, mm10_nast.1117, mm10_nast.11174, mm10_nast.11188, mm10_nast.11429, mm10_nast.11505, mm10_nast.11550, mm10_nast.11818, mm10_nast.11906, mm10_nast.1220, mm10_nast.12645, mm10_nast.12921, mm10_nast.…
15	mm10_nast.10011	mm10_nast.10164, mm10_nast.1026, mm10_nast.10487, mm10_nast.10684, mm10_nast.10715, mm10_nast.10718, mm10_nast.1074, mm10_nast.10852, mm10_nast.10922, mm10_nast.11196, mm10_nast.11534, mm10_nast.11661, mm10_nast.11699, mm10_nast.11722, mm10_nast.11750, mm10_nast.11815, mm10_nast.12077, mm10_nast.1216, mm10_nast.12654, mm10_nast.12655, mm10_nast.12662, mm10_nast.12693, mm10_nast.12809, mm10_nast.1…
16	mm10_nast.10138	mm10_nast.11237, mm10_nast.12344, mm10_nast.12782, mm10_nast.1325, mm10_nast.1354, mm10_nast.13705, mm10_nast.14013, mm10_nast.14486, mm10_nast.15119, mm10_nast.15303, mm10_nast.15769, mm10_nast.1672, mm10_nast.1935, mm10_nast.3439, mm10_nast.3769, mm10_nast.3977, mm10_nast.4006, mm10_nast.4054, mm10_nast.4290, mm10_nast.4386, mm10_nast.4471, mm10_nast.4795, mm10_nast.5650, mm10_nast.5651, mm10_n…
17	mm10_nast.10062	mm10_nast.1021, mm10_nast.10224, mm10_nast.10630, mm10_nast.10713, mm10_nast.10918, mm10_nast.10920, mm10_nast.11186, mm10_nast.11229, mm10_nast.11417, mm10_nast.11526, mm10_nast.11724, mm10_nast.11904, mm10_nast.11922, mm10_nast.12019, mm10_nast.12126, mm10_nast.12252, mm10_nast.1255, mm10_nast.12986, mm10_nast.13130, mm10_nast.13135, mm10_nast.13184, mm10_nast.13327, mm10_nast.13357, mm10_nast.…
18	mm10_nast.10052	mm10_nast.10254, mm10_nast.10283, mm10_nast.1030, mm10_nast.10321, mm10_nast.10350, mm10_nast.1039, mm10_nast.10406, mm10_nast.10422, mm10_nast.10426, mm10_nast.10439, mm10_nast.10525, mm10_nast.10575, mm10_nast.10627, mm10_nast.10635, mm10_nast.10661, mm10_nast.10690, mm10_nast.10816, mm10_nast.10931, mm10_nast.11033, mm10_nast.11047, mm10_nast.11070, mm10_nast.11092, mm10_nast.11093, mm10_nast.…
19	mm10_nast.10043	mm10_nast.10081, mm10_nast.10135, mm10_nast.10166, mm10_nast.10172, mm10_nast.10173, mm10_nast.10174, mm10_nast.10178, mm10_nast.10180, mm10_nast.10186, mm10_nast.10194, mm10_nast.1025, mm10_nast.10281, mm10_nast.1031, mm10_nast.10349, mm10_nast.10351, mm10_nast.10355, mm10_nast.10356, mm10_nast.10414, mm10_nast.10438, mm10_nast.10451, mm10_nast.10460, mm10_nast.10462, mm10_nast.10465, mm10_nast.…
20	mm10_nast.10102	mm10_nast.10140, mm10_nast.10510, mm10_nast.10542, mm10_nast.10686, mm10_nast.1134, mm10_nast.11378, mm10_nast.11908, mm10_nast.12018, mm10_nast.12125, mm10_nast.12641, mm10_nast.12875, mm10_nast.12879, mm10_nast.12959, mm10_nast.13397, mm10_nast.13457, mm10_nast.13471, mm10_nast.13577, mm10_nast.13860, mm10_nast.13971, mm10_nast.14469, mm10_nast.14685, mm10_nast.14692, mm10_nast.15059, mm10_nast…
