## Supplementary material for "Single-cell transcriptomics, scRNA-Seq and C1 CAGE discovered distinct phases of pluripotency during naïve-to-primed conversion in mice": tscanHeatmap_geneClusters_Autosomes_20200810220830.txt

genes
1	0610009B22Rik, 1110001J03Rik, 1110059E24Rik, 1700021F05Rik, 1700037H04Rik, 4833439L19Rik, 4933434E20Rik, A430005L14Rik, Aasdhppt, Abce1, Acp1, Actr10, Actr2, Adh5, Adss, Aimp2, Ak2, Amt, Anapc10, Apex1, Apip, Apoa1bp, Aprt, Arl2, Arpc4, Asah1, Asns, Atp5c1, Atp5f1, Atp5g1, Atp5l, Atp6v0b, Atp6v0e, Atp6v1d, Atp6v1e1, Atp6v1f, Atxn10, Aurkaip1, B230118H07Rik, B9d1, Bax, BC002163, BC031181, Bcas2, B…
2	0610010F05Rik, 1190002F15Rik, 1700088E04Rik, 2010110K18Rik, 2200002D01Rik, 2310022B05Rik, 2610042L04Rik, 2610203C20Rik, 2610301B20Rik, 2610307P16Rik, 2700033N17Rik, 2810001G20Rik, 3632451O06Rik, 4732487G21Rik, 4930402H24Rik, 4930430F08Rik, 4930516B21Rik, 4930578G10Rik, 6330403K07Rik, 9130023H24Rik, 9530068E07Rik, A730062M13Rik, A830018L16Rik, A930024E05Rik, Abhd11os, Abhd13, Abhd17b, AC104196.1, …
3	0610031O16Rik, 1110028F18Rik, 1110046J04Rik, 1500012K07Rik, 1500017E21Rik, 1600010M07Rik, 1700008H02Rik, 1700016D06Rik, 1700021A07Rik, 1700028B04Rik, 1700028E10Rik, 1700031P21Rik, 1700034P13Rik, 1700054O19Rik, 1700063D05Rik, 1700082M22Rik, 1700110I01Rik, 1700120C14Rik, 1700128F08Rik, 1810013D15Rik, 1810024B03Rik, 1810064F22Rik, 2210017I01Rik, 2310002F09Rik, 2410004P03Rik, 2600006K01Rik, 2810039B1…
4	0610009L18Rik, 0610012G03Rik, 0610030E20Rik, 0610038B21Rik, 0610039K10Rik, 0610040B10Rik, 0610040J01Rik, 0610043K17Rik, 1010001B22Rik, 1110006O24Rik, 1110017D15Rik, 1110018N20Rik, 1110020A21Rik, 1110035H17Rik, 1110065P20Rik, 1200007C13Rik, 1300017J02Rik, 1500002C15Rik, 1500002F19Rik, 1500015A07Rik, 1500015O10Rik, 1500035N22Rik, 1520401A03Rik, 1600023N17Rik, 1700001C19Rik, 1700001D01Rik, 1700001G0…
5	1110034G24Rik, 1190005I06Rik, 1600002K03Rik, 1700007L15Rik, 1810032O08Rik, 2210016L21Rik, 2310022A10Rik, 2310033P09Rik, 2310040G24Rik, 2310061I04Rik, 2700016F22Rik, 2810004N23Rik, 2810474O19Rik, 3010026O09Rik, 3110001I22Rik, 3110082I17Rik, 4930533O14Rik, 5830415F09Rik, 6030458C11Rik, 9430038I01Rik, Aar2, Aars, Aatf, Abtb1, AC161199.1, Acadvl, Acp5, Actn4, Actr3b, Actr8, Ada, Adam17, Adat2, Adipor…
6	1110007C09Rik, 1110051M20Rik, 2610001J05Rik, 2810417H13Rik, 4933415A04Rik, AA465934, Abcg2, Acadl, Acot2, Adgrl2, AI506816, Aldoc, Ank2, Anp32a, Anxa5, B2m, Bag2, Basp1, Bmpr1a, Bnip3, CAAA01093177.1, Cadm1, Calcr, Cald1, Camk2d, Car14, Car2, Ccdc50, Ccnd2, Cd24a, Cd40, Cd59a, Cda, Cdh2, Cdk6, Cdkn1b, Cdr2l, Cers4, Cgrrf1, Clic1, Clip3, Clu, Cnn2, Colec12, Cpe, Crabp2, Crmp1, Csn3, Cthrc1, Ctsl, …
7	0610009O20Rik, 1110019D14Rik, 1190002N15Rik, 1200014J11Rik, 1500026H17Rik, 1600012H06Rik, 1600014C10Rik, 1600029O15Rik, 1700012C14Rik, 1700020I14Rik, 1810014B01Rik, 1810043G02Rik, 2010320M18Rik, 2210018M11Rik, 2210408I21Rik, 2310039H08Rik, 2310057M21Rik, 2410004B18Rik, 2410131K14Rik, 2500004C02Rik, 2610015P09Rik, 2610020H08Rik, 2700038G22Rik, 2810002D19Rik, 2810006K23Rik, 2810021J22Rik, 2810403A0…
8	Acer2, AL589742.2, Apoo-ps, Cbx3-ps7, Cdh1, Ftl2-ps, Gm10116, Gm10131, Gm10222, Gm10243, Gm10254, Gm10260, Gm10320, Gm11361, Gm11407, Gm11410, Gm11425, Gm12138, Gm12346, Gm12355, Gm12372, Gm12669, Gm12856, Gm13139, Gm13182, Gm13202, Gm13339, Gm13340, Gm13341, Gm13509, Gm13680, Gm14150, Gm15453, Gm15484, Gm16477, Gm1821, Gm20746, Gm26624, Gm3272, Gm3724, Gm4076, Gm4204, Gm4322, Gm4540, Gm4735, Gm5…
9	0610040F04Rik, 1110008L16Rik, 1300002E11Rik, 1500011K16Rik, 1700007K13Rik, 1700027J19Rik, 1700030N03Rik, 1700057H21Rik, 1700061G19Rik, 1810013L24Rik, 2010320O07Rik, 2210409E12Rik, 2210418O10Rik, 2410003L11Rik, 2410018L13Rik, 2410021H03Rik, 2500002B13Rik, 2610037D02Rik, 4921524J17Rik, 4930522L14Rik, 4930566F21Rik, 4933427J07Rik, 4933438K21Rik, 5430403G16Rik, 5730507C01Rik, 6720489N17Rik, 9830147E1…
10	1500004A13Rik, 1700001P01Rik, 1700007M16Rik, 1700010I02Rik, 1700025N23Rik, 1700109H08Rik, 2010107G23Rik, 2410089E03Rik, 3110021N24Rik, 4632427E13Rik, 4833421G17Rik, 4930444P10Rik, 4930518I15Rik, 4930570G19Rik, 4930571N24Rik, 4930578M01Rik, 4932438A13Rik, 4933431E20Rik, 5031425E22Rik, 5530400K19Rik, 6430590A07Rik, 9130230L23Rik, 9830004L10Rik, A630010A05Rik, Aasdh, AC069308.2, AC084073.1, AC111034…
11	AC154296.1, Gm22579, Gm22615, Gm22620, Gm23455, Gm23713, Gm24299, Gm24357, Gm24455, Gm24539, Gm25500, Gm25791
12	4930519L02Rik, A430073D23Rik, AC154540.1, Caps2, Ccdc36, Cd3d, Dancr, Fam166a, Gm10717, Gm10718, Gm10719, Gm10720, Gm10721, Gm10722, Gm10800, Gm10801, Gm10925, Gm11168, Gm11400, Gm12155, Gm13577, Gm13936, Gm15662, Gm17131, Gm17132, Gm17134, Gm17555, Gm21738, Gm21750, Gm21833, Gm21897, Gm22068, Gm22109, Gm22291, Gm22303, Gm22317, Gm22634, Gm22710, Gm22748, Gm22988, Gm23284, Gm23639, Gm23804, Gm238…
13	1110008F13Rik, 1110008P14Rik, 1110038B12Rik, 1110038F14Rik, 1190007I07Rik, 1810009A15Rik, 1810022K09Rik, 1810037I17Rik, 1810043H04Rik, 1810058I24Rik, 2010107E04Rik, 2010111I01Rik, 2310009A05Rik, 2310011J03Rik, 2310036O22Rik, 2410015M20Rik, 2700060E02Rik, 2700094K13Rik, 2700099C18Rik, 2810025M15Rik, 2810428I15Rik, 2900011O08Rik, 9130401M01Rik, Actr1b, Aimp1, AK010878, Akr1a1, Akr1b3, Alad, Aldoa, …
14	Gm10108, Gm10175, Gm10233, Gm10241, Gm10273, Gm10288, Gm10359, Gm12338, Gm12671, Gm13237, Gm13736, Gm13835, Gm15387, Gm15452, Gm17122, Gm27517, Gm28437, Gm28438, Gm28900, Gm28901, Gm28960, Gm37401, Gm3837, Gm4342, Gm4459, Gm4617, Gm4963, Gm5575, Gm6341, Gm6505, Gm6851, Gm6863, Gm7206, Gm7336, Gm7846, Gm8355, Lbhd1, Rpl9-ps7, Rps12l1, Rps6-ps4
15	1700019A02Rik, 1700029P11Rik, 1700097N02Rik, 2410141K09Rik, 2610305D13Rik, 4930447C04Rik, AI662270, Ak1, Apoc1, Ash2l, Ass1, AU018091, Cdkn1a, Ctnnal1, Cyct, Dhx16, Dnmt3l, Dppa2, Dppa3, Dppa4, Dppa5a, Ephx2, EU599041, Fam25c, Fbxo15, Folr1, Gab1, Gatsl3, Gdf3, Gm10323, Gm10324, Gm10704, Gm11432, Gm12690, Gm13051, Gm13145, Gm13147, Gm13150, Gm13151, Gm13154, Gm13230, Gm13235, Gm13242, Gm13247, Gm…
16	1110037F02Rik, 1110059G10Rik, 1600002H07Rik, 1810026B05Rik, 1810055G02Rik, 2210404O09Rik, 2310035C23Rik, 2510002D24Rik, 2610005L07Rik, 2610507B11Rik, 2700049A03Rik, 2810429I04Rik, 3110002H16Rik, 3830406C13Rik, 4833420G17Rik, 4930453N24Rik, 4930579G24Rik, 4931406P16Rik, 6820431F20Rik, 8430429K09Rik, 9030624J02Rik, A130010J15Rik, Abcd3, Abcf3, Abhd10, Abi1, Acad8, Aco1, Actr6, Adi1, Aebp2, Aff4, Ag…
17	0610007P14Rik, 0610010K14Rik, 0610011F06Rik, 1110004F10Rik, 1700019D03Rik, 1700123O20Rik, 2610318N02Rik, 2610524H06Rik, 2700029M09Rik, Aagab, Abi2, Abracl, Acaa2, Acat2, Acd, Acot13, Actg1, Actn1, Actr1a, Actr3, Acyp1, Adam10, Adk, Ado, Ak6, Akr1e1, Alg14, Alkbh6, Amd1, Apopt1, Arf1, Arf4, Arfrp1, Arl1, Arl6, Arl8b, Armc1, Arpc1a, Arpc2, Arpc5, Atad1, Atp6v1b2, Atp6v1g1, Aup1, B4galt1, Bbip1, Bni…
18	0610005C13Rik, 0610009E02Rik, 1110002J07Rik, 1110003F10Rik, 1500012F01Rik, 1600020E01Rik, 1700001L05Rik, 1700003M02Rik, 1700007P06Rik, 1700016C15Rik, 1700017B05Rik, 1700018B24Rik, 1700024B05Rik, 1700028I16Rik, 1700028K03Rik, 1700030C10Rik, 1700049E17Rik2, 1700095A21Rik, 1700112D23Rik, 1700121N20Rik, 2010309G21Rik, 2010315B03Rik, 2210016F16Rik, 2310005A03Rik, 2310043M15Rik, 2410006H16Rik, 2410024N…
19	1110002L01Rik, 1110032A03Rik, 2310009B15Rik, 2310030G06Rik, 2610528J11Rik, 2810408I11Rik, 3110009E18Rik, 3110043O21Rik, 3110045C21Rik, 4732463B04Rik, 9130008F23Rik, 9530082P21Rik, Aadat, Abhd4, Acrbp, Acsl5, Ahcyl1, Ahsa2, Aif1l, Akr1b10, Akr7a5, Aldh9a1, Anp32e, Ap1m2, Ap3s1, Aplp2, Arfip2, Arhgdig, Arid2, Arl4a, Arl6ip5, Arrdc1, Asl, Atp1b3, Atxn2, Atxn7l1, B4galt3, B4galt4, Banp, BC030336, Bca…
20	0610037L13Rik, 1110004E09Rik, 1500009L16Rik, 1500011B03Rik, 2410002F23Rik, 2610021A01Rik, 2610044O15Rik8, 2700062C07Rik, 2700097O09Rik, 3110040N11Rik, 9430037O13Rik, 9830144P21Rik, Aaas, Aamp, Aarsd1, Abcf2, Abhd11, Abhd14a, Abt1, AC121821.1, Acadm, Aco2, Acot7, Actl6a, Acy1, Adprh, Adprm, Adsl, Agk, Ahcy, Ahsa1, Aip, Aldh7a1, Alg3, Amd2, Anapc15, Anapc4, Ankmy2, Anxa7, Ap1m1, Ap1s1, Ap2m1, Ap3m1…
