## Supplementary material for "Single-cell transcriptomics, scRNA-Seq and C1 CAGE discovered distinct phases of pluripotency during naïve-to-primed conversion in mice": tscanHeatmap_geneClusters_d0-EpiSC_DGE_20190223165448.txt

genes
1	9830144P21Rik, Abce1, Apoe, Bcap31, Bex1, Cacybp, Cd9, Cdv3, Cox7b, Cul4b, Dkc1, Eed, Fntb, Gm13127, Gm14038, Gm14253, Gm14680, Gm1840, Gm22435, Gm26624, Gm4353, Gm5499, Gm5539, Gm6395, Gm7399, Gm8615, Gtf2a1, Gtf2h1, Hat1, Hspa9, Impact, Isg20l2, Itpa-ps1, Las1l, Mrfap1, Msh6, Ncoa3, Nqo1, Pa2g4, Plekhf2, Pmm1, Rbbp7, Rnf4, Rrn3, Sat1, Slc20a1, Tex2, Timm8a1, Tm9sf4, Tomm34, Trim71, Ube2a, Zbtb1…
2	1110007C09Rik, 2810417H13Rik, Bag2, Calcr, Car14, Cthrc1, Fam64a, Fgf15, Flywch2, Gnas, Gng2, Ift43, Ivns1abp, Kif1a, Ldha, Mdk, Pex2, Pim2, Pls3, Prtg, Rcn2, Sema6a, Soat1, Sox11, Timm21, Tspan7, Tubb4a
3	Cd59a, Gm10182, Gm10709, Gm13841, Gm15459, Gm15487, Gm26825, Gm29216, Gm6311, Gm8210, Grb10, mt-Co2, mt-Nd4l, mt-Tp, Rps2-ps10
4	3632451O06Rik, 6330403K07Rik, A930024E05Rik, Abat, Adarb2, Ankrd6, Ano10, App, Arap3, Arnt2, Bmpr2, C130071C03Rik, C130089K02Rik, C230085N15Rik, Car3, Cdh6, Chd6, Chst1, Chst15, Col1a2, Col5a2, Cplx2, Cpq, Crispld1, Ctnna2, Cyp2j6, Dach1, Dclk1, Dqx1, Dtx4, Ecscr, Efnb1, Eml1, Epha3, Ets1, Fam171b, Fam46a, Fat3, Fign, Fignl2, Fli1, Fzd2, Gapdh, Gas1, Gm12158, Gm3411, Gm3558, Gm3629, Gm37363, Gpc6…
5	Abcg2, Acat2, Acsl4, Adk, Car2, Cyp51, Dusp6, Enpp3, Fdps, Gm15920, Gm4737, Hmgcr, Hmgcs1, Idi1, Insig1, Lgr4, Mest, Msmo1, Pmvk, Ppp1r2, Sc5d, Skil, Tmem55a, Tspan3, Tuba1a
6	1700061G19Rik, 2210409E12Rik, Aqp3, Arid5b, Arl14epl, Calcoco2, Cpsf4l, Dnajc21, E130012A19Rik, Echdc2, Enox1, Esrrb, Fabp3, G430049J08Rik, Gjb3, Gm14401, Gm14412, Gm5229, Gm6083, Gm7325, Gm8566, Gpa33, H2-M5, Hesx1, Icam1, Kat6b, Khdc3, Klf2, Klf4, Klf5, Krt42, Lgals9, Lpar1, Manba, Mapt, Mov10, Mras, Mreg, Mybl2, Nr0b1, Nupr1, Pfkp, Pias2, Pim1, Prdm14, Rbm47, Rhox6, Rhox9, Rnf125, Rpp25, Serpi…
7	B2m, Ddah2, Dhrs3, Dpysl2, Efna5, Fabp5, Gstm5, Hmga2, Hmgn3, Marcks, Mfap2, Nnat, Pea15a, Penk, Pfn2, Tagln, Tpm4, Tspan12, Tspan6
8	Gm17167, Gm37381, Gm43673, Platr13, Platr15, RP23-271E2.1, Tcte2
9	Fstl1, Mup6, Skap2, Stmn2, Vim
10	2410141K09Rik, 2610305D13Rik, Ass1, Cyct, Dnmt3l, Dppa2, Dppa4, Dppa5a, EU599041, Fmr1nb, Folr1, Gdf3, Gm10324, Gm13051, Gm13145, Gm13147, Gm13150, Gm13151, Gm13154, Gm13242, Gm13247, Gm21411, Gm8935, Gtsf1l, Hormad1, Mageb16, Pla2g1b, Platr3, Rex2, Rpl10l, Rps4l, Tdrd12, Zfp534, Zfp600, Zfp936
11	1700019D03Rik, 9530082P21Rik, Bcl11a, Bnip3, Cda, Clip3, Crabp2, Crmp1, Dhcr7, Efnb2, Fads1, Fam111a, Gstt1, Igfbp2, Lefty1, Per3, Pitx2, Rdh11, Scd1, Scd2, Smarce1, Stard4, Taok3, Tmem246, Top2b, Tpi1, Whsc1
12	4930519F16Rik, AU018091, Dppa3, Dppa3-ps, Fbxo15, Gm14820, Ifitm1, Klhl13, Morc1, Mylpf, Rhox5, Spp1, Tcl1, Tdh, Tex19.1, Zc3hav1, Zfp42
13	1700029P11Rik, 1700097N02Rik, Acot9, Ak1, Ash2l, C78283, Ctnnal1, Dhx16, Ephx2, Fam25c, Gab1, Gatsl3, Gm10323, Gm12690, Gm13230, Gm13235, Gm14406, Gm14444, Gm19705, Gm38324, Gm3934, Gm6871, Hormad2, Hsd17b14, Hsf2bp, Hspb1, Lincenc1, Lrrc2, Mageb16-ps2, Ooep, Phf11d, Platr10, Platr14, Platr16, Platr17, Platr21, Platr25, Platr27, Plekha4, Psma8, Rec114, Rpl39l, Sept1, Sgk1, Slc25a12, Spty2d1, Syce…
14	A230004M16Rik, Caps2, Gm17132, Gm21897, Gm22748, Gm24289, Gm24616, Gm26083, Gm26686, Gm26905, Gm28268, Gm29055, Gm42927, Gm43238, Gm7976, Reg2, Snora75, Zrsr2
15	4933415A04Rik, Acadl, Acot2, Adgrl2, AI506816, Ank2, Armcx3, Auts2, Basp1, Cadm1, Cald1, Camk2d, Ccdc50, Cdk6, Clu, Cnn1, Colec12, Cpe, Ctsl, Cxadr, Cyp39a1, Dbn1, Eif4g3, Fos, Gas2l3, Gli3, Gm10406, Gm26735, Gm2897, Gm3194, Gm3373, Gm3591, Gm37697, Gm37899, Gng12, Gpc1, Gpx8, Gsk3b, Gstk1, Gulp1, H2-K1, Hsd17b7, Klhl4, Limd2, Lmo4, Map1b, Mast4, Mgst1, Mpdz, Myh10, Nnt, Pbx1, Pbx3, Pdzd8, Ppp1r1…
16	1700024B05Rik, 2310043M15Rik, Alpk3, Ano9, Anxa11, Atrx, AU015836, BC065397, Bglap3, Capsl, Cltb, Crlf2, D1Pas1, Ddx4, Ddx43, Ddx58, Dmtn, Dnah8, Dnajc6, Dpp4, Dpys, Dsg2, Dusp27, Eif2s2, Eif4a1, Fetub, Fgf17, Galnt6, Gcnt2, Gjb5, Glod5, Gm10110, Gm10250, Gm11353, Gm12155, Gm13050, Gm13261, Gm13487, Gm14300, Gm15163, Gm15596, Gm16209, Gm16503, Gm17709, Gm20125, Gm21887, Gm26715, Gm37324, Gm38215,…
17	Acer2, AL589742.2, Apoo-ps, Cbx3-ps7, Cdh1, Gm10116, Gm10131, Gm10254, Gm10320, Gm11425, Gm12138, Gm12346, Gm12355, Gm12372, Gm12669, Gm12856, Gm13182, Gm13202, Gm13509, Gm13680, Gm14150, Gm15453, Gm15484, Gm1821, Gm4322, Gm4735, Gm5075, Gm5428, Gm5451, Gm5525, Gm5526, Gm5593, Gm5611, Gm5619, Gm5837, Gm6136, Gm6169, Gm6180, Gm6274, Gm6394, Gm6457, Gm6467, Gm6548, Gm6563, Gm6736, Gm7901, Gm8394, G…
18	BC064078, CAAA01093177.1, Ccnd2, Cd40, Cdh2, Csn3, Ebf1, Epha7, F2r, Fabp7, Frmd4b, G530011O06Rik, Gap43, Gbx2, Gm10093, Gm26782, Gm9825, Id1, Ifngr2, Kcnj3, Meis1, Meis2, Mid1, Mum1l1, Ncam1, Nrep, Pgpep1, Pja2, Plce1, Ppp3ca, Prex2, Ptn, Raet1d, Ramp3, Rps2-ps6, Serpinf1, Shisa3, Sp8, Tcaf1, Tdgf1-ps1, Tdrkh, Them4, Unc45b, Wls, Zeb2, Zmiz1
19	Ftl2-ps, Gm10222, Gm10243, Gm10260, Gm11361, Gm11407, Gm11410, Gm13339, Gm13340, Gm13341, Gm14681, Gm16477, Gm20746, Gm3272, Gm4076, Gm4204, Gm4540, Gm8226, Gm9396, Gm9800, Rpl17-ps5, Rpl21-ps15, Rpl35a-ps2, Rpl35a-ps3, Rpl35a-ps4, Rpl35a-ps6, Rps12-ps10, Rps19-ps6, Rps24-ps3, Rps26-ps1
20	0610040F04Rik, 1700007K13Rik, 1700013H16Rik, 2410003L11Rik, 4930447C04Rik, 4930502E18Rik, 4930566F21Rik, A830080D01Rik, AI662270, Alg13, Apoc1, Calml4, Ccdc73, Cdkn1a, Cldn4, Clmp, CN725425, Cox7b2, D630023F18Rik, Dazl, Dennd2c, Dmrtc1c2, Eda2r, Efhc2, Elf3, Fam178b, Fam208a, Fgd1, Fgf4, Fkbp6, Fn1, Gc, Gm11432, Gm13139, Gm13212, Gm13225, Gm13251, Gm14058, Gm14124, Gm14139, Gm14419, Gm16158, Gm17…
