## Supplementary material for "Single-cell transcriptomics, scRNA-Seq and C1 CAGE discovered distinct phases of pluripotency during naïve-to-primed conversion in mice": tscanHeatmap_geneClusters_long_d0-EpiSC_DGE_20190223165448.txt

cluster	gene
1	1	9830144P21Rik
2	1	Abce1
3	1	Apoe
4	1	Bcap31
5	1	Bex1
6	1	Cacybp
7	1	Cd9
8	1	Cdv3
9	1	Cox7b
10	1	Cul4b
11	1	Dkc1
12	1	Eed
13	1	Fntb
14	1	Gm13127
15	1	Gm14038
16	1	Gm14253
17	1	Gm14680
18	1	Gm1840
19	1	Gm22435
20	1	Gm26624
21	1	Gm4353
22	1	Gm5499
23	1	Gm5539
24	1	Gm6395
25	1	Gm7399
26	1	Gm8615
27	1	Gtf2a1
28	1	Gtf2h1
29	1	Hat1
30	1	Hspa9
31	1	Impact
32	1	Isg20l2
33	1	Itpa-ps1
34	1	Las1l
35	1	Mrfap1
36	1	Msh6
37	1	Ncoa3
38	1	Nqo1
39	1	Pa2g4
40	1	Plekhf2
41	1	Pmm1
42	1	Rbbp7
43	1	Rnf4
44	1	Rrn3
45	1	Sat1
46	1	Slc20a1
47	1	Tex2
48	1	Timm8a1
49	1	Tm9sf4
50	1	Tomm34
51	1	Trim71
52	1	Ube2a
53	1	Zbtb11
54	1	Zfp655
55	1	Zfp808
56	2	1110007C09Rik
57	2	2810417H13Rik
58	2	Bag2
59	2	Calcr
60	2	Car14
61	2	Cthrc1
62	2	Fam64a
63	2	Fgf15
64	2	Flywch2
65	2	Gnas
66	2	Gng2
67	2	Ift43
68	2	Ivns1abp
69	2	Kif1a
70	2	Ldha
71	2	Mdk
72	2	Pex2
73	2	Pim2
74	2	Pls3
75	2	Prtg
76	2	Rcn2
77	2	Sema6a
78	2	Soat1
79	2	Sox11
80	2	Timm21
81	2	Tspan7
82	2	Tubb4a
83	3	Cd59a
84	3	Gm10182
85	3	Gm10709
86	3	Gm13841
87	3	Gm15459
88	3	Gm15487
89	3	Gm26825
90	3	Gm29216
91	3	Gm6311
92	3	Gm8210
93	3	Grb10
94	3	mt-Co2
95	3	mt-Nd4l
96	3	mt-Tp
97	3	Rps2-ps10
98	4	3632451O06Rik
99	4	6330403K07Rik
100	4	A930024E05Rik
101	4	Abat
102	4	Adarb2
103	4	Ankrd6
104	4	Ano10
105	4	App
106	4	Arap3
107	4	Arnt2
108	4	Bmpr2
109	4	C130071C03Rik
110	4	C130089K02Rik
111	4	C230085N15Rik
112	4	Car3
113	4	Cdh6
114	4	Chd6
115	4	Chst1
116	4	Chst15
117	4	Col1a2
118	4	Col5a2
119	4	Cplx2
120	4	Cpq
121	4	Crispld1
122	4	Ctnna2
123	4	Cyp2j6
124	4	Dach1
125	4	Dclk1
126	4	Dqx1
127	4	Dtx4
128	4	Ecscr
129	4	Efnb1
130	4	Eml1
131	4	Epha3
132	4	Ets1
133	4	Fam171b
134	4	Fam46a
135	4	Fat3
136	4	Fign
137	4	Fignl2
138	4	Fli1
139	4	Fzd2
140	4	Gapdh
141	4	Gas1
142	4	Gm12158
143	4	Gm3411
144	4	Gm3558
145	4	Gm3629
146	4	Gm37363
147	4	Gpc6
148	4	Gpm6b
149	4	Gpsm1
150	4	Greb1l
151	4	Gstm7
152	4	H2-Ab1
153	4	Hdac7
154	4	Heph
155	4	Hoxa1
156	4	Hoxa2
157	4	Hoxa5
158	4	Hoxaas2
159	4	Hoxb2
160	4	Hoxb3os
161	4	Hoxb5
162	4	Igdcc3
163	4	Igfbp5
164	4	Il17rd
165	4	Itgb8
166	4	Jakmip2
167	4	Jph1
168	4	Lama4
169	4	Ldb2
170	4	Lhfp
171	4	Limd1
172	4	Lrp8
173	4	Lrrc8b
174	4	Lrrn1
175	4	Megf10
176	4	Mmp2
177	4	Mpped2
178	4	Nhs
179	4	Notch3
180	4	Nova1
181	4	Pcdh1
182	4	Pcdh18
183	4	Pcmtd2
184	4	Pde3b
185	4	Pde4b
186	4	Pde5a
187	4	Pik3r3
188	4	Pkdcc
189	4	Pknox2
190	4	Pmepa1
191	4	Pou3f2
192	4	Prss23
193	4	Ptpn9
194	4	Ptprn
195	4	Raph1
196	4	Reep1
197	4	Rfx4
198	4	Rgs2
199	4	Rnf122
200	4	RP23-178I17.4
201	4	RP23-334M3.7
202	4	Samd4
203	4	Scg5
204	4	Six6
205	4	Skida1
206	4	Slc16a2
207	4	Slc35f1
208	4	Snn
209	4	Soga3
210	4	Sorbs3
211	4	Sort1
212	4	Sox1
213	4	Sox4
214	4	Sox9
215	4	Spats2l
216	4	St3gal6
217	4	St7
218	4	St8sia2
219	4	Stk39
220	4	Stxbp4
221	4	Tbc1d12
222	4	Tgfb1i1
223	4	Tmem108
224	4	Tmem164
225	4	Tmem176b
226	4	Tmx4
227	4	Tnfaip6
228	4	Tox3
229	4	Trim56
230	4	Tshz1
231	4	Tspyl4
232	4	Ugt8a
233	4	Wdfy1
234	4	Wdr90
235	4	Zfhx4
236	4	Zfp334
237	4	Zfp608
238	4	Zfp618
239	4	Zfp629
240	5	Abcg2
241	5	Acat2
242	5	Acsl4
243	5	Adk
244	5	Car2
245	5	Cyp51
246	5	Dusp6
247	5	Enpp3
248	5	Fdps
249	5	Gm15920
250	5	Gm4737
251	5	Hmgcr
252	5	Hmgcs1
253	5	Idi1
254	5	Insig1
255	5	Lgr4
256	5	Mest
257	5	Msmo1
258	5	Pmvk
259	5	Ppp1r2
260	5	Sc5d
261	5	Skil
262	5	Tmem55a
263	5	Tspan3
264	5	Tuba1a
265	6	1700061G19Rik
266	6	2210409E12Rik
267	6	Aqp3
268	6	Arid5b
269	6	Arl14epl
270	6	Calcoco2
271	6	Cpsf4l
272	6	Dnajc21
273	6	E130012A19Rik
274	6	Echdc2
275	6	Enox1
276	6	Esrrb
277	6	Fabp3
278	6	G430049J08Rik
279	6	Gjb3
280	6	Gm14401
281	6	Gm14412
282	6	Gm5229
283	6	Gm6083
284	6	Gm7325
285	6	Gm8566
286	6	Gpa33
287	6	H2-M5
288	6	Hesx1
289	6	Icam1
290	6	Kat6b
291	6	Khdc3
292	6	Klf2
293	6	Klf4
294	6	Klf5
295	6	Krt42
296	6	Lgals9
297	6	Lpar1
298	6	Manba
299	6	Mapt
300	6	Mov10
301	6	Mras
302	6	Mreg
303	6	Mybl2
304	6	Nr0b1
305	6	Nupr1
306	6	Pfkp
307	6	Pias2
308	6	Pim1
309	6	Prdm14
310	6	Rbm47
311	6	Rhox6
312	6	Rhox9
313	6	Rnf125
314	6	Rpp25
315	6	Serpinb6c
316	6	Slc28a1
317	6	Slc29a1
318	6	Smtnl1
319	6	Sox15
320	6	Tbx3
321	6	Tfap2c
322	6	Tfcp2l1
323	6	Tgm1
324	6	Triml1
325	6	Triml2
326	6	Ttc39b
327	6	Ulk1
328	6	Vangl1
329	6	Vwa3b
330	6	Wdr45
331	6	Zfp296
332	6	Zfp57
333	7	B2m
334	7	Ddah2
335	7	Dhrs3
336	7	Dpysl2
337	7	Efna5
338	7	Fabp5
339	7	Gstm5
340	7	Hmga2
341	7	Hmgn3
342	7	Marcks
343	7	Mfap2
344	7	Nnat
345	7	Pea15a
346	7	Penk
347	7	Pfn2
348	7	Tagln
349	7	Tpm4
350	7	Tspan12
351	7	Tspan6
352	8	Gm17167
353	8	Gm37381
354	8	Gm43673
355	8	Platr13
356	8	Platr15
357	8	RP23-271E2.1
358	8	Tcte2
359	9	Fstl1
360	9	Mup6
361	9	Skap2
362	9	Stmn2
363	9	Vim
364	10	2410141K09Rik
365	10	2610305D13Rik
366	10	Ass1
367	10	Cyct
368	10	Dnmt3l
369	10	Dppa2
370	10	Dppa4
371	10	Dppa5a
372	10	EU599041
373	10	Fmr1nb
374	10	Folr1
375	10	Gdf3
376	10	Gm10324
377	10	Gm13051
378	10	Gm13145
379	10	Gm13147
380	10	Gm13150
381	10	Gm13151
382	10	Gm13154
383	10	Gm13242
384	10	Gm13247
385	10	Gm21411
386	10	Gm8935
387	10	Gtsf1l
388	10	Hormad1
389	10	Mageb16
390	10	Pla2g1b
391	10	Platr3
392	10	Rex2
393	10	Rpl10l
394	10	Rps4l
395	10	Tdrd12
396	10	Zfp534
397	10	Zfp600
398	10	Zfp936
399	11	1700019D03Rik
400	11	9530082P21Rik
401	11	Bcl11a
402	11	Bnip3
403	11	Cda
404	11	Clip3
405	11	Crabp2
406	11	Crmp1
407	11	Dhcr7
408	11	Efnb2
409	11	Fads1
410	11	Fam111a
411	11	Gstt1
412	11	Igfbp2
413	11	Lefty1
414	11	Per3
415	11	Pitx2
416	11	Rdh11
417	11	Scd1
418	11	Scd2
419	11	Smarce1
420	11	Stard4
421	11	Taok3
422	11	Tmem246
423	11	Top2b
424	11	Tpi1
425	11	Whsc1
426	12	4930519F16Rik
427	12	AU018091
428	12	Dppa3
429	12	Dppa3-ps
430	12	Fbxo15
431	12	Gm14820
432	12	Ifitm1
433	12	Klhl13
434	12	Morc1
435	12	Mylpf
436	12	Rhox5
437	12	Spp1
438	12	Tcl1
439	12	Tdh
440	12	Tex19.1
441	12	Zc3hav1
442	12	Zfp42
443	13	1700029P11Rik
444	13	1700097N02Rik
445	13	Acot9
446	13	Ak1
447	13	Ash2l
448	13	C78283
449	13	Ctnnal1
450	13	Dhx16
451	13	Ephx2
452	13	Fam25c
453	13	Gab1
454	13	Gatsl3
455	13	Gm10323
456	13	Gm12690
457	13	Gm13230
458	13	Gm13235
459	13	Gm14406
460	13	Gm14444
461	13	Gm19705
462	13	Gm38324
463	13	Gm3934
464	13	Gm6871
465	13	Hormad2
466	13	Hsd17b14
467	13	Hsf2bp
468	13	Hspb1
469	13	Lincenc1
470	13	Lrrc2
471	13	Mageb16-ps2
472	13	Ooep
473	13	Phf11d
474	13	Platr10
475	13	Platr14
476	13	Platr16
477	13	Platr17
478	13	Platr21
479	13	Platr25
480	13	Platr27
481	13	Plekha4
482	13	Psma8
483	13	Rec114
484	13	Rpl39l
485	13	Sept1
486	13	Sgk1
487	13	Slc25a12
488	13	Spty2d1
489	13	Syce1
490	13	Tcea3
491	13	Tfpi
492	13	Tmem40
493	13	Trim13
494	13	Upp1
495	13	Urah
496	13	Usp26
497	13	Zfp640
498	13	Zfp951
499	14	A230004M16Rik
500	14	Caps2
501	14	Gm17132
502	14	Gm21897
503	14	Gm22748
504	14	Gm24289
505	14	Gm24616
506	14	Gm26083
507	14	Gm26686
508	14	Gm26905
509	14	Gm28268
510	14	Gm29055
511	14	Gm42927
512	14	Gm43238
513	14	Gm7976
514	14	Reg2
515	14	Snora75
516	14	Zrsr2
517	15	4933415A04Rik
518	15	Acadl
519	15	Acot2
520	15	Adgrl2
521	15	AI506816
522	15	Ank2
523	15	Armcx3
524	15	Auts2
525	15	Basp1
526	15	Cadm1
527	15	Cald1
528	15	Camk2d
529	15	Ccdc50
530	15	Cdk6
531	15	Clu
532	15	Cnn1
533	15	Colec12
534	15	Cpe
535	15	Ctsl
536	15	Cxadr
537	15	Cyp39a1
538	15	Dbn1
539	15	Eif4g3
540	15	Fos
541	15	Gas2l3
542	15	Gli3
543	15	Gm10406
544	15	Gm26735
545	15	Gm2897
546	15	Gm3194
547	15	Gm3373
548	15	Gm3591
549	15	Gm37697
550	15	Gm37899
551	15	Gng12
552	15	Gpc1
553	15	Gpx8
554	15	Gsk3b
555	15	Gstk1
556	15	Gulp1
557	15	H2-K1
558	15	Hsd17b7
559	15	Klhl4
560	15	Limd2
561	15	Lmo4
562	15	Map1b
563	15	Mast4
564	15	Mgst1
565	15	Mpdz
566	15	Myh10
567	15	Nnt
568	15	Pbx1
569	15	Pbx3
570	15	Pdzd8
571	15	Ppp1r1a
572	15	Prickle1
573	15	Ptprs
574	15	Pxdn
575	15	Qk
576	15	Rhobtb3
577	15	Rnd3
578	15	Sall2
579	15	Satb1
580	15	Sept10
581	15	Sh3bgrl
582	15	Slc39a8
583	15	Slc7a6
584	15	Syt11
585	15	Tcf12
586	15	Tmem47
587	15	Tpm1
588	15	Tpm2
589	15	Trim44
590	15	Ttc3
591	15	Uckl1
592	15	Yaf2
593	15	Zcchc18
594	15	Zdhhc2
595	15	Zfhx3
596	15	Zkscan3
597	15	Zyx
598	16	1700024B05Rik
599	16	2310043M15Rik
600	16	Alpk3
601	16	Ano9
602	16	Anxa11
603	16	Atrx
604	16	AU015836
605	16	BC065397
606	16	Bglap3
607	16	Capsl
608	16	Cltb
609	16	Crlf2
610	16	D1Pas1
611	16	Ddx4
612	16	Ddx43
613	16	Ddx58
614	16	Dmtn
615	16	Dnah8
616	16	Dnajc6
617	16	Dpp4
618	16	Dpys
619	16	Dsg2
620	16	Dusp27
621	16	Eif2s2
622	16	Eif4a1
623	16	Fetub
624	16	Fgf17
625	16	Galnt6
626	16	Gcnt2
627	16	Gjb5
628	16	Glod5
629	16	Gm10110
630	16	Gm10250
631	16	Gm11353
632	16	Gm12155
633	16	Gm13050
634	16	Gm13261
635	16	Gm13487
636	16	Gm14300
637	16	Gm15163
638	16	Gm15596
639	16	Gm16209
640	16	Gm16503
641	16	Gm17709
642	16	Gm20125
643	16	Gm21887
644	16	Gm26715
645	16	Gm37324
646	16	Gm38215
647	16	Gm3837
648	16	Gm5436
649	16	Gm5564
650	16	Gm7293
651	16	Gm7733
652	16	Gm8172
653	16	Gm8546
654	16	Gm8925
655	16	Gm9755
656	16	Gpr160
657	16	Gpx1
658	16	Grhl3
659	16	H2-M6-ps
660	16	Hspb8
661	16	Kcnk5
662	16	Kctd15
663	16	Kdm5b
664	16	Klf8
665	16	Krt17
666	16	Lama3
667	16	Laptm5
668	16	Ldoc1
669	16	Liph
670	16	Llph-ps1
671	16	Msc
672	16	Myo10
673	16	Naa11
674	16	Nlrp4f
675	16	Nod1
676	16	Noxred1
677	16	Nr5a2
678	16	Nxf3
679	16	Oas1a
680	16	Platr4
681	16	Plk2
682	16	Pls1
683	16	Pnma5
684	16	Prdm1
685	16	Pxt1
686	16	Rbm8a2
687	16	Rbmxl2
688	16	Rest
689	16	Rif1
690	16	Rinl
691	16	RP24-278I6.1
692	16	Rpgrip1
693	16	Rpl10-ps3
694	16	Rpl14-ps1
695	16	Rpl37rt
696	16	Rpl39
697	16	Rpl7a-ps11
698	16	Rps3a3
699	16	Rps4x
700	16	Rps6kl1
701	16	Serpinb9b
702	16	Sfmbt2
703	16	Sfn
704	16	Sgol2b
705	16	Slc17a9
706	16	Slc25a35
707	16	Slc5a1
708	16	Slco4c1
709	16	Smarca5-ps
710	16	Sms
711	16	Snhg12
712	16	Srsf2
713	16	Stat4
714	16	Tcf20
715	16	Tex11
716	16	Tex14
717	16	Tmem45a2
718	16	Trip12
719	16	Usp48
720	17	Acer2
721	17	AL589742.2
722	17	Apoo-ps
723	17	Cbx3-ps7
724	17	Cdh1
725	17	Gm10116
726	17	Gm10131
727	17	Gm10254
728	17	Gm10320
729	17	Gm11425
730	17	Gm12138
731	17	Gm12346
732	17	Gm12355
733	17	Gm12372
734	17	Gm12669
735	17	Gm12856
736	17	Gm13182
737	17	Gm13202
738	17	Gm13509
739	17	Gm13680
740	17	Gm14150
741	17	Gm15453
742	17	Gm15484
743	17	Gm1821
744	17	Gm4322
745	17	Gm4735
746	17	Gm5075
747	17	Gm5428
748	17	Gm5451
749	17	Gm5525
750	17	Gm5526
751	17	Gm5593
752	17	Gm5611
753	17	Gm5619
754	17	Gm5837
755	17	Gm6136
756	17	Gm6169
757	17	Gm6180
758	17	Gm6274
759	17	Gm6394
760	17	Gm6457
761	17	Gm6467
762	17	Gm6548
763	17	Gm6563
764	17	Gm6736
765	17	Gm7901
766	17	Gm8394
767	17	Gm8399
768	17	Gstp2
769	17	Nutf2-ps2
770	17	Pgk1-rs7
771	17	Rpl13-ps3
772	17	Rpl7-ps7
773	17	Rpl7a-ps5
774	17	Rps18-ps3
775	17	Rps4x-ps
776	17	Rpsa-ps2
777	17	Smtnl2
778	17	Srm
779	17	Tcea1-ps1
780	17	Tpm3-rs7
781	17	Tubb4b-ps1
782	17	Uchl4
783	17	Vdac3-ps1
784	18	BC064078
785	18	CAAA01093177.1
786	18	Ccnd2
787	18	Cd40
788	18	Cdh2
789	18	Csn3
790	18	Ebf1
791	18	Epha7
792	18	F2r
793	18	Fabp7
794	18	Frmd4b
795	18	G530011O06Rik
796	18	Gap43
797	18	Gbx2
798	18	Gm10093
799	18	Gm26782
800	18	Gm9825
801	18	Id1
802	18	Ifngr2
803	18	Kcnj3
804	18	Meis1
805	18	Meis2
806	18	Mid1
807	18	Mum1l1
808	18	Ncam1
809	18	Nrep
810	18	Pgpep1
811	18	Pja2
812	18	Plce1
813	18	Ppp3ca
814	18	Prex2
815	18	Ptn
816	18	Raet1d
817	18	Ramp3
818	18	Rps2-ps6
819	18	Serpinf1
820	18	Shisa3
821	18	Sp8
822	18	Tcaf1
823	18	Tdgf1-ps1
824	18	Tdrkh
825	18	Them4
826	18	Unc45b
827	18	Wls
828	18	Zeb2
829	18	Zmiz1
830	19	Ftl2-ps
831	19	Gm10222
832	19	Gm10243
833	19	Gm10260
834	19	Gm11361
835	19	Gm11407
836	19	Gm11410
837	19	Gm13339
838	19	Gm13340
839	19	Gm13341
840	19	Gm14681
841	19	Gm16477
842	19	Gm20746
843	19	Gm3272
844	19	Gm4076
845	19	Gm4204
846	19	Gm4540
847	19	Gm8226
848	19	Gm9396
849	19	Gm9800
850	19	Rpl17-ps5
851	19	Rpl21-ps15
852	19	Rpl35a-ps2
853	19	Rpl35a-ps3
854	19	Rpl35a-ps4
855	19	Rpl35a-ps6
856	19	Rps12-ps10
857	19	Rps19-ps6
858	19	Rps24-ps3
859	19	Rps26-ps1
860	20	0610040F04Rik
861	20	1700007K13Rik
862	20	1700013H16Rik
863	20	2410003L11Rik
864	20	4930447C04Rik
865	20	4930502E18Rik
866	20	4930566F21Rik
867	20	A830080D01Rik
868	20	AI662270
869	20	Alg13
870	20	Apoc1
871	20	Calml4
872	20	Ccdc73
873	20	Cdkn1a
874	20	Cldn4
875	20	Clmp
876	20	CN725425
877	20	Cox7b2
878	20	D630023F18Rik
879	20	Dazl
880	20	Dennd2c
881	20	Dmrtc1c2
882	20	Eda2r
883	20	Efhc2
884	20	Elf3
885	20	Fam178b
886	20	Fam208a
887	20	Fgd1
888	20	Fgf4
889	20	Fkbp6
890	20	Fn1
891	20	Gc
892	20	Gm11432
893	20	Gm13139
894	20	Gm13212
895	20	Gm13225
896	20	Gm13251
897	20	Gm14058
898	20	Gm14124
899	20	Gm14139
900	20	Gm14419
901	20	Gm16158
902	20	Gm17067
903	20	Gm17771
904	20	Gm20541
905	20	Gm2381
906	20	Gm26806
907	20	Gm3604
908	20	Gm364
909	20	Gm4779
910	20	Gm5424
911	20	Gm6723
912	20	Gm7221
913	20	Gm9788
914	20	Inpp5d
915	20	Jade1
916	20	Klf9
917	20	Lefty2
918	20	Lyrm7
919	20	Mael
920	20	Mcf2
921	20	Mlana
922	20	Mt2
923	20	Nlrp9b
924	20	Nphs1
925	20	Pla2g10
926	20	Plac9b
927	20	Platr12
928	20	Pml
929	20	Pnldc1
930	20	Rlim
931	20	Rnf17
932	20	Serpina3m
933	20	Setx
934	20	Slc39a4
935	20	Slc9b1
936	20	Smc1b
937	20	Sohlh2
938	20	Stk31
939	20	Sult6b1
940	20	Sycp1
941	20	Sycp3
942	20	Sytl3
943	20	Tcte3
944	20	Tex15
945	20	Trim25
946	20	Trim6
947	20	Usp7
948	20	Yy2
949	20	Znf41-ps
950	20	Zp3
