## Supplementary material for "Single-cell transcriptomics, scRNA-Seq and C1 CAGE discovered distinct phases of pluripotency during naïve-to-primed conversion in mice": tscanHeatmap_geneClusters_long_X-genes_20200810215636.txt

cluster	gene
1	1	Gm14567
2	1	Llph-ps2
3	2	Acot9
4	2	Ebp
5	2	Gm14680
6	2	Mpp1
7	2	Nr0b1
8	2	Nup62cl
9	2	Psmd10
10	2	Sat1
11	2	Timp1
12	2	Tsr2
13	2	Wdr45
14	2	Zfx
15	3	Bex1
16	3	Bex2
17	3	Eif1ax
18	3	Flna
19	3	Fundc1
20	3	Gdi1
21	3	Gla
22	3	Gpc3
23	3	Gpc4
24	3	Hmgb3
25	3	Hnrnph2
26	3	Kdm5c
27	3	Maged1
28	3	Maged2
29	3	Morf4l2
30	3	Msn
31	3	Ngfrap1
32	3	Nono
33	3	Nsdhl
34	3	Phf6
35	3	Praf2
36	3	Prdx4
37	3	Rbm3
38	3	Rpl17-ps8
39	3	Rpl3-ps1
40	3	Rpl36a
41	3	Tceal8
42	3	Timm17b
43	3	Tmsb4x
44	3	Vma21
45	3	Wbp5
489	4	Gm22435
510	5	Gm17604
1100	6	1700020N15Rik
2100	6	4930550L24Rik
3100	6	A230072C01Rik
490	6	AA414768
511	6	Abcd1
610	6	Akap17b
710	6	Atg4a
810	6	Atp11c
910	6	Atrx
1010	6	AU015836
1110	6	AU022751
1210	6	BC065397
1310	6	Bcor
1410	6	C77370
1510	6	Ccdc160
1610	6	Ccdc22
1710	6	Cfp
1810	6	Diap2
1910	6	Dmd
2010	6	Dmrtc1c1
2110	6	Egfl6
2210	6	Enox2
2310	6	F8
2410	6	Fam220-ps
2510	6	Fam3a
2610	6	Fgf13
2710	6	Foxr2
2810	6	Fthl17-ps1
2910	6	Fthl17-ps2
3010	6	Fthl17d
3110	6	Gab3
3210	6	Gk
3310	6	Gm10439
3410	6	Gm14639
3510	6	Gm14661
3610	6	Gm14717
3710	6	Gm14817
3810	6	Gm14830
3910	6	Gm14870
4010	6	Gm15019
4110	6	Gm15023
4210	6	Gm15068
4310	6	Gm15069
4410	6	Gm15097
4510	6	Gm15127
46	6	Gm15128
47	6	Gm15163
48	6	Gm15186
49	6	Gm16411
50	6	Gm19200
51	6	Gm2174
52	6	Gm21887
53	6	Gm41
54	6	Gm5128
55	6	Gm6206
56	6	Gm6798
57	6	Gm6829
58	6	Gm7903
59	6	Gm8172
60	6	Gm8806
61	6	Gm8822
62	6	Gm9050
63	6	Gm9112
64	6	Gripap1
65	6	Gspt2
66	6	Hccs
67	6	Hdac8
68	6	Htatsf1
69	6	Huwe1
70	6	Il2rg
71	6	Irak1
72	6	Kantr
73	6	Klf8
74	6	Lonrf3
75	6	Lrch2
76	6	Luzp4
77	6	Magt1
78	6	Map7d2
79	6	Mecp2
80	6	Med12
81	6	Mir19b-2
82	6	Mir363
83	6	Mir92-2
84	6	Morc4
85	6	Mtcp1
86	6	Mtm1
87	6	Nkap
88	6	Nkrf
89	6	Nrk
90	6	Nxf2
91	6	Ocrl
92	6	Otud5
93	6	Pdzd4
94	6	Phka1
95	6	Phka2
96	6	Pnck
97	6	Pramel3
98	6	Prkx
99	6	Rab33a
100	6	Rbm41
101	6	Rhox1
102	6	Rhox13
103	6	Rhox2-ps
104	6	Rhox7-ps2
105	6	Rhox7a
106	6	Ripply1
107	6	Rnf113a1
108	6	Rpl3-ps2
109	6	Rpl39
110	6	Rpl7a-ps11
111	6	Rps4x
112	6	Shroom4
113	6	Slc10a3
114	6	Slc25a14
115	6	Smim10l2a
116	6	Tab3
117	6	Taf7l
118	6	Tenm1
119	6	Thoc2
120	6	Tmsb15b1
121	6	Tsix
122	6	Tspyl2
123	6	Tsx
124	6	Ube2dnl1
125	6	Upf3b
126	6	Usp11
127	6	Wdr13
128	6	Wdr44
129	6	Xlr
130	6	Xlr3a
131	6	Xlr3b
132	6	Xlr3c
133	6	Xlr4a
134	6	Xlr4b
135	6	Xlr4c
136	6	Xlr5a
137	6	Xlr5b
138	6	Xlr5c
139	6	Zfp182
140	6	Zfp185
141	6	Zfp275
142	6	Zfp449
1101	7	Acsl4
2101	7	Armcx3
3101	7	Fndc3c1
491	7	Itm2a
512	7	Pim2
611	7	Pls3
711	7	Sh3bgrl
811	7	Tmem47
911	7	Tspan6
1011	7	Tspan7
1111	7	Zcchc18
812	8	Gm6472
1102	9	Gm24683
2102	9	Snora69
1103	10	2010204K13Rik
2103	10	Apoo
3102	10	Apool
492	10	Atp6ap2
513	10	Bcap31
612	10	Bex4
712	10	Brcc3
813	10	Cetn2
912	10	Eif2s3x
1012	10	Fam50a
1112	10	Fundc2
1211	10	G6pdx
1311	10	Hprt
1411	10	Hsd17b10
1511	10	Idh3g
1611	10	Lage3
1711	10	Mcts1
1811	10	Naa10
1911	10	Ndufa1
2011	10	Ndufb11
2111	10	Pbdc1
2211	10	Pdk3
2311	10	Pdzd11
2411	10	Pgk1
2511	10	Pgrmc1
2611	10	Pin4
2711	10	Pir
2811	10	Plp2
2911	10	Pqbp1
3011	10	Prps1
3111	10	Rab9
3211	10	Rbbp7
3311	10	Rpl10
3411	10	Slc25a5
3511	10	Snx12
3611	10	Ssr4
3711	10	Timm8a1
3811	10	Tmem29
3911	10	Trappc2
4011	10	Ube2a
4111	10	Ubl4a
4211	10	Uxt
4311	10	Vbp1
1104	11	4933407K13Rik
2104	11	Ammecr1
3103	11	Ap1s2
493	11	Arhgef9
514	11	Armcx2
613	11	Armcx4
713	11	Armcx6
814	11	Brwd3
913	11	Cd99l2
1013	11	Clcn5
1113	11	Cldn34c1
1212	11	Cxx1a
1312	11	Cxx1c
1412	11	Cysltr1
1512	11	Ddx26b
1612	11	Dlg3
1712	11	Dock11
1812	11	Fam199x
1912	11	Ftx
2012	11	G530011O06Rik
2112	11	Gdpd2
2212	11	Gm14698
2312	11	Gm23656
2412	11	Gm24809
2512	11	Gm24824
2612	11	Gm26775
2712	11	Gm26952
2812	11	Gpm6b
2912	11	Gria3
3012	11	Hdx
3112	11	Heph
3212	11	Hmgn5
3312	11	Hs6st2
3412	11	Igsf1
3512	11	Jpx
3612	11	Kctd12b
3712	11	Klhl4
3812	11	Lpar4
3912	11	Mageh1
4012	11	Mbnl3
4112	11	Med14
4212	11	Mid1
4312	11	Mmgt1
4411	11	Msl3
4511	11	Mum1l1
4610	11	Nhs
4710	11	Nudt10
4810	11	Nudt11
494	11	Ophn1
501	11	Pak3
515	11	Ptchd1
521	11	Rab39b
531	11	Rbmx
541	11	Rps6ka3
551	11	Sept6
561	11	Sh3kbp1
571	11	Shroom2
581	11	Slc16a2
591	11	Slc35a2
601	11	Stk26
614	11	Tmem164
621	11	Tmem255a
631	11	Tro
641	11	Tsc22d3
651	11	Ubqln2
661	11	Xiap
671	11	Zcchc12
681	11	Zmat1
1213	12	Gm25063
1105	13	2210013O21Rik
2105	13	Armcx1
3104	13	C1galt1c1
495	13	Dynlt3
516	13	Mospd1
615	13	Tmsb15b2
714	13	Zc4h2
1106	14	1700013H16Rik
2106	14	4930502E18Rik
3105	14	8030474K03Rik
496	14	Apex2
517	14	Armcx5
616	14	Cdk16
715	14	Cybb
815	14	Dmrtc1c2
914	14	Dusp9
1014	14	Efhc2
1114	14	Emd
1214	14	Fam122b
1313	14	Fhl1
1413	14	Fthl17b
1513	14	Fthl17c
1613	14	Fthl17e
1713	14	Fthl17f
1813	14	Glod5
1913	14	Gm28268
2013	14	Gm364
2113	14	Gm3880
2213	14	Gm4779
2313	14	Gm4984
2413	14	Gm6880
2513	14	Gm6890
2613	14	Gm9
2713	14	Gprasp1
2813	14	Gprasp2
2913	14	Hdac6
3013	14	Ldoc1
3113	14	Mbtps2
3213	14	Nxf3
3313	14	Ofd1
3413	14	Pcyt1b
3513	14	Pnma5
3613	14	Pola1
3713	14	Porcn
3813	14	Rhox2a
3913	14	Ribc1
4013	14	Scml2
4113	14	Slc6a8
4213	14	Smc1a
4313	14	Taf1
4412	14	Tbc1d25
4512	14	Tex11
4611	14	Wnk3
4711	14	Yy2
4811	14	Zmym3
497	14	Zrsr2
1107	15	Arxes1
2107	15	Arxes2
3106	15	Eras
498	15	Mid1ip1
518	15	Mtap7d3
617	15	Prps2
716	15	Rragb
816	15	Slc7a3
1108	16	1110012L19Rik
2108	16	1810030O07Rik
3107	16	2310010G23Rik
499	16	A830080D01Rik
519	16	Aifm1
618	16	Alg13
717	16	Araf
817	16	Atp6ap1
915	16	C330007P06Rik
1015	16	Cenpi
1115	16	Cox7b
1215	16	Cstf2
1314	16	Ctps2
1414	16	Cul4b
1514	16	Dkc1
1614	16	Eda2r
1714	16	Ercc6l
1814	16	Fgd1
1914	16	Ftsj1
2014	16	Gemin8
2114	16	Gnl3l
2214	16	Gpkow
2314	16	Haus7
2414	16	Igbp1
2514	16	Ikbkg
2614	16	Jade3
2714	16	Las1l
2814	16	Maoa
2914	16	Mcf2
3014	16	Pdha1
3114	16	Rbm10
3214	16	Rbmx2
3314	16	Renbp
3414	16	Rlim
3514	16	Siah1b
3614	16	Sms
3714	16	Tfe3
3814	16	Txlng
3914	16	Uba1
4014	16	Usp9x
4114	16	Utp14a
4214	16	Zic3
1109	17	4930519F16Rik
2109	17	Dppa3-ps
3108	17	Fmr1nb
4100	17	Gm14820
520	17	Klhl13
619	17	Mageb16
718	17	Platr21
818	17	Rhox5
916	17	Rhox6
1016	17	Rhox9
1116	17	Trap1a
1216	17	Usp26
1117	18	1600025M17Rik
2115	18	1700011M02Rik
3109	18	1700019B21Rik
4101	18	1700111N16Rik
522	18	1700121L16Rik
620	18	2810403D21Rik
719	18	3010001F23Rik
819	18	3110067C02Rik
917	18	3632454L22Rik
1017	18	3830403N18Rik
1118	18	4932411N23Rik
1217	18	4933402E13Rik
1315	18	5330434G04Rik
1415	18	5430427O19Rik
1515	18	5730405O15Rik
1615	18	A230072E10Rik
1715	18	A630012P03Rik
1815	18	A630033H20Rik
1915	18	A730046J19Rik
2015	18	AC055766.1
2116	18	Adgrg2
2215	18	Adgrg4
2315	18	Aff2
2415	18	Agtr2
2515	18	Akap14
2615	18	AL645586.1
2715	18	AL672036.1
2815	18	Alas2
2915	18	Amer1
3015	18	Amot
3115	18	Ap3s1-ps1
3215	18	Apln
3315	18	Ar
3415	18	Arhgap4
3515	18	Arhgap6
3615	18	Arhgef6
3715	18	Atp2b3
3815	18	Atp7a
3915	18	AV320801
4015	18	AW822252
4115	18	Awat2
4215	18	B630019K06Rik
4314	18	BC022960
4413	18	Bcorl1
4513	18	Bgn
4612	18	Bmx
4712	18	Btk
4812	18	BX294196.1
4910	18	C430049B03Rik
502	18	Cacna1f
5110	18	Capn6
523	18	Car5b
532	18	Ccdc120
542	18	Cdkl5
552	18	Cdx4
562	18	Chst7
572	18	Cited1
582	18	Cnksr2
592	18	Col4a6
602	18	Cxx1b
6110	18	D330045A20Rik
622	18	Dach2
632	18	Dcaf12l1
642	18	Dcaf12l2
652	18	Dcx
662	18	Dgat2l6
672	18	Dgkk
682	18	Dmrtc1b
691	18	Dnase1l1
701	18	Drp2
7110	18	E330010L02Rik
721	18	E330016L19Rik
731	18	Eda
741	18	Efnb1
751	18	Eif2c5
761	18	Elf4
771	18	Elk1
781	18	Esx1
791	18	F8a
801	18	F9
8110	18	Fam120c
821	18	Fam90a1b
831	18	Figf
841	18	Fnd3c2
851	18	Foxo4
861	18	Foxp3
871	18	Frmpd3
881	18	Gabra3
891	18	Gabre
901	18	Gabrq
918	18	Gata1
921	18	Gjb1
931	18	Glra2
941	18	Gm10344
951	18	Gm10490
961	18	Gm10491
971	18	Gm14373
981	18	Gm14473
991	18	Gm14493
1001	18	Gm14504
1018	18	Gm14514
1021	18	Gm14524
1031	18	Gm14536
1041	18	Gm14537
1051	18	Gm14541
1061	18	Gm14542
1071	18	Gm14549
1081	18	Gm14554
1091	18	Gm14565
11010	18	Gm14569
1119	18	Gm14582
1121	18	Gm14584
1131	18	Gm14586
1141	18	Gm14593
1151	18	Gm14605
1161	18	Gm14633
1171	18	Gm14634
1181	18	Gm14636
1191	18	Gm14643
1201	18	Gm14648
1218	18	Gm14650
1221	18	Gm14654
1231	18	Gm14659
1241	18	Gm14667
1251	18	Gm14682
1261	18	Gm14686
1271	18	Gm14696
1281	18	Gm14703
1291	18	Gm14706
1301	18	Gm14718
1316	18	Gm14719
1321	18	Gm14730
1331	18	Gm14733
1341	18	Gm14735
1351	18	Gm14740
1361	18	Gm14741
1371	18	Gm14742
1381	18	Gm14745
1391	18	Gm14760
1401	18	Gm14762
1416	18	Gm14791
1421	18	Gm14798
143	18	Gm14812
144	18	Gm14813
145	18	Gm14822
146	18	Gm14827
147	18	Gm14840
148	18	Gm14845
149	18	Gm14848
150	18	Gm14849
151	18	Gm14853
152	18	Gm14861
153	18	Gm14866
154	18	Gm14874
155	18	Gm14900
156	18	Gm14902
157	18	Gm14903
158	18	Gm14912
159	18	Gm14914
160	18	Gm14917
161	18	Gm14925
162	18	Gm14929
163	18	Gm14951
164	18	Gm14970
165	18	Gm14974
166	18	Gm15002
167	18	Gm15009
168	18	Gm15011
169	18	Gm15013
170	18	Gm15027
171	18	Gm15032
172	18	Gm15063
173	18	Gm15066
174	18	Gm15071
175	18	Gm15074
176	18	Gm15076
177	18	Gm15085
178	18	Gm15086
179	18	Gm15092
180	18	Gm15099
181	18	Gm15100
182	18	Gm15107
183	18	Gm15114
184	18	Gm15148
185	18	Gm15152
186	18	Gm15155
187	18	Gm15169
188	18	Gm15185
189	18	Gm15191
190	18	Gm15201
191	18	Gm15232
192	18	Gm15245
193	18	Gm15246
194	18	Gm15247
195	18	Gm15258
196	18	Gm15261
197	18	Gm15267
198	18	Gm15268
199	18	Gm15276
200	18	Gm15280
201	18	Gm15294
202	18	Gm15298
203	18	Gm15384
204	18	Gm15385
205	18	Gm15432
206	18	Gm15482
207	18	Gm15726
208	18	Gm16265
209	18	Gm16397
210	18	Gm16410
211	18	Gm16412
212	18	Gm16420
213	18	Gm16436
214	18	Gm16459
215	18	Gm16471
216	18	Gm18336
217	18	Gm1848
218	18	Gm1862
219	18	Gm1866
220	18	Gm2101
221	18	Gm2117
222	18	Gm2155
223	18	Gm2165
224	18	Gm21681
225	18	Gm21699
226	18	Gm21986
227	18	Gm2200
228	18	Gm22102
229	18	Gm22103
230	18	Gm2214
231	18	Gm2223
232	18	Gm22288
233	18	Gm22351
234	18	Gm22464
235	18	Gm22580
236	18	Gm2309
237	18	Gm23615
238	18	Gm23945
239	18	Gm24396
240	18	Gm24973
241	18	Gm25520
242	18	Gm26020
243	18	Gm26035
244	18	Gm26108
245	18	Gm26317
246	18	Gm26318
247	18	Gm26415
248	18	Gm26593
249	18	Gm26617
250	18	Gm26652
251	18	Gm26818
252	18	Gm26992
253	18	Gm27000
254	18	Gm27285
255	18	Gm27321
256	18	Gm2784
257	18	Gm27875
258	18	Gm3669
259	18	Gm37741
260	18	Gm38020
261	18	Gm4297
262	18	Gm43337
263	18	Gm4750
264	18	Gm4784
265	18	Gm4853
266	18	Gm4986
267	18	Gm4987
268	18	Gm4989
269	18	Gm4991
270	18	Gm4994
271	18	Gm5124
272	18	Gm5127
273	18	Gm5380
274	18	Gm5388
275	18	Gm5389
276	18	Gm5396
277	18	Gm5403
278	18	Gm5637
279	18	Gm5643
280	18	Gm5648
281	18	Gm5931
282	18	Gm5934
283	18	Gm5937
284	18	Gm6025
285	18	Gm6027
286	18	Gm6039
287	18	Gm6092
288	18	Gm6221
289	18	Gm6222
290	18	Gm6285
291	18	Gm6292
292	18	Gm6322
293	18	Gm6335
294	18	Gm6368
295	18	Gm6382
296	18	Gm6418
297	18	Gm6451
298	18	Gm6480
299	18	Gm650
300	18	Gm6568
301	18	Gm6754
302	18	Gm6758
303	18	Gm6787
304	18	Gm6938
305	18	Gm6964
306	18	Gm6977
307	18	Gm7079
308	18	Gm7091
309	18	Gm7108
310	18	Gm7129
311	18	Gm7173
312	18	Gm7212
313	18	Gm7327
314	18	Gm7331
315	18	Gm7340
316	18	Gm7416
317	18	Gm7429
318	18	Gm7437
319	18	Gm7598
320	18	Gm7781
321	18	Gm7803
322	18	Gm7905
323	18	Gm8019
324	18	Gm8061
325	18	Gm8163
326	18	Gm8261
327	18	Gm8464
328	18	Gm8662
329	18	Gm8737
330	18	Gm8814
331	18	Gm8839
332	18	Gm8844
333	18	Gm8876
334	18	Gm8880
335	18	Gm9003
336	18	Gm9009
337	18	Gm9078
338	18	Gm9083
339	18	Gm9085
340	18	Gm9095
341	18	Gm9097
342	18	Gm9115
343	18	Gm9157
344	18	Gm9159
345	18	Gm9200
346	18	Gm9429
347	18	Gm9432
348	18	Gm9436
349	18	Gm9785
350	18	Gpr143
351	18	Gpr165
352	18	Gpr173
353	18	Gpr174
354	18	Gpr50
355	18	Gpr82
356	18	Grpr
357	18	Gucy2f
358	18	Hmgb1-ps2
359	18	Hspa9-ps1
360	18	Ids
361	18	Il13ra1
362	18	Il1rapl2
363	18	Iqsec2
364	18	Irs4
365	18	Itgb1bp2
366	18	Kcnd1
367	18	Kis2
368	18	L1cam
369	18	Magea4
370	18	Magea5
371	18	Mageb10-ps
372	18	Mageb16-ps1
373	18	Mageb18
374	18	Mageb4
375	18	Magee1
376	18	Magee2
377	18	Maob
378	18	Map3k15
379	18	Mdm4-ps
380	18	Mid2
381	18	Mtmr1
382	18	Nap1l2
383	18	Nap1l3
384	18	Ndp
385	18	Nhsl2
386	18	Nlgn3
387	18	Nox1
388	18	Nxf7
389	18	Nyx
390	18	Otc
391	18	Ott
392	18	Otud6a
393	18	P2ry4
394	18	Pcdh11x
395	18	Pcdh19
396	18	Pcsk1n
397	18	Pet2
398	18	Phex
399	18	Plp1
400	18	Plxna3
401	18	Plxnb3
402	18	Pou3f4
403	18	Ppef1
404	18	Ppp1r3f
405	18	Ppp1r3fos
406	18	Prickle3
407	18	Prrg1
408	18	Prrg3
409	18	Psmb6-ps
410	18	Psmb7-ps2
411	18	Rab9b
412	18	Rai2
413	18	Rbm3os
414	18	Reps2
415	18	Rhox2e
416	18	Rhox4a
417	18	Rhox4a2
418	18	Rhox4b
419	18	Rhox4c
420	18	Rhox4d
421	18	Rhox4e
422	18	Rhox4f
423	18	Rhox7-ps1
424	18	Rhox7b
425	18	Rhox8
426	18	Rnf128
427	18	Rpl19-ps12
428	18	Rpl30-ps10
429	18	Rpl30-ps9
430	18	Rps12-ps1
431	18	Rps2-ps13
432	18	Rs1
433	18	S100g
434	18	Serpina7
435	18	Sh2d1a
436	18	Slc25a43
437	18	Slc38a5
438	18	Slc9a6
439	18	Slc9a7
440	18	Slitrk2
441	18	Slitrk4
442	18	Smt3h2-ps
443	18	Snora70
444	18	Sox3
445	18	Spin4
446	18	Srpk3
447	18	Stard8
448	18	Syap1
449	18	Syn1
450	18	Syp
451	18	Sytl4
452	18	Taf9b
453	18	Tbc1d8b
454	18	Tbx22
455	18	Tceal1
456	18	Tceal3
457	18	Tceal5
458	18	Tceal7
459	18	Tex13
460	18	Tex16
461	18	Tktl1
462	18	Tlr13
463	18	Tmem28
464	18	Tmem35
465	18	Tmsb15a
466	18	Tmsb15l
467	18	Tpt1-ps6
468	18	Trmt2b
469	18	Trpc5
470	18	Uprt
471	18	Usp27x
472	18	Usp51
473	18	Vcp-rs
474	18	Was
475	18	Xist
476	18	Xk
477	18	Xkrx
478	18	Xpnpep2
479	18	Zbtb33
480	18	Zc3h12b
481	18	Zcchc16
482	18	Zdhhc15
483	18	Zdhhc9
484	18	Zfp300
485	18	Zfp36l3
486	18	Zfp711
487	18	Zfp92
488	18	Zxdb
1120	19	2610002M06Rik
2117	19	5530601H04Rik
3116	19	9530027J09Rik
4102	19	Abcb7
524	19	BC023829
623	19	Bhlhb9
720	19	Cask
820	19	Chic1
919	19	Chm
1019	19	Cmc4
1122	19	Ddx3x
1219	19	Fancb
1317	19	Firre
1417	19	Fmr1
1516	19	Hcfc1
1616	19	Kdm6a
1716	19	Kif4
1816	19	Klhl15
1916	19	Lamp2
2016	19	Mospd2
2118	19	Nxt2
2216	19	Ogt
2316	19	Pfkfb1
2416	19	Phf8
2516	19	Piga
2616	19	Pja1
2716	19	Rap2c
2816	19	Rp2
2916	19	Rpgr
3016	19	Rps6ka6
3117	19	Slc25a53
3216	19	Smarca1
3316	19	Spin2c
3416	19	Stag2
3516	19	Suv39h1
3616	19	Taz
3716	19	Tbl1x
3816	19	Tceanc
3916	19	Yipf6
4016	19	Zfp280c
1123	20	Gm14681
2119	20	Gm6274
3118	20	Rpl21-ps15
4103	20	Rps24-ps3
