## Supplementary material for "Single-cell transcriptomics, scRNA-Seq and C1 CAGE discovered distinct phases of pluripotency during naïve-to-primed conversion in mice": tscanHeatmap_geneClusters_X-genes_20200810215636.txt

genes
1	Gm14567, Llph-ps2
2	Acot9, Ebp, Gm14680, Mpp1, Nr0b1, Nup62cl, Psmd10, Sat1, Timp1, Tsr2, Wdr45, Zfx
3	Bex1, Bex2, Eif1ax, Flna, Fundc1, Gdi1, Gla, Gpc3, Gpc4, Hmgb3, Hnrnph2, Kdm5c, Maged1, Maged2, Morf4l2, Msn, Ngfrap1, Nono, Nsdhl, Phf6, Praf2, Prdx4, Rbm3, Rpl17-ps8, Rpl3-ps1, Rpl36a, Tceal8, Timm17b, Tmsb4x, Vma21, Wbp5
4	Gm22435
5	Gm17604
6	1700020N15Rik, 4930550L24Rik, A230072C01Rik, AA414768, Abcd1, Akap17b, Atg4a, Atp11c, Atrx, AU015836, AU022751, BC065397, Bcor, C77370, Ccdc160, Ccdc22, Cfp, Diap2, Dmd, Dmrtc1c1, Egfl6, Enox2, F8, Fam220-ps, Fam3a, Fgf13, Foxr2, Fthl17-ps1, Fthl17-ps2, Fthl17d, Gab3, Gk, Gm10439, Gm14639, Gm14661, Gm14717, Gm14817, Gm14830, Gm14870, Gm15019, Gm15023, Gm15068, Gm15069, Gm15097, Gm15127, Gm15128, …
7	Acsl4, Armcx3, Fndc3c1, Itm2a, Pim2, Pls3, Sh3bgrl, Tmem47, Tspan6, Tspan7, Zcchc18
8	Gm6472
9	Gm24683, Snora69
10	2010204K13Rik, Apoo, Apool, Atp6ap2, Bcap31, Bex4, Brcc3, Cetn2, Eif2s3x, Fam50a, Fundc2, G6pdx, Hprt, Hsd17b10, Idh3g, Lage3, Mcts1, Naa10, Ndufa1, Ndufb11, Pbdc1, Pdk3, Pdzd11, Pgk1, Pgrmc1, Pin4, Pir, Plp2, Pqbp1, Prps1, Rab9, Rbbp7, Rpl10, Slc25a5, Snx12, Ssr4, Timm8a1, Tmem29, Trappc2, Ube2a, Ubl4a, Uxt, Vbp1
11	4933407K13Rik, Ammecr1, Ap1s2, Arhgef9, Armcx2, Armcx4, Armcx6, Brwd3, Cd99l2, Clcn5, Cldn34c1, Cxx1a, Cxx1c, Cysltr1, Ddx26b, Dlg3, Dock11, Fam199x, Ftx, G530011O06Rik, Gdpd2, Gm14698, Gm23656, Gm24809, Gm24824, Gm26775, Gm26952, Gpm6b, Gria3, Hdx, Heph, Hmgn5, Hs6st2, Igsf1, Jpx, Kctd12b, Klhl4, Lpar4, Mageh1, Mbnl3, Med14, Mid1, Mmgt1, Msl3, Mum1l1, Nhs, Nudt10, Nudt11, Ophn1, Pak3, Ptchd1, Ra…
12	Gm25063
13	2210013O21Rik, Armcx1, C1galt1c1, Dynlt3, Mospd1, Tmsb15b2, Zc4h2
14	1700013H16Rik, 4930502E18Rik, 8030474K03Rik, Apex2, Armcx5, Cdk16, Cybb, Dmrtc1c2, Dusp9, Efhc2, Emd, Fam122b, Fhl1, Fthl17b, Fthl17c, Fthl17e, Fthl17f, Glod5, Gm28268, Gm364, Gm3880, Gm4779, Gm4984, Gm6880, Gm6890, Gm9, Gprasp1, Gprasp2, Hdac6, Ldoc1, Mbtps2, Nxf3, Ofd1, Pcyt1b, Pnma5, Pola1, Porcn, Rhox2a, Ribc1, Scml2, Slc6a8, Smc1a, Taf1, Tbc1d25, Tex11, Wnk3, Yy2, Zmym3, Zrsr2
15	Arxes1, Arxes2, Eras, Mid1ip1, Mtap7d3, Prps2, Rragb, Slc7a3
16	1110012L19Rik, 1810030O07Rik, 2310010G23Rik, A830080D01Rik, Aifm1, Alg13, Araf, Atp6ap1, C330007P06Rik, Cenpi, Cox7b, Cstf2, Ctps2, Cul4b, Dkc1, Eda2r, Ercc6l, Fgd1, Ftsj1, Gemin8, Gnl3l, Gpkow, Haus7, Igbp1, Ikbkg, Jade3, Las1l, Maoa, Mcf2, Pdha1, Rbm10, Rbmx2, Renbp, Rlim, Siah1b, Sms, Tfe3, Txlng, Uba1, Usp9x, Utp14a, Zic3
17	4930519F16Rik, Dppa3-ps, Fmr1nb, Gm14820, Klhl13, Mageb16, Platr21, Rhox5, Rhox6, Rhox9, Trap1a, Usp26
18	1600025M17Rik, 1700011M02Rik, 1700019B21Rik, 1700111N16Rik, 1700121L16Rik, 2810403D21Rik, 3010001F23Rik, 3110067C02Rik, 3632454L22Rik, 3830403N18Rik, 4932411N23Rik, 4933402E13Rik, 5330434G04Rik, 5430427O19Rik, 5730405O15Rik, A230072E10Rik, A630012P03Rik, A630033H20Rik, A730046J19Rik, AC055766.1, Adgrg2, Adgrg4, Aff2, Agtr2, Akap14, AL645586.1, AL672036.1, Alas2, Amer1, Amot, Ap3s1-ps1, Apln, Ar, …
19	2610002M06Rik, 5530601H04Rik, 9530027J09Rik, Abcb7, BC023829, Bhlhb9, Cask, Chic1, Chm, Cmc4, Ddx3x, Fancb, Firre, Fmr1, Hcfc1, Kdm6a, Kif4, Klhl15, Lamp2, Mospd2, Nxt2, Ogt, Pfkfb1, Phf8, Piga, Pja1, Rap2c, Rp2, Rpgr, Rps6ka6, Slc25a53, Smarca1, Spin2c, Stag2, Suv39h1, Taz, Tbl1x, Tceanc, Yipf6, Zfp280c
20	Gm14681, Gm6274, Rpl21-ps15, Rps24-ps3
