## Supplementary material for "Single-cell transcriptomics, scRNA-Seq and C1 CAGE discovered distinct phases of pluripotency during naïve-to-primed conversion in mice": XCI_tSNE_NEW.txt

XC_Active	-22.8918570702908	-1.58817939582066	1772-116-259_A02
XC_Active	-24.4799747263483	0.797040851679552	1772-116-259_A03
No_definition	8.51713078871566	-10.9338057144017	1772-116-259_A04
XC_Active	-23.001001198337	-6.8504093059394	1772-116-259_A05
XCI	9.28617842811529	-9.92178612945435	1772-116-259_A06
XC_Active	-23.4593730378606	-2.48190084912782	1772-116-259_A08
XC_Active	-16.2115549654409	-7.31767948570803	1772-116-259_A09
XC_Active	-16.0667502840387	-6.98493744186343	1772-116-259_A10
No_definition	5.48706540117705	-9.93577317322496	1772-116-259_B01
XC_Active	-24.7089730418298	0.441384029138509	1772-116-259_B02
XC_Active	-22.5211367635839	-5.16814285780138	1772-116-259_B03
XC_Active	-23.0481930458699	-7.8288934071096	1772-116-259_B04
XC_Active	-23.5232284613156	-7.83486180262037	1772-116-259_B05
XC_Active	-24.9185661594976	-0.790361844042768	1772-116-259_B06
XC_Active	-24.1897566696145	-6.70085650667823	1772-116-259_B07
XC_Active	-22.6715868961852	-10.2771331336396	1772-116-259_B08
XC_Active	-22.253573339625	-5.20454895101046	1772-116-259_B09
XC_Active	8.65303095164377	-10.4867437371453	1772-116-259_B10
XC_Active	-25.3538908225099	-6.51060244407701	1772-116-259_B12
XC_Active	-23.7148355355127	-1.35124892237361	1772-116-259_C01
XC_Active	-22.1705591604331	-9.00348959389152	1772-116-259_C03
XC_Active	-21.8660172964097	-4.72221169425484	1772-116-259_C04
XC_Active	-20.5923944069131	-4.63832368728351	1772-116-259_C05
XC_Active	7.93443263705183	-10.0584792208009	1772-116-259_C06
XC_Active	-19.6021576590636	-3.80648824372858	1772-116-259_C07
XC_Active	-23.2827793500375	-4.32667283766242	1772-116-259_C08
XC_Active	-21.9695659630171	-4.74151408893271	1772-116-259_C10
XC_Active	-15.0343604940844	-6.44592210828916	1772-116-259_C11
XC_Active	-24.4601539404218	-5.18683654351335	1772-116-259_C12
XC_Active	-23.0821010102225	-7.06205595991818	1772-116-259_D01
XCI_Intermediate	4.50814128562801	-9.64540888787117	1772-116-259_D02
XC_Active	-23.0016621914665	-4.45111575751174	1772-116-259_D03
XC_Active	-21.1912559037864	-5.70196552304401	1772-116-259_D05
XC_Active	-20.7261400836113	-5.2509880143035	1772-116-259_D06
XC_Active	-22.3360161895064	-9.40261089667001	1772-116-259_D07
XC_Active	-22.5775649917688	-10.0493225342677	1772-116-259_D08
XC_Active	-21.9664993850273	-8.88500210583106	1772-116-259_D09
XC_Active	-21.7484487282914	-4.54232911189504	1772-116-259_D10
XC_Active	-19.4741354810155	-3.91444483981391	1772-116-259_D11
XC_Active	-22.7164499481235	-3.47980210595906	1772-116-259_D12
XC_Active	-21.9496689264524	-5.00529706266235	1772-116-259_E08
No_definition	4.61784969010073	-10.3548175878907	1772-116-259_E09
No_definition	7.93457733207554	-10.5182765231629	1772-116-259_E10
XC_Active	-22.8749650139052	-5.84951970490811	1772-116-259_E11
XC_Active	-23.6511610467702	-1.37405515623914	1772-116-259_F01
XC_Active	-24.768666097318	-4.62787386401995	1772-116-259_F02
XCI_Intermediate	2.92494063007879	1.54495927291881	1772-116-259_F03
XC_Active	-22.1053203909251	-5.7050070601965	1772-116-259_F05
XC_Active	-21.5543998626049	-4.99168141274606	1772-116-259_F06
XC_Active	-21.0674098434205	-4.74258591782902	1772-116-259_F07
XC_Active	-15.9839621313793	-6.52440244380892	1772-116-259_F09
XC_Active	6.24537186647064	-10.157492237907	1772-116-259_F10
XC_Active	-24.7351066486705	-5.93593008897863	1772-116-259_F11
XC_Active	-24.9251137631137	-6.20485383998834	1772-116-259_F12
XC_Active	-23.1868849948203	-3.54047453736234	1772-116-259_G01
XC_Active	-22.2808104914417	-3.80299708524993	1772-116-259_G02
XC_Active	-20.8554429899339	-4.15374206387581	1772-116-259_G04
XC_Active	-23.4312287674341	-4.72426965535728	1772-116-259_G05
XC_Active	-21.5892195883346	-3.80406269163374	1772-116-259_G06
XC_Active	-24.7935226073522	-7.44616701814202	1772-116-259_G07
XC_Active	-8.98086511270415	-0.580472799161107	1772-116-259_G08
XC_Active	4.23499288929423	-10.3311478624174	1772-116-259_G10
XC_Active	-24.2517140535471	-6.42124362011683	1772-116-259_G11
XC_Active	-26.191850303632	-7.05953397236906	1772-116-259_G12
XC_Active	-24.1645175447757	-7.604746027197	1772-116-259_H02
XC_Active	-16.3087336847249	-8.52286207136098	1772-116-259_H03
XC_Active	4.24537563817772	-9.99569137031348	1772-116-259_H05
XC_Active	-16.662620691629	-8.8784443015721	1772-116-259_H08
XC_Active	-26.9422514287472	-5.00632389446692	1772-116-259_H10
XC_Active	-6.0782470859912	-1.04321894874341	1772-116-259_H12
XC_Active	-25.3336621963316	-3.37320997858426	1772-116-260_A01
No_definition	-13.8194868380924	-11.028660432061	1772-116-260_A02
XC_Active	-10.3973139742633	1.05458589355744	1772-116-260_A04
XC_Active	-21.0353418626404	0.304335368809254	1772-116-260_A05
XCI_Intermediate	-13.6347681752892	-10.9503206389958	1772-116-260_A06
XC_Active	-7.64689199867721	-3.6771560945379	1772-116-260_A07
XC_Active	-15.8857546434067	-4.13104059699573	1772-116-260_A08
XC_Active	-18.8151862276999	-3.67543943382519	1772-116-260_A09
XC_Active	-19.919967361261	-2.81015222663976	1772-116-260_A10
XCI	-5.02093794409853	2.82006393927782	1772-116-260_A11
XCI	6.73518166330381	-10.0961287461969	1772-116-260_A12
XC_Active	-17.7618777670521	-4.87952712229893	1772-116-260_B01
XC_Active	-12.2765815347277	-1.56567575669043	1772-116-260_B04
XC_Active	-20.1037420366599	1.07629974864725	1772-116-260_B05
XC_Active	-8.94564498350536	-0.711135113149008	1772-116-260_B06
XC_Active	-17.0926106281552	-3.53822454964316	1772-116-260_B07
XC_Active	-11.6882678998281	-0.941510593896873	1772-116-260_B08
XC_Active	-18.5001756693606	-2.15028155407598	1772-116-260_B09
XC_Active	-24.1743306085501	-4.19251490803349	1772-116-260_B10
XC_Active	-19.8499057860893	-1.23909729359985	1772-116-260_B11
XC_Active	-11.0088417222237	-3.39843086547255	1772-116-260_B12
XC_Active	-19.196125148843	-7.95733008488404	1772-116-260_C01
XC_Active	-13.5379103372151	2.35769816473243	1772-116-260_C03
XC_Active	-16.2199874110376	-2.86259184839007	1772-116-260_C04
XC_Active	-21.571459135535	-7.4817725081209	1772-116-260_C05
XC_Active	-19.0126819106321	-6.88098257539289	1772-116-260_C06
XC_Active	-21.7100223131282	-0.966947897573223	1772-116-260_C07
XC_Active	-11.2427889813438	-2.11645362038227	1772-116-260_C08
XC_Active	-20.3324062068194	-3.08737345969765	1772-116-260_C09
XC_Active	-9.1872210948403	-2.00606528852063	1772-116-260_C10
XC_Active	-5.97448684619194	0.634242105075154	1772-116-260_C11
XC_Active	-9.77121242065633	-2.00474823952774	1772-116-260_C12
XC_Active	-14.0507078996203	-2.24847894718835	1772-116-260_D01
XC_Active	-18.560282035181	-5.30542748695959	1772-116-260_D02
XC_Active	-19.0154942512709	-4.26091279517156	1772-116-260_D03
XC_Active	-20.5706993041991	-7.42709579362581	1772-116-260_D05
XC_Active	-17.3433669835831	-4.33816704706923	1772-116-260_D06
XC_Active	-14.5685413306437	1.78461681974867	1772-116-260_D07
XC_Active	-11.8400198476831	-2.89285630149627	1772-116-260_D08
XC_Active	-6.31301853022049	-4.49963949768483	1772-116-260_D10
XC_Active	-10.6077986023333	-0.912255342745258	1772-116-260_D11
XC_Active	-21.5191552497155	-2.64241142020316	1772-116-260_D12
XC_Active	-17.3210334505093	0.813052170431341	1772-116-260_E01
XC_Active	-17.0017441795211	-3.04475172457297	1772-116-260_E02
XC_Active	-18.6046512932967	0.355578995328484	1772-116-260_E04
XC_Active	-19.3264880639844	-7.77792066470832	1772-116-260_E05
XCI_Intermediate	-5.98239496318689	-3.44316825292987	1772-116-260_E06
XC_Active	-18.4479421662392	-3.94679285524534	1772-116-260_E07
XC_Active	-17.7122929508246	-0.843709907255418	1772-116-260_E08
XC_Active	-17.4531882804648	0.865387137464784	1772-116-260_E10
XC_Active	-18.793325660648	-2.7873680100515	1772-116-260_E11
XC_Active	-13.3586830031884	0.999324358900218	1772-116-260_E12
XC_Active	-17.8226372148852	-2.40445833004227	1772-116-260_F01
XC_Active	-11.4316375894769	-1.46877940375897	1772-116-260_F02
XC_Active	-16.3637091566305	0.544026535941244	1772-116-260_F04
XC_Active	-9.98469698090959	-2.7458889492568	1772-116-260_F05
XC_Active	-21.3592384117208	-7.44454881879116	1772-116-260_F06
XCI_Intermediate	0.950127773980166	6.31159171160938	1772-116-260_F07
XCI	-4.34716758888019	2.18126621781749	1772-116-260_F08
XC_Active	-19.8216192990889	-0.69240664940312	1772-116-260_F09
XC_Active	-15.6138700091016	-5.7614027889083	1772-116-260_F11
XC_Active	-18.0335458477743	-7.86398704580631	1772-116-260_F12
XC_Active	-24.5298979571582	-1.71245698725985	1772-116-260_G01
XC_Active	-10.1130917060598	-1.05862076523492	1772-116-260_G03
XCI_Intermediate	-3.06856802980362	2.7117560144049	1772-116-260_G04
XC_Active	-10.4890830927435	-3.05186903462855	1772-116-260_G05
XCI_Intermediate	-7.71514278947423	-4.43492069060592	1772-116-260_G06
XC_Active	-11.5887969626334	-2.75002593418671	1772-116-260_G07
XC_Active	-20.6117906064368	-3.07436491223604	1772-116-260_G08
XC_Active	-10.7648434484281	-1.13785225096557	1772-116-260_G09
XC_Active	-20.9647711615543	-1.03601934198968	1772-116-260_G10
XC_Active	-21.3070750766354	-0.224871081817391	1772-116-260_G11
XC_Active	-10.2618817652745	-1.98667500368644	1772-116-260_G12
XC_Active	-18.5094757661736	-2.80026721460141	1772-116-260_H01
XC_Active	-21.666134429189	0.28768655237019	1772-116-260_H02
XCI_Intermediate	-9.22717969801755	-1.05079305332176	1772-116-260_H03
XC_Active	-21.7716612634182	0.480583661693804	1772-116-260_H04
XC_Active	-18.6879053769393	-3.38636088907424	1772-116-260_H07
XC_Active	-21.7166522189489	1.63057526071606	1772-116-260_H08
XC_Active	-27.1729795276612	-5.01309632465316	1772-116-260_H09
XC_Active	-8.7226894593715	-1.99305438171381	1772-116-260_H10
XC_Active	-24.6170956460798	-8.63821242107031	1772-116-260_H11
XC_Active	-20.0860418153399	-1.07739595737335	1772-116-260_H12
XCI	0.518729975974138	-0.0261926735123625	1772-116-261_A01
XC_Active	-19.7672389209318	0.359223055406584	1772-116-261_A02
XC_Active	-12.36611531855	-0.149379438758679	1772-116-261_A03
XC_Active	-20.2983862628111	-4.0080012636216	1772-116-261_A04
XC_Active	-7.95107874030749	-0.764329348727268	1772-116-261_A05
XC_Active	-15.0463280580241	-2.04334986923982	1772-116-261_A06
XC_Active	-15.0393872013917	-2.60301674837996	1772-116-261_A07
XC_Active	-15.9920586274715	-2.53563238250701	1772-116-261_A08
XC_Active	-1.27843991559477	2.23825571738006	1772-116-261_A09
XC_Active	-13.5640108664026	-3.29806734568307	1772-116-261_A10
XC_Active	-11.1578431218914	-0.28389969675572	1772-116-261_A11
XC_Active	-16.0864908077108	-0.403541695743278	1772-116-261_B01
XC_Active	-3.43041624973889	-0.319411562070936	1772-116-261_B03
XC_Active	-7.34239334968378	1.72617214140099	1772-116-261_B05
XC_Active	-13.4899175854687	0.371955897478038	1772-116-261_B06
XC_Active	-15.3270574652634	-3.18742389180436	1772-116-261_B07
XC_Active	-10.30278763562	1.92202889951084	1772-116-261_B08
XC_Active	-4.707249724277	0.948548673862176	1772-116-261_B09
XC_Active	-17.4962579724972	-2.39782334708592	1772-116-261_B11
XC_Active	-6.48471042348212	0.640217278381057	1772-116-261_B12
XC_Active	-11.8204872866036	0.476422306680019	1772-116-261_C01
XC_Active	-13.4294707571178	0.709873144672785	1772-116-261_C02
XC_Active	-16.1018182048462	-2.43536158112505	1772-116-261_C04
XC_Active	-16.1481526439495	-1.15647695883105	1772-116-261_C05
XC_Active	-14.3148846796389	-1.32414422920748	1772-116-261_C06
XC_Active	-20.8661190991635	3.24367753598875	1772-116-261_C07
XC_Active	-15.4935836018083	-1.72865603313857	1772-116-261_C08
XC_Active	-10.2947445180229	-5.49967051483456	1772-116-261_C09
XC_Active	-13.5711028577197	-1.29692766236969	1772-116-261_C10
XC_Active	-11.0074221446716	-4.86905649801281	1772-116-261_C11
XC_Active	0.471332556703926	2.7171024555394	1772-116-261_D02
XC_Active	-15.4192964882908	-0.81671044638642	1772-116-261_D03
XC_Active	-8.21820070963774	0.582186438990813	1772-116-261_D04
XC_Active	-7.00448305985599	3.00701309627766	1772-116-261_D06
XC_Active	-19.1526563393422	-5.11725944449597	1772-116-261_D07
XC_Active	-15.2661719956855	1.92086336959716	1772-116-261_D08
XC_Active	-19.2212422346193	-5.230362544089	1772-116-261_D09
XC_Active	-17.480267163735	-2.9483412672074	1772-116-261_D10
XC_Active	-9.9011338226071	0.178639259038769	1772-116-261_D11
XCI_Intermediate	-5.07082056743712	1.88527037058192	1772-116-261_D12
XC_Active	-11.0123368441216	-5.29450551023598	1772-116-261_E01
XC_Active	-16.0060430585399	-1.5092070375695	1772-116-261_E03
XC_Active	-7.30218712718228	1.765343250311	1772-116-261_E04
XC_Active	0.0188706949053741	3.88542716170281	1772-116-261_E05
XC_Active	-11.6545701513425	4.31043660513652	1772-116-261_E06
XC_Active	-12.7232448088313	-1.68578714418378	1772-116-261_E08
XC_Active	-14.8890372149792	1.39408628729912	1772-116-261_E10
No_definition	6.96238832009318	-9.26286290767298	1772-116-261_E11
XCI_Intermediate	1.5595056717151	1.26947405204592	1772-116-261_F01
No_definition	-10.701984105621	1.12277346440019	1772-116-261_F03
XC_Active	-14.9732172874316	-1.02269296329667	1772-116-261_F04
XC_Active	-13.8658095422141	-0.106360204228736	1772-116-261_F05
XC_Active	-14.6447250502262	-1.24780764567727	1772-116-261_F06
XC_Active	-14.7290761097899	-1.28293682419818	1772-116-261_F07
XC_Active	-12.7958157481147	-0.828977186907448	1772-116-261_F08
XC_Active	-11.8784728178759	-0.672324080293438	1772-116-261_F09
XC_Active	-11.0570009450012	-1.40021537240052	1772-116-261_F10
XC_Active	-19.1993274618459	-1.19606067508206	1772-116-261_F11
XC_Active	-0.1201018576271	1.66450265064489	1772-116-261_F12
XC_Active	-4.47260192171278	-0.976321696778456	1772-116-261_G01
XC_Active	1.04701531246844	6.37573290170524	1772-116-261_G02
XC_Active	-18.7199412139175	1.53158862201163	1772-116-261_G05
XC_Active	-12.9157901631913	-0.323373534810245	1772-116-261_G06
XC_Active	-17.5557441527893	3.08150765590432	1772-116-261_G07
XC_Active	-17.7900052928025	-2.82912017902729	1772-116-261_G08
XC_Active	-12.9893808923418	-4.48024600863818	1772-116-261_G10
XCI	-2.61697238804941	2.83710409264394	1772-116-261_G11
XC_Active	-21.4870682410467	1.84477296952325	1772-116-261_H02
XC_Active	-24.5565037476098	-2.84586177370126	1772-116-261_H04
XCI	1.26326250628782	1.15090269626232	1772-116-261_H05
XCI	-2.76552794715788	2.76308552200074	1772-116-261_H06
XC_Active	-15.8508463197515	-4.07238382272723	1772-116-261_H07
XC_Active	-25.546421668934	-5.39539067622081	1772-116-261_H08
XC_Active	-19.4543173487522	2.83520565717545	1772-116-261_H09
XC_Active	-18.9067135315624	-8.97044503627278	1772-116-261_H10
XC_Active	-27.280492704176	-2.62552058192828	1772-116-261_H11
No_definition	8.2703242400064	-7.91419112108431	1772-116-263_A03
XCI_Intermediate	4.03034166469155	-8.68278438493719	1772-116-263_A04
XC_Active	9.09600841391556	3.42892700149842	1772-116-263_A05
XC_Active	-5.0209471177484	1.13403483003452	1772-116-263_A06
XCI	6.57224826501816	5.09910336711052	1772-116-263_A08
No_definition	6.57260747718974	-5.49859335434198	1772-116-263_A09
No_definition	5.66299080757611	-8.89423308122115	1772-116-263_A10
XCI_Intermediate	-12.6850605787325	-5.17476842837363	1772-116-263_A11
XC_Active	-9.58754410689744	3.83848880164833	1772-116-263_B01
XC_Active	-3.3704379977647	4.15142662203969	1772-116-263_B02
XC_Active	-3.5145004691394	-0.303023728252931	1772-116-263_B03
XC_Active	7.48408603953868	-10.0889022578923	1772-116-263_B04
XC_Active	-8.24126168254352	-1.50817887030777	1772-116-263_B05
No_definition	10.7440941750911	-7.74311226166186	1772-116-263_B06
XCI_Intermediate	7.45037047938175	-4.2749815706006	1772-116-263_B07
No_definition	6.72635075658195	-8.15749421145209	1772-116-263_B08
No_definition	8.01566750028324	-8.64607366865394	1772-116-263_B09
XC_Active	5.7715336333337	-7.95972995429076	1772-116-263_C01
XCI_Intermediate	6.21391800151962	6.46272750972538	1772-116-263_C03
XCI_Intermediate	4.33365281811811	4.16797135015502	1772-116-263_C04
No_definition	8.5412195371066	-9.3618469929114	1772-116-263_C05
XCI	5.79399922797721	3.18526169046982	1772-116-263_C07
XCI	8.52444681502848	-8.4392795017128	1772-116-263_C08
XC_Active	-15.6195122813679	-0.0862383622373684	1772-116-263_C09
XCI	10.6732655440261	-8.44673063787637	1772-116-263_C10
XCI_Intermediate	-3.42551334952351	2.11490888695506	1772-116-263_C11
No_definition	9.5968643233429	-6.25801063930657	1772-116-263_D01
XC_Active	-13.4310571418893	-7.14715541036885	1772-116-263_D02
XCI	4.30887606257781	2.98080949929744	1772-116-263_D03
No_definition	8.34081340221696	-4.61871815345097	1772-116-263_D04
XC_Active	-6.84154326348497	1.60601639434497	1772-116-263_D05
No_definition	8.70233912785806	-9.36886046012761	1772-116-263_D06
XCI_Intermediate	0.0857131240828931	5.31798591300397	1772-116-263_D07
XCI_Intermediate	5.53803940862462	5.66224948059194	1772-116-263_D08
XC_Active	9.21298066355542	-5.71607227261684	1772-116-263_D09
XC_Active	-16.7708056833724	2.30811914152878	1772-116-263_D10
XC_Active	-19.0453859769622	-10.6933688489011	1772-116-263_D11
XC_Active	5.51381188465156	4.70744086846736	1772-116-263_E01
No_definition	8.51335956423046	-8.32498432691346	1772-116-263_E02
XCI_Intermediate	-9.56506582591419	2.10009574970141	1772-116-263_E03
XC_Active	-6.69657531501041	3.15815458585249	1772-116-263_E04
XC_Active	-7.49179896790083	-0.00170143033532624	1772-116-263_E05
XC_Active	-1.81428286306872	2.12858797288124	1772-116-263_E06
XC_Active	-19.1312386562641	-6.50440820670923	1772-116-263_E07
XC_Active	-5.75093708743276	1.91810562276944	1772-116-263_E08
XC_Active	8.40551765885335	-8.77248068340256	1772-116-263_E09
XC_Active	-18.8764753679335	-9.10586583753199	1772-116-263_E10
No_definition	5.67853342200842	-9.11843800523654	1772-116-263_E11
XC_Active	-9.36059064698848	3.92234241070171	1772-116-263_F01
XCI	6.20105368032713	3.03302261348347	1772-116-263_F02
XCI	-11.6436574589324	2.63027906216568	1772-116-263_F03
XCI_Intermediate	5.70790585340934	1.09870415977012	1772-116-263_F04
XC_Active	-19.5565951759706	-0.0310908572803986	1772-116-263_F05
XC_Active	-24.8267191060951	-2.35200533831055	1772-116-263_F06
XC_Active	-9.45610452558068	3.60689954911505	1772-116-263_F07
XCI_Intermediate	5.62295877099416	4.04387154916312	1772-116-263_F08
XCI_Intermediate	-10.6953045469763	2.20084983734673	1772-116-263_F09
XCI_Intermediate	-3.39967628552869	4.24858811256941	1772-116-263_F10
No_definition	10.1357564630428	-6.16652520124698	1772-116-263_F11
XC_Active	-7.68264193932879	-2.59495822681023	1772-116-263_G01
XC_Active	-13.5663754390691	2.58967930180752	1772-116-263_G02
XCI_Intermediate	5.69709991010833	3.31223855771539	1772-116-263_G03
XCI_Intermediate	5.67144931255749	1.32973631759063	1772-116-263_G04
XC_Active	-25.7682310943162	-2.2157998062033	1772-116-263_G05
XCI	9.28293105626422	4.68460587794119	1772-116-263_G06
XCI_Intermediate	1.47807226122468	1.36624453660733	1772-116-263_G07
No_definition	7.61782486666913	-9.69696184469693	1772-116-263_G10
XCI_Intermediate	4.49160398462374	-8.08671203900388	1772-116-263_G11
XC_Active	8.55761461998057	-2.12293058183954	1772-116-263_H01
No_definition	9.23078827943482	-3.94614697917461	1772-116-263_H03
No_definition	8.00125148710605	-9.63614147689417	1772-116-263_H04
No_definition	8.12333196135769	-9.52889813019466	1772-116-263_H05
XCI	7.68559106676832	5.43984924550994	1772-116-263_H06
No_definition	9.23863378883907	-8.89656490223719	1772-116-263_H11
XCI_Intermediate	7.75327921465837	5.33855199424734	1772-116-262_A01
XCI_Intermediate	2.33123785124151	2.85965312004102	1772-116-262_A03
XCI	9.65893622772508	-4.25675695675716	1772-116-262_A04
XCI	-10.7613406868647	5.92531212099722	1772-116-262_A05
XC_Active	-4.82674491384142	0.789289320000677	1772-116-262_A06
XC_Active	-12.8915371975194	-2.24238428525861	1772-116-262_A07
XCI	5.04031983402653	4.86960430525248	1772-116-262_A08
XCI	6.94174978501046	3.19770118190615	1772-116-262_B01
XC_Active	4.06806091921391	2.2129596955592	1772-116-262_B02
XCI	7.08956099907283	1.4508329642433	1772-116-262_B04
XC_Active	-5.64155633058538	-0.468245651144296	1772-116-262_B05
XCI_Intermediate	6.42204712092776	2.10597319213294	1772-116-262_B06
XCI	6.82167670350338	9.90432373077345	1772-116-262_B07
XC_Active	-1.01235593493566	2.56932652181153	1772-116-262_B08
XC_Active	-8.3615363902041	3.72015451893986	1772-116-262_B09
XCI	8.35959545928657	3.16939608035376	1772-116-262_B10
XC_Active	-19.9395129486154	-9.76811194163211	1772-116-262_B11
XCI	9.34940444369897	5.4387631729956	1772-116-262_B12
XCI	9.66795261130325	3.29048560114048	1772-116-262_C02
XCI_Intermediate	4.63757825465751	3.50752995951215	1772-116-262_C03
XC_Active	1.08686112118881	2.70366673019504	1772-116-262_C04
No_definition	8.93370475230267	-4.87057348158731	1772-116-262_C05
XCI_Intermediate	8.62945615808765	4.07734133215868	1772-116-262_C06
XC_Active	-0.0584741766003981	2.79494571647031	1772-116-262_C07
XCI_Intermediate	7.70427028518965	4.369281239551	1772-116-262_C08
XCI	0.897237525194431	2.29792853640124	1772-116-262_C11
XCI_Intermediate	6.97652633603635	2.02801142532818	1772-116-262_C12
No_definition	8.49318742799488	-4.54202391757663	1772-116-262_D01
XCI_Intermediate	8.04466721235518	4.77272838621531	1772-116-262_D02
XC_Active	-7.7179758836604	3.05826515372014	1772-116-262_D04
XCI_Intermediate	-15.7104263287577	4.61228352606344	1772-116-262_D05
XC_Active	-15.9409370948361	4.09403487775578	1772-116-262_D06
XCI_Intermediate	8.4874961452371	-4.22281736676446	1772-116-262_D07
XCI	-16.709560896791	4.66993396449192	1772-116-262_D08
XC_Active	1.34086635054208	2.69182260998766	1772-116-262_D09
XC_Active	-11.3058668964807	5.36799841634459	1772-116-262_D10
XCI_Intermediate	9.21037537050519	2.18800854735152	1772-116-262_D11
XCI	8.87536513404212	1.60986244493462	1772-116-262_D12
XCI_Intermediate	5.56216302171527	3.47814241738189	1772-116-262_E01
XCI	8.2490516686457	4.29405275995297	1772-116-262_E02
XC_Active	8.74566334136164	2.28404517874884	1772-116-262_E03
XC_Active	-10.9501321368653	5.1130256291388	1772-116-262_E05
XC_Active	8.56488627720957	-3.52182748173613	1772-116-262_E06
XC_Active	-8.52423820900709	1.11502756520693	1772-116-262_E07
XC_Active	-0.684632082700794	2.48835414445026	1772-116-262_E08
XCI_Intermediate	7.01452593403223	5.64656428053701	1772-116-262_E09
XCI	7.84247648896632	2.43882885524647	1772-116-262_E11
No_definition	8.1222888124993	-7.71884030033024	1772-116-262_E12
XC_Active	-17.2500376342887	4.08459195022032	1772-116-262_F01
XCI	6.84750012428504	9.98119489270683	1772-116-262_F02
XCI_Intermediate	3.77659921804261	2.17700984621316	1772-116-262_F03
XCI_Intermediate	-15.5867737538213	-10.7820751970128	1772-116-262_F04
XCI	8.57128050708143	2.98211110972518	1772-116-262_F05
XC_Active	8.47757905695132	2.4797594984743	1772-116-262_F06
XCI_Intermediate	5.62662056396402	-5.7798463317825	1772-116-262_F07
XCI_Intermediate	5.46476817162145	-7.78188188674028	1772-116-262_F08
XCI	7.65403720710354	2.84181030386517	1772-116-262_F10
No_definition	7.42973781023424	-6.76957350125991	1772-116-262_F11
XCI	-16.4978870130273	4.03122561761986	1772-116-262_F12
No_definition	9.37631211932666	-4.95512054232666	1772-116-262_G02
XCI_Intermediate	8.6311004945664	5.44850723369905	1772-116-262_G03
XC_Active	-11.4206598556975	4.35958465040038	1772-116-262_G05
No_definition	7.3025917073396	-3.26015996721502	1772-116-262_G06
XCI_Intermediate	7.03607072843599	2.70018980340229	1772-116-262_G07
XC_Active	9.06636157858729	-2.9530188705321	1772-116-262_G08
XC_Active	-4.12430670402099	0.803384565397828	1772-116-262_G09
XCI_Intermediate	7.18231674856435	7.52932332971568	1772-116-262_G10
XC_Active	7.34183755356095	-7.16204765751589	1772-116-262_G11
XCI	6.94810088816576	4.73185750786349	1772-116-262_G12
XC_Active	-15.7152508644258	0.748385078698507	1772-116-262_H01
XC_Active	-9.67475797553623	2.45526249723728	1772-116-262_H03
XCI_Intermediate	7.28302484331205	7.184347017264	1772-116-262_H04
XCI_Intermediate	10.0327080343597	5.14482793360948	1772-116-262_H06
XCI	7.94778918264614	3.14916619498756	1772-116-262_H08
XCI	9.83221407634279	1.82810422401066	1772-116-262_H10
XCI	9.14715931683202	-4.41372886293949	1772-116-262_H11
No_definition	11.1907255081813	-7.37754962039865	1772-116-262_H12
XC_Active	-25.6556630271586	-3.24139456329756	1772-151-313_A01
XCI	9.80456418346264	7.14282407560076	1772-151-313_A02
XCI	10.8781537873366	3.94355004712697	1772-151-313_A03
XC_Active	-17.1500693692366	-9.8279148378724	1772-151-313_A04
XCI	9.90990148285922	6.19936170117985	1772-151-313_A07
XC_Active	-5.25310890508372	-2.35097697929327	1772-151-313_A09
XC_Active	-4.45077920519924	-1.37122840979577	1772-151-313_A10
XC_Active	-3.59644353717317	-1.28387569652696	1772-151-313_A11
XC_Active	-6.77834853975444	-2.20910468939078	1772-151-313_A12
XCI_Intermediate	9.60216342805532	6.95163143065103	1772-151-313_B01
XC_Active	-6.8021878077574	-1.42585147568816	1772-151-313_B02
XCI	8.7733150430209	6.3411725979666	1772-151-313_B05
XC_Active	-0.449551096109412	0.179683514272441	1772-151-313_B06
No_definition	10.6856737167944	-5.27060740905987	1772-151-313_B08
XCI	7.09647749479928	6.29038724241382	1772-151-313_B09
XCI	-2.83374443893995	3.32380164717687	1772-151-313_B10
XCI	-3.04972504659115	3.61789077358621	1772-151-313_B12
XC_Active	-20.8253750205337	-2.13494442833213	1772-151-313_C01
XCI	10.3338912281767	4.075334252656	1772-151-313_C02
XCI_Intermediate	2.25304713481341	3.59008309317362	1772-151-313_C06
XCI_Intermediate	8.54951351586075	8.66732726461091	1772-151-313_C09
XCI	8.01862022131525	6.33354258085951	1772-151-313_C11
XCI	5.65209126915395	0.751484184423292	1772-151-313_C12
XC_Active	-7.05705945144248	-0.955041542508069	1772-151-313_D01
XCI	6.58552113307569	6.61440035695845	1772-151-313_D03
XCI	4.55870438037508	1.74797597486287	1772-151-313_D08
XC_Active	0.667407922973788	6.00309072234987	1772-151-313_D09
XC_Active	-18.042187573786	-0.612916125964122	1772-151-313_D10
XCI	5.47869404754879	7.88061203102457	1772-151-313_E01
XCI_Intermediate	2.18627728793345	3.43751452156605	1772-151-313_E02
XC_Active	-6.59220453239042	-0.624059852562236	1772-151-313_E03
XCI	11.5466407415966	6.15022583196527	1772-151-313_E04
XCI	9.02666936496362	7.50695235780413	1772-151-313_E06
No_definition	10.3480286847842	-5.06311608283748	1772-151-313_E09
XCI	8.8709605904882	6.86195630433118	1772-151-313_F01
XCI	8.82129546584578	7.78638656238108	1772-151-313_F02
XC_Active	-5.68315852559514	-2.23301454618578	1772-151-313_F03
XCI	10.0796805111394	3.95782948374491	1772-151-313_F04
XCI	7.96137852652215	4.1895294803592	1772-151-313_F05
XC_Active	-6.1143037741448	-4.47658863247798	1772-151-313_F06
XCI_Intermediate	5.11519798831901	-7.87742311387361	1772-151-313_F08
No_definition	7.88193213387817	-8.73704470369088	1772-151-313_F10
XC_Active	5.23906297224298	8.01376004412099	1772-151-313_G01
XC_Active	-9.02150818562558	-3.76656071858598	1772-151-313_G02
XC_Active	-8.52413865381045	-3.73595349974622	1772-151-313_G03
XCI	11.4910882735344	6.24793745162201	1772-151-313_G04
XC_Active	-20.1430746930083	-5.72743569504345	1772-151-313_G06
XC_Active	-15.7600000109904	-10.7240571978554	1772-151-313_G09
XC_Active	-7.69197586739397	-2.37308585166613	1772-151-313_G11
XCI	10.8650873102619	3.29619432400471	1772-151-313_G12
XCI	8.72988172009121	7.81417552446565	1772-151-313_H03
XCI	7.30968696759125	4.27109260870546	1772-151-313_H06
XCI	9.37149801212155	-8.07565807879486	1772-151-313_H07
XC_Active	10.4518582574776	-3.98965729214891	1772-151-313_H08
XC_Active	-20.6203656869947	-1.68123581099688	1772-151-313_H12
XCI	14.626970678008	6.80924544947747	1772-123-291_A09
No_definition	10.5300755971419	-5.87060265884147	1772-123-291_A12
XCI	11.0508498613329	8.35800201265637	1772-123-291_B01
XCI	11.9716386931439	5.13081866561773	1772-123-291_B02
No_definition	11.8691452445725	7.66522063483923	1772-123-291_B03
XCI	12.2480157317345	5.78301737899197	1772-123-291_B08
XCI	14.2043250853782	6.47815617571975	1772-123-291_B09
XCI	12.83032888926	4.27699199932356	1772-123-291_B11
XCI_Intermediate	14.6056934269256	5.66868213147555	1772-123-291_D01
XCI	15.2798575785213	5.7177167832534	1772-123-291_D02
XCI	15.4529661468028	5.77516944052964	1772-123-291_D08
XCI	15.433434109402	5.98345754467535	1772-123-291_D11
XCI	12.4079950653973	5.99895056351155	1772-123-291_E08
XCI	14.3748975411733	6.68814919334719	1772-123-291_E09
XCI	12.2229324299499	4.93129460738897	1772-123-291_F02
XC_Active	13.953766645206	5.49686522309613	1772-123-291_F03
XCI	8.79092322988416	5.89897337484673	1772-123-291_F07
XCI	13.1821021968572	5.88682989092643	1772-123-291_F09
XC_Active	13.1378608056442	5.05155675941634	1772-123-291_G01
XCI	12.570779651339	4.29488396072747	1772-123-291_G02
No_definition	13.775816591765	5.30203968269666	1772-123-291_G03
XC_Active	13.9744772710516	5.32176646375368	1772-123-291_G07
XCI	11.1045836530732	8.59494598473502	1772-123-291_H02
XCI	12.5469260658086	5.62299935462083	1772-123-291_H03
XCI	12.776909210817	5.9195142187633	1772-123-291_H08
XCI	9.86672976752281	8.43491422513051	1772-123-291_H09
XCI	15.47727257731	4.66071515109744	1772-123-289_A09
XCI	14.1366494253435	3.35667156826383	1772-123-289_B01
XCI	13.6924274497576	3.49757700832686	1772-123-289_B05
XCI	14.4500920769192	4.59786610516202	1772-123-289_B06
XCI	15.343162491481	3.74989241145928	1772-123-289_C09
XCI	13.9017209537095	4.35546833458291	1772-123-289_C11
XCI	15.6886951409878	5.33105340288253	1772-123-289_D11
XCI	14.9922820994434	4.60799074281807	1772-123-289_F01
XCI	15.5164125071808	4.02033137544294	1772-123-289_F03
XCI	14.0875062944016	3.50999184005076	1772-123-289_F05
XCI	14.4963225321284	3.54076655664626	1772-123-289_F07
XCI	13.2182919879534	3.58613987959333	1772-123-289_F09
