## Supplementary material for "Single-cell transcriptomics, scRNA-Seq and C1 CAGE discovered distinct phases of pluripotency during naïve-to-primed conversion in mice": TableS1_cellCycle_metadata_20190314160652.csv

	phase
1772-116-259_A02	S
1772-116-259_A03	G1.S
1772-116-259_A04	G2.M
1772-116-259_A05	S
1772-116-259_A06	S
1772-116-259_A08	G2.M
1772-116-259_A09	G1.S
1772-116-259_A10	G2.M
1772-116-259_B01	G1.S
1772-116-259_B02	G2.M
1772-116-259_B03	G1.S
1772-116-259_B04	S
1772-116-259_B05	G2
1772-116-259_B06	G1.S
1772-116-259_B07	G1.S
1772-116-259_B08	G2.M
1772-116-259_B09	G1.S
1772-116-259_B10	G2
1772-116-259_B12	G2
1772-116-259_C01	G1.S
1772-116-259_C03	S
1772-116-259_C04	G1.S
1772-116-259_C05	M.G1
1772-116-259_C06	S
1772-116-259_C07	S
1772-116-259_C08	S
1772-116-259_C10	S
1772-116-259_C11	G2.M
1772-116-259_C12	S
1772-116-259_D01	S
1772-116-259_D02	S
1772-116-259_D03	G1.S
1772-116-259_D05	S
1772-116-259_D06	G2.M
1772-116-259_D07	M.G1
1772-116-259_D08	G2
1772-116-259_D09	G1.S
1772-116-259_D10	G1.S
1772-116-259_D11	G1.S
1772-116-259_D12	G1.S
1772-116-259_E08	M.G1
1772-116-259_E09	M.G1
1772-116-259_E10	S
1772-116-259_E11	M.G1
1772-116-259_F01	G1.S
1772-116-259_F02	M.G1
1772-116-259_F03	G2
1772-116-259_F05	G2
1772-116-259_F06	G1.S
1772-116-259_F07	M.G1
1772-116-259_F09	S
1772-116-259_F10	S
1772-116-259_F11	G2.M
1772-116-259_F12	G1.S
1772-116-259_G01	G1.S
1772-116-259_G02	G1.S
1772-116-259_G04	S
1772-116-259_G05	G1.S
1772-116-259_G06	G1.S
1772-116-259_G07	G1.S
1772-116-259_G08	G1.S
1772-116-259_G10	M.G1
1772-116-259_G11	S
1772-116-259_G12	G2.M
1772-116-259_H02	G2.M
1772-116-259_H03	G2.M
1772-116-259_H05	G1.S
1772-116-259_H08	M.G1
1772-116-259_H10	G1.S
1772-116-259_H12	M.G1
1772-116-260_A01	M.G1
1772-116-260_A02	S
1772-116-260_A04	G2.M
1772-116-260_A05	G2.M
1772-116-260_A06	M.G1
1772-116-260_A07	S
1772-116-260_A08	G2.M
1772-116-260_A09	M.G1
1772-116-260_A10	S
1772-116-260_A11	M.G1
1772-116-260_A12	G2.M
1772-116-260_B01	S
1772-116-260_B04	G1.S
1772-116-260_B05	G2.M
1772-116-260_B06	M.G1
1772-116-260_B07	G2.M
1772-116-260_B08	G1.S
1772-116-260_B09	M.G1
1772-116-260_B10	G2.M
1772-116-260_B11	G2
1772-116-260_B12	G2
1772-116-260_C01	G2.M
1772-116-260_C03	G2
1772-116-260_C04	S
1772-116-260_C05	G2.M
1772-116-260_C06	G2
1772-116-260_C07	M.G1
1772-116-260_C08	G2.M
1772-116-260_C09	S
1772-116-260_C10	G2.M
1772-116-260_C11	G2.M
1772-116-260_C12	G2.M
1772-116-260_D01	S
1772-116-260_D02	S
1772-116-260_D03	S
1772-116-260_D05	G2.M
1772-116-260_D06	M.G1
1772-116-260_D07	G2.M
1772-116-260_D08	G2
1772-116-260_D10	G2.M
1772-116-260_D11	G2.M
1772-116-260_D12	G2.M
1772-116-260_E01	G2
1772-116-260_E02	G2.M
1772-116-260_E04	G2.M
1772-116-260_E05	G2.M
1772-116-260_E06	G2.M
1772-116-260_E07	G2.M
1772-116-260_E08	G1.S
1772-116-260_E10	G2
1772-116-260_E11	G2.M
1772-116-260_E12	G2
1772-116-260_F01	S
1772-116-260_F02	S
1772-116-260_F04	G2
1772-116-260_F05	S
1772-116-260_F06	M.G1
1772-116-260_F07	S
1772-116-260_F08	G1.S
1772-116-260_F09	G2.M
1772-116-260_F11	G2
1772-116-260_F12	M.G1
1772-116-260_G01	G1.S
1772-116-260_G03	G2.M
1772-116-260_G04	G2.M
1772-116-260_G05	M.G1
1772-116-260_G06	G1.S
1772-116-260_G07	S
1772-116-260_G08	M.G1
1772-116-260_G09	G1.S
1772-116-260_G10	G2.M
1772-116-260_G11	G2.M
1772-116-260_G12	G2.M
1772-116-260_H01	M.G1
1772-116-260_H02	G2.M
1772-116-260_H03	G1.S
1772-116-260_H04	G2
1772-116-260_H07	G1.S
1772-116-260_H08	G2.M
1772-116-260_H09	G2
1772-116-260_H10	G2.M
1772-116-260_H11	G2.M
1772-116-260_H12	G2
1772-116-261_A01	M.G1
1772-116-261_A02	G1.S
1772-116-261_A03	G1.S
1772-116-261_A04	G1.S
1772-116-261_A05	M.G1
1772-116-261_A06	M.G1
1772-116-261_A07	G1.S
1772-116-261_A08	G1.S
1772-116-261_A09	G2.M
1772-116-261_A10	G1.S
1772-116-261_A11	G1.S
1772-116-261_B01	M.G1
1772-116-261_B03	G1.S
1772-116-261_B05	G2.M
1772-116-261_B06	G2
1772-116-261_B07	S
1772-116-261_B08	S
1772-116-261_B09	G2
1772-116-261_B11	G1.S
1772-116-261_B12	S
1772-116-261_C01	G1.S
1772-116-261_C02	G2
1772-116-261_C04	G2
1772-116-261_C05	M.G1
1772-116-261_C06	G1.S
1772-116-261_C07	G2.M
1772-116-261_C08	M.G1
1772-116-261_C09	G2.M
1772-116-261_C10	G1.S
1772-116-261_C11	G1.S
1772-116-261_D02	G2
1772-116-261_D03	M.G1
1772-116-261_D04	G2.M
1772-116-261_D06	S
1772-116-261_D07	G1.S
1772-116-261_D08	G2.M
1772-116-261_D09	G2.M
1772-116-261_D10	G2
1772-116-261_D11	G1.S
1772-116-261_D12	S
1772-116-261_E01	M.G1
1772-116-261_E03	M.G1
1772-116-261_E04	G2.M
1772-116-261_E05	G1.S
1772-116-261_E06	M.G1
1772-116-261_E08	G1.S
1772-116-261_E10	G2
1772-116-261_E11	G2
1772-116-261_F01	G2
1772-116-261_F03	G1.S
1772-116-261_F04	G2
1772-116-261_F05	G2
1772-116-261_F06	G2
1772-116-261_F07	G2
1772-116-261_F08	G1.S
1772-116-261_F09	G1.S
1772-116-261_F10	G1.S
1772-116-261_F11	S
1772-116-261_F12	G1.S
1772-116-261_G01	M.G1
1772-116-261_G02	G1.S
1772-116-261_G05	M.G1
1772-116-261_G06	G1.S
1772-116-261_G07	G2
1772-116-261_G08	M.G1
1772-116-261_G10	G1.S
1772-116-261_G11	M.G1
1772-116-261_H02	G1.S
1772-116-261_H04	S
1772-116-261_H05	G1.S
1772-116-261_H06	M.G1
1772-116-261_H07	G1.S
1772-116-261_H08	G2
1772-116-261_H09	S
1772-116-261_H10	M.G1
1772-116-261_H11	M.G1
1772-116-263_A03	G2
1772-116-263_A04	M.G1
1772-116-263_A05	G1.S
1772-116-263_A06	G1.S
1772-116-263_A08	M.G1
1772-116-263_A09	G1.S
1772-116-263_A10	G2
1772-116-263_A11	G2
1772-116-263_B01	G1.S
1772-116-263_B02	G1.S
1772-116-263_B03	G1.S
1772-116-263_B04	S
1772-116-263_B05	G1.S
1772-116-263_B06	G1.S
1772-116-263_B07	M.G1
1772-116-263_B08	S
1772-116-263_B09	G2
1772-116-263_C01	S
1772-116-263_C03	S
1772-116-263_C04	M.G1
1772-116-263_C05	G1.S
1772-116-263_C07	G2
1772-116-263_C08	G1.S
1772-116-263_C09	G2
1772-116-263_C10	M.G1
1772-116-263_C11	G1.S
1772-116-263_D01	S
1772-116-263_D02	S
1772-116-263_D03	G1.S
1772-116-263_D04	G2
1772-116-263_D05	S
1772-116-263_D06	G2
1772-116-263_D07	G2
1772-116-263_D08	G1.S
1772-116-263_D09	S
1772-116-263_D10	G1.S
1772-116-263_D11	G2.M
1772-116-263_E01	G2
1772-116-263_E02	G1.S
1772-116-263_E03	G2
1772-116-263_E04	M.G1
1772-116-263_E05	G2.M
1772-116-263_E06	S
1772-116-263_E07	G2
1772-116-263_E08	G2
1772-116-263_E09	S
1772-116-263_E10	G2
1772-116-263_E11	G1.S
1772-116-263_F01	S
1772-116-263_F02	G2
1772-116-263_F03	G1.S
1772-116-263_F04	G1.S
1772-116-263_F05	G2.M
1772-116-263_F06	G2.M
1772-116-263_F07	S
1772-116-263_F08	G1.S
1772-116-263_F09	G1.S
1772-116-263_F10	G2.M
1772-116-263_F11	G1.S
1772-116-263_G01	M.G1
1772-116-263_G02	M.G1
1772-116-263_G03	G2.M
1772-116-263_G04	G1.S
1772-116-263_G05	G1.S
1772-116-263_G06	S
1772-116-263_G07	G1.S
1772-116-263_G10	G1.S
1772-116-263_G11	M.G1
1772-116-263_H01	G1.S
1772-116-263_H03	G1.S
1772-116-263_H04	S
1772-116-263_H05	S
1772-116-263_H06	S
1772-116-263_H11	G2.M
1772-116-262_A01	G2
1772-116-262_A03	M.G1
1772-116-262_A04	G1.S
1772-116-262_A05	G2
1772-116-262_A06	G2
1772-116-262_A07	G1.S
1772-116-262_A08	G1.S
1772-116-262_B01	S
1772-116-262_B02	G1.S
1772-116-262_B04	G2
1772-116-262_B05	S
1772-116-262_B06	G2.M
1772-116-262_B07	G2
1772-116-262_B08	G1.S
1772-116-262_B09	S
1772-116-262_B10	G2
1772-116-262_B11	G2.M
1772-116-262_B12	G2
1772-116-262_C02	G2
1772-116-262_C03	G1.S
1772-116-262_C04	G1.S
1772-116-262_C05	S
1772-116-262_C06	G2
1772-116-262_C07	G2
1772-116-262_C08	G2
1772-116-262_C11	G2
1772-116-262_C12	M.G1
1772-116-262_D01	G2.M
1772-116-262_D02	G1.S
1772-116-262_D04	S
1772-116-262_D05	G1.S
1772-116-262_D06	G2
1772-116-262_D07	G2.M
1772-116-262_D08	G2
1772-116-262_D09	S
1772-116-262_D10	G2
1772-116-262_D11	G2
1772-116-262_D12	G1.S
1772-116-262_E01	G2
1772-116-262_E02	G2
1772-116-262_E03	G2
1772-116-262_E05	G1.S
1772-116-262_E06	S
1772-116-262_E07	M.G1
1772-116-262_E08	M.G1
1772-116-262_E09	S
1772-116-262_E11	S
1772-116-262_E12	G2
1772-116-262_F01	S
1772-116-262_F02	G2
1772-116-262_F03	G2
1772-116-262_F04	G1.S
1772-116-262_F05	M.G1
1772-116-262_F06	S
1772-116-262_F07	S
1772-116-262_F08	M.G1
1772-116-262_F10	G2
1772-116-262_F11	G2
1772-116-262_F12	M.G1
1772-116-262_G02	G2.M
1772-116-262_G03	G2.M
1772-116-262_G05	G2.M
1772-116-262_G06	S
1772-116-262_G07	G2
1772-116-262_G08	G1.S
1772-116-262_G09	G1.S
1772-116-262_G10	G1.S
1772-116-262_G11	G1.S
1772-116-262_G12	G2.M
1772-116-262_H01	M.G1
1772-116-262_H03	G2
1772-116-262_H04	S
1772-116-262_H06	G1.S
1772-116-262_H08	S
1772-116-262_H10	G1.S
1772-116-262_H11	G2
1772-116-262_H12	G2
1772-151-313_A01	M.G1
1772-151-313_A02	M.G1
1772-151-313_A03	G1.S
1772-151-313_A04	S
1772-151-313_A07	G2
1772-151-313_A09	G2
1772-151-313_A10	G2.M
1772-151-313_A11	M.G1
1772-151-313_A12	G2.M
1772-151-313_B01	G2.M
1772-151-313_B02	G2
1772-151-313_B05	G1.S
1772-151-313_B06	M.G1
1772-151-313_B08	G2
1772-151-313_B09	M.G1
1772-151-313_B10	S
1772-151-313_B12	G1.S
1772-151-313_C01	G2
1772-151-313_C02	G2.M
1772-151-313_C06	M.G1
1772-151-313_C09	M.G1
1772-151-313_C11	G2
1772-151-313_C12	G2.M
1772-151-313_D01	M.G1
1772-151-313_D03	G1.S
1772-151-313_D08	G2
1772-151-313_D09	G2
1772-151-313_D10	G2.M
1772-151-313_E01	G2.M
1772-151-313_E02	G2.M
1772-151-313_E03	S
1772-151-313_E04	S
1772-151-313_E06	G1.S
1772-151-313_E09	M.G1
1772-151-313_F01	S
1772-151-313_F02	G1.S
1772-151-313_F03	M.G1
1772-151-313_F04	S
1772-151-313_F05	S
1772-151-313_F06	G2
1772-151-313_F08	G2
1772-151-313_F10	G2
1772-151-313_G01	G2.M
1772-151-313_G02	M.G1
1772-151-313_G03	G1.S
1772-151-313_G04	G2
1772-151-313_G06	G2
1772-151-313_G09	S
1772-151-313_G11	S
1772-151-313_G12	G2
1772-151-313_H03	G1.S
1772-151-313_H06	G2
1772-151-313_H07	S
1772-151-313_H08	G1.S
1772-151-313_H12	G2.M
1772-116-268_A01	S
1772-116-268_A02	G2
1772-116-268_A03	G2
1772-116-268_A04	S
1772-116-268_A05	G2
1772-116-268_A07	G2
1772-116-268_A09	G2
1772-116-268_A10	G2
1772-116-268_A11	G2
1772-116-268_A12	G2
1772-116-268_B01	G2
1772-116-268_B02	G2
1772-116-268_B03	G1.S
1772-116-268_B04	G2
1772-116-268_B06	S
1772-116-268_B10	G2
1772-116-268_B11	S
1772-116-268_B12	S
1772-116-268_C01	G2
1772-116-268_C02	G1.S
1772-116-268_C04	M.G1
1772-116-268_C05	G1.S
1772-116-268_C06	G1.S
1772-116-268_C07	G2
1772-116-268_C09	G2
1772-116-268_C10	S
1772-116-268_C11	G2
1772-116-268_C12	G1.S
1772-116-268_D04	G1.S
1772-116-268_D05	S
1772-116-268_D06	G2
1772-116-268_D07	S
1772-116-268_D08	G2.M
1772-116-268_D09	G2
1772-116-268_D10	G1.S
1772-116-268_D11	S
1772-116-268_D12	G2
1772-116-268_E02	S
1772-116-268_E03	G1.S
1772-116-268_E05	G1.S
1772-116-268_E06	S
1772-116-268_E07	G2
1772-116-268_E08	G2
1772-116-268_E09	M.G1
1772-116-268_E10	G1.S
1772-116-268_E11	G1.S
1772-116-268_E12	G2
1772-116-268_F01	G1.S
1772-116-268_F02	G1.S
1772-116-268_F04	S
1772-116-268_F05	G2
1772-116-268_F06	G2
1772-116-268_F08	M.G1
1772-116-268_F09	G2
1772-116-268_F10	G2
1772-116-268_F11	G2
1772-116-268_G02	G1.S
1772-116-268_G05	G2
1772-116-268_G06	G1.S
1772-116-268_G07	G2
1772-116-268_G08	S
1772-116-268_G09	G1.S
1772-116-268_G10	G2
1772-116-268_G12	G2
1772-116-268_H02	S
1772-116-268_H04	G1.S
1772-116-268_H06	G1.S
1772-116-268_H07	S
1772-116-268_H12	G2
1772-123-289_A09	G2
1772-123-289_B01	G2
1772-123-289_B05	G1.S
1772-123-289_B06	G1.S
1772-123-289_C09	G2
1772-123-289_C11	G2
1772-123-289_D11	G2
1772-123-289_F01	G2
1772-123-289_F03	M.G1
1772-123-289_F05	S
1772-123-289_F07	S
1772-123-289_F09	G2
1772-123-291_A09	G2
1772-123-291_A12	G2
1772-123-291_B01	M.G1
1772-123-291_B02	G2.M
1772-123-291_B03	M.G1
1772-123-291_B08	S
1772-123-291_B09	G2
1772-123-291_B11	G2
1772-123-291_D01	M.G1
1772-123-291_D02	M.G1
1772-123-291_D08	S
1772-123-291_D11	G2
1772-123-291_E08	M.G1
1772-123-291_E09	G2
1772-123-291_F02	S
1772-123-291_F03	G1.S
1772-123-291_F07	S
1772-123-291_F09	G2
1772-123-291_G01	G1.S
1772-123-291_G02	G2
1772-123-291_G03	S
1772-123-291_G07	S
1772-123-291_H02	S
1772-123-291_H03	S
1772-123-291_H08	S
1772-123-291_H09	G1.S
